# Evidence of off-target probe binding affecting 10x Genomics Xenium gene panels compromise accuracy of spatial transcriptomic profiling

**DOI:** 10.1101/2025.03.31.646342

**Authors:** Caleb Hallinan, Hyun Joo Ji, Edmund Tsou, Steven L Salzberg, Jean Fan

## Abstract

The accuracy of spatial gene expression profiles generated by probe-based *in situ* spatially-resolved transcriptomic technologies depends on the specificity with which probes bind to their intended target gene. Off-target binding, defined as a probe binding to something other than the target gene, can distort a gene’s true expression profile, making probe specificity essential for reliable transcriptomics. Here, we investigated off-target binding affecting the 10x Genomics Xenium technology. We developed a software tool, Off-target Probe Tracker (OPT), to identify putative off-target binding via alignment of probe sequences and assessing whether mapped loci corresponded to the intended target gene across multiple reference annotations. Applying OPT to a Xenium human breast gene panel, we identified at least 14 out of the 313 genes in the panel potentially impacted by off-target binding to protein-coding genes. To substantiate our predictions, we leveraged a Xenium breast cancer dataset generated using this gene panel and compared results to orthogonal spatial and single-cell transcriptomic profiles from Visium CytAssist and 3ʹ single-cell RNA-seq derived from the same tumor block. Our findings indicate that for some genes, the expression patterns detected by Xenium demonstrably reflect the aggregate expression of the target and predicted off-target genes based on Visium and single-cell RNA-seq rather than the target gene alone. We further applied OPT to identify potential off-target binding in custom gene panels and integrate tissue-specific RNA-seq data to assess effects. Overall, this work enhances the biological interpretability of spatial transcriptomics data and improves reproducibility in spatial transcriptomics research.
