## Supplementary Table 10 for "Evidence of off-target probe binding affecting 10x Genomics Xenium gene panels compromise accuracy of spatial transcriptomic profiling": collapsed_summary_offtargets.tsv

target_gene	n	aligned_to	n_hits	n_probes
MAD1L1	3	[ENSG00000286192,MAD1L1]	[3,12]	[3,3]
CDKL3	3	[CDKL3,ENSG00000273345]	[14,1]	[3,1]
NOS2	3	[NOS2,NOS2P1,ENSG00000297633,NOS2P3,NOS2P2]	[9,2,2,1,1]	[3,2,2,1,1]
SLC25A13	3	[SLC25A13,ENSG00000256176]	[6,1]	[3,1]
CD79B	3	[CD79B,ENSG00000285947]	[8,2]	[3,2]
CFH	2	[CFH,ENSG00000289697]	[32,2]	[2,2]
IFRD1	3	[IFRD1,ENSG00000288640]	[12,2]	[3,2]
CDC27	3	[CDC27P3,CDC27,CDC27P1]	[2,9,1]	[2,3,1]
DLEC1	3	[DLEC1,DLEC1P1]	[6,1]	[3,1]
PKD1	3	[PKD1,PKD1P2,PKD1P5]	[6,1,1]	[3,1,1]
CP	2	[CP,CPP]	[2,1]	[2,1]
MRE11	4	[MRE11,MRE11P1]	[15,1]	[4,1]
PTCD2	3	[PTCD2,PTCD2P1]	[12,1]	[3,1]
ROS1	3	[ENSG00000282218,ROS1]	[1,6]	[1,3]
THAP3	5	[THAP3P1,THAP3]	[3,6]	[1,5]
MAGEC2	3	[MAGEC2,ENSG00000225469]	[3,1]	[3,1]
SLC2A3	4	[SLC2A3,SLC2A3P2,SLC2A14]	[12,2,9]	[4,2,1]
HMGB3	3	[HMGB3,HMGB3P6]	[4,1]	[3,1]
BAK1	3	[BAK1,BAK1P1,ENSG00000301348]	[6,1,1]	[3,1,1]
EPHA3	3	[EPHA3,LINC00942]	[9,1]	[3,1]
CASR	3	[CASR,ENSG00000308574]	[12,1]	[3,1]
LY75	3	[LY75-CD302,LY75]	[6,3]	[3,3]
POLD1	3	[POLD1,ENSG00000142539]	[24,1]	[3,1]
ZNF76	3	[ZNF76,C1QBPP1]	[6,1]	[3,1]
GUCA1A	3	[GUCA1A,GUCA1ANB-GUCA1A]	[1,1]	[1,1]
PKP2	3	[PKP2,ENSG00000256913]	[15,2]	[3,2]
F7	3	[F7,ENSG00000267650]	[9,1]	[3,1]
AHRR	5	[AHRR,PDCD6-AHRR]	[10,3]	[5,3]
CASP8	5	[CASP8,ENSG00000289698]	[44,1]	[4,1]
SPA17	4	[SPA17,SPA17P1]	[8,1]	[4,1]
KDM4A	3	[ENSG00000284989,KDM4A]	[2,3]	[2,3]
PKM	2	[PKM,PKMP1,PKMP5,PKMP2]	[12,1,1,1]	[2,1,1,1]
FECH	3	[FECH,FECHP1]	[9,1]	[3,1]
DDX3Y	3	[DDX3Y,DDX3P1]	[6,2]	[3,2]
PFKP	3	[PFKP,ENSG00000278419]	[12,1]	[3,1]
SDHA	3	[SDHAP3,ENSG00000286001,SDHA,SDHAP2,MUC20-OT1,SDHAP1]	[29,2,9,1,22,15]	[2,2,3,1,1,1]
RHOA	2	[RHOA,ENSG00000219867]	[12,1]	[2,1]
CDC42	5	[CDC42,ENSG00000289694,CDC42P6,CDC42P1]	[44,5,1,1]	[5,4,1,1]
PRR11	3	[PRR11,ENSG00000265303]	[6,2]	[3,2]
FBXW11	3	[FBXW11,ENSG00000229635,FBXW11P1]	[12,1,1]	[3,1,1]
VPS35	3	[VPS35,VPS35P1]	[3,1]	[3,1]
NFE2L3	3	[NFE2L3,NFE2L3P1]	[3,1]	[3,1]
SMARCE1	10	[SMARCE1,SMARCE1P7,ENSG00000264058,SMARCE1P3,SMARCE1P5]	[58,1,2,1,1]	[10,1,2,1,1]
EED	3	[EED,EEDP1]	[24,1]	[3,1]
REXO2	2	[REXO2,ENSG00000255663]	[9,1]	[2,1]
IGF2BP2	3	[IGF2BP2,ENSG00000225603,ENSG00000257674,ENSG00000236583]	[12,3,3,1]	[3,3,3,1]
RBMS2	3	[RBMS2,RBMS2P1]	[12,2]	[3,2]
UNG	3	[UNG,ENSG00000248196,UNGP1]	[16,1,1]	[3,1,1]
SRI	2	[SRI,SRIP3]	[10,1]	[2,1]
PUM3	3	[PUM3,ENSG00000261208,ENSG00000290482]	[3,2,1]	[3,2,1]
ITCH	3	[ENSG00000289720,ITCH]	[3,24]	[3,3]
HOXA9	3	[ENSG00000257184,HOXA9]	[1,6]	[1,3]
RABL2B	4	[RABL2B,RABL2A]	[14,4]	[4,1]
HSPB11	8	[ENSG00000286373]	[1]	[1]
SP140	5	[SP140,ENSG00000283202]	[15,1]	[5,1]
SCGN	2	[ENSG00000290217,SCGN]	[1,2]	[1,2]
AURKA	3	[AURKA,AURKAP1]	[24,1]	[3,1]
ALG9	3	[ENSG00000258529,ALG9]	[3,12]	[3,3]
NOX4	3	[NOX4,ENSG00000290402,NOX4P1,ENSG00000294854]	[30,2,1,1]	[3,1,1,1]
PSMC5	3	[PSMC5,ENSG00000235859]	[15,1]	[3,1]
SRCAP	3	[ENSG00000282034,SRCAP]	[3,9]	[3,3]
PILRA	3	[PILRA,ENSG00000289690,ENSG00000289691]	[9,3,2]	[3,1,1]
METTL2A	3	[METTL2A,METTL2B]	[6,2]	[3,1]
HADHA	3	[HADHA,HADHAP2,HADHAP1]	[9,3,2]	[3,3,2]
KHSRP	3	[KHSRP,KHSRPP1]	[6,1]	[3,1]
ESF1	3	[ESF1,ENSG00000253667]	[6,1]	[3,1]
FLT3LG	4	[FLT3LG,ENSG00000273189,ENSG00000269469]	[17,2,1]	[4,2,1]
DNAJA1	2	[DNAJA1,DNAJA1P1]	[2,1]	[2,1]
ABCC6	4	[ABCC6,ABCC6P2,ABCC6P1]	[6,5,7]	[4,2,2]
RBM27	3	[RBM27,ENSG00000275740]	[3,3]	[3,3]
RNF31	3	[RNF31,ENSG00000259529]	[12,3]	[3,3]
TOX4	3	[TOX4P1,TOX4]	[2,7]	[2,3]
TYRO3	3	[TYRO3,TYRO3P]	[6,2]	[3,2]
CAPN3	2	[CAPN3,ENSG00000258461]	[52,2]	[2,2]
IGBP1	3	[IGBP1,ENSG00000298410]	[6,1]	[3,1]
FH	3	[FH,FHP1]	[6,1]	[3,1]
MYO15A	3	[MYO15A,RPL36P4]	[9,1]	[3,1]
TBL1Y	3	[TBL1Y,TBL1YP1]	[9,2]	[3,2]
SLC25A1	3	[SLC25A1P1,SLC25A1,SLC25A1P4,SLC25A1P5]	[1,6,1,1]	[1,3,1,1]
BCL7C	6	[BCL7C,MIR762HG]	[4,4]	[4,1]
SPECC1L	3	[SPECC1L,SPECC1L-ADORA2A]	[12,3]	[3,3]
HIF1A	5	[HIF1A,ENSG00000258964]	[20,1]	[5,1]
PCDH11Y	3	[PCDH11Y,PCDH11X]	[18,7]	[3,1]
SALL4	3	[SALL4,ENSG00000258705,SALL4P2,ENSG00000277211,SALL4P5,SALL4P1]	[7,1,1,1,1,1]	[3,1,1,1,1,1]
SNAP23	3	[SNAP23,SNAP23P1]	[9,1]	[3,1]
PSMA6	3	[PSMA6P2,PSMA6,PSMA6P1,ENSG00000258790]	[2,17,2,3]	[2,3,2,3]
PPM1A	3	[PPM1A,PPM1AP1]	[9,1]	[3,1]
GABRP	4	[GABRP,ENSG00000257852]	[15,1]	[4,1]
MTHFD1	3	[MTHFD1,MTHFD1P1]	[24,1]	[3,1]
XIAP	3	[XIAP,XIAPP3,XIAPP1]	[9,1,1]	[3,1,1]
RBX1	3	[RBX1,RBX1P1]	[3,1]	[3,1]
NEFH	2	[NEFHP1,NEFH,NEFHP2]	[2,1,1]	[2,1,1]
CYP2D6	3	[CYP2D6,CYP2D8P,CYP2D7,ENSG00000303069]	[5,2,6,2]	[3,2,3,2]
OPN1LW	3	[OPN1LW,OPN1MW2,OPN1MW,OPN1MW3]	[3,1,1,1]	[3,1,1,1]
CST4	2	[CST2,CSTP2,CST1,CST4]	[2,1,2,2]	[2,1,1,2]
PGK1	2	[PGK1P2,PGK1,PGK1P1]	[2,4,2]	[2,2,2]
TMEM98	2	[ENSG00000293117,TMEM98,ENSG00000243828]	[3,5,1]	[1,2,1]
STMN2	3	[STMN2,ENSG00000205625]	[5,1]	[3,1]
GSK3B	3	[GSK3B,ENSG00000234813]	[12,1]	[3,1]
NEFM	3	[NEFM,NEFMP1]	[12,1]	[3,1]
DMPK	3	[DMPK,ENSG00000268434]	[16,1]	[3,1]
PTCD1	3	[PTCD1,ATP5MF-PTCD1]	[3,2]	[3,2]
CDC37	3	[ENSG00000213414,CDC37]	[2,3]	[2,3]
MEIS3	4	[MEIS3,MEIS3P2,MEIS3P1,CCDC97]	[14,2,1,1]	[4,2,1,1]
MEST	2	[MEST,MESTP4,MESTP1,MESTP3]	[16,1,1,1]	[2,1,1,1]
CGB3	2	[CGB7,CGB1,CGB8,LHB,CGB2,CGB3,CGB5]	[6,1,2,1,1,2,2]	[2,1,2,1,1,2,2]
PIK3R2	3	[PIK3R2,ENSG00000268173]	[3,3]	[3,3]
TRPA1	3	[TRPA1,ENSG00000304447,ENSG00000250979]	[3,2,1]	[3,1,1]
KCTD9	3	[KCTD9P2,KCTD9P5,KCTD9,KCTD9P3,KCTD9P6,KCTD9P4,KCTD9P1]	[2,3,6,3,2,2,1]	[2,3,3,3,2,2,1]
MAN2B1	3	[MAN2B1,ENSG00000269242]	[6,1]	[3,1]
TNFSF8	5	[ENSG00000289513,TNFSF8]	[2,6]	[1,5]
CNTNAP3	3	[CNTNAP3,ENSG00000283541,CNTNAP3B,CNTNAP3P2]	[12,3,12,3]	[3,3,3,3]
ZFAND5	2	[ENSG00000269374,ZFAND5]	[1,7]	[1,2]
CLEC4M	3	[CLEC4M,CD209]	[9,9]	[3,1]
GLCCI1	3	[ENSG00000283549,GLCCI1]	[1,3]	[1,3]
DDX50	3	[DDX50,DDX50P2,ENSG00000248778]	[3,1,1]	[3,1,1]
CBX1	3	[ENSG00000299390,CBX1]	[3,6]	[3,3]
RNF43	3	[ENSG00000285897,RNF43]	[2,16]	[2,3]
KAT2A	3	[KAT2A,ENSG00000267261]	[3,1]	[3,1]
HSD17B1	3	[HSD17B1,ENSG00000304438,HSD17B1P1]	[6,2,1]	[3,1,1]
CLCN3	3	[CLCN3,CLCN3P1]	[12,1]	[3,1]
IMPDH1	3	[ENSG00000287042,IMPDH1,IMPDH1P3,IMPDH1P9,ENSG00000239392,IMPDH1P5,IMPDH1P6,IMPDH1P8,IMPDH1P7,IMPDH1P10]	[2,21,1,2,1,1,2,2,2,2]	[2,3,1,2,1,1,2,2,2,2]
CUBN	3	[CUBN,ENSG00000243349,CUBNP3]	[3,2,1]	[3,1,1]
C1QBP	5	[C1QBP,C1QBPP2]	[10,2]	[5,2]
DDX6	3	[DDX6,DDX6P2]	[9,3]	[3,3]
PRKAR1A	4	[PRKAR1A,PRKAR1AP1]	[39,2]	[4,2]
HSPA8	2	[HSPA8,HSPA8P1,HSPA8P8,HSPA8P11,HSPA8P9,HSPA8P5]	[13,2,1,2,1,1]	[2,2,1,2,1,1]
FOLR1	3	[FOLR1,ENSG00000303403]	[15,1]	[3,1]
ZPR1	3	[ZPR1,ENSG00000293088,ZPR1P1]	[3,2,2]	[3,2,2]
MTCH2	3	[MTCH2,MTCH2P3]	[6,1]	[3,1]
PTGES3	2	[PTGES3,PTGES3P1]	[10,1]	[2,1]
CLEC4A	3	[CLEC4A,ENSG00000284697,ENSG00000284393]	[10,3,1]	[3,3,1]
DDX55	4	[DDX55,DDX55P1]	[9,1]	[4,1]
SNX15	3	[ARL2-SNX15,SNX15]	[3,4]	[3,3]
NOP2	3	[ENSG00000285238,NOP2]	[3,18]	[3,3]
SLCO1B3	3	[SLCO1B3,SLCO1B3-SLCO1B7]	[6,2]	[3,2]
NANOG	3	[ENSG00000290484,NANOG,NANOGP8]	[1,3,2]	[1,3,2]
TBC1D30	3	[TBC1D30,ENSG00000288591]	[9,3]	[3,3]
HBS1L	3	[HBS1L,ENSG00000249006]	[13,1]	[3,1]
CCR6	3	[CCR6,ENSG00000272980]	[12,6]	[3,3]
SKP1	3	[SKP1,ENSG00000272772]	[6,1]	[3,1]
PPP2CA	3	[PPP2CA,ENSG00000273345]	[16,3]	[3,3]
CD83	2	[CD83P1,CD83]	[1,4]	[1,2]
UBE3A	3	[UBE3A,UBE3AP2]	[39,2]	[3,2]
CSNK1A1	3	[CSNK1A1,ENSG00000230551]	[21,3]	[3,3]
FOXP1	3	[FOXP1,ENSG00000285708]	[49,2]	[3,2]
CLN5	5	[CLN5,ENSG00000283208]	[18,1]	[5,1]
HSPA9	3	[HSPA9,HSPA9P1,ENSG00000266479]	[24,2,1]	[3,2,1]
PTP4A1	3	[PTP4A1,PTP4A1P1,ENSG00000285976,PTP4A1P7]	[12,1,6,1]	[3,1,3,1]
BRIX1	3	[BRIX1,BRIX1P1]	[3,1]	[3,1]
IFT57	2	[IFT57P1,IFT57]	[1,2]	[1,2]
FAF2	3	[FAF2,FAF2P1]	[3,1]	[3,1]
STK16	3	[STK16,STK16P1]	[12,1]	[3,1]
RAD50	3	[ENSG00000283782,RAD50]	[9,3]	[3,3]
TXNDC9	4	[TXNDC9,ENSG00000227040]	[6,1]	[4,1]
RAP1A	3	[RAP1A,RAP1AP]	[6,1]	[3,1]
HDAC1	3	[HDAC1P2,HDAC1,ENSG00000293204]	[3,6,1]	[3,3,1]
ABCB6	3	[ABCB6,ENSG00000284820]	[6,2]	[3,2]
CACYBP	2	[CACYBP,CACYBPP2]	[5,1]	[2,1]
MYCL	6	[MYCL,MYCLP2]	[9,1]	[6,1]
SSX2IP	5	[SSX2IP,SSX2IPP1]	[12,1]	[5,1]
KMT2A	3	[KMT2A,ENSG00000285827]	[18,1]	[3,1]
TNNT2	2	[TNNT2,ENSG00000286600]	[32,2]	[2,2]
PRPF3	3	[PRPF3,ENSG00000253223]	[3,2]	[3,2]
CDC20	3	[CDC20,CDC20P1,GAS1RR]	[6,2,2]	[3,2,2]
NEK2	3	[NEK2,ENSG00000257635,ENSG00000274649,NEK2P2,NEK2P1,NEK2P4,ENSG00000257432]	[9,2,1,2,2,2,2]	[3,2,1,2,2,2,2]
CD3EAP	3	[ERCC1]	[8]	[3]
CCND2	3	[CCND2,ENSG00000301179]	[6,1]	[3,1]
TJP2	3	[TJP2,ENSG00000285130]	[27,3]	[3,3]
FOXO3	2	[FOXO3,FOXO3B]	[6,2]	[2,2]
TMPO	5	[TMPOP2,TMPO]	[1,17]	[1,5]
ZNF410	4	[ZNF410,ENSG00000258653]	[20,3]	[4,3]
WDR55	3	[ENSG00000285668,WDR55]	[1,3]	[1,3]
TARDBP	3	[TARDBP,TARDBPP4,TARDBPP2,ENSG00000219757,TARDBPP1]	[16,3,2,1,1]	[3,3,2,1,1]
USP10	3	[USP10,USP10P3,ENSG00000257884,ENSG00000257175]	[6,1,1,1]	[3,1,1,1]
CHD5	3	[CHD5,ENSG00000285629]	[3,1]	[3,1]
CRHR1	3	[CRHR1,LINC02210-CRHR1]	[11,3]	[3,3]
PIK3CA	3	[PIK3CA,ENSG00000233995]	[6,1]	[3,1]
EPCAM	4	[ENSG00000225356,EPCAM]	[1,8]	[1,4]
SOHLH2	5	[SOHLH2,CCDC169-SOHLH2]	[6,3]	[5,3]
COIL	3	[COIL,COILP1]	[3,2]	[3,2]
PLG	3	[PLG,PLGLB1,PLGLB2]	[6,1,1]	[3,1,1]
KIAA1191	2	[KIAA1191,KIAA1191P1]	[9,1]	[2,1]
PSPC1	3	[PSPC1,PSPC1P1,LINC01611,ENSG00000298094]	[6,2,3,2]	[3,2,1,1]
RNF2	3	[RNF2,RNF2P1,ENSG00000248911]	[9,1,1]	[3,1,1]
TCP1	2	[TCP1,TCP1P1,TCP1P3,ENSG00000251478]	[8,1,1,1]	[2,1,1,1]
SNX19	2	[SNX19P3,SNX19,SNX19P1,SNX19P2]	[1,7,1,1]	[1,2,1,1]
CCDC77	3	[CCDC77,ENSG00000289227]	[12,1]	[3,1]
ZCCHC17	3	[ZCCHC17,ENSG00000223908]	[21,1]	[3,1]
FABP3	2	[FABP3P2,FABP3]	[1,2]	[1,2]
NOMO3	3	[NOMO3,NOMO1,NOMO2]	[21,2,10]	[3,2,2]
PMS2	3	[PMS2CL,ENSG00000290835,PMS2]	[2,6,61]	[2,2,3]
MAPK8IP1	3	[MAPK8IP1P2,MAPK8IP1P1,MAPK8IP1]	[1,1,6]	[1,1,3]
LDB3	4	[LDB3,ENSG00000289258]	[34,2]	[4,2]
SHLD2	2	[SHLD2,SHLD2P3,SHLD2P1,ENSG00000294587,SHLD2P2]	[4,4,2,2,1]	[2,2,2,2,1]
WWP1	3	[WWP1,WWP1P1]	[6,3]	[3,3]
OBP2A	3	[OBP2A,OBP2B]	[15,4]	[3,2]
CKS2	3	[CKS2,ENSG00000259340]	[3,1]	[3,1]
IL9R	3	[ENSG00000269032,IL9RP1,IL9R,IL9RP4,MZF1-AS1,IL9RP3,IL9RP2]	[1,1,12,1,1,1,1]	[1,1,3,1,1,1,1]
TGM3	3	[ENSG00000286022,TGM3]	[3,3]	[3,3]
RHOT1	3	[RHOT1,RHOT1P3,RHOT1P2,RHOT1P1]	[18,1,1,1]	[3,1,1,1]
HAVCR1	3	[HAVCR1,ENSG00000293299,ENSG00000268442]	[9,1,1]	[3,1,1]
SNRPB	3	[SNRPB,SNRPBP1]	[5,1]	[3,1]
CFP	4	[ENSG00000283743,CFP,CT62]	[3,9,2]	[3,4,1]
PLAGL2	3	[ENSG00000214980,PLAGL2]	[1,3]	[1,3]
PRMT1	3	[PRMT1,PRMT1P1]	[12,2]	[3,2]
SRD5A3	4	[SRD5A3,ENSG00000288695,SRD5A3P1]	[8,4,1]	[4,2,1]
ADORA2A	3	[ADORA2A,SPECC1L-ADORA2A]	[12,3]	[3,3]
KIR2DL1	3	[KIR2DL1,KIR2DP1,KIR2DL3,KIR2DS4]	[5,1,1,1]	[3,1,1,1]
HERC2	2	[HERC2,HERC2P3,HERC2P9,ENSG00000291003,HERC2P2]	[2,2,4,2,1]	[2,1,1,1,1]
PIN1	3	[PIN1P1,PIN1]	[2,7]	[1,3]
USP6	3	[USP6,TBC1D3JP]	[6,1]	[3,1]
CD68	2	[CD68,ENSG00000264772]	[4,1]	[2,1]
CEACAM8	5	[CEACAM8,CEACAMP11]	[6,1]	[5,1]
ATF4	2	[ATF4,ATF4P3,ATF4P4,ENSG00000293283]	[21,2,2,1]	[2,2,2,1]
TNNI3	3	[TNNI3,ENSG00000267110]	[20,2]	[3,2]
PHF10	4	[PHF10,PHF10P1,PHF10P2]	[12,2,1]	[4,2,1]
TPH1	2	[TPH1,ENSG00000255448]	[8,1]	[2,1]
PIMREG	3	[PIMREG,PIMREGP1]	[10,1]	[3,1]
ACE2	3	[ACE2,ENSG00000285602]	[26,3]	[3,3]
SSX1	3	[ENSG00000290686,ENSG00000291285,SSX1,SSX8P,SSX6P]	[3,1,3,2,1]	[2,1,3,2,1]
LILRB2	3	[LILRB2,LILRB1]	[13,1]	[3,1]
NSUN5	3	[NSUN5,NSUN5P2,NSUN5P1]	[12,6,7]	[3,2,2]
RTN4IP1	3	[RTN4IP1,ENSG00000257872]	[5,1]	[3,1]
MTRES1	3	[MTRES1,MTRES1P1]	[9,1]	[3,1]
PPFIA1	3	[PPFIA1,ENSG00000259950]	[6,1]	[3,1]
MUTYH	4	[ENSG00000288208,MUTYH]	[3,52]	[3,4]
RHOXF2	3	[RHOXF2,RHOXF2B]	[3,1]	[3,1]
IMMT	3	[IMMT,IMMTP1]	[15,2]	[3,2]
EIF5A	4	[EIF5A,EIF5AP2,EIF5AL1]	[23,2,2]	[4,2,2]
CDK8	3	[CDK8,CDK8P2]	[3,1]	[3,1]
DAP3	3	[DAP3,DAP3P1,DAP3P2]	[15,1,1]	[3,1,1]
FMO5	3	[FMO5,FMO9P]	[12,2]	[3,1]
RIPK3	3	[ENSG00000258973,RIPK3]	[1,3]	[1,3]
ANKHD1	3	[ANKHD1,ANKHD1-EIF4EBP3]	[15,3]	[3,3]
CDK7	3	[CDK7P1,CDK7]	[1,12]	[1,3]
VPS4A	3	[VPS4A,ENSG00000260914]	[23,3]	[3,3]
BEX2	3	[BEX2,BEX1]	[8,1]	[3,1]
IRAK2	3	[IRAK2,ENSG00000307108]	[3,1]	[3,1]
THUMPD3	3	[THUMPD3,THUMPD3P1]	[9,2]	[3,2]
VTCN1	3	[VTCN1,VTCN1P1]	[12,1]	[3,1]
HBZ	3	[HBZ,HBZP1]	[3,1]	[3,1]
TUBG1	3	[TUBG1,TUBG1P]	[6,1]	[3,1]
RIDA	2	[ENSG00000231984,RIDA]	[1,2]	[1,2]
LDHA	2	[LDHAP5,LDHAP7,LDHA,ENSG00000291185]	[1,1,11,1]	[1,1,2,1]
YWHAQ	2	[YWHAQ,YWHAQP4,YWHAQP8]	[4,1,1]	[2,1,1]
ERCC5	3	[ERCC5,BIVM-ERCC5]	[6,6]	[3,3]
POGLUT2	3	[POGLUT2,POGLUT2P1]	[7,1]	[3,1]
AHR	3	[AHR,ENSG00000283321]	[6,2]	[3,2]
BMPR1A	3	[BMPR1A,BMPR1AP1,BMPR1AP2]	[20,1,1]	[3,1,1]
GSK3A	3	[GSK3A,ENSG00000268643,ENSG00000288671]	[6,1,1]	[3,1,1]
GSTM1	3	[GSTM1,GSTM4,GSTM2,GSTM2P1,GSTM5]	[9,6,6,1,2]	[3,2,1,1,1]
GSTM3	2	[GSTM3P1,GSTM3]	[1,4]	[1,2]
GNL2	3	[GNL2,GNL2P1]	[3,1]	[3,1]
SYNCRIP	3	[SYNCRIPP1,SYNCRIP,ENSG00000271793]	[1,56,3]	[1,3,3]
NOTCH2	6	[NOTCH2,NOTCH2NLC,NOTCH2NLR,NOTCH2NLA,NOTCH2NLB]	[6,3,1,1,1]	[6,1,1,1,1]
NTPCR	4	[NTPCR,ENSG00000249689]	[6,1]	[4,1]
DHX9	3	[DHX9,DHX9P1]	[3,1]	[3,1]
PDGFRA	4	[PDGFRA,ENSG00000282278]	[4,2]	[4,2]
HLX	3	[HLX,ENSG00000286231]	[3,1]	[3,1]
CFC1	3	[CFC1,CFC1B]	[9,6]	[3,2]
IGF2BP3	3	[IGF2BP3,ENSG00000235008,ENSG00000213067]	[6,2,1]	[3,2,1]
RAC1	4	[RAC1,RAC1P4,RAC1P2,RAC1P5]	[8,1,1,1]	[4,1,1,1]
PRCP	2	[PRCP,PRCPP1]	[26,1]	[2,1]
SRSF1	3	[SRSF1,ENSG00000266086]	[9,2]	[3,2]
CCT7	3	[CCT7,CCT7P1,CCT7P2]	[11,2,1]	[3,2,1]
TPMT	3	[TPMTP1,TPMT]	[1,3]	[1,3]
BRDT	3	[BRDT,BRDTP1]	[15,1]	[3,1]
NUSAP1	3	[ENSG00000285920,NUSAP1]	[3,21]	[3,3]
TRPC6	3	[TRPC6P9,TRPC6,TRPC6P5,TRPC6P1,TRPC6P7,TRPC6P8]	[1,12,1,2,1,1]	[1,3,1,1,1,1]
CD72	3	[TESK1,CD72]	[1,2]	[1,2]
CASP1	5	[CASP1,CASP1P2]	[43,3]	[5,1]
EGLN1	3	[EGLN1P1,ENSG00000287856,EGLN1]	[1,4,3]	[1,3,3]
YAP1	3	[YAP1,YAP1P1]	[22,2]	[3,2]
FDX1	2	[FDX1,FDX1P1]	[2,1]	[2,1]
HADHB	3	[HADHB,HADHBP1]	[12,1]	[3,1]
PNPT1	3	[PNPT1,PNPT1P1]	[3,1]	[3,1]
LHCGR	3	[LHCGR,ENSG00000279956]	[12,1]	[3,1]
SLC3A1	3	[SLC3A1,ENSG00000285542]	[17,2]	[3,2]
SSB	3	[SSBL4P,SSB,SSBL5P,SSBL3P,ENSG00000234586,SSBL2P]	[1,6,3,1,1,1]	[1,3,3,1,1,1]
IDH1	3	[IDH1,IDH1P1]	[9,2]	[3,2]
MYOF	3	[ENSG00000299112,MYOF]	[1,9]	[1,3]
SPPL2A	3	[SPPL2A,ENSG00000259531]	[11,2]	[3,2]
SINHCAF	3	[SINHCAF,SINHCAFP2,SINHCAFP1]	[10,1,1]	[3,1,1]
NKX2-1	4	[NKX2-1,SFTA3]	[13,1]	[4,1]
WDR12	3	[WDR12,ENSG00000251288]	[6,2]	[3,2]
TMX1	3	[TMX1P1,TMX1]	[1,3]	[1,3]
SYT16	3	[SYT16,ENSG00000289503]	[6,2]	[3,2]
SMAD4	3	[SMAD4,ENSG00000267699]	[44,1]	[3,1]
VPS37B	3	[VPS37B,ENSG00000280138]	[3,1]	[3,1]
CUL4A	3	[CUL4A,CUL4AP1]	[15,1]	[3,1]
GLYR1	3	[GLYR1,GLYR1P1]	[9,1]	[3,1]
NBPF3	3	[NBPF2P,NBPF3]	[2,12]	[2,3]
CUZD1	3	[ENSG00000286088,CUZD1]	[3,3]	[3,3]
PGD	2	[PGD,PGDP1]	[2,1]	[2,1]
PDPK1	3	[PDPK1,ENSG00000290728,PDPK2P]	[10,5,2]	[3,2,2]
FCRL5	3	[FCRL5,ENSG00000233712,ENSG00000296111]	[9,1,1]	[3,1,1]
SORD	3	[SORD2P,SORD]	[8,3]	[3,3]
XCL2	3	[XCL1,XCL2]	[2,3]	[2,3]
HNRNPA1L2	3	[ENSG00000273784,HNRNPA1L2,HNRNPA1,HNRNPA1P20,HNRNPA1P12,HNRNPA1L3,HNRNPA1P45,HNRNPA1P7,HNRNPA1P53,HNRNPA1P36,HNRNPA1P52,HNRNPA1P10,HNRNPA1P51,ENSG00000289985,HNRNPA1P69,HNRNPA1P39,HNRNPA1P56,HNRNPA1P23,HNRNPA1P76,HNRNPA1P63,HNRNPA1P9,HNRNPA1P64,HNRNPA1P11,HNRNPA1P22,HNRNPA3P8,HNRNPA1P2,HNRNPA1P42,HNRNPA1P3,HNRNPA1P41,HNRNPA1P60,HNRNPA1P54,HNRNPA1P61,HNRNPA1P55,HNRNPA1P25,HNRNPA1P46]	[3,3,9,1,2,2,1,1,1,1,1,1,1,2,1,1,1,2,1,2,1,1,2,2,1,1,1,1,1,1,1,1,1,1,1]	[3,3,1,1,2,1,1,1,1,1,1,1,1,1,1,1,1,2,1,2,1,1,2,2,1,1,1,1,1,1,1,1,1,1,1]
IGSF3	3	[IGSF3,IGSF3P1]	[9,1]	[3,1]
DPT	3	[DPT,LINC00970]	[3,3]	[3,1]
MALL	2	[MALL,ENSG00000282304,ENSG00000293619]	[3,2,2]	[2,2,2]
RAB5A	3	[RAB5A,ENSG00000256799]	[6,1]	[3,1]
HAX1	3	[HAX1,HAX1P1]	[29,2]	[3,2]
CEP170	3	[CEP170,CEP170P1]	[14,4]	[3,2]
NXPH2	3	[NXPH2,ENSG00000300490]	[3,1]	[3,1]
FIP1L1	3	[FIP1L1,ENSG00000282278]	[119,1]	[3,1]
KCNH1	2	[KCNH1,ENSG00000283952]	[14,1]	[2,1]
CISD2	3	[ENSG00000260662,ENSG00000277133,CISD2,ENSG00000226160,ENSG00000237085]	[1,1,5,1,1]	[1,1,3,1,1]
PARP1	3	[PARP1,PARP1P1]	[6,2]	[3,2]
PSEN2	3	[PSEN2,ENSG00000288674]	[28,3]	[3,3]
SRD5A1	3	[SRD5A1P1,SRD5A1]	[1,3]	[1,3]
HSPD1	2	[HSPD1P1,HSPD1,HSPD1P3,HSPD1P2,HSPD1P5,HSPD1P6,ENSG00000292977,HSPD1P4,HSPD1P9,HSPD1P12]	[2,23,1,1,1,1,1,1,1,1]	[2,2,1,1,1,1,1,1,1,1]
RBMS3	2	[RBMS3,ENSG00000283563]	[15,1]	[2,1]
NONO	3	[NONO,ENSG00000260290]	[45,2]	[3,2]
TLK2	3	[TLK2,TLK2P2,TLK2P1]	[39,3,2]	[3,3,2]
FANCD2	5	[FANCD2,FANCD2P2,EMC3-AS1]	[12,1,1]	[5,1,1]
TRIM55	3	[TRIM55,NIPBL,LMOD3,BAZ2B,NAA16,UPF2]	[10,3,3,3,1,3]	[3,1,1,1,1,1]
HDAC8	9	[HDAC8,ENSG00000285547]	[64,3]	[9,3]
CCT6A	2	[ENSG00000291124,CCT6A,CCT6P3,CCT6P1]	[21,4,19,2]	[2,2,2,2]
IL2RG	3	[IL2RG,ENSG00000285171]	[4,2]	[3,2]
NXF3	3	[NXF3,ENSG00000270347]	[3,1]	[3,1]
PLIN2	2	[PLIN2,ENSG00000223599]	[4,2]	[2,2]
MSN	2	[MSN,MSNP1]	[8,2]	[2,2]
RBMX	5	[SEC24B-AS1,RBMX,RBMXL1,RBMXP4,RBMXP1,RBMXP3,RBMXP2,RBMXP5]	[2,12,3,1,1,1,1,1]	[2,5,1,1,1,1,1,1]
FBXO25	3	[FBXO25,ENSG00000230092,LINC00115,ENSG00000229930]	[12,1,8,1]	[3,1,1,1]
SAA4	3	[SAA4,SAA2-SAA4]	[3,2]	[3,2]
EBP	3	[ENSG00000286268,EBP]	[1,3]	[1,3]
MEPCE	3	[MEPCE,ENSG00000289690]	[21,9]	[3,3]
SRFBP1	2	[SRFBP1,ENSG00000251135]	[2,1]	[2,1]
FOXO1	3	[ENSG00000288542,FOXO1]	[3,3]	[3,3]
CACNA1C	2	[CACNA1C,ENSG00000277705]	[64,1]	[2,1]
EIF4E	2	[EIF4E,EIF4EP2,EIF4EP1]	[5,1,1]	[2,1,1]
ANKRD30A	3	[ANKRD30A,ENSG00000215398,ENSG00000290354,ENSG00000268486,ENSG00000290438,ENSG00000215512,ANKRD30BP2,ENSG00000278830,ENSG00000215567,ENSG00000290568]	[9,1,1,1,1,1,1,1,1,1]	[3,1,1,1,1,1,1,1,1,1]
ALDOA	3	[ALDOA,ENSG00000285043]	[10,8]	[3,2]
CCT5	3	[CCT5,CCT5P2]	[15,2]	[3,2]
AP1S3	4	[AP1S3,ENSG00000286239]	[9,2]	[4,2]
PIGF	4	[PIGF,PIGFP1]	[6,1]	[4,1]
CNTNAP4	2	[CNTNAP4,ENSG00000287694]	[12,2]	[2,2]
RMND5A	3	[RMND5A,ANAPC1P2,ENSG00000266931]	[3,5,1]	[3,1,1]
ADGRA3	2	[ADGRA3,ENSG00000293189,ADGRA3P1]	[6,1,1]	[2,1,1]
MR1	3	[ENSG00000251520,MR1]	[1,16]	[1,3]
CXADR	4	[CXADR,CXADRP2,ENSG00000292985,ENSG00000274499]	[8,1,1,1]	[4,1,1,1]
ANAPC1	3	[ENSG00000291013,ENSG00000237666,ANAPC1,ANAPC1P1,ANAPC1P4,ENSG00000204745,NCAL1,ANAPC1P2,ANAPC1P3]	[1,1,4,1,2,2,1,5,1]	[1,1,3,1,2,2,1,1,1]
CEP112	3	[CEP112,ENSG00000266076]	[17,1]	[3,1]
CNKSR3	2	[CNKSR3,ENSG00000288520]	[4,2]	[2,2]
CFDP1	2	[CFDP1,ENSG00000261717]	[2,1]	[2,1]
FLCN	3	[ENSG00000264187,FLCN]	[1,3]	[1,3]
CCT8	3	[CCT8,CCT8P1]	[9,2]	[3,2]
TSPAN7	3	[TSPAN7,ENSG00000250349]	[6,1]	[3,1]
GJA1	2	[GJA1,GJA1P1]	[8,2]	[2,2]
WNT3A	3	[WNT3A,WNT3]	[3,4]	[3,1]
ELOC	5	[ELOC,ELOCP29,ELOCP27,ELOCP19,ELOCP2]	[32,1,1,1,2]	[5,1,1,1,2]
RBMS1	2	[RBMS1,RBMS1P1]	[8,2]	[2,2]
PART1	6	[PART1,ENSG00000276233]	[14,1]	[4,1]
GNAQ	2	[GNAQP1,GNAQ]	[2,2]	[2,2]
CABYR	3	[CABYR,CABYRP1]	[21,1]	[3,1]
RHOC	3	[ENSG00000271810,RHOC]	[2,24]	[2,3]
AIFM1	3	[AIFM1,AIFM1P1]	[39,1]	[3,1]
NCF1	3	[NCF1,NCF1C,NCF1B]	[3,13,9]	[3,3,3]
NIFK	3	[NIFK,NIFKP6,ENSG00000303381,NIFKP1,NIFKP3]	[3,1,1,1,1]	[3,1,1,1,1]
SSBP3	3	[SSBP3,SSBP3P1,SSBP3P2,SSBP3P3,SSBP3P6,SSBP3P5,SSBP3P4]	[12,2,1,2,2,1,2]	[3,2,1,2,2,1,2]
IFNAR2	3	[IFNAR2-IL10RB,IFNAR2]	[2,16]	[2,3]
RAPGEF6	3	[RAPGEF6,ENSG00000273217]	[24,3]	[3,3]
TERF1	3	[TERF1P7,TERF1,TERF1P4,TERF1P5,TERF1P2,TERF1P3,TERF1P1,ENSG00000266995,TERF1P6]	[3,18,2,3,3,2,2,1,1]	[3,3,2,3,3,2,2,1,1]
BRAF	4	[BRAF,BRAFP1]	[13,3]	[4,3]
RAB28	3	[RAB28,RAB28P5]	[12,1]	[3,1]
HK2	3	[HK2,HK2P1]	[6,2]	[3,2]
ICOSLG	3	[ICOSLG,ENSG00000277117]	[17,3]	[3,3]
AGAP1	3	[AGAP1,ENSG00000227141]	[16,1]	[3,1]
LAD1	2	[LAD1,ENSG00000286600]	[4,1]	[2,1]
CRYAA	5	[CRYAA,ENSG00000276076]	[8,3]	[5,3]
F11R	3	[ENSG00000270149,F11R]	[3,6]	[3,3]
RAVER1	3	[RAVER1,ENSG00000267303]	[3,1]	[3,1]
ALOX15	4	[ALOX15,ENSG00000290366,ALOX15P1]	[12,2,1]	[4,1,1]
ADIPOR1	3	[ADIPOR1,ADIPOR1P2]	[5,1]	[3,1]
PSMD4	3	[PSMD4P1,PSMD4,PIPSL,ENSG00000293162]	[3,6,2,2]	[3,3,2,2]
LSM12	3	[LSM12,LSM12P1]	[7,1]	[3,1]
RACGAP1	3	[ENSG00000248249,RACGAP1,RACGAP1P1]	[1,16,1]	[1,3,1]
FDPS	2	[FDPSP5,FDPS,FDPSP8,FDPSP1,FDPSP7,ENSG00000259770,FDPSP2]	[1,12,1,1,1,1,1]	[1,2,1,1,1,1,1]
CBS	3	[ENSG00000274276,CBS]	[2,10]	[2,3]
PSMC2	3	[PSMC2,PSMC2P1]	[18,1]	[3,1]
TNFSF13	3	[TNFSF13,TNFSF12-TNFSF13]	[16,3]	[3,3]
EIF4A1	2	[EIF4A1P9,EIF4A1,EIF4A1P2,SENP3-EIF4A1,EIF4A1P10,EIF4A1P5,ENSG00000264772,ENSG00000271118,EIF4A1P8,EIF4A1P6,EIF4A1P11,EIF4A1P3,EIF4A1P7,EIF4A1P12]	[1,6,2,2,2,2,2,1,1,1,1,1,1,1]	[1,2,2,2,2,2,2,1,1,1,1,1,1,1]
SIGLEC11	3	[SIGLEC11,SIGLEC16,ENSG00000269179]	[6,1,1]	[3,1,1]
COQ8A	3	[COQ8A,ENSG00000288674]	[6,3]	[3,3]
S100A1	2	[S100A1,S100A6]	[6,3]	[2,1]
RBBP4	3	[RBBP4,RBBP4P4,RBBP4P3,RBBP4P5,RBBP4P2,RBBP4P1]	[12,1,3,1,2,2]	[3,1,3,1,2,2]
YY1AP1	3	[YY1AP1,GON4L]	[91,6]	[3,1]
ACE	3	[ACE,ENSG00000264813]	[12,3]	[3,3]
SLC4A1AP	3	[SLC4A1APP1,SLC4A1AP]	[1,11]	[1,3]
KRTCAP2	2	[ENSG00000273088,KRTCAP2]	[2,7]	[2,2]
ERCC3	3	[ERCC3,ENSG00000234941,ENSG00000226750]	[6,1,1]	[3,1,1]
SPICE1	3	[SPICE1,ENSG00000285943]	[3,3]	[3,3]
DISC1	8	[DISC1,TSNAX-DISC1]	[24,2]	[8,2]
CASP3	3	[CASP3,CASP3P1]	[17,1]	[3,1]
FCGR3B	2	[FCGR3B,FCGR3A]	[5,11]	[2,1]
CDK5	3	[ENSG00000301068,CDK5,CDK5P1]	[1,6,2]	[1,3,2]
PRKCI	3	[PRKCIP1,PRKCI]	[1,3]	[1,3]
GMPS	3	[GMPS,GMPSP1]	[6,1]	[3,1]
ALDH7A1	4	[ALDH7A1,ALDH7A1P1]	[27,3]	[4,3]
DPPA2	3	[ENSG00000259827,DPPA2,DPPA2P4,DPPA2P2,LINC02026,DPPA2P3,DPPA2P1]	[1,3,1,2,1,1,1]	[1,3,1,2,1,1,1]
PGGT1B	2	[PGGT1B,PGGT1BP2]	[3,1]	[2,1]
MAD2L1	3	[ENSG00000297958,MAD2L1,MAD2L1P1,ENSG00000260797]	[1,3,1,1]	[1,3,1,1]
ARF6	3	[ARF6,ENSG00000224448]	[8,1]	[3,1]
VDAC2	2	[VDAC2,VDAC2P5]	[6,1]	[2,1]
PTTG1	3	[PTTG3P,PTTG1,PTTG2]	[2,9,1]	[2,3,1]
STEAP1	3	[STEAP1,STEAP1B]	[3,3]	[3,1]
STK32C	5	[STK32C,STK32B]	[8,3]	[5,1]
PSIP1	4	[PSIP1P1,PSIP1]	[2,15]	[2,4]
ZNF592	3	[ZNF592,ENSG00000266373]	[6,1]	[3,1]
FMC1	2	[FMC1-LUC7L2,FMC1]	[1,2]	[1,2]
SCG5	2	[ARHGAP11A-SCG5,SCG5]	[4,6]	[2,2]
FABP7	2	[FABP7,FABP7P1]	[3,1]	[2,1]
YWHAZ	2	[YWHAZ,YWHAZP3,YWHAZP4,YWHAZP10,YWHAZP6,YWHAZP5,ENSG00000255331,YWHAZP2]	[24,1,1,2,1,1,1,1]	[2,1,1,2,1,1,1,1]
AQP7	4	[AQP7,AQP7B,ENSG00000290549]	[9,8,2]	[4,2,1]
ACAA2	3	[ACAA2,ENSG00000266997,ACAA2P1,ENSG00000293263]	[9,1,1,1]	[3,1,1,1]
AKTIP	3	[AKTIPP1,AKTIP,AKTIPP2]	[1,9,2]	[1,3,2]
PLK1	3	[ENSG00000237810,PLK1]	[2,3]	[2,3]
PDIA3	2	[PDIA3,PDIA3P1,ENSG00000293279]	[15,2,1]	[2,2,1]
NUDT21	3	[ENSG00000288725,NUDT21]	[3,3]	[3,3]
RBPJ	3	[RBPJ,RBPJP6,RBPJP7,RBPJP2,RBPJP5]	[51,1,1,1,1]	[3,1,1,1,1]
FEN1	3	[FEN1,FEN1P1]	[3,1]	[3,1]
BMI1	3	[COMMD3-BMI1,BMI1]	[1,3]	[1,3]
KIR3DL1	3	[KIR3DL1,KIR2DL1]	[9,1]	[3,1]
AXIN2	3	[AXIN2,ENSG00000266076]	[9,2]	[3,2]
MYO5B	3	[MYO5B,ENSG00000266997,MYO5BP1,MYO5BP2,MYO5BP3]	[6,1,2,2,2]	[3,1,2,2,2]
LGALS9	3	[ENSG00000266728,LGALS9,LGALS9DP]	[3,9,1]	[3,3,1]
PRRT2	3	[PRRT2,ENSG00000280893]	[22,2]	[3,2]
FNTA	3	[FNTA,FNTAP2,FNTAP1,ENSG00000254673]	[6,1,1,1]	[3,1,1,1]
SNTB2	3	[SNTB2,ENSG00000260914]	[3,1]	[3,1]
XPO6	3	[XPO6,RANBP20P]	[6,1]	[3,1]
API5	3	[API5P1,API5,API5P2]	[2,15,2]	[2,3,2]
NOLC1	3	[NOLC1P1,ENSG00000254076,NOLC1]	[1,1,9]	[1,1,3]
SOST	3	[SOST,ATP6V1B2,RBM20,ENSG00000254092,CFAP97D1,STAT5A,EPIC1,ENSG00000287224,ENSG00000226919,ENSG00000228793,GABRG2,AICDA,PLCL1,TNS1,LINC00470,ENSG00000288840,ENSG00000287265,NAV3,ENSG00000295444,BLACAT1,ENSG00000275552,TRPC7-AS1,ENSG00000289941,LINC00929,ENSG00000304902,OR51I2,LINC00534,METTL21C,LINC03122,ENSG00000274265,EMX2,CLNK,ENSG00000305847,ZBTB20-AS4,ENSG00000293802,ENSG00000288739,HERC2P3,…	[3,1,2,1,1,9,1,1,3,1,3,6,1,7,1,1,2,1,1,3,1,2,1,3,1,1,2,1,1,1,2,2,1,1,1,2,1,1,2,2,2,2,1,1,2,1,1,1,1,1,1,1,1,1,1,1,1,1,1,1,1,1]	[3,1,1,1,1,1,1,1,1,1,1,1,1,1,1,1,1,1,1,1,1,1,1,1,1,1,1,1,1,1,1,1,1,1,1,1,1,1,1,1,1,1,1,1,1,1,1,1,1,1,1,1,1,1,1,1,1,1,1,1,1,1]
CYP2C19	6	[CYP2C19,ENSG00000276490]	[6,2]	[6,2]
CATSPER2	3	[CATSPER2P1,CATSPER2,CATSPER2P2]	[7,9,1]	[2,3,1]
CD2BP2	3	[CD2BP2,ENSG00000240579]	[5,1]	[3,1]
RGPD8	3	[RGPD5,RGPD6,RGPD8,RANBP2,RGPD1,RGPD3,RGPD4,RGPD2]	[9,12,9,9,6,4,2,3]	[3,3,3,3,3,2,2,3]
MAP2K1	3	[MAP2K1,MAP2K1P1]	[30,1]	[3,1]
PHB	3	[ENSG00000250186]	[2]	[2]
CLIC4	3	[CLIC4,CLIC4P3,CLIC4P1]	[3,1,1]	[3,1,1]
KCNAB3	3	[KCNAB3,ENSG00000262730]	[3,1]	[3,1]
CST2	3	[ENSG00000290390,CST1,CSTP1,CST4,CST2]	[1,4,1,1,3]	[1,2,1,1,3]
MFF	2	[MFF,MFFP2,ENSG00000310407]	[21,1,1]	[2,1,1]
GRM5	3	[GRM5,GRM5P1]	[8,3]	[3,1]
GUSB	3	[GUSB,PROSER3,ENSG00000295602,ENSG00000300022,GUSBP1,ENSG00000290548,ENSG00000297805,LINC00680,GUSBP9,ENSG00000296329,GUSBP13,ENSG00000290474,GUSBP4,GUSBP6,GUSBP2,GUSBP18,ENSG00000290564,GUSBP16,ENSG00000254701]	[6,2,17,21,20,6,24,14,1,9,1,9,1,1,1,1,1,1,1]	[3,1,1,1,1,1,1,1,1,1,1,1,1,1,1,1,1,1,1]
RNASE3	3	[RNASE3,RNASE2CP]	[3,2]	[3,1]
NDUFA3	5	[NDUFA3,ENSG00000302155]	[8,2]	[5,1]
DRD5	3	[DRD5,DRD5P1,DRD5P2,ENSG00000264145]	[3,2,2,1]	[3,2,2,1]
PTEN	2	[ENSG00000261882,PTEN,PTENP1]	[1,13,4]	[1,2,2]
DEFB4A	3	[DEFB4A,DEFB4B]	[3,2]	[3,2]
IFNB1	3	[ENSG00000289128,IFNB1]	[1,3]	[1,3]
SMN1	5	[SMN1,SMN2]	[11,9]	[5,3]
ESRRA	3	[ESRRA,ESRRAP2,ESRRAP1]	[12,1,2]	[3,1,2]
CYCS	2	[ENSG00000298364,CYCS]	[2,4]	[1,2]
CD8B	8	[CD8B,CD8B2]	[16,3]	[5,2]
HSPA6	2	[HSPA7,HSPA6,ENSG00000310471]	[1,2,2]	[1,2,2]
RRM2	3	[RRM2,RRM2P3]	[12,2]	[3,2]
NMNAT1	4	[NMNAT1,NMNAT1P3,NMNAT1P5]	[6,1,1]	[4,1,1]
UGT2B7	3	[UGT2B7,UGT2B11,ENSG00000299645]	[9,1,2]	[3,1,1]
SP3	3	[SP3,SP3P]	[9,1]	[3,1]
MST1	3	[MST1,MST1P2,MST1L,ENSG00000290851]	[3,2,1,2]	[3,2,1,1]
PDZK1	3	[ENSG00000290705,PDZK1,PDZK1P1]	[10,9,3]	[3,3,3]
PTPN2	3	[PTPN2,PTPN2P2,PTPN2P1]	[21,2,2]	[3,2,2]
PSMD2	3	[PSMD2,ENSG00000228818]	[9,3]	[3,3]
UBE2C	3	[UBE2C,UBE2CP4]	[18,1]	[3,1]
TRAF6	3	[TRAF6,ENSG00000294882,TRAF6P1]	[6,1,1]	[3,1,1]
YES1	3	[YES1,YES1P1]	[9,1]	[3,1]
RSRC1	3	[RSRC1,ENSG00000276535]	[35,1]	[3,1]
CREG2	3	[RPL13AP17,CREG2]	[1,3]	[1,3]
FOSL1	3	[FOSL1,FOSL1P1]	[10,1]	[3,1]
DLEU1	22	[ENSG00000273541,DLEU1,ENSG00000276089]	[1,49,1]	[1,22,1]
BNIP3	2	[BNIP3,ENSG00000293235]	[3,2]	[2,2]
MRM3	3	[MRM3P1,MRM3]	[1,3]	[1,3]
CTBP2	3	[CTBP2P10,CTBP2,CTBP2P4,CTBP2P9,CTBP2P8]	[2,18,1,2,1]	[2,3,1,2,1]
ERCC4	4	[ERCC4,ENSG00000301031]	[9,1]	[4,1]
AMIGO3	3	[AMIGO3,GMPPB]	[3,2]	[3,2]
PTPN11	3	[PTPN11,PTPN11P4,PTPN11P1,PTPN11P2,PTPN11P3,PTPN11P5]	[21,3,3,2,2,2]	[3,3,3,2,2,2]
ARID3B	3	[ARID3B,ARID3BP1]	[6,2]	[3,2]
DPY19L2	3	[DPY19L2P2,ENSG00000291133,DPY19L2,DPY19L2P1,DPY19L2P3,DPY19L1P1]	[6,16,3,3,5,1]	[3,3,3,3,2,1]
LACC1	3	[LACC1,ENSG00000281883]	[6,1]	[3,1]
SUMO4	3	[SUMO4,SUMO2P20,ENSG00000254310,SUMO2P1,SUMO2P8,ENSG00000220600,SUMO2P21,SUMO2,SUMO2P4,SUMO2P19,SUMO2P5,SUMO2P17,SUMO2P6,ENSG00000293184,ENSG00000301820,ENSG00000293025]	[3,1,1,1,1,1,1,5,1,1,1,1,1,1,1,1]	[3,1,1,1,1,1,1,2,1,1,1,1,1,1,1,1]
RRS1	3	[ENSG00000285655,RRS1]	[1,3]	[1,3]
F2	1	[F2,ENSG00000291338]	[2,1]	[1,1]
TUFM	3	[TUFMP1,TUFM]	[1,3]	[1,3]
PAK2	3	[PAK2,ENSG00000237161]	[3,3]	[3,3]
KCNE1	3	[ENSG00000276289,KCNE1]	[2,15]	[2,3]
PDE4DIP	2	[PDE4DIP,PDE4DIPP2,ENSG00000290999]	[30,4,1]	[2,2,1]
DDX10	3	[DDX10,DDX10P2]	[9,1]	[3,1]
KPNA2	3	[KPNA2,ARHGAP27P1-BPTFP1-KPNA2P3,KPNA2P3,ENSG00000304997,ENSG00000226535,KPNA2P1,ENSG00000214035]	[27,4,2,2,2,2,1]	[3,2,2,2,2,2,1]
ANXA2	2	[ANXA2,ANXA2P1,ANXA2P2,ANXA2P3]	[32,2,2,1]	[2,2,2,1]
CSPG4	3	[ENSG00000290664,CSPG4,CSPG4P13,CSPG4P10,ENSG00000290690,ENSG00000290946,ENSG00000290688,CSPG4P12,CSPG4P5,CSPG4P11]	[1,3,2,1,1,2,1,1,1,1]	[1,3,2,1,1,1,1,1,1,1]
IFNW1	3	[IFNW1,IFNWP15,IFNWP18,IFNWP5,IFNWP2,IFNWP9]	[3,1,1,1,1,1]	[3,1,1,1,1,1]
MKRN3	4	[MKRN3,ENSG00000296629]	[11,1]	[4,1]
KCNK4	3	[KCNK4,KCNK4-CATSPERZ]	[13,3]	[3,3]
PRKAG1	3	[PRKAG1,ENSG00000288710]	[11,3]	[3,3]
PMCH	3	[ENSG00000290530,PMCHL1,PMCH,PMCHL2]	[2,1,3,3]	[1,1,3,1]
TREX2	3	[TREX2,HAUS7]	[15,4]	[3,2]
CLK3	3	[CLK3,ENSG00000276667]	[6,1]	[3,1]
EWSR1	4	[EWSR1,ENSG00000215835]	[23,1]	[4,1]
PDXDC1	3	[PDXDC1,PDXDC2P-NPIPB14P,PDXDC2P]	[29,11,3]	[3,3,3]
R3HDM2	2	[R3HDM2P2,R3HDM2,ENSG00000258830]	[1,12,1]	[1,2,1]
RWDD4	2	[RWDD4,RWDD4P1,RWDD4P2]	[7,1,1]	[2,1,1]
IFNL2	3	[IFNL3,IFNL2]	[3,3]	[2,3]
HCAR2	3	[HCAR3,HCAR2]	[2,3]	[2,3]
TEDC1	3	[ENSG00000257341,TEDC1]	[1,6]	[1,3]
SLC25A10	3	[SLC25A10,ENSG00000262660]	[9,2]	[3,2]
RGPD6	3	[RGPD5,RANBP2,RGPD6,RGPD8,RGPD1,RGPD2,RGPD3,RGPD4]	[9,9,12,9,4,2,2,1]	[3,3,3,3,2,2,1,1]
MAGEA11	3	[MAGEA11,ENSG00000223377]	[6,1]	[3,1]
MXRA7	3	[MXRA7,MXRA7P1]	[11,1]	[3,1]
MUC1	2	[MUC1,ENSG00000273088]	[26,1]	[2,1]
CHEK2	3	[CHEK2P4,CHEK2,CHEK2P1,CHEK2P7,CHEK2P5,CHEK2P3]	[1,27,1,1,1,1]	[1,3,1,1,1,1]
DRG1	3	[DRG1,DRG1P1]	[3,2]	[3,2]
CTAG1B	3	[CTAG1A,CTAG1B,CTAG2]	[5,5,2]	[3,3,1]
IMPDH2	3	[ENSG00000290315,IMPDH2]	[3,13]	[3,3]
PROS1	3	[PROS2P,PROS1]	[2,18]	[2,3]
SH3BGR	3	[SH3BGR,GET1-SH3BGR]	[14,3]	[3,3]
EVI2B	2	[EVI2B,ENSG00000265118]	[4,1]	[2,1]
RGPD1	3	[RGPD5,RGPD6,RGPD8,RGPD1,RANBP2,RGPD3,RGPD2,RGPD4]	[9,12,9,6,9,6,3,3]	[3,3,3,3,3,3,3,3]
CCDC137	3	[CCDC137,CCDC137P1]	[3,1]	[3,1]
BCR	3	[BCR,ENSG00000291044,BCRP7,ENSG00000300150,ENSG00000303205,BCRP5,BCRP6,BCRP2,ENSG00000290711,BCRP1,BCRP4,ENSG00000290983]	[6,17,1,5,1,1,1,1,2,1,1,1]	[3,1,1,1,1,1,1,1,1,1,1,1]
CIDEC	3	[CIDEC,ENSG00000291078,CIDECP1]	[25,2,2]	[3,2,2]
DIABLO	3	[ENSG00000284934,DIABLO]	[3,9]	[3,3]
EIF3C	3	[EIF3CL,EIF3C]	[6,15]	[3,3]
SERPINA3	3	[ENSG00000273259,SERPINA3]	[3,12]	[3,3]
USP7	3	[USP7,ENSG00000248827]	[9,1]	[3,1]
CARD9	3	[ENSG00000289701,CARD9]	[3,6]	[3,3]
CYHR1	3	[ENSG00000254578]	[1]	[1]
SIAH1	3	[SIAH1,SIAH1P1]	[9,1]	[3,1]
PRG2	3	[PRG2,ENSG00000254979]	[9,1]	[3,1]
SULT1A1	5	[SULT1A1,ENSG00000289755,ENSG00000307459]	[6,3,1]	[3,3,1]
RHCE	3	[RHCE,RHD]	[14,6]	[3,1]
CLN3	4	[CLN3,ENSG00000261832]	[21,1]	[4,1]
ZNF177	3	[ZNF177,ZNF559-ZNF177]	[10,6]	[3,3]
SEPTIN5	3	[SEPTIN5,ENSG00000284874]	[12,3]	[3,3]
TUBB	4	[TUBB,ENSG00000293293,TUBBP1,TUBBP10,TUBBP2]	[20,1,1,1,1]	[4,1,1,1,1]
GIMAP5	2	[GIMAP1-GIMAP5,GIMAP3P,GIMAP5]	[2,2,4]	[2,2,2]
POTEF	4	[POTEE,POTEF,POTEKP,POTEM,POTEG,ENSG00000286208,ENSG00000237251,POTEH,POTEI,POTEJ]	[4,6,1,1,1,2,1,1,3,1]	[2,4,1,1,1,1,1,1,1,1]
RABL6	4	[RABL6,ENSG00000272679]	[13,1]	[4,1]
TRPV1	3	[TRPV1,ENSG00000262304]	[21,1]	[3,1]
POTEI	4	[POTEI,POTEE,POTEKP,POTEJ,POTEF,POTEH,POTEM,POTEG]	[7,9,3,3,3,2,1,1]	[4,3,3,3,3,2,1,1]
XRCC6	3	[XRCC6,XRCC6P4,XRCC6P2,XRCC6P5,XRCC6P3,ENSG00000296225,XRCC6P1]	[18,2,2,1,2,1,1]	[3,2,2,1,2,1,1]
ATAD3A	3	[ATAD3A,ATAD3B]	[9,2]	[3,1]
OCLN	3	[OCLN,ENSG00000304332,OCLNP1]	[26,2,1]	[3,2,1]
TMA16	3	[TMA16,TMA16P2]	[5,1]	[3,1]
TOP1	3	[TOP1,TOP1P1]	[5,1]	[3,1]
MPZL1	3	[MPZL1,ENSG00000224172]	[6,1]	[3,1]
SELENOT	2	[SELENOT,SELENOTP1]	[6,1]	[2,1]
CES1	1	[ENSG00000303450,CES1P2,CES1P1,CES1]	[1,1,2,3]	[1,1,1,1]
TAP2	3	[TAP2,ENSG00000250264]	[20,3]	[3,3]
CSNK2B	3	[CSNK2B,LY6G5B,ENSG00000263020]	[15,1,2]	[3,1,1]
KIAA0408	3	[ENSG00000255330,KIAA0408]	[3,3]	[3,3]
IFNL3	3	[IFNL3,IFNL2]	[5,2]	[3,2]
CTNND1	3	[CTNND1,ENSG00000288534]	[109,3]	[3,3]
DEFA1	3	[DEFA3,DEFA1B,DEFA1]	[2,3,3]	[2,3,3]
DDX39B	3	[ATP6V1G2-DDX39B,DDX39B]	[3,9]	[3,3]
TLK1	3	[TLK1,TLK1P1]	[12,2]	[3,2]
FCGR3A	2	[FCGR3B,FCGR3A,ENSG00000289768]	[3,21,1]	[1,2,1]
HSD3B1	3	[HSD3B1,ENSG00000298638,HSD3BP3,HSD3BP2,HSD3BP4]	[6,1,1,1,1]	[3,1,1,1,1]
SMN2	3	[SMN1,SMN2]	[17,20]	[3,3]
DPF3	3	[DPF3,ENSG00000298073]	[1,2]	[1,2]
SDAD1	3	[SDAD1P1,SDAD1,SDAD1P2]	[4,6,2]	[2,3,2]
SLC5A3	3	[SLC5A3,ENSG00000293606]	[3,3]	[3,3]
POU5F1	3	[POU5F1,POU5F1B]	[18,4]	[3,2]
IGHE	3	[IGHE,IGHEP1]	[3,1]	[3,1]
UBD	3	[UBD,GABBR1]	[3,1]	[3,1]
CSNK1E	5	[CSNK1E,TPTEP2-CSNK1E]	[11,1]	[5,1]
IPO7	3	[IPO7,KCNH1,IPO8P1,IPO7P2,IPO7P1]	[3,4,2,1,1]	[3,2,2,1,1]
TM6SF2	3	[TM6SF2,ENSG00000267629]	[3,2]	[3,2]
IFNA7	3	[IFNA7,IFNA14,IFNA16]	[3,1,1]	[3,1,1]
HEXA	3	[HEXA,ENSG00000260729]	[15,2]	[3,2]
MT1A	2	[MT1IP,MT1A]	[3,2]	[1,2]
NAP1L4	3	[NAP1L4P1,NAP1L4]	[2,15]	[2,3]
KLRC2	4	[KLRC2,ENSG00000255641]	[8,1]	[4,1]
KLRK1	3	[KLRK1,KLRC4-KLRK1]	[5,2]	[3,2]
NUP62	3	[NUP62,ENSG00000269179]	[51,1]	[3,1]
DLEU2	10	[DLEU2,DLEU2L]	[37,1]	[9,1]
PSG1	4	[PSG3,PSG11,PSG1,PSG6,PSG9,PSG8,PSG5,ENSG00000291235,PSG10P,PSG2,PSG7,PSG4,ENSG00000293116]	[3,6,18,3,10,3,6,1,1,1,2,3,1]	[1,2,4,1,2,1,1,1,1,1,1,1,1]
ZBTB10	2	[ZBTB10,ENSG00000230328]	[8,1]	[2,1]
DNAJC9	3	[DNAJC9P1,DNAJC9,ENSG00000258759]	[3,3,1]	[3,3,1]
CPLX3	3	[ENSG00000261606,CPLX3]	[3,3]	[3,3]
VDAC1	2	[VDAC1P1,VDAC1,VDAC1P4,ENSG00000254595]	[1,6,1,1]	[1,2,1,1]
IFNA17	3	[IFNA17,IFNA10,IFNA7,IFNA4]	[3,2,1,2]	[3,2,1,2]
LAT	3	[ENSG00000261067,LAT]	[3,12]	[3,3]
TREX1	4	[ATRIP,TREX1]	[4,14]	[4,4]
MAGEA3	3	[MAGEA3,MAGEA2,MAGEA2B,MAGEA12,MAGEA6]	[6,8,3,2,2]	[3,1,1,1,1]
PLIN5	4	[PLIN5,ENSG00000267385]	[6,1]	[4,1]
CPEB1	3	[CPEB1,ENSG00000260836]	[33,2]	[3,2]
NME1	3	[NME1,NME1-NME2]	[13,3]	[3,1]
TNFSF12	3	[TNFSF12,TNFSF12-TNFSF13]	[13,1]	[3,1]
TNFRSF6B	2	[TNFRSF6B,RTEL1-TNFRSF6B]	[2,2]	[2,2]
MYCBP	3	[ENSG00000274944,MYCBP,ENSG00000273637]	[1,4,1]	[1,3,1]
RAB6C	3	[RAB6D,RAB6C]	[1,3]	[1,3]
POTEJ	3	[POTEKP,POTEJ,POTEI,POTEE,POTEF,POTEM,POTEG,POTEH]	[3,3,6,6,2,1,1,1]	[3,3,3,2,2,1,1,1]
CYTOR	7	[CYTOR,MIR4435-2HG,NCAL1]	[17,31,1]	[7,5,1]
CCDC7	3	[CCDC7,ENSG00000260795]	[11,1]	[3,1]
PI4KA	3	[PI4KA,ENSG00000293427,PI4KAP1,PI4KAP2]	[3,11,5,2]	[3,2,2,2]
AMACR	4	[ENSG00000289791,AMACR,C1QTNF3-AMACR]	[3,10,3]	[1,3,3]
GTF2A1L	3	[STON1-GTF2A1L,GTF2A1L]	[10,6]	[3,3]
DDX19A	3	[DDX19A,ENSG00000260537]	[6,2]	[3,2]
CSNK1G1	3	[CSNK1G1,ENSG00000259316]	[21,2]	[3,2]
YJEFN3	3	[YJEFN3,ENSG00000258674]	[5,2]	[3,2]
SNHG15	3	[SNHG15,SNORA9]	[5,1]	[3,1]
C1QTNF9	3	[C1QTNF9,C1QTNF9B]	[6,3]	[3,1]
TDGF1	3	[LRRC2]	[1]	[1]
ZNF512	3	[ENSG00000259080,ZNF512]	[3,15]	[3,3]
CFHR1	3	[CFHR1,ENSG00000289697,CFH]	[9,1,10]	[3,1,1]
TLR9	3	[TLR9,ENSG00000173366]	[3,3]	[3,3]
CNTF	3	[CNTF,ZFP91-CNTF]	[3,1]	[3,1]
SOX2-OT	30	[NFE2L2,SOX2-OT,ENSG00000241231,CTSC]	[6,60,2,1]	[1,21,2,1]
EEF1G	3	[EEF1GP1,ENSG00000283041,EEF1G,ENSG00000255508,EEF1GP4,EEF1GP3]	[1,3,3,3,1,1]	[1,3,3,3,1,1]
EIF4EBP3	3	[EIF4EBP3,ANKHD1-EIF4EBP3]	[3,3]	[3,3]
TICAM2	3	[TICAM2,TMED7-TICAM2]	[3,6]	[3,3]
ALG11	6	[ALG11,UTP14C]	[21,3]	[6,3]
SSX2	3	[SSX3,SSX2,SSX2B,ENSG00000308268,SSX11P,SSX18P,SSX7,SSX6P,ENSG00000291285]	[8,6,8,3,1,2,1,1,1]	[3,3,3,3,1,2,1,1,1]
CORT	3	[CENPS-CORT,CORT]	[8,3]	[3,3]
NAIP	3	[NAIP,ENSG00000300022,ENSG00000290556,NAIPP1,NAIPP3,ENSG00000291221,ENSG00000296329,NAIPP2,NAIPP4]	[15,1,8,1,1,5,2,3,3]	[3,1,1,1,1,1,1,3,3]
NCOA4	2	[NCOA4,NCOA4P4,NCOA4P3]	[14,2,1]	[2,2,1]
ERVFRD-1	3	[ENSG00000218410,ERVFRD-1,ENSG00000258619,ENSG00000258622,ERVFRD-3]	[1,3,1,1,1]	[1,3,1,1,1]
APOBEC3C	3	[APOBEC3C,APOBEC3D,ENSG00000284554]	[3,1,1]	[3,1,1]
GTF2I	2	[GTF2I,ENSG00000264734,GTF2IP2,GTF2IP6,GTF2IP4,GTF2IP1]	[13,2,1,1,4,3]	[2,1,1,1,1,1]
ERCC6	4	[ERCC6,ENSG00000257308]	[13,1]	[4,1]
CD302	3	[CD302,LY75-CD302]	[9,2]	[3,1]
EGFL8	3	[EGFL8,PPT2-EGFL8]	[6,2]	[3,2]
TSPY1	3	[TSPY7P,TSPY10,ENSG00000301844,TSPY4,TSPY8,TSPY3,TSPY9,TSPY1,ENSG00000293749,TSPY6P,ENSG00000308528,TSPY12P,TSPY2,TSPY15P]	[3,6,3,9,9,9,3,6,3,3,1,1,6,1]	[3,3,3,3,3,3,3,3,3,3,1,1,2,1]
IL10RB	3	[IFNAR2-IL10RB,IL10RB]	[3,5]	[3,3]
CFB	3	[CFB,ENSG00000244255]	[9,6]	[3,3]
CYP2A6	1	[CYP2A13,CYP2A7,CYP2A6]	[1,1,1]	[1,1,1]
SNURF	3	[SNRPN,ENSG00000214265,SNURF]	[8,1,4]	[1,1,3]
C4A	3	[C4A,C4B]	[6,6]	[3,3]
HCAR3	4	[HCAR3,HCAR2]	[4,3]	[4,3]
CALR3	3	[CALR3,ENSG00000141979]	[3,2]	[3,2]
CCL15	3	[CCL15-CCL14,CCL15]	[1,3]	[1,3]
MC1R	3	[MC1R,ENSG00000198211]	[9,3]	[3,3]
TUBB3	4	[TUBB3,ENSG00000198211,TUBB3P1]	[14,3,1]	[4,3,1]
PCDH20	3	[ENSG00000197991,PCDH20]	[3,3]	[3,3]
CDK3	3	[CDK3,TEN1-CDK3]	[6,3]	[3,3]
GPR162	3	[GPR162,LINC02987,ENSG00000267630]	[9,6,1]	[3,1,1]
IKBKG	3	[IKBKG,ENSG00000306316,IKBKGP1]	[33,3,2]	[3,3,2]
TMEM185A	4	[TMEM185A,TMEM185AP1]	[7,1]	[4,1]
GDF2	3	[GDF2,ENSG00000306779]	[3,1]	[3,1]
NOTCH2NLA	6	[NOTCH2NLA,NOTCH2NLB]	[6,3]	[6,3]
RDM1	4	[RDM1,RDM1P3,RDM1P1,RDM1P2]	[18,1,1,1]	[4,1,1,1]
ZNF8	3	[ENSG00000283515,ZNF8-ERVK3-1,ZNF8]	[3,3,3]	[3,3,3]
CCL14	3	[CCL15-CCL14,CCL14]	[2,10]	[2,3]
UHRF1	3	[UHRF1,ENSG00000256663]	[19,1]	[3,1]
DUX4	3	[DUX4L22,DUX4L11,DUX4L26,DUX4L3,DUX4L9,DUX4L13,DUX4L5,DUX4L24,DUX4L12,DUX4L10,DUX4L8,DUX4L20,DUX4L6,DUX4L7,DUX4,DUX4L23,DUX4L21,DUX4L1,DUX4L14,DUX4L15,DUX4L34,DUX4L2,DUX4L4,DUX4L25,DUX4L27,DUX4L18]	[2,2,2,2,2,2,2,2,2,2,2,2,2,2,11,2,2,2,2,2,1,2,2,2,1,1]	[2,2,2,2,2,2,2,2,2,2,2,2,2,2,3,2,2,2,2,2,1,2,2,2,1,1]
TPTE	3	[TPTE,ENSG00000273840]	[12,3]	[3,3]
HOTAIR	3	[HOTAIR,ENSG00000293681]	[4,1]	[3,1]
PGA3	8	[PGA3,PGA4,PGA5]	[8,8,7]	[8,8,7]
PDCD6	6	[PDCD6,ENSG00000286001]	[18,3]	[6,3]
C4B	3	[C4B,C4A]	[6,4]	[3,2]
MRPL45	3	[MRPL45,EFCAB13-DT,MRPL45P2]	[6,14,1]	[3,1,1]
TNXB	3	[TNXB,ENSG00000308247]	[10,1]	[3,1]
ATXN2L	3	[ATXN2L,ENSG00000224280]	[21,1]	[3,1]
ANXA8	5	[LINC00842,ENSG00000276850,ANXA8,ANXA8L1]	[3,5,13,13]	[1,2,5,3]
TTC4	3	[ENSG00000303781,TTC4,MROH7-TTC4,TTC4P1]	[1,3,3,2]	[1,3,3,2]
APOBEC3D	3	[APOBEC3D,ENSG00000284554]	[6,3]	[3,3]
FAM131C	3	[FAM131C2P,FAM131C,ENSG00000307216]	[1,3,1]	[1,3,1]
QRFPR	3	[QRFPR,Y_RNA]	[5,1]	[3,1]
CCL27	3	[CCL27,ENSG00000261215]	[3,3]	[3,3]
HBG1	3	[ENSG00000284931,HBG2,HBG1]	[2,3,2]	[1,1,1]
AARSD1	3	[AARSD1,PTGES3L-AARSD1,ENSG00000228187]	[3,12,1]	[3,3,1]
SSX4	3	[SSX4,SSX4B,SSX8P,SSX9P,ENSG00000290686,SSX1,SSX11P,SSX7]	[6,6,1,2,2,1,1,1]	[3,3,1,1,1,1,1,1]
GGT1	3	[ENSG00000286070,GGT1,GGT3P,GGT8P,ENSG00000290711,GGTLC5P,GGT2P,ENSG00000290983,GGT4P,ENSG00000296204,GGTLC3,GGTLC2,GGTLC1,ENSG00000300174,GGTLC4P]	[3,16,3,1,7,2,2,5,2,2,2,3,3,1,1]	[3,3,3,1,3,2,2,2,2,2,2,1,1,1,1]
ITGB3	3	[ITGB3,ENSG00000259753]	[9,3]	[3,3]
GH1	3	[GH1,CSH2,GH2,CSH1,ENSG00000285947,CSHL1]	[13,10,10,7,3,6]	[3,2,2,2,3,1]
