## Supplementary Table 10 for "Evidence of off-target probe binding affecting 10x Genomics Xenium gene panels compromise accuracy of spatial transcriptomic profiling": collapsed_summary.tsv

target_gene	n	aligned_to	n_hits	n_probes
CD52	4	[CD52]	[4]	[4]
NTNG1	8	[NTNG1]	[48]	[8]
PSEN2	8	[PSEN2,ENSG00000288674]	[78,8]	[8,8]
PLD5	8	[PLD5,PLD5P1,ENSG00000226113]	[24,2,2]	[8,2,2]
C1orf162	8	[C1orf162]	[16]	[8]
CNTN2	8	[CNTN2]	[24]	[8]
PROX1	8	[PROX1]	[16]	[8]
CENPF	8	[CENPF]	[14]	[8]
TACR1	8	[TACR1]	[16]	[8]
CAPG	6	[CAPG]	[24]	[6]
GAD1	9	[GAD1]	[30]	[9]
CD48	10	[CD48]	[24]	[10]
FCER1G	7	[FCER1G]	[9]	[7]
SOX11	8	[SOX11]	[8]	[8]
ALK	8	[ALK]	[24]	[8]
MAL	5	[MAL]	[18]	[5]
CXCR4	8	[CXCR4]	[56]	[8]
FCGR1A	8	[ENSG00000307137,FCGR1A,FCGR1CP,FCGR1BP]	[56,8,7,85]	[7,8,7,6]
CTSS	8	[CTSS]	[57]	[8]
FASLG	8	[FASLG]	[16]	[8]
RGS16	8	[RGS16]	[8]	[8]
LYPD6B	11	[LYPD6B]	[37]	[11]
LYPD6	8	[LYPD6]	[24]	[8]
EFHD1	8	[EFHD1,EFHD2]	[32,1]	[8,1]
RFTN1	8	[RFTN1,RFTN1P1]	[16,2]	[8,2]
CD2	8	[CD2]	[11]	[8]
NCSTN	8	[NCSTN]	[53]	[8]
CALCRL	8	[CALCRL]	[24]	[8]
IDH1	8	[IDH1,IDH1P1]	[24,1]	[8,1]
P2RY13	8	[P2RY13]	[8]	[8]
P2RY12	8	[P2RY12]	[8]	[8]
FCGR3A	8	[FCGR3A,FCGR3B,ENSG00000289768]	[85,12,1]	[8,4,1]
DDR2	8	[DDR2]	[24]	[8]
VWC2L	8	[VWC2L]	[16]	[8]
PHLDB2	16	[PHLDB2]	[93]	[16]
PTPRC	19	[PTPRC]	[45]	[19]
GNLY	5	[GNLY]	[12]	[5]
SYNPR	11	[SYNPR]	[61]	[11]
STK32B	8	[STK32B]	[24]	[8]
TMIGD3	8	[TMIGD3]	[16]	[8]
THSD7B	8	[THSD7B]	[8]	[8]
NXPH2	8	[NXPH2]	[8]	[8]
NR4A2	7	[NR4A2]	[49]	[7]
BRINP3	8	[BRINP3]	[8]	[8]
IGFBP5	8	[IGFBP5]	[8]	[8]
SPHKAP	7	[SPHKAP]	[14]	[7]
CX3CR1	8	[CX3CR1]	[32]	[8]
MOBP	9	[MOBP]	[45]	[9]
PDGFRA	8	[PDGFRA]	[16]	[8]
KIT	8	[KIT]	[80]	[8]
CCK	5	[CCK]	[11]	[5]
HHATL	8	[HHATL]	[16]	[8]
PLCH1	7	[PLCH1]	[35]	[7]
ZBBX	8	[ZBBX]	[48]	[8]
DNER	8	[DNER]	[8]	[8]
ZDHHC23	8	[ZDHHC23]	[24]	[8]
CD86	8	[CD86]	[40]	[8]
ADAMTS3	8	[ADAMTS3]	[8]	[8]
ARHGAP24	12	[ARHGAP24]	[34]	[12]
UGT8	8	[UGT8]	[24]	[8]
NDST4	8	[NDST4]	[16]	[8]
CLDN11	8	[CLDN11]	[8]	[8]
MEPE	8	[MEPE]	[48]	[8]
BCAN	4	[BCAN]	[8]	[4]
NES	8	[NES]	[8]	[8]
ADAMTS16	8	[ADAMTS16]	[16]	[8]
SEMA5A	8	[SEMA5A]	[16]	[8]
CRHBP	9	[CRHBP]	[16]	[9]
VCAN	4	[VCAN]	[24]	[4]
SOX2	4	[SOX2]	[4]	[4]
SST	2	[SST]	[2]	[2]
HES1	7	[HES1]	[7]	[7]
NPNT	8	[NPNT]	[48]	[8]
COL25A1	8	[COL25A1]	[32]	[8]
RNF144B	8	[RNF144B]	[8]	[8]
SOX4	8	[SOX4]	[8]	[8]
FGFR3	5	[FGFR3]	[21]	[5]
LOX	8	[LOX]	[22]	[8]
FSTL4	8	[FSTL4]	[8]	[8]
CXCL14	7	[CXCL14]	[14]	[7]
LY86	8	[LY86]	[16]	[8]
ELOVL2	8	[ELOVL2]	[8]	[8]
CD83	8	[CD83,CD83P1]	[16,2]	[8,2]
THEMIS	8	[THEMIS]	[40]	[8]
LAMA2	8	[LAMA2]	[27]	[8]
NWD2	8	[NWD2]	[8]	[8]
RXFP1	8	[RXFP1]	[56]	[8]
NPY1R	8	[NPY1R]	[16]	[8]
AIF1	7	[AIF1]	[11]	[7]
HLA-DQA1	8	[HLA-DQA1,HLA-DQA2]	[24,3]	[8,3]
SFRP2	8	[SFRP2]	[8]	[8]
TGFBI	8	[TGFBI]	[16]	[8]
HLA-DMB	8	[HLA-DMB,ENSG00000248993]	[8,3]	[8,3]
TREM2	8	[TREM2]	[20]	[8]
IGFBP3	8	[IGFBP3]	[24]	[8]
CD14	4	[CD14]	[16]	[4]
ADRA1B	7	[ADRA1B]	[7]	[7]
EYA4	8	[EYA4]	[64]	[8]
ADAMTS12	9	[ADAMTS12]	[24]	[9]
IL7R	9	[IL7R]	[20]	[9]
SDK1	8	[SDK1]	[16]	[8]
GPNMB	9	[GPNMB]	[32]	[9]
CDH6	8	[CDH6]	[16]	[8]
SLIT3	8	[SLIT3]	[16]	[8]
PTCHD4	8	[PTCHD4]	[12]	[8]
COL12A1	8	[COL12A1]	[32]	[8]
CD36	8	[CD36]	[72]	[8]
SAMD5	8	[SAMD5]	[8]	[8]
VIP	8	[VIP]	[16]	[8]
TRIL	8	[TRIL]	[8]	[8]
POU6F2	7	[POU6F2]	[14]	[7]
HILPDA	8	[HILPDA,HILPDA-AS1]	[13,1]	[8,1]
ROS1	8	[ROS1,ENSG00000282218]	[16,1]	[8,1]
GJA1	8	[GJA1,GJA1P1]	[32,2]	[8,2]
TAC1	8	[TAC1]	[23]	[8]
RELN	8	[RELN]	[24]	[8]
PCSK1	8	[PCSK1]	[16]	[8]
CAV1	8	[CAV1]	[40]	[8]
ERMN	9	[ERMN]	[33]	[9]
NPFFR2	8	[NPFFR2]	[32]	[8]
MOG	12	[MOG]	[71]	[12]
ANKRD18A	7	[ANKRD18A,ANKRD18B]	[14,4]	[7,2]
RNASET2	10	[RNASET2,ENSG00000249141]	[38,4]	[8,4]
RSPO2	8	[RSPO2]	[24]	[8]
PTPRZ1	8	[PTPRZ1]	[80]	[8]
C1QL3	8	[C1QL3]	[16]	[8]
GAD2	8	[GAD2]	[24]	[8]
FGFR2	18	[FGFR2]	[164]	[18]
EGFR	10	[EGFR]	[52]	[10]
SULF1	8	[SULF1]	[40]	[8]
ANGPT1	8	[ANGPT1]	[24]	[8]
NRP1	8	[NRP1]	[72]	[8]
ADRA1A	19	[ADRA1A]	[50]	[19]
IDO1	8	[IDO1]	[16]	[8]
ANK1	7	[ANK1]	[48]	[7]
LHX6	7	[LHX6]	[45]	[7]
NTNG2	12	[NTNG2]	[8]	[8]
CDK1	8	[CDK1]	[32]	[8]
CTNNA3	8	[CTNNA3]	[32]	[8]
NOTCH1	7	[NOTCH1]	[33]	[7]
ITGA8	8	[ITGA8]	[8]	[8]
UNC5B	8	[UNC5B]	[16]	[8]
SNCG	2	[SNCG]	[4]	[2]
PLCE1	8	[PLCE1]	[48]	[8]
SLC17A6	8	[SLC17A6]	[8]	[8]
ANO3	14	[ANO3]	[49]	[14]
RORB	8	[RORB]	[16]	[8]
KLF4	8	[KLF4]	[16]	[8]
GZMA	8	[GZMA]	[8]	[8]
FILIP1	8	[FILIP1]	[24]	[8]
SLC26A4	8	[SLC26A4]	[8]	[8]
LYVE1	8	[LYVE1]	[14]	[8]
SPON1	7	[SPON1]	[7]	[7]
ST18	8	[ST18]	[32]	[8]
OPALIN	8	[OPALIN]	[48]	[8]
SORCS1	8	[SORCS1]	[8]	[8]
SPI1	3	[SPI1]	[14]	[3]
CNTNAP3B	8	[CNTNAP3,CNTNAP3P2,ENSG00000303182,CNTNAP3B,CNTNAP3C]	[27,8,23,40,7]	[7,8,8,8,7]
CEMIP2	8	[CEMIP2]	[24]	[8]
ANXA1	8	[ANXA1]	[16]	[8]
TRPC6	8	[TRPC6,TRPC6P4,TRPC6P7,TRPC6P2,TRPC6P8,TRPC6P6,TRPC6P5,TRPC6P3,TRPC6P10,TRPC6P9]	[32,2,2,1,1,2,1,1,1,1]	[8,2,2,1,1,2,1,1,1,1]
MKI67	8	[MKI67]	[14]	[7]
IFITM3	4	[IFITM3,IFITM2,ENSG00000297680,IFITM4P,IFITM1,IFITM3P9,IFITM3P7,ENSG00000238231,ENSG00000288681,IFITM3P3,IFITM3P4,ENSG00000300510]	[16,8,2,1,4,1,1,1,1,1,1,1]	[4,2,2,1,1,1,1,1,1,1,1,1]
RGS10	6	[RGS10]	[15]	[6]
MS4A6A	16	[MS4A6A]	[65]	[16]
MYRF	7	[MYRF]	[14]	[7]
B4GALNT1	12	[B4GALNT1]	[29]	[12]
PAX6	14	[PAX6]	[250]	[14]
LRRK2	8	[LRRK2]	[24]	[8]
TESPA1	8	[TESPA1]	[40]	[8]
CD163	4	[CD163]	[16]	[4]
KLRB1	8	[KLRB1]	[8]	[8]
ERBB3	12	[ERBB3,ENSG00000257411]	[72,1]	[12,1]
PDGFD	8	[PDGFD]	[16]	[8]
CD3G	7	[CD3G]	[14]	[7]
CD4	9	[CD4]	[16]	[9]
ABCC9	11	[ABCC9]	[82]	[11]
TPH2	8	[TPH2]	[8]	[8]
TRHDE	7	[TRHDE]	[7]	[7]
OTOGL	8	[OTOGL]	[16]	[8]
DCN	18	[DCN]	[67]	[18]
TMEM132C	8	[TMEM132C]	[8]	[8]
GAS2L3	8	[GAS2L3]	[32]	[8]
TRAC	8	[TRAC]	[8]	[8]
KCNH5	8	[KCNH5]	[24]	[8]
WIF1	8	[WIF1]	[8]	[8]
CUX2	8	[CUX2]	[8]	[8]
HTR2A	8	[HTR2A]	[16]	[8]
GPR183	8	[GPR183]	[8]	[8]
THBS1	8	[THBS1]	[8]	[8]
CAPN3	10	[CAPN3,ENSG00000258461]	[225,9]	[10,9]
PSEN1	9	[PSEN1]	[277]	[9]
MGST1	9	[MGST1]	[43]	[9]
RYR3	8	[RYR3]	[32]	[8]
MEIS2	8	[MEIS2]	[78]	[8]
FLT1	17	[FLT1,FLT1P1]	[40,4]	[16,4]
CCNA1	8	[CCNA1]	[32]	[8]
THSD4	15	[THSD4]	[36]	[15]
IDH2	9	[IDH2]	[21]	[9]
MCTP2	13	[MCTP2]	[33]	[13]
MYO16	8	[MYO16]	[24]	[8]
POSTN	8	[POSTN]	[48]	[8]
CEMIP	8	[CEMIP]	[24]	[8]
HS3ST2	8	[HS3ST2]	[8]	[8]
CCNB2	8	[CCNB2,CCNB2P1]	[24,2]	[8,2]
PCSK6	15	[PCSK6,CWC27]	[92,1]	[15,1]
RASGRP1	8	[RASGRP1]	[104]	[8]
SERPINA3	8	[SERPINA3,ENSG00000273259]	[32,8]	[8,8]
CRYM	8	[CRYM]	[24]	[8]
CDH1	8	[CDH1]	[16]	[8]
NR2F2	8	[NR2F2]	[29]	[8]
LRRK1	8	[LRRK1]	[12]	[8]
ITGAX	14	[ITGAX]	[22]	[14]
STAT3	8	[STAT3]	[228]	[8]
ATP2C2	8	[ATP2C2]	[16]	[8]
CD68	7	[CD68,ENSG00000264772]	[12,6]	[7,6]
CTSH	8	[CTSH]	[90]	[8]
ITGAM	8	[ITGAM]	[16]	[8]
TP53	11	[TP53]	[233]	[11]
CNDP1	8	[CNDP1]	[16]	[8]
STXBP2	10	[STXBP2,ENSG00000268400]	[41,8]	[10,8]
LAMP5	9	[LAMP5]	[16]	[9]
SNTB2	8	[SNTB2]	[8]	[8]
IGFBP4	6	[IGFBP4]	[6]	[6]
PECAM1	8	[PECAM1]	[8]	[8]
MYO5B	7	[MYO5BP1,MYO5B,MYO5BP2,MYO5BP3,ENSG00000266997]	[2,14,2,2,4]	[2,7,2,2,4]
SLC17A7	8	[SLC17A7]	[16]	[8]
KLK6	6	[KLK6]	[19]	[6]
CSPG4	8	[CSPG4,CSPG4P13,ENSG00000290664,CSPG4P10,ENSG00000290690,CSPG4P12,CSPG4P5,CSPG4P11,ENSG00000290947,ENSG00000291211,CSPG4P3Y,CSPG4P4Y]	[8,5,1,2,3,2,2,2,1,1,1,1]	[8,5,1,2,2,2,2,2,1,1,1,1]
HS3ST4	8	[HS3ST4]	[8]	[8]
SOX9	8	[SOX9]	[8]	[8]
AQP4	8	[AQP4]	[46]	[8]
RIT2	9	[RIT2]	[22]	[9]
CDH4	8	[CDH4]	[24]	[8]
CHODL	8	[CHODL]	[56]	[8]
SLC24A3	8	[SLC24A3]	[8]	[8]
NNAT	4	[NNAT]	[17]	[4]
TSHZ2	15	[TSHZ2]	[30]	[15]
MAG	5	[MAG]	[15]	[5]
PSENEN	9	[PSENEN,ENSG00000188223]	[15,1]	[9,1]
NKG7	2	[NKG7]	[5]	[2]
TTYH1	4	[TTYH1]	[12]	[4]
APP	4	[APP]	[32]	[4]
KLF2	6	[KLF2,ENSG00000296048,ENSG00000297317]	[7,1,1]	[6,1,1]
PCNA	8	[PCNA,PCNAP3]	[16,2]	[8,2]
FBLN1	8	[FBLN1]	[40]	[8]
GPR34	8	[GPR34]	[24]	[8]
TRPC5	7	[TRPC5]	[7]	[7]
TENM1	8	[TENM1]	[16]	[8]
CCL5	6	[CCL5]	[11]	[5]
CCL4	6	[CCL4L2,CCL4]	[28,11]	[3,6]
CORO1A	4	[CORO1A]	[12]	[4]
TOP2A	7	[TOP2A]	[7]	[7]
OLIG2	8	[OLIG2]	[16]	[8]
OLIG1	6	[OLIG1]	[6]	[6]
ITGB2	8	[ITGB2]	[56]	[8]
TGFB1	7	[TGFB1]	[14]	[7]
APOE	2	[APOE]	[2]	[2]
SOX10	8	[SOX10]	[24]	[8]
HTR2C	8	[HTR2C]	[24]	[8]
TGFB2	8	[TGFB2]	[16]	[8]
CYTIP	8	[CYTIP]	[16]	[8]
S100A4	5	[S100A4]	[14]	[5]
CDH12	8	[CDH12,CDH12P2,CDH12P3,CDH12P1,ENSG00000296364,CDH12P4]	[24,2,2,2,1,1]	[8,2,2,2,1,1]
PVALB	4	[PVALB]	[11]	[4]
