## Supplementary Table 10 for "Evidence of off-target probe binding affecting 10x Genomics Xenium gene panels compromise accuracy of spatial transcriptomic profiling": collapsed_summary_offtargets.tsv

target_gene	n	aligned_to	n_hits	n_probes
PSEN2	8	[PSEN2,ENSG00000288674]	[78,8]	[8,8]
PLD5	8	[PLD5,PLD5P1,ENSG00000226113]	[24,2,2]	[8,2,2]
FCGR1A	8	[ENSG00000307137,FCGR1A,FCGR1CP,FCGR1BP]	[56,8,7,85]	[7,8,7,6]
EFHD1	8	[EFHD1,EFHD2]	[32,1]	[8,1]
RFTN1	8	[RFTN1,RFTN1P1]	[16,2]	[8,2]
IDH1	8	[IDH1,IDH1P1]	[24,1]	[8,1]
FCGR3A	8	[FCGR3A,FCGR3B,ENSG00000289768]	[85,12,1]	[8,4,1]
CD83	8	[CD83,CD83P1]	[16,2]	[8,2]
HLA-DQA1	8	[HLA-DQA1,HLA-DQA2]	[24,3]	[8,3]
HLA-DMB	8	[HLA-DMB,ENSG00000248993]	[8,3]	[8,3]
HILPDA	8	[HILPDA,HILPDA-AS1]	[13,1]	[8,1]
ROS1	8	[ROS1,ENSG00000282218]	[16,1]	[8,1]
GJA1	8	[GJA1,GJA1P1]	[32,2]	[8,2]
ANKRD18A	7	[ANKRD18A,ANKRD18B]	[14,4]	[7,2]
RNASET2	10	[RNASET2,ENSG00000249141]	[38,4]	[8,4]
CNTNAP3B	8	[CNTNAP3,CNTNAP3P2,ENSG00000303182,CNTNAP3B,CNTNAP3C]	[27,8,23,40,7]	[7,8,8,8,7]
TRPC6	8	[TRPC6,TRPC6P4,TRPC6P7,TRPC6P2,TRPC6P8,TRPC6P6,TRPC6P5,TRPC6P3,TRPC6P10,TRPC6P9]	[32,2,2,1,1,2,1,1,1,1]	[8,2,2,1,1,2,1,1,1,1]
IFITM3	4	[IFITM3,IFITM2,ENSG00000297680,IFITM4P,IFITM1,IFITM3P9,IFITM3P7,ENSG00000238231,ENSG00000288681,IFITM3P3,IFITM3P4,ENSG00000300510]	[16,8,2,1,4,1,1,1,1,1,1,1]	[4,2,2,1,1,1,1,1,1,1,1,1]
ERBB3	12	[ERBB3,ENSG00000257411]	[72,1]	[12,1]
CAPN3	10	[CAPN3,ENSG00000258461]	[225,9]	[10,9]
FLT1	17	[FLT1,FLT1P1]	[40,4]	[16,4]
CCNB2	8	[CCNB2,CCNB2P1]	[24,2]	[8,2]
PCSK6	15	[PCSK6,CWC27]	[92,1]	[15,1]
SERPINA3	8	[SERPINA3,ENSG00000273259]	[32,8]	[8,8]
CD68	7	[CD68,ENSG00000264772]	[12,6]	[7,6]
STXBP2	10	[STXBP2,ENSG00000268400]	[41,8]	[10,8]
MYO5B	7	[MYO5BP1,MYO5B,MYO5BP2,MYO5BP3,ENSG00000266997]	[2,14,2,2,4]	[2,7,2,2,4]
CSPG4	8	[CSPG4,CSPG4P13,ENSG00000290664,CSPG4P10,ENSG00000290690,CSPG4P12,CSPG4P5,CSPG4P11,ENSG00000290947,ENSG00000291211,CSPG4P3Y,CSPG4P4Y]	[8,5,1,2,3,2,2,2,1,1,1,1]	[8,5,1,2,2,2,2,2,1,1,1,1]
PSENEN	9	[PSENEN,ENSG00000188223]	[15,1]	[9,1]
KLF2	6	[KLF2,ENSG00000296048,ENSG00000297317]	[7,1,1]	[6,1,1]
PCNA	8	[PCNA,PCNAP3]	[16,2]	[8,2]
CCL4	6	[CCL4L2,CCL4]	[28,11]	[3,6]
CDH12	8	[CDH12,CDH12P2,CDH12P3,CDH12P1,ENSG00000296364,CDH12P4]	[24,2,2,2,1,1]	[8,2,2,2,1,1]
