## Supplementary Table 10 for "Evidence of off-target probe binding affecting 10x Genomics Xenium gene panels compromise accuracy of spatial transcriptomic profiling": stat.summary.tsv

target_gene	n	gene_name	n_hits	n_probes	gene_ids
CD52	4	CD52	4	4	[ENSG00000169442]
NTNG1	8	NTNG1	48	8	[ENSG00000162631]
PSEN2	8	PSEN2	78	8	[ENSG00000143801]
PSEN2	8	ENSG00000288674	8	8	[ENSG00000288674]
PLD5	8	PLD5	24	8	[ENSG00000180287]
PLD5	8	PLD5P1	2	2	[ENSG00000283930]
PLD5	8	ENSG00000226113	2	2	[ENSG00000226113]
C1orf162	8	C1orf162	16	8	[ENSG00000143110]
CNTN2	8	CNTN2	24	8	[ENSG00000184144]
PROX1	8	PROX1	16	8	[ENSG00000117707]
CENPF	8	CENPF	14	8	[ENSG00000117724]
TACR1	8	TACR1	16	8	[ENSG00000115353]
CAPG	6	CAPG	24	6	[ENSG00000042493]
GAD1	9	GAD1	30	9	[ENSG00000128683]
CD48	10	CD48	24	10	[ENSG00000117091]
FCER1G	7	FCER1G	9	7	[ENSG00000158869]
SOX11	8	SOX11	8	8	[ENSG00000176887]
ALK	8	ALK	24	8	[ENSG00000171094]
MAL	5	MAL	18	5	[ENSG00000172005]
CXCR4	8	CXCR4	56	8	[ENSG00000121966]
FCGR1A	8	ENSG00000307137	56	7	[ENSG00000307137]
FCGR1A	8	FCGR1A	8	8	[ENSG00000150337]
FCGR1A	8	FCGR1CP	7	7	[ENSG00000265531]
FCGR1A	8	FCGR1BP	85	6	[ENSG00000291135,ENSG00000198019]
CTSS	8	CTSS	57	8	[ENSG00000163131]
FASLG	8	FASLG	16	8	[ENSG00000117560]
RGS16	8	RGS16	8	8	[ENSG00000143333]
LYPD6B	11	LYPD6B	37	11	[ENSG00000150556]
LYPD6	8	LYPD6	24	8	[ENSG00000187123]
EFHD1	8	EFHD1	32	8	[ENSG00000115468]
EFHD1	8	EFHD2	1	1	[ENSG00000142634]
RFTN1	8	RFTN1	16	8	[ENSG00000131378]
RFTN1	8	RFTN1P1	2	2	[ENSG00000234795]
CD2	8	CD2	11	8	[ENSG00000116824]
NCSTN	8	NCSTN	53	8	[ENSG00000162736]
CALCRL	8	CALCRL	24	8	[ENSG00000064989]
IDH1	8	IDH1	24	8	[ENSG00000138413]
IDH1	8	IDH1P1	1	1	[ENSG00000234115]
P2RY13	8	P2RY13	8	8	[ENSG00000181631]
P2RY12	8	P2RY12	8	8	[ENSG00000169313]
FCGR3A	8	FCGR3A	85	8	[ENSG00000203747]
FCGR3A	8	FCGR3B	12	4	[ENSG00000162747]
FCGR3A	8	ENSG00000289768	1	1	[ENSG00000289768]
DDR2	8	DDR2	24	8	[ENSG00000162733]
VWC2L	8	VWC2L	16	8	[ENSG00000174453]
PHLDB2	16	PHLDB2	93	16	[ENSG00000144824]
PTPRC	19	PTPRC	45	19	[ENSG00000081237]
GNLY	5	GNLY	12	5	[ENSG00000115523]
SYNPR	11	SYNPR	61	11	[ENSG00000163630]
STK32B	8	STK32B	24	8	[ENSG00000152953]
TMIGD3	8	TMIGD3	16	8	[ENSG00000121933]
THSD7B	8	THSD7B	8	8	[ENSG00000144229]
NXPH2	8	NXPH2	8	8	[ENSG00000144227]
NR4A2	7	NR4A2	49	7	[ENSG00000153234]
BRINP3	8	BRINP3	8	8	[ENSG00000162670]
IGFBP5	8	IGFBP5	8	8	[ENSG00000115461]
SPHKAP	7	SPHKAP	14	7	[ENSG00000153820]
CX3CR1	8	CX3CR1	32	8	[ENSG00000168329]
MOBP	9	MOBP	45	9	[ENSG00000168314]
PDGFRA	8	PDGFRA	16	8	[ENSG00000134853]
KIT	8	KIT	80	8	[ENSG00000157404]
CCK	5	CCK	11	5	[ENSG00000187094]
HHATL	8	HHATL	16	8	[ENSG00000010282]
PLCH1	7	PLCH1	35	7	[ENSG00000114805]
ZBBX	8	ZBBX	48	8	[ENSG00000169064]
DNER	8	DNER	8	8	[ENSG00000187957]
ZDHHC23	8	ZDHHC23	24	8	[ENSG00000184307]
CD86	8	CD86	40	8	[ENSG00000114013]
ADAMTS3	8	ADAMTS3	8	8	[ENSG00000156140]
ARHGAP24	12	ARHGAP24	34	12	[ENSG00000138639]
UGT8	8	UGT8	24	8	[ENSG00000174607]
NDST4	8	NDST4	16	8	[ENSG00000138653]
CLDN11	8	CLDN11	8	8	[ENSG00000013297]
MEPE	8	MEPE	48	8	[ENSG00000152595]
BCAN	4	BCAN	8	4	[ENSG00000132692]
NES	8	NES	8	8	[ENSG00000132688]
ADAMTS16	8	ADAMTS16	16	8	[ENSG00000145536]
SEMA5A	8	SEMA5A	16	8	[ENSG00000112902]
CRHBP	9	CRHBP	16	9	[ENSG00000145708]
VCAN	4	VCAN	24	4	[ENSG00000038427]
SOX2	4	SOX2	4	4	[ENSG00000181449]
SST	2	SST	2	2	[ENSG00000157005]
HES1	7	HES1	7	7	[ENSG00000114315]
NPNT	8	NPNT	48	8	[ENSG00000168743]
COL25A1	8	COL25A1	32	8	[ENSG00000188517]
RNF144B	8	RNF144B	8	8	[ENSG00000137393]
SOX4	8	SOX4	8	8	[ENSG00000124766]
FGFR3	5	FGFR3	21	5	[ENSG00000068078]
LOX	8	LOX	22	8	[ENSG00000113083]
FSTL4	8	FSTL4	8	8	[ENSG00000053108]
CXCL14	7	CXCL14	14	7	[ENSG00000145824]
LY86	8	LY86	16	8	[ENSG00000112799]
ELOVL2	8	ELOVL2	8	8	[ENSG00000197977]
CD83	8	CD83	16	8	[ENSG00000112149]
CD83	8	CD83P1	2	2	[ENSG00000219738]
THEMIS	8	THEMIS	40	8	[ENSG00000172673]
LAMA2	8	LAMA2	27	8	[ENSG00000196569]
NWD2	8	NWD2	8	8	[ENSG00000174145]
RXFP1	8	RXFP1	56	8	[ENSG00000171509]
NPY1R	8	NPY1R	16	8	[ENSG00000164128]
AIF1	7	AIF1	11	7	[ENSG00000204472]
HLA-DQA1	8	HLA-DQA1	24	8	[ENSG00000196735]
HLA-DQA1	8	HLA-DQA2	3	3	[ENSG00000237541]
SFRP2	8	SFRP2	8	8	[ENSG00000145423]
TGFBI	8	TGFBI	16	8	[ENSG00000120708]
HLA-DMB	8	HLA-DMB	8	8	[ENSG00000242574]
HLA-DMB	8	ENSG00000248993	3	3	[ENSG00000248993]
TREM2	8	TREM2	20	8	[ENSG00000095970]
IGFBP3	8	IGFBP3	24	8	[ENSG00000146674]
CD14	4	CD14	16	4	[ENSG00000170458]
ADRA1B	7	ADRA1B	7	7	[ENSG00000170214]
EYA4	8	EYA4	64	8	[ENSG00000112319]
ADAMTS12	9	ADAMTS12	24	9	[ENSG00000151388]
IL7R	9	IL7R	20	9	[ENSG00000168685]
SDK1	8	SDK1	16	8	[ENSG00000146555]
GPNMB	9	GPNMB	32	9	[ENSG00000136235]
CDH6	8	CDH6	16	8	[ENSG00000113361]
SLIT3	8	SLIT3	16	8	[ENSG00000184347]
PTCHD4	8	PTCHD4	12	8	[ENSG00000244694]
COL12A1	8	COL12A1	32	8	[ENSG00000111799]
CD36	8	CD36	72	8	[ENSG00000135218]
SAMD5	8	SAMD5	8	8	[ENSG00000203727]
VIP	8	VIP	16	8	[ENSG00000146469]
TRIL	8	TRIL	8	8	[ENSG00000255690]
POU6F2	7	POU6F2	14	7	[ENSG00000106536]
HILPDA	8	HILPDA	13	8	[ENSG00000135245]
HILPDA	8	HILPDA-AS1	1	1	[ENSG00000240758]
ROS1	8	ROS1	16	8	[ENSG00000047936]
ROS1	8	ENSG00000282218	1	1	[ENSG00000282218]
GJA1	8	GJA1	32	8	[ENSG00000152661]
GJA1	8	GJA1P1	2	2	[ENSG00000176857]
TAC1	8	TAC1	23	8	[ENSG00000006128]
RELN	8	RELN	24	8	[ENSG00000189056]
PCSK1	8	PCSK1	16	8	[ENSG00000175426]
CAV1	8	CAV1	40	8	[ENSG00000105974]
ERMN	9	ERMN	33	9	[ENSG00000136541]
NPFFR2	8	NPFFR2	32	8	[ENSG00000056291]
MOG	12	MOG	71	12	[ENSG00000204655]
ANKRD18A	7	ANKRD18A	14	7	[ENSG00000180071]
ANKRD18A	7	ANKRD18B	4	2	[ENSG00000230453]
RNASET2	10	RNASET2	38	8	[ENSG00000026297]
RNASET2	10	ENSG00000249141	4	4	[ENSG00000249141]
RSPO2	8	RSPO2	24	8	[ENSG00000147655]
PTPRZ1	8	PTPRZ1	80	8	[ENSG00000106278]
C1QL3	8	C1QL3	16	8	[ENSG00000165985]
GAD2	8	GAD2	24	8	[ENSG00000136750]
FGFR2	18	FGFR2	164	18	[ENSG00000066468]
EGFR	10	EGFR	52	10	[ENSG00000146648]
SULF1	8	SULF1	40	8	[ENSG00000137573]
ANGPT1	8	ANGPT1	24	8	[ENSG00000154188]
NRP1	8	NRP1	72	8	[ENSG00000099250]
ADRA1A	19	ADRA1A	50	19	[ENSG00000120907]
IDO1	8	IDO1	16	8	[ENSG00000131203]
ANK1	7	ANK1	48	7	[ENSG00000029534]
LHX6	7	LHX6	45	7	[ENSG00000106852]
NTNG2	12	NTNG2	8	8	[ENSG00000196358]
CDK1	8	CDK1	32	8	[ENSG00000170312]
CTNNA3	8	CTNNA3	32	8	[ENSG00000183230]
NOTCH1	7	NOTCH1	33	7	[ENSG00000148400]
ITGA8	8	ITGA8	8	8	[ENSG00000077943]
UNC5B	8	UNC5B	16	8	[ENSG00000107731]
SNCG	2	SNCG	4	2	[ENSG00000173267]
PLCE1	8	PLCE1	48	8	[ENSG00000138193]
SLC17A6	8	SLC17A6	8	8	[ENSG00000091664]
ANO3	14	ANO3	49	14	[ENSG00000134343]
RORB	8	RORB	16	8	[ENSG00000198963]
KLF4	8	KLF4	16	8	[ENSG00000136826]
GZMA	8	GZMA	8	8	[ENSG00000145649]
FILIP1	8	FILIP1	24	8	[ENSG00000118407]
SLC26A4	8	SLC26A4	8	8	[ENSG00000091137]
LYVE1	8	LYVE1	14	8	[ENSG00000133800]
SPON1	7	SPON1	7	7	[ENSG00000262655]
ST18	8	ST18	32	8	[ENSG00000147488]
OPALIN	8	OPALIN	48	8	[ENSG00000197430]
SORCS1	8	SORCS1	8	8	[ENSG00000108018]
SPI1	3	SPI1	14	3	[ENSG00000066336]
CNTNAP3B	8	CNTNAP3	27	7	[ENSG00000106714]
CNTNAP3B	8	CNTNAP3P2	8	8	[ENSG00000276386]
CNTNAP3B	8	ENSG00000303182	23	8	[ENSG00000303182]
CNTNAP3B	8	CNTNAP3B	40	8	[ENSG00000154529]
CNTNAP3B	8	CNTNAP3C	7	7	[ENSG00000283378]
CEMIP2	8	CEMIP2	24	8	[ENSG00000135048]
ANXA1	8	ANXA1	16	8	[ENSG00000135046]
TRPC6	8	TRPC6	32	8	[ENSG00000137672]
TRPC6	8	TRPC6P4	2	2	[ENSG00000238143]
TRPC6	8	TRPC6P7	2	2	[ENSG00000251147]
TRPC6	8	TRPC6P2	1	1	[ENSG00000249363]
TRPC6	8	TRPC6P8	1	1	[ENSG00000236503]
TRPC6	8	TRPC6P6	2	2	[ENSG00000250099]
TRPC6	8	TRPC6P5	1	1	[ENSG00000254515]
TRPC6	8	TRPC6P3	1	1	[ENSG00000232361]
TRPC6	8	TRPC6P10	1	1	[ENSG00000226874]
TRPC6	8	TRPC6P9	1	1	[ENSG00000249607]
MKI67	8	MKI67	14	7	[ENSG00000148773]
IFITM3	4	IFITM3	16	4	[ENSG00000142089]
IFITM3	4	IFITM2	8	2	[ENSG00000185201]
IFITM3	4	ENSG00000297680	2	2	[ENSG00000297680]
IFITM3	4	IFITM4P	1	1	[ENSG00000235821]
IFITM3	4	IFITM1	4	1	[ENSG00000185885]
IFITM3	4	IFITM3P9	1	1	[ENSG00000271134]
IFITM3	4	IFITM3P7	1	1	[ENSG00000233419]
IFITM3	4	ENSG00000238231	1	1	[ENSG00000238231]
IFITM3	4	ENSG00000288681	1	1	[ENSG00000288681]
IFITM3	4	IFITM3P3	1	1	[ENSG00000196114]
IFITM3	4	IFITM3P4	1	1	[ENSG00000230191]
IFITM3	4	ENSG00000300510	1	1	[ENSG00000300510]
RGS10	6	RGS10	15	6	[ENSG00000148908]
MS4A6A	16	MS4A6A	65	16	[ENSG00000110077]
MYRF	7	MYRF	14	7	[ENSG00000124920]
B4GALNT1	12	B4GALNT1	29	12	[ENSG00000135454]
PAX6	14	PAX6	250	14	[ENSG00000007372]
LRRK2	8	LRRK2	24	8	[ENSG00000188906]
TESPA1	8	TESPA1	40	8	[ENSG00000135426]
CD163	4	CD163	16	4	[ENSG00000177575]
KLRB1	8	KLRB1	8	8	[ENSG00000111796]
ERBB3	12	ERBB3	72	12	[ENSG00000065361]
ERBB3	12	ENSG00000257411	1	1	[ENSG00000257411]
PDGFD	8	PDGFD	16	8	[ENSG00000170962]
CD3G	7	CD3G	14	7	[ENSG00000160654]
CD4	9	CD4	16	9	[ENSG00000010610]
ABCC9	11	ABCC9	82	11	[ENSG00000069431]
TPH2	8	TPH2	8	8	[ENSG00000139287]
TRHDE	7	TRHDE	7	7	[ENSG00000072657]
OTOGL	8	OTOGL	16	8	[ENSG00000165899]
DCN	18	DCN	67	18	[ENSG00000011465]
TMEM132C	8	TMEM132C	8	8	[ENSG00000181234]
GAS2L3	8	GAS2L3	32	8	[ENSG00000139354]
TRAC	8	TRAC	8	8	[ENSG00000277734]
KCNH5	8	KCNH5	24	8	[ENSG00000140015]
WIF1	8	WIF1	8	8	[ENSG00000156076]
CUX2	8	CUX2	8	8	[ENSG00000111249]
HTR2A	8	HTR2A	16	8	[ENSG00000102468]
GPR183	8	GPR183	8	8	[ENSG00000169508]
THBS1	8	THBS1	8	8	[ENSG00000137801]
CAPN3	10	CAPN3	225	10	[ENSG00000092529]
CAPN3	10	ENSG00000258461	9	9	[ENSG00000258461]
PSEN1	9	PSEN1	277	9	[ENSG00000080815]
MGST1	9	MGST1	43	9	[ENSG00000008394]
RYR3	8	RYR3	32	8	[ENSG00000198838]
MEIS2	8	MEIS2	78	8	[ENSG00000134138]
FLT1	17	FLT1	40	16	[ENSG00000102755]
FLT1	17	FLT1P1	4	4	[ENSG00000229515]
CCNA1	8	CCNA1	32	8	[ENSG00000133101]
THSD4	15	THSD4	36	15	[ENSG00000187720]
IDH2	9	IDH2	21	9	[ENSG00000182054]
MCTP2	13	MCTP2	33	13	[ENSG00000140563]
MYO16	8	MYO16	24	8	[ENSG00000041515]
POSTN	8	POSTN	48	8	[ENSG00000133110]
CEMIP	8	CEMIP	24	8	[ENSG00000103888]
HS3ST2	8	HS3ST2	8	8	[ENSG00000122254]
CCNB2	8	CCNB2	24	8	[ENSG00000157456]
CCNB2	8	CCNB2P1	2	2	[ENSG00000214998]
PCSK6	15	PCSK6	92	15	[ENSG00000140479]
PCSK6	15	CWC27	1	1	[ENSG00000153015]
RASGRP1	8	RASGRP1	104	8	[ENSG00000172575]
SERPINA3	8	SERPINA3	32	8	[ENSG00000196136]
SERPINA3	8	ENSG00000273259	8	8	[ENSG00000273259]
CRYM	8	CRYM	24	8	[ENSG00000103316]
CDH1	8	CDH1	16	8	[ENSG00000039068]
NR2F2	8	NR2F2	29	8	[ENSG00000185551]
LRRK1	8	LRRK1	12	8	[ENSG00000154237]
ITGAX	14	ITGAX	22	14	[ENSG00000140678]
STAT3	8	STAT3	228	8	[ENSG00000168610]
ATP2C2	8	ATP2C2	16	8	[ENSG00000064270]
CD68	7	CD68	12	7	[ENSG00000129226]
CD68	7	ENSG00000264772	6	6	[ENSG00000264772]
CTSH	8	CTSH	90	8	[ENSG00000103811]
ITGAM	8	ITGAM	16	8	[ENSG00000169896]
TP53	11	TP53	233	11	[ENSG00000141510]
CNDP1	8	CNDP1	16	8	[ENSG00000150656]
STXBP2	10	STXBP2	41	10	[ENSG00000076944]
STXBP2	10	ENSG00000268400	8	8	[ENSG00000268400]
LAMP5	9	LAMP5	16	9	[ENSG00000125869]
SNTB2	8	SNTB2	8	8	[ENSG00000168807]
IGFBP4	6	IGFBP4	6	6	[ENSG00000141753]
PECAM1	8	PECAM1	8	8	[ENSG00000261371]
MYO5B	7	MYO5BP1	2	2	[ENSG00000274680]
MYO5B	7	MYO5B	14	7	[ENSG00000167306]
MYO5B	7	MYO5BP2	2	2	[ENSG00000238245]
MYO5B	7	MYO5BP3	2	2	[ENSG00000228656]
MYO5B	7	ENSG00000266997	4	4	[ENSG00000266997]
SLC17A7	8	SLC17A7	16	8	[ENSG00000104888]
KLK6	6	KLK6	19	6	[ENSG00000167755]
CSPG4	8	CSPG4	8	8	[ENSG00000173546]
CSPG4	8	CSPG4P13	5	5	[ENSG00000260139]
CSPG4	8	ENSG00000290664	1	1	[ENSG00000290664]
CSPG4	8	CSPG4P10	2	2	[ENSG00000276710]
CSPG4	8	ENSG00000290690	3	2	[ENSG00000290690]
CSPG4	8	CSPG4P12	2	2	[ENSG00000259295]
CSPG4	8	CSPG4P5	2	2	[ENSG00000272887]
CSPG4	8	CSPG4P11	2	2	[ENSG00000259726]
CSPG4	8	ENSG00000290947	1	1	[ENSG00000290947]
CSPG4	8	ENSG00000291211	1	1	[ENSG00000291211]
CSPG4	8	CSPG4P3Y	1	1	[ENSG00000172342]
CSPG4	8	CSPG4P4Y	1	1	[ENSG00000172294]
HS3ST4	8	HS3ST4	8	8	[ENSG00000182601]
SOX9	8	SOX9	8	8	[ENSG00000125398]
AQP4	8	AQP4	46	8	[ENSG00000171885]
RIT2	9	RIT2	22	9	[ENSG00000152214]
CDH4	8	CDH4	24	8	[ENSG00000179242]
CHODL	8	CHODL	56	8	[ENSG00000154645]
SLC24A3	8	SLC24A3	8	8	[ENSG00000185052]
NNAT	4	NNAT	17	4	[ENSG00000053438]
TSHZ2	15	TSHZ2	30	15	[ENSG00000182463]
MAG	5	MAG	15	5	[ENSG00000105695]
PSENEN	9	PSENEN	15	9	[ENSG00000205155]
PSENEN	9	ENSG00000188223	1	1	[ENSG00000188223]
NKG7	2	NKG7	5	2	[ENSG00000105374]
TTYH1	4	TTYH1	12	4	[ENSG00000167614]
APP	4	APP	32	4	[ENSG00000142192]
KLF2	6	KLF2	7	6	[ENSG00000127528]
KLF2	6	ENSG00000296048	1	1	[ENSG00000296048]
KLF2	6	ENSG00000297317	1	1	[ENSG00000297317]
PCNA	8	PCNA	16	8	[ENSG00000132646]
PCNA	8	PCNAP3	2	2	[ENSG00000214009]
FBLN1	8	FBLN1	40	8	[ENSG00000077942]
GPR34	8	GPR34	24	8	[ENSG00000171659]
TRPC5	7	TRPC5	7	7	[ENSG00000072315]
TENM1	8	TENM1	16	8	[ENSG00000009694]
CCL5	6	CCL5	11	5	[ENSG00000271503]
CCL4	6	CCL4L2	28	3	[ENSG00000276070]
CCL4	6	CCL4	11	6	[ENSG00000275302]
CORO1A	4	CORO1A	12	4	[ENSG00000102879]
TOP2A	7	TOP2A	7	7	[ENSG00000131747]
OLIG2	8	OLIG2	16	8	[ENSG00000205927]
OLIG1	6	OLIG1	6	6	[ENSG00000184221]
ITGB2	8	ITGB2	56	8	[ENSG00000160255]
TGFB1	7	TGFB1	14	7	[ENSG00000105329]
APOE	2	APOE	2	2	[ENSG00000130203]
SOX10	8	SOX10	24	8	[ENSG00000100146]
HTR2C	8	HTR2C	24	8	[ENSG00000147246]
TGFB2	8	TGFB2	16	8	[ENSG00000092969]
CYTIP	8	CYTIP	16	8	[ENSG00000115165]
S100A4	5	S100A4	14	5	[ENSG00000196154]
CDH12	8	CDH12	24	8	[ENSG00000154162]
CDH12	8	CDH12P2	2	2	[ENSG00000249230]
CDH12	8	CDH12P3	2	2	[ENSG00000253492]
CDH12	8	CDH12P1	2	2	[ENSG00000254335]
CDH12	8	ENSG00000296364	1	1	[ENSG00000296364]
CDH12	8	CDH12P4	1	1	[ENSG00000253900]
PVALB	4	PVALB	11	4	[ENSG00000100362]
