## Supplementary Table 10 for "Evidence of off-target probe binding affecting 10x Genomics Xenium gene panels compromise accuracy of spatial transcriptomic profiling": collapsed_summary.tsv

target_gene	n	aligned_to	n_hits	n_probes
C1QA	4	[C1QA,ENSG00000289692]	[48,2]	[4,2]
C1QC	1	[C1QC]	[8]	[1]
C1QB	2	[C1QB]	[22]	[2]
STMN1	10	[STMN1,STMN1P1,STMN1P2]	[38,1,1]	[10,1,1]
KIF5C	8	[KIF5C]	[67]	[8]
BEST4	8	[BEST4]	[15]	[8]
PDZK1IP1	2	[PDZK1IP1]	[3]	[2]
RAB3B	8	[RAB3B]	[8]	[8]
RIIAD1	9	[RIIAD1]	[14]	[9]
RORC	8	[RORC]	[23]	[8]
PROX1	8	[PROX1]	[16]	[8]
LEFTY1	6	[LEFTY1]	[6]	[6]
GCG	8	[GCG]	[16]	[8]
CDCA7	9	[CDCA7]	[56]	[9]
CHI3L2	8	[CHI3L2]	[40]	[8]
CD2	8	[CD2]	[11]	[8]
GNLY	5	[GNLY]	[12]	[5]
CD8A	8	[CD8A]	[32]	[8]
CDK15	8	[CDK15]	[40]	[8]
AKR7A3	5	[AKR7A3,AKR7L,AKR7A2P2,AKR7A2]	[5,2,1,2]	[5,2,1,1]
RAP1GAP	8	[RAP1GAP]	[40]	[8]
CD8B	12	[CD8B,CD8B2]	[39,4]	[12,2]
IL1RL1	8	[IL1RL1]	[32]	[8]
ITLN1	8	[ITLN1]	[8]	[8]
FCRLA	9	[FCRLA]	[85]	[9]
NEUROD1	8	[NEUROD1]	[22]	[8]
CCL20	6	[CCL20]	[12]	[6]
MLPH	8	[MLPH]	[32]	[8]
L1TD1	8	[L1TD1]	[8]	[8]
INSL5	7	[INSL5]	[7]	[7]
S100A12	5	[S100A12]	[5]	[5]
FCRL1	8	[FCRL1]	[24]	[8]
IER5	8	[IER5]	[8]	[8]
RGS13	8	[RGS13]	[16]	[8]
GALNT5	8	[GALNT5]	[8]	[8]
C2orf88	7	[C2orf88]	[28]	[7]
TNFRSF25	6	[TNFRSF25]	[24]	[6]
IL1B	8	[IL1B]	[8]	[8]
CXCR4	8	[CXCR4]	[56]	[8]
GUCA2B	1	[GUCA2B]	[1]	[1]
GUCA2A	1	[GUCA2A]	[1]	[1]
KRTCAP3	5	[KRTCAP3]	[13]	[5]
SH2D6	4	[SH2D6]	[8]	[4]
FRZB	8	[FRZB]	[8]	[8]
CRYBA2	3	[CRYBA2]	[6]	[3]
SCG2	4	[SCG2]	[4]	[4]
SELENBP1	8	[SELENBP1]	[24]	[8]
CTSE	8	[CTSE]	[30]	[8]
FZD7	8	[FZD7]	[8]	[8]
CTLA4	8	[CTLA4]	[28]	[8]
ICOS	8	[ICOS]	[16]	[8]
ODF2L	12	[ODF2L]	[55]	[8]
HES6	2	[HES6]	[7]	[2]
ANO7	10	[ANO7]	[23]	[10]
TMEM61	2	[TMEM61]	[10]	[2]
ID2	8	[ID2]	[18]	[8]
RRM2	9	[RRM2,RRM2P3]	[32,5]	[8,5]
IMPDH2	8	[IMPDH2,ENSG00000290315]	[38,8]	[8,8]
TKT	8	[TKT]	[24]	[8]
CLCA1	7	[CLCA1]	[14]	[7]
CLCA4	8	[CLCA4]	[8]	[8]
SELL	8	[SELL]	[16]	[8]
FEV	3	[FEV]	[3]	[3]
IL17RB	8	[IL17RB]	[8]	[8]
SELENOK	7	[SELENOK,SELENOKP2,SELENOKP3,ENSG00000293224,SELENOKP1]	[7,1,1,1,1]	[7,1,1,1,1]
PLXND1	8	[PLXND1]	[9]	[8]
AGTR1	8	[AGTR1]	[64]	[8]
ROBO1	7	[ROBO1]	[35]	[7]
HHLA2	8	[HHLA2]	[40]	[8]
ROBO2	8	[ROBO2]	[81]	[8]
HMGB2	8	[HMGB2,HMGB2P1]	[24,1]	[8,1]
HTR3E	7	[HTR3E]	[35]	[7]
VWA5B2	6	[VWA5B2]	[18]	[6]
LEF1	10	[LEF1]	[37]	[10]
ANK2	8	[ANK2]	[576]	[8]
S100P	5	[S100P]	[5]	[5]
SMIM14	8	[SMIM14]	[15]	[8]
CPE	8	[CPE]	[8]	[8]
PTGER4	8	[PTGER4]	[8]	[8]
TIGIT	11	[TIGIT]	[24]	[11]
GATA2	8	[GATA2]	[32]	[8]
IGFBP7	11	[IGFBP7]	[14]	[11]
GPRIN3	8	[GPRIN3]	[24]	[8]
ATOH1	8	[ATOH1]	[8]	[8]
HPGDS	8	[HPGDS]	[8]	[8]
CMBL	8	[CMBL]	[8]	[8]
IL7R	9	[IL7R]	[20]	[9]
ISL1	8	[ISL1]	[14]	[8]
DNASE1L3	8	[DNASE1L3]	[24]	[8]
CADPS	15	[CADPS]	[53]	[15]
UGT2A3	8	[UGT2A3,ENSG00000250696,ENSG00000249763,ENSG00000251691,ENSG00000196472,ENSG00000250612]	[8,1,2,2,2,2]	[8,1,2,2,2,2]
CXCL3	8	[CXCL3]	[8]	[8]
AREG	8	[AREG]	[15]	[8]
FYB1	8	[FYB1]	[32]	[8]
SCGN	8	[ENSG00000290217,SCGN]	[6,8]	[6,8]
EPHB3	8	[EPHB3]	[8]	[8]
BANK1	8	[BANK1]	[40]	[8]
SLC12A2	4	[SLC12A2]	[12]	[4]
CD14	8	[CD14]	[29]	[8]
GZMK	8	[GZMK]	[8]	[8]
GZMA	8	[GZMA]	[8]	[8]
CD83	8	[CD83,CD83P1]	[16,2]	[8,2]
UGT2B17	8	[UGT2B17,UGT2B4,UGT2B15]	[8,2,1]	[8,1,1]
TRGV4	6	[TRGV2,TRGV4,TRGV5,TRGV3,TRGV1]	[3,6,1,1,1]	[3,6,1,1,1]
TRAT1	8	[TRAT1]	[16]	[8]
DPYSL3	8	[DPYSL3]	[16]	[8]
SLC26A2	7	[SLC26A2]	[7]	[7]
COL19A1	12	[COL19A1]	[13]	[12]
CD24	5	[CD24,CD24P4]	[19,2]	[5,2]
RFX6	8	[RFX6]	[8]	[8]
PAX4	9	[PAX4]	[21]	[8]
ADH1C	8	[ADH1C,ADH1A,ADH1B]	[8,2,6]	[8,2,2]
RGMB	8	[RGMB]	[16]	[8]
TNFAIP3	7	[TNFAIP3]	[35]	[7]
AZGP1	8	[AZGP1,AZGP1P1,ENSG00000310379,AZGP1P2]	[16,13,2,1]	[8,2,1,1]
VCAN	8	[VCAN]	[48]	[8]
SLC26A3	8	[SLC26A3]	[8]	[8]
CFTR	8	[CFTR]	[56]	[8]
FABP2	8	[FABP2]	[8]	[8]
AQP1	10	[ENSG00000250424,AQP1]	[4,29]	[4,10]
CTSB	6	[CTSB]	[278]	[6]
SULT1B1	8	[SULT1B1]	[8]	[8]
ETV1	8	[ETV1]	[64]	[8]
RUNX1T1	11	[RUNX1T1]	[104]	[11]
ITK	8	[ITK]	[8]	[8]
PTTG1	8	[PTTG1,PTTG3P,PTTG2]	[24,2,2]	[8,2,2]
SVOPL	11	[SVOPL]	[46]	[11]
TRBC1	4	[TRBC2,TRBC1]	[2,4]	[2,4]
TRBC2	4	[TRBC2,TRBC1]	[4,2]	[4,2]
CA2	8	[CA2]	[8]	[8]
SFXN1	8	[SFXN1]	[15]	[8]
CDK6	8	[CDK6]	[16]	[8]
HEPACAM2	8	[HEPACAM2]	[32]	[8]
PAX5	9	[PAX5]	[66]	[9]
SMOC2	8	[SMOC2]	[16]	[8]
SLC29A4	8	[SLC29A4,ENSG00000226401,ENSG00000225244,SLC29A4P2,SLC29A4P1]	[20,1,1,2,2]	[8,1,1,2,2]
PBK	8	[PBK]	[16]	[8]
LEPROTL1	12	[LEPROTL1]	[35]	[12]
ANXA1	8	[ANXA1]	[16]	[8]
LCN2	4	[LCN2]	[12]	[4]
ARHGAP24	12	[ARHGAP24]	[34]	[12]
TUBB	8	[TUBB,TUBBP9,ENSG00000293293,TUBBP1,TUBBP10,TUBBP6,TUBBP2]	[40,1,4,4,1,1,1]	[8,1,4,4,1,1,1]
LTB	2	[LTB]	[4]	[2]
SPDEF	6	[SPDEF]	[11]	[6]
GIMAP7	8	[GIMAP7]	[8]	[8]
RBP4	9	[RBP4]	[24]	[9]
EGFR	10	[EGFR]	[52]	[10]
RARRES2	4	[RARRES2]	[6]	[4]
HRCT1	5	[HRCT1]	[5]	[5]
FCN1	8	[FCN1]	[8]	[8]
DNAJC12	13	[DNAJC12]	[21]	[13]
SPOCK2	12	[SPOCK2]	[23]	[12]
CDHR5	7	[CDHR5]	[26]	[7]
CDKN2B	8	[CDKN2B]	[16]	[8]
SIT1	5	[SIT1]	[5]	[5]
AKR1C3	8	[AKR1C3]	[24]	[8]
REG4	13	[REG4]	[33]	[13]
CA1	9	[CA1]	[47]	[9]
ANXA13	8	[ANXA13]	[16]	[8]
UCN3	7	[UCN3]	[7]	[7]
DEPP1	6	[DEPP1]	[6]	[6]
PLCE1	8	[PLCE1]	[48]	[8]
CLU	8	[CLU]	[24]	[8]
AFAP1L2	8	[AFAP1L2]	[24]	[8]
SLC18A2	8	[SLC18A2]	[8]	[8]
ABCC8	8	[ABCC8]	[72]	[8]
MKI67	8	[MKI67]	[14]	[7]
IFITM1	5	[IFITM1,ENSG00000288681]	[43,3]	[5,3]
FFAR4	12	[FFAR4]	[22]	[12]
LYVE1	8	[LYVE1]	[14]	[8]
TRPM5	8	[TRPM5]	[24]	[8]
MUC12	2	[MUC12]	[2]	[1]
MS4A7	14	[MS4A7]	[41]	[14]
MS4A1	8	[MS4A1]	[46]	[8]
KLRB1	8	[KLRB1]	[8]	[8]
CLEC9A	8	[CLEC9A]	[8]	[8]
MS4A2	8	[MS4A2]	[16]	[8]
CEP126	8	[CEP126]	[8]	[8]
NXPE4	8	[NXPE4]	[16]	[8]
ETS1	9	[ETS1]	[43]	[9]
GALNT8	16	[GALNT8,ENSG00000255639,ENSG00000256988]	[8,2,2]	[8,2,1]
REP15	8	[REP15]	[8]	[8]
ASCL2	4	[ASCL2]	[4]	[4]
MS4A8	8	[MS4A8]	[8]	[8]
CD6	8	[CD6]	[16]	[8]
CD3D	6	[CD3D]	[14]	[6]
CD3G	8	[CD3G]	[16]	[8]
KLRD1	8	[KLRD1]	[40]	[8]
DMBT1	8	[DMBT1]	[91]	[7]
MS4A12	8	[MS4A12]	[16]	[8]
CD3E	8	[CD3E]	[16]	[8]
CD163	8	[CD163]	[32]	[8]
FKBP11	11	[FKBP11]	[16]	[11]
CKAP4	8	[CKAP4]	[8]	[8]
BRCA2	8	[BRCA2]	[46]	[8]
CREB3L1	8	[CREB3L1]	[8]	[8]
CD5	8	[CD5]	[8]	[8]
B3GNT6	4	[B3GNT6]	[4]	[4]
CXCR5	8	[CXCR5]	[8]	[8]
KRT1	8	[KRT1]	[8]	[8]
AVIL	8	[AVIL]	[16]	[8]
TBC1D4	8	[TBC1D4]	[32]	[8]
GPR183	8	[GPR183]	[8]	[8]
RETNLB	7	[RETNLB]	[7]	[7]
KIT	8	[KIT]	[80]	[8]
ALDH1B1	8	[ALDH1B1]	[8]	[8]
COL17A1	7	[COL17A1]	[21]	[7]
ADRA2A	8	[ADRA2A]	[8]	[8]
SCNN1A	8	[SCNN1A]	[40]	[8]
OLFM4	4	[OLFM4]	[4]	[4]
NOVA1	19	[NOVA1]	[41]	[19]
DUOX2	7	[DUOX2]	[14]	[7]
TRAC	8	[TRAC]	[8]	[8]
CMA1	6	[CMA1]	[10]	[6]
BATF	2	[BATF]	[2]	[2]
CHGA	5	[CHGA]	[10]	[5]
PCLAF	8	[PCLAF,ENSG00000259316]	[24,1]	[8,1]
IL22	8	[IL22]	[13]	[8]
TNFSF13B	8	[TNFSF13B]	[19]	[8]
RNASE1	7	[RNASE1]	[24]	[7]
SERPINA1	8	[SERPINA1]	[80]	[8]
PRPH	8	[PRPH]	[8]	[8]
EBPL	5	[EBPL,ENSG00000260668]	[15,2]	[5,2]
RORA	8	[RORA]	[32]	[8]
TRDV1	2	[TRDV1]	[2]	[2]
TCL1A	10	[TCL1A]	[30]	[10]
RAB26	6	[RAB26]	[9]	[6]
IL32	3	[IL32]	[50]	[3]
KLRC2	8	[KLRC2,KLRC1,ENSG00000255641,KLRC3,KLRC4-KLRK1,KLRC4]	[24,20,3,6,3,9]	[8,4,3,3,3,3]
SCG5	8	[SCG5,ARHGAP11A-SCG5]	[32,16]	[8,8]
MEIS2	8	[MEIS2]	[78]	[8]
CTSG	6	[CTSG]	[6]	[6]
STXBP6	10	[STXBP6]	[39]	[10]
HDC	8	[HDC]	[16]	[8]
SCG3	8	[SCG3]	[16]	[8]
TNFRSF17	8	[TNFRSF17]	[16]	[8]
CHP2	7	[CHP2]	[7]	[7]
MAF	11	[MAF]	[14]	[11]
IRF8	16	[IRF8]	[59]	[16]
LGR5	8	[LGR5]	[24]	[8]
THBS1	4	[THBS1]	[4]	[4]
RHOV	6	[RHOV]	[6]	[6]
AQP8	7	[AQP8]	[13]	[7]
C1QBP	8	[C1QBP,C1QBPP2,C1QBPP1]	[16,4,1]	[8,4,1]
CALB2	8	[CALB2]	[16]	[8]
TMIGD1	8	[TMIGD1]	[16]	[8]
CCL5	6	[CCL5]	[11]	[5]
GPRC5C	6	[GPRC5C]	[29]	[6]
SH2D7	8	[SH2D7]	[16]	[8]
CES2	8	[CES2,ENSG00000265408]	[16,1]	[8,1]
CCR7	8	[CCR7]	[16]	[8]
RNF43	7	[RNF43,ENSG00000285897]	[42,7]	[7,7]
CA7	8	[CA7]	[16]	[8]
SEC11C	10	[SEC11C]	[27]	[10]
MSLN	5	[MSLN]	[20]	[5]
PPP1R1B	7	[PPP1R1B]	[31]	[7]
PLPP2	4	[PLPP2]	[12]	[4]
GNA11	8	[GNA11,ENSG00000179342]	[8,1]	[8,1]
CES1	8	[CES1,CES1P1,CES1P2,ENSG00000303450]	[24,12,2,1]	[8,5,2,1]
MT1A	1	[MT1A]	[1]	[1]
MCEMP1	8	[MCEMP1,ENSG00000269711]	[16,2]	[8,2]
FCER2	9	[FCER2]	[23]	[9]
SOX9	8	[SOX9]	[8]	[8]
OTOP2	8	[OTOP2]	[9]	[8]
SMIM6	6	[SMIM6]	[11]	[6]
TK1	5	[TK1]	[14]	[5]
BEST2	8	[BEST2]	[24]	[8]
PDE4C	8	[PDE4C]	[44]	[8]
XCL2	4	[XCL2,XCL1]	[4,2]	[4,2]
TYMS	10	[TYMS,TYMSP2]	[23,1]	[10,1]
TTR	7	[TTR]	[13]	[5]
PSTPIP2	8	[PSTPIP2]	[16]	[8]
KLK1	4	[KLK1]	[4]	[4]
NKG7	2	[NKG7]	[5]	[2]
CA4	5	[CA4]	[5]	[5]
CD79B	5	[CD79B,ENSG00000285947]	[13,3]	[5,3]
CD177	8	[CD177,CD177P1,ENSG00000308782]	[9,5,1]	[8,5,1]
APOE	2	[APOE]	[2]	[2]
PI3	5	[PI3]	[5]	[5]
SLPI	5	[SLPI]	[5]	[5]
MB	8	[MB]	[36]	[8]
SOCS3	8	[SOCS3]	[8]	[8]
CEACAM7	4	[CEACAM7]	[12]	[4]
CCL4	6	[CCL4,CCL4L2]	[11,28]	[6,3]
MYH14	9	[MYH14]	[43]	[9]
SPIB	8	[SPIB]	[24]	[8]
LGALS2	5	[LGALS2]	[5]	[5]
BMX	8	[BMX]	[24]	[8]
MAOB	6	[MAOB]	[6]	[6]
FOXP3	8	[FOXP3]	[20]	[8]
CD7	1	[CD7]	[1]	[1]
FERMT1	8	[FERMT1]	[16]	[8]
INSM1	8	[INSM1]	[8]	[8]
PRDX4	11	[PRDX4]	[13]	[11]
ARX	8	[ARX]	[8]	[8]
IL1RAPL1	8	[IL1RAPL1]	[8]	[8]
KRT86	7	[KRT86,ENSG00000285102,KRT89P,KRT81,VIM,KRT83,ENSG00000290967,KRT85,DES]	[12,1,1,2,2,1,1,1,1]	[7,1,1,2,1,1,1,1,1]
RPS4Y1	8	[RPS4Y1,XGY2,ENSG00000213318]	[8,4,1]	[8,3,1]
NKX2-2	2	[NKX2-2]	[2]	[2]
CST7	6	[CST7]	[6]	[6]
SELENOM	3	[SELENOM]	[5]	[3]
TIMP3	8	[TIMP3]	[8]	[8]
CYBB	8	[CYBB]	[16]	[8]
CEACAM5	4	[CEACAM5]	[20]	[4]
BCAS1	8	[BCAS1]	[50]	[8]
TFF1	3	[TFF1]	[3]	[3]
DERL3	9	[DERL3]	[24]	[9]
CD40LG	6	[CD40LG]	[21]	[6]
CPA3	8	[CPA3]	[8]	[8]
LILRA4	7	[LILRA4]	[7]	[7]
FOXA3	8	[FOXA3]	[8]	[8]
NOSIP	4	[NOSIP]	[7]	[4]
CHGB	8	[CHGB]	[8]	[8]
IL4I1	8	[IL4I1,NUP62]	[20,10]	[8,1]
WFDC2	2	[WFDC2]	[4]	[2]
UBE2C	6	[UBE2C,UBE2CP4]	[18,1]	[6,1]
LRMP	8	[ENSG00000258449]	[1]	[1]
CD79A	4	[CD79A]	[6]	[4]
CEACAM1	8	[CEACAM1,CEACAM5,CEACAM8,CEACAM3]	[48,5,1,3]	[8,1,1,1]
SLC6A8	8	[SLC6A12,ENSG00000198555,SLC6A10P,SLC6A8,ENSG00000273773]	[5,4,5,16,1]	[1,4,3,8,1]
SDCBP2	8	[SDCBP2,ENSG00000274322]	[31,1]	[8,1]
CEACAM6	8	[CEACAM6,CEACAM1,CEACAM8,ENSG00000267881]	[8,6,1,1]	[8,1,1,1]
