## Supplementary Table 10 for "Evidence of off-target probe binding affecting 10x Genomics Xenium gene panels compromise accuracy of spatial transcriptomic profiling": collapsed_summary_offtargets.tsv

target_gene	n	aligned_to	n_hits	n_probes
C1QA	4	[C1QA,ENSG00000289692]	[48,2]	[4,2]
STMN1	10	[STMN1,STMN1P1,STMN1P2]	[38,1,1]	[10,1,1]
AKR7A3	5	[AKR7A3,AKR7L,AKR7A2P2,AKR7A2]	[5,2,1,2]	[5,2,1,1]
CD8B	12	[CD8B,CD8B2]	[39,4]	[12,2]
RRM2	9	[RRM2,RRM2P3]	[32,5]	[8,5]
IMPDH2	8	[IMPDH2,ENSG00000290315]	[38,8]	[8,8]
SELENOK	7	[SELENOK,SELENOKP2,SELENOKP3,ENSG00000293224,SELENOKP1]	[7,1,1,1,1]	[7,1,1,1,1]
HMGB2	8	[HMGB2,HMGB2P1]	[24,1]	[8,1]
UGT2A3	8	[UGT2A3,ENSG00000250696,ENSG00000249763,ENSG00000251691,ENSG00000196472,ENSG00000250612]	[8,1,2,2,2,2]	[8,1,2,2,2,2]
SCGN	8	[ENSG00000290217,SCGN]	[6,8]	[6,8]
CD83	8	[CD83,CD83P1]	[16,2]	[8,2]
UGT2B17	8	[UGT2B17,UGT2B4,UGT2B15]	[8,2,1]	[8,1,1]
TRGV4	6	[TRGV2,TRGV4,TRGV5,TRGV3,TRGV1]	[3,6,1,1,1]	[3,6,1,1,1]
CD24	5	[CD24,CD24P4]	[19,2]	[5,2]
ADH1C	8	[ADH1C,ADH1A,ADH1B]	[8,2,6]	[8,2,2]
AZGP1	8	[AZGP1,AZGP1P1,ENSG00000310379,AZGP1P2]	[16,13,2,1]	[8,2,1,1]
AQP1	10	[ENSG00000250424,AQP1]	[4,29]	[4,10]
PTTG1	8	[PTTG1,PTTG3P,PTTG2]	[24,2,2]	[8,2,2]
TRBC1	4	[TRBC2,TRBC1]	[2,4]	[2,4]
TRBC2	4	[TRBC2,TRBC1]	[4,2]	[4,2]
SLC29A4	8	[SLC29A4,ENSG00000226401,ENSG00000225244,SLC29A4P2,SLC29A4P1]	[20,1,1,2,2]	[8,1,1,2,2]
TUBB	8	[TUBB,TUBBP9,ENSG00000293293,TUBBP1,TUBBP10,TUBBP6,TUBBP2]	[40,1,4,4,1,1,1]	[8,1,4,4,1,1,1]
IFITM1	5	[IFITM1,ENSG00000288681]	[43,3]	[5,3]
GALNT8	16	[GALNT8,ENSG00000255639,ENSG00000256988]	[8,2,2]	[8,2,1]
PCLAF	8	[PCLAF,ENSG00000259316]	[24,1]	[8,1]
EBPL	5	[EBPL,ENSG00000260668]	[15,2]	[5,2]
KLRC2	8	[KLRC2,KLRC1,ENSG00000255641,KLRC3,KLRC4-KLRK1,KLRC4]	[24,20,3,6,3,9]	[8,4,3,3,3,3]
SCG5	8	[SCG5,ARHGAP11A-SCG5]	[32,16]	[8,8]
C1QBP	8	[C1QBP,C1QBPP2,C1QBPP1]	[16,4,1]	[8,4,1]
CES2	8	[CES2,ENSG00000265408]	[16,1]	[8,1]
RNF43	7	[RNF43,ENSG00000285897]	[42,7]	[7,7]
GNA11	8	[GNA11,ENSG00000179342]	[8,1]	[8,1]
CES1	8	[CES1,CES1P1,CES1P2,ENSG00000303450]	[24,12,2,1]	[8,5,2,1]
MCEMP1	8	[MCEMP1,ENSG00000269711]	[16,2]	[8,2]
XCL2	4	[XCL2,XCL1]	[4,2]	[4,2]
TYMS	10	[TYMS,TYMSP2]	[23,1]	[10,1]
CD79B	5	[CD79B,ENSG00000285947]	[13,3]	[5,3]
CD177	8	[CD177,CD177P1,ENSG00000308782]	[9,5,1]	[8,5,1]
CCL4	6	[CCL4,CCL4L2]	[11,28]	[6,3]
KRT86	7	[KRT86,ENSG00000285102,KRT89P,KRT81,VIM,KRT83,ENSG00000290967,KRT85,DES]	[12,1,1,2,2,1,1,1,1]	[7,1,1,2,1,1,1,1,1]
RPS4Y1	8	[RPS4Y1,XGY2,ENSG00000213318]	[8,4,1]	[8,3,1]
IL4I1	8	[IL4I1,NUP62]	[20,10]	[8,1]
UBE2C	6	[UBE2C,UBE2CP4]	[18,1]	[6,1]
LRMP	8	[ENSG00000258449]	[1]	[1]
CEACAM1	8	[CEACAM1,CEACAM5,CEACAM8,CEACAM3]	[48,5,1,3]	[8,1,1,1]
SLC6A8	8	[SLC6A12,ENSG00000198555,SLC6A10P,SLC6A8,ENSG00000273773]	[5,4,5,16,1]	[1,4,3,8,1]
SDCBP2	8	[SDCBP2,ENSG00000274322]	[31,1]	[8,1]
CEACAM6	8	[CEACAM6,CEACAM1,CEACAM8,ENSG00000267881]	[8,6,1,1]	[8,1,1,1]
