## Supplementary Table 10 for "Evidence of off-target probe binding affecting 10x Genomics Xenium gene panels compromise accuracy of spatial transcriptomic profiling": stat.summary.tsv

target_gene	n	gene_name	n_hits	n_probes	gene_ids
C1QA	4	C1QA	48	4	[ENSG00000173372]
C1QA	4	ENSG00000289692	2	2	[ENSG00000289692]
C1QC	1	C1QC	8	1	[ENSG00000159189]
C1QB	2	C1QB	22	2	[ENSG00000173369]
STMN1	10	STMN1	38	10	[ENSG00000117632]
STMN1	10	STMN1P1	1	1	[ENSG00000276058]
STMN1	10	STMN1P2	1	1	[ENSG00000251440]
KIF5C	8	KIF5C	67	8	[ENSG00000168280]
BEST4	8	BEST4	15	8	[ENSG00000142959]
PDZK1IP1	2	PDZK1IP1	3	2	[ENSG00000162366]
RAB3B	8	RAB3B	8	8	[ENSG00000169213]
RIIAD1	9	RIIAD1	14	9	[ENSG00000178796]
RORC	8	RORC	23	8	[ENSG00000143365]
PROX1	8	PROX1	16	8	[ENSG00000117707]
LEFTY1	6	LEFTY1	6	6	[ENSG00000243709]
GCG	8	GCG	16	8	[ENSG00000115263]
CDCA7	9	CDCA7	56	9	[ENSG00000144354]
CHI3L2	8	CHI3L2	40	8	[ENSG00000064886]
CD2	8	CD2	11	8	[ENSG00000116824]
GNLY	5	GNLY	12	5	[ENSG00000115523]
CD8A	8	CD8A	32	8	[ENSG00000153563]
CDK15	8	CDK15	40	8	[ENSG00000138395]
AKR7A3	5	AKR7A3	5	5	[ENSG00000162482]
AKR7A3	5	AKR7L	2	2	[ENSG00000211454]
AKR7A3	5	AKR7A2P2	1	1	[ENSG00000224341]
AKR7A3	5	AKR7A2	2	1	[ENSG00000053371]
RAP1GAP	8	RAP1GAP	40	8	[ENSG00000076864]
CD8B	12	CD8B	39	12	[ENSG00000172116]
CD8B	12	CD8B2	4	2	[ENSG00000254126]
IL1RL1	8	IL1RL1	32	8	[ENSG00000115602]
ITLN1	8	ITLN1	8	8	[ENSG00000179914]
FCRLA	9	FCRLA	85	9	[ENSG00000132185]
NEUROD1	8	NEUROD1	22	8	[ENSG00000162992]
CCL20	6	CCL20	12	6	[ENSG00000115009]
MLPH	8	MLPH	32	8	[ENSG00000115648]
L1TD1	8	L1TD1	8	8	[ENSG00000240563]
INSL5	7	INSL5	7	7	[ENSG00000172410]
S100A12	5	S100A12	5	5	[ENSG00000163221]
FCRL1	8	FCRL1	24	8	[ENSG00000163534]
IER5	8	IER5	8	8	[ENSG00000162783]
RGS13	8	RGS13	16	8	[ENSG00000127074]
GALNT5	8	GALNT5	8	8	[ENSG00000136542]
C2orf88	7	C2orf88	28	7	[ENSG00000187699]
TNFRSF25	6	TNFRSF25	24	6	[ENSG00000215788]
IL1B	8	IL1B	8	8	[ENSG00000125538]
CXCR4	8	CXCR4	56	8	[ENSG00000121966]
GUCA2B	1	GUCA2B	1	1	[ENSG00000044012]
GUCA2A	1	GUCA2A	1	1	[ENSG00000197273]
KRTCAP3	5	KRTCAP3	13	5	[ENSG00000157992]
SH2D6	4	SH2D6	8	4	[ENSG00000152292]
FRZB	8	FRZB	8	8	[ENSG00000162998]
CRYBA2	3	CRYBA2	6	3	[ENSG00000163499]
SCG2	4	SCG2	4	4	[ENSG00000171951]
SELENBP1	8	SELENBP1	24	8	[ENSG00000143416]
CTSE	8	CTSE	30	8	[ENSG00000196188]
FZD7	8	FZD7	8	8	[ENSG00000155760]
CTLA4	8	CTLA4	28	8	[ENSG00000163599]
ICOS	8	ICOS	16	8	[ENSG00000163600]
ODF2L	12	ODF2L	55	8	[ENSG00000122417]
HES6	2	HES6	7	2	[ENSG00000144485]
ANO7	10	ANO7	23	10	[ENSG00000146205]
TMEM61	2	TMEM61	10	2	[ENSG00000143001]
ID2	8	ID2	18	8	[ENSG00000115738]
RRM2	9	RRM2	32	8	[ENSG00000171848]
RRM2	9	RRM2P3	5	5	[ENSG00000214018]
IMPDH2	8	IMPDH2	38	8	[ENSG00000178035]
IMPDH2	8	ENSG00000290315	8	8	[ENSG00000290315]
TKT	8	TKT	24	8	[ENSG00000163931]
CLCA1	7	CLCA1	14	7	[ENSG00000016490]
CLCA4	8	CLCA4	8	8	[ENSG00000016602]
SELL	8	SELL	16	8	[ENSG00000188404]
FEV	3	FEV	3	3	[ENSG00000163497]
IL17RB	8	IL17RB	8	8	[ENSG00000056736]
SELENOK	7	SELENOK	7	7	[ENSG00000113811]
SELENOK	7	SELENOKP2	1	1	[ENSG00000219532]
SELENOK	7	SELENOKP3	1	1	[ENSG00000225549]
SELENOK	7	ENSG00000293224	1	1	[ENSG00000293224]
SELENOK	7	SELENOKP1	1	1	[ENSG00000267319]
PLXND1	8	PLXND1	9	8	[ENSG00000004399]
AGTR1	8	AGTR1	64	8	[ENSG00000144891]
ROBO1	7	ROBO1	35	7	[ENSG00000169855]
HHLA2	8	HHLA2	40	8	[ENSG00000114455]
ROBO2	8	ROBO2	81	8	[ENSG00000185008]
HMGB2	8	HMGB2	24	8	[ENSG00000164104]
HMGB2	8	HMGB2P1	1	1	[ENSG00000267736]
HTR3E	7	HTR3E	35	7	[ENSG00000186038]
VWA5B2	6	VWA5B2	18	6	[ENSG00000145198]
LEF1	10	LEF1	37	10	[ENSG00000138795]
ANK2	8	ANK2	576	8	[ENSG00000145362]
S100P	5	S100P	5	5	[ENSG00000163993]
SMIM14	8	SMIM14	15	8	[ENSG00000163683]
CPE	8	CPE	8	8	[ENSG00000109472]
PTGER4	8	PTGER4	8	8	[ENSG00000171522]
TIGIT	11	TIGIT	24	11	[ENSG00000181847]
GATA2	8	GATA2	32	8	[ENSG00000179348]
IGFBP7	11	IGFBP7	14	11	[ENSG00000163453]
GPRIN3	8	GPRIN3	24	8	[ENSG00000185477]
ATOH1	8	ATOH1	8	8	[ENSG00000172238]
HPGDS	8	HPGDS	8	8	[ENSG00000163106]
CMBL	8	CMBL	8	8	[ENSG00000164237]
IL7R	9	IL7R	20	9	[ENSG00000168685]
ISL1	8	ISL1	14	8	[ENSG00000016082]
DNASE1L3	8	DNASE1L3	24	8	[ENSG00000163687]
CADPS	15	CADPS	53	15	[ENSG00000163618]
UGT2A3	8	UGT2A3	8	8	[ENSG00000135220]
UGT2A3	8	ENSG00000250696	1	1	[ENSG00000250696]
UGT2A3	8	ENSG00000249763	2	2	[ENSG00000249763]
UGT2A3	8	ENSG00000251691	2	2	[ENSG00000251691]
UGT2A3	8	ENSG00000196472	2	2	[ENSG00000196472]
UGT2A3	8	ENSG00000250612	2	2	[ENSG00000250612]
CXCL3	8	CXCL3	8	8	[ENSG00000163734]
AREG	8	AREG	15	8	[ENSG00000109321]
FYB1	8	FYB1	32	8	[ENSG00000082074]
SCGN	8	ENSG00000290217	6	6	[ENSG00000290217]
SCGN	8	SCGN	8	8	[ENSG00000079689]
EPHB3	8	EPHB3	8	8	[ENSG00000182580]
BANK1	8	BANK1	40	8	[ENSG00000153064]
SLC12A2	4	SLC12A2	12	4	[ENSG00000064651]
CD14	8	CD14	29	8	[ENSG00000170458]
GZMK	8	GZMK	8	8	[ENSG00000113088]
GZMA	8	GZMA	8	8	[ENSG00000145649]
CD83	8	CD83	16	8	[ENSG00000112149]
CD83	8	CD83P1	2	2	[ENSG00000219738]
UGT2B17	8	UGT2B17	8	8	[ENSG00000197888]
UGT2B17	8	UGT2B4	2	1	[ENSG00000156096]
UGT2B17	8	UGT2B15	1	1	[ENSG00000196620]
TRGV4	6	TRGV2	3	3	[ENSG00000233306]
TRGV4	6	TRGV4	6	6	[ENSG00000211698]
TRGV4	6	TRGV5	1	1	[ENSG00000211697]
TRGV4	6	TRGV3	1	1	[ENSG00000211699]
TRGV4	6	TRGV1	1	1	[ENSG00000211701]
TRAT1	8	TRAT1	16	8	[ENSG00000163519]
DPYSL3	8	DPYSL3	16	8	[ENSG00000113657]
SLC26A2	7	SLC26A2	7	7	[ENSG00000155850]
COL19A1	12	COL19A1	13	12	[ENSG00000082293]
CD24	5	CD24	19	5	[ENSG00000272398]
CD24	5	CD24P4	2	2	[ENSG00000185275]
RFX6	8	RFX6	8	8	[ENSG00000185002]
PAX4	9	PAX4	21	8	[ENSG00000106331]
ADH1C	8	ADH1C	8	8	[ENSG00000248144]
ADH1C	8	ADH1A	2	2	[ENSG00000187758]
ADH1C	8	ADH1B	6	2	[ENSG00000196616]
RGMB	8	RGMB	16	8	[ENSG00000174136]
TNFAIP3	7	TNFAIP3	35	7	[ENSG00000118503]
AZGP1	8	AZGP1	16	8	[ENSG00000160862]
AZGP1	8	AZGP1P1	13	2	[ENSG00000214313,ENSG00000291148]
AZGP1	8	ENSG00000310379	2	1	[ENSG00000310379]
AZGP1	8	AZGP1P2	1	1	[ENSG00000214252]
VCAN	8	VCAN	48	8	[ENSG00000038427]
SLC26A3	8	SLC26A3	8	8	[ENSG00000091138]
CFTR	8	CFTR	56	8	[ENSG00000001626]
FABP2	8	FABP2	8	8	[ENSG00000145384]
AQP1	10	ENSG00000250424	4	4	[ENSG00000250424]
AQP1	10	AQP1	29	10	[ENSG00000240583]
CTSB	6	CTSB	278	6	[ENSG00000164733]
SULT1B1	8	SULT1B1	8	8	[ENSG00000173597]
ETV1	8	ETV1	64	8	[ENSG00000006468]
RUNX1T1	11	RUNX1T1	104	11	[ENSG00000079102]
ITK	8	ITK	8	8	[ENSG00000113263]
PTTG1	8	PTTG1	24	8	[ENSG00000164611]
PTTG1	8	PTTG3P	2	2	[ENSG00000213005]
PTTG1	8	PTTG2	2	2	[ENSG00000250254]
SVOPL	11	SVOPL	46	11	[ENSG00000157703]
TRBC1	4	TRBC2	2	2	[ENSG00000211772]
TRBC1	4	TRBC1	4	4	[ENSG00000211751]
TRBC2	4	TRBC2	4	4	[ENSG00000211772]
TRBC2	4	TRBC1	2	2	[ENSG00000211751]
CA2	8	CA2	8	8	[ENSG00000104267]
SFXN1	8	SFXN1	15	8	[ENSG00000164466]
CDK6	8	CDK6	16	8	[ENSG00000105810]
HEPACAM2	8	HEPACAM2	32	8	[ENSG00000188175]
PAX5	9	PAX5	66	9	[ENSG00000196092]
SMOC2	8	SMOC2	16	8	[ENSG00000112562]
SLC29A4	8	SLC29A4	20	8	[ENSG00000164638]
SLC29A4	8	ENSG00000226401	1	1	[ENSG00000226401]
SLC29A4	8	ENSG00000225244	1	1	[ENSG00000225244]
SLC29A4	8	SLC29A4P2	2	2	[ENSG00000214660]
SLC29A4	8	SLC29A4P1	2	2	[ENSG00000214668]
PBK	8	PBK	16	8	[ENSG00000168078]
LEPROTL1	12	LEPROTL1	35	12	[ENSG00000104660]
ANXA1	8	ANXA1	16	8	[ENSG00000135046]
LCN2	4	LCN2	12	4	[ENSG00000148346]
ARHGAP24	12	ARHGAP24	34	12	[ENSG00000138639]
TUBB	8	TUBB	40	8	[ENSG00000196230]
TUBB	8	TUBBP9	1	1	[ENSG00000220586]
TUBB	8	ENSG00000293293	4	4	[ENSG00000293293]
TUBB	8	TUBBP1	4	4	[ENSG00000127589]
TUBB	8	TUBBP10	1	1	[ENSG00000226147]
TUBB	8	TUBBP6	1	1	[ENSG00000235207]
TUBB	8	TUBBP2	1	1	[ENSG00000214222]
LTB	2	LTB	4	2	[ENSG00000227507]
SPDEF	6	SPDEF	11	6	[ENSG00000124664]
GIMAP7	8	GIMAP7	8	8	[ENSG00000179144]
RBP4	9	RBP4	24	9	[ENSG00000138207]
EGFR	10	EGFR	52	10	[ENSG00000146648]
RARRES2	4	RARRES2	6	4	[ENSG00000106538]
HRCT1	5	HRCT1	5	5	[ENSG00000196196]
FCN1	8	FCN1	8	8	[ENSG00000085265]
DNAJC12	13	DNAJC12	21	13	[ENSG00000108176]
SPOCK2	12	SPOCK2	23	12	[ENSG00000107742]
CDHR5	7	CDHR5	26	7	[ENSG00000099834]
CDKN2B	8	CDKN2B	16	8	[ENSG00000147883]
SIT1	5	SIT1	5	5	[ENSG00000137078]
AKR1C3	8	AKR1C3	24	8	[ENSG00000196139]
REG4	13	REG4	33	13	[ENSG00000134193]
CA1	9	CA1	47	9	[ENSG00000133742]
ANXA13	8	ANXA13	16	8	[ENSG00000104537]
UCN3	7	UCN3	7	7	[ENSG00000178473]
DEPP1	6	DEPP1	6	6	[ENSG00000165507]
PLCE1	8	PLCE1	48	8	[ENSG00000138193]
CLU	8	CLU	24	8	[ENSG00000120885]
AFAP1L2	8	AFAP1L2	24	8	[ENSG00000169129]
SLC18A2	8	SLC18A2	8	8	[ENSG00000165646]
ABCC8	8	ABCC8	72	8	[ENSG00000006071]
MKI67	8	MKI67	14	7	[ENSG00000148773]
IFITM1	5	IFITM1	43	5	[ENSG00000185885]
IFITM1	5	ENSG00000288681	3	3	[ENSG00000288681]
FFAR4	12	FFAR4	22	12	[ENSG00000186188]
LYVE1	8	LYVE1	14	8	[ENSG00000133800]
TRPM5	8	TRPM5	24	8	[ENSG00000070985]
MUC12	2	MUC12	2	1	[ENSG00000205277]
MS4A7	14	MS4A7	41	14	[ENSG00000166927]
MS4A1	8	MS4A1	46	8	[ENSG00000156738]
KLRB1	8	KLRB1	8	8	[ENSG00000111796]
CLEC9A	8	CLEC9A	8	8	[ENSG00000197992]
MS4A2	8	MS4A2	16	8	[ENSG00000149534]
CEP126	8	CEP126	8	8	[ENSG00000110318]
NXPE4	8	NXPE4	16	8	[ENSG00000137634]
ETS1	9	ETS1	43	9	[ENSG00000134954]
GALNT8	16	GALNT8	8	8	[ENSG00000130035]
GALNT8	16	ENSG00000255639	2	2	[ENSG00000255639]
GALNT8	16	ENSG00000256988	2	1	[ENSG00000256988]
REP15	8	REP15	8	8	[ENSG00000174236]
ASCL2	4	ASCL2	4	4	[ENSG00000183734]
MS4A8	8	MS4A8	8	8	[ENSG00000166959]
CD6	8	CD6	16	8	[ENSG00000013725]
CD3D	6	CD3D	14	6	[ENSG00000167286]
CD3G	8	CD3G	16	8	[ENSG00000160654]
KLRD1	8	KLRD1	40	8	[ENSG00000134539]
DMBT1	8	DMBT1	91	7	[ENSG00000187908]
MS4A12	8	MS4A12	16	8	[ENSG00000071203]
CD3E	8	CD3E	16	8	[ENSG00000198851]
CD163	8	CD163	32	8	[ENSG00000177575]
FKBP11	11	FKBP11	16	11	[ENSG00000134285]
CKAP4	8	CKAP4	8	8	[ENSG00000136026]
BRCA2	8	BRCA2	46	8	[ENSG00000139618]
CREB3L1	8	CREB3L1	8	8	[ENSG00000157613]
CD5	8	CD5	8	8	[ENSG00000110448]
B3GNT6	4	B3GNT6	4	4	[ENSG00000198488]
CXCR5	8	CXCR5	8	8	[ENSG00000160683]
KRT1	8	KRT1	8	8	[ENSG00000167768]
AVIL	8	AVIL	16	8	[ENSG00000135407]
TBC1D4	8	TBC1D4	32	8	[ENSG00000136111]
GPR183	8	GPR183	8	8	[ENSG00000169508]
RETNLB	7	RETNLB	7	7	[ENSG00000163515]
KIT	8	KIT	80	8	[ENSG00000157404]
ALDH1B1	8	ALDH1B1	8	8	[ENSG00000137124]
COL17A1	7	COL17A1	21	7	[ENSG00000065618]
ADRA2A	8	ADRA2A	8	8	[ENSG00000150594]
SCNN1A	8	SCNN1A	40	8	[ENSG00000111319]
OLFM4	4	OLFM4	4	4	[ENSG00000102837]
NOVA1	19	NOVA1	41	19	[ENSG00000139910]
DUOX2	7	DUOX2	14	7	[ENSG00000140279]
TRAC	8	TRAC	8	8	[ENSG00000277734]
CMA1	6	CMA1	10	6	[ENSG00000092009]
BATF	2	BATF	2	2	[ENSG00000156127]
CHGA	5	CHGA	10	5	[ENSG00000100604]
PCLAF	8	PCLAF	24	8	[ENSG00000166803]
PCLAF	8	ENSG00000259316	1	1	[ENSG00000259316]
IL22	8	IL22	13	8	[ENSG00000127318]
TNFSF13B	8	TNFSF13B	19	8	[ENSG00000102524]
RNASE1	7	RNASE1	24	7	[ENSG00000129538]
SERPINA1	8	SERPINA1	80	8	[ENSG00000197249]
PRPH	8	PRPH	8	8	[ENSG00000135406]
EBPL	5	EBPL	15	5	[ENSG00000123179]
EBPL	5	ENSG00000260668	2	2	[ENSG00000260668]
RORA	8	RORA	32	8	[ENSG00000069667]
TRDV1	2	TRDV1	2	2	[ENSG00000211804]
TCL1A	10	TCL1A	30	10	[ENSG00000100721]
RAB26	6	RAB26	9	6	[ENSG00000167964]
IL32	3	IL32	50	3	[ENSG00000008517]
KLRC2	8	KLRC2	24	8	[ENSG00000205809]
KLRC2	8	KLRC1	20	4	[ENSG00000134545]
KLRC2	8	ENSG00000255641	3	3	[ENSG00000255641]
KLRC2	8	KLRC3	6	3	[ENSG00000205810]
KLRC2	8	KLRC4-KLRK1	3	3	[ENSG00000255819]
KLRC2	8	KLRC4	9	3	[ENSG00000183542]
SCG5	8	SCG5	32	8	[ENSG00000166922]
SCG5	8	ARHGAP11A-SCG5	16	8	[ENSG00000288864]
MEIS2	8	MEIS2	78	8	[ENSG00000134138]
CTSG	6	CTSG	6	6	[ENSG00000100448]
STXBP6	10	STXBP6	39	10	[ENSG00000168952]
HDC	8	HDC	16	8	[ENSG00000140287]
SCG3	8	SCG3	16	8	[ENSG00000104112]
TNFRSF17	8	TNFRSF17	16	8	[ENSG00000048462]
CHP2	7	CHP2	7	7	[ENSG00000166869]
MAF	11	MAF	14	11	[ENSG00000178573]
IRF8	16	IRF8	59	16	[ENSG00000140968]
LGR5	8	LGR5	24	8	[ENSG00000139292]
THBS1	4	THBS1	4	4	[ENSG00000137801]
RHOV	6	RHOV	6	6	[ENSG00000104140]
AQP8	7	AQP8	13	7	[ENSG00000103375]
C1QBP	8	C1QBP	16	8	[ENSG00000108561]
C1QBP	8	C1QBPP2	4	4	[ENSG00000213409]
C1QBP	8	C1QBPP1	1	1	[ENSG00000215353]
CALB2	8	CALB2	16	8	[ENSG00000172137]
TMIGD1	8	TMIGD1	16	8	[ENSG00000182271]
CCL5	6	CCL5	11	5	[ENSG00000271503]
GPRC5C	6	GPRC5C	29	6	[ENSG00000170412]
SH2D7	8	SH2D7	16	8	[ENSG00000183476]
CES2	8	CES2	16	8	[ENSG00000172831]
CES2	8	ENSG00000265408	1	1	[ENSG00000265408]
CCR7	8	CCR7	16	8	[ENSG00000126353]
RNF43	7	RNF43	42	7	[ENSG00000108375]
RNF43	7	ENSG00000285897	7	7	[ENSG00000285897]
CA7	8	CA7	16	8	[ENSG00000168748]
SEC11C	10	SEC11C	27	10	[ENSG00000166562]
MSLN	5	MSLN	20	5	[ENSG00000102854]
PPP1R1B	7	PPP1R1B	31	7	[ENSG00000131771]
PLPP2	4	PLPP2	12	4	[ENSG00000141934]
GNA11	8	GNA11	8	8	[ENSG00000088256]
GNA11	8	ENSG00000179342	1	1	[ENSG00000179342]
CES1	8	CES1	24	8	[ENSG00000198848]
CES1	8	CES1P1	12	5	[ENSG00000228695,ENSG00000291109]
CES1	8	CES1P2	2	2	[ENSG00000260765]
CES1	8	ENSG00000303450	1	1	[ENSG00000303450]
MT1A	1	MT1A	1	1	[ENSG00000205362]
MCEMP1	8	MCEMP1	16	8	[ENSG00000183019]
MCEMP1	8	ENSG00000269711	2	2	[ENSG00000269711]
FCER2	9	FCER2	23	9	[ENSG00000104921]
SOX9	8	SOX9	8	8	[ENSG00000125398]
OTOP2	8	OTOP2	9	8	[ENSG00000183034]
SMIM6	6	SMIM6	11	6	[ENSG00000259120]
TK1	5	TK1	14	5	[ENSG00000167900]
BEST2	8	BEST2	24	8	[ENSG00000039987]
PDE4C	8	PDE4C	44	8	[ENSG00000285188,ENSG00000105650]
XCL2	4	XCL2	4	4	[ENSG00000143185]
XCL2	4	XCL1	2	2	[ENSG00000143184]
TYMS	10	TYMS	23	10	[ENSG00000176890]
TYMS	10	TYMSP2	1	1	[ENSG00000267190]
TTR	7	TTR	13	5	[ENSG00000118271]
PSTPIP2	8	PSTPIP2	16	8	[ENSG00000152229]
KLK1	4	KLK1	4	4	[ENSG00000167748]
NKG7	2	NKG7	5	2	[ENSG00000105374]
CA4	5	CA4	5	5	[ENSG00000167434]
CD79B	5	CD79B	13	5	[ENSG00000007312]
CD79B	5	ENSG00000285947	3	3	[ENSG00000285947]
CD177	8	CD177	9	8	[ENSG00000204936]
CD177	8	CD177P1	5	5	[ENSG00000204933]
CD177	8	ENSG00000308782	1	1	[ENSG00000308782]
APOE	2	APOE	2	2	[ENSG00000130203]
PI3	5	PI3	5	5	[ENSG00000124102]
SLPI	5	SLPI	5	5	[ENSG00000124107]
MB	8	MB	36	8	[ENSG00000198125]
SOCS3	8	SOCS3	8	8	[ENSG00000184557]
CEACAM7	4	CEACAM7	12	4	[ENSG00000007306]
CCL4	6	CCL4	11	6	[ENSG00000275302]
CCL4	6	CCL4L2	28	3	[ENSG00000276070]
MYH14	9	MYH14	43	9	[ENSG00000105357]
SPIB	8	SPIB	24	8	[ENSG00000269404]
LGALS2	5	LGALS2	5	5	[ENSG00000100079]
BMX	8	BMX	24	8	[ENSG00000102010]
MAOB	6	MAOB	6	6	[ENSG00000069535]
FOXP3	8	FOXP3	20	8	[ENSG00000049768]
CD7	1	CD7	1	1	[ENSG00000173762]
FERMT1	8	FERMT1	16	8	[ENSG00000101311]
INSM1	8	INSM1	8	8	[ENSG00000173404]
PRDX4	11	PRDX4	13	11	[ENSG00000123131]
ARX	8	ARX	8	8	[ENSG00000004848]
IL1RAPL1	8	IL1RAPL1	8	8	[ENSG00000169306]
KRT86	7	KRT86	12	7	[ENSG00000170442]
KRT86	7	ENSG00000285102	1	1	[ENSG00000285102]
KRT86	7	KRT89P	1	1	[ENSG00000274928]
KRT86	7	KRT81	2	2	[ENSG00000205426]
KRT86	7	VIM	2	1	[ENSG00000026025]
KRT86	7	KRT83	1	1	[ENSG00000170523]
KRT86	7	ENSG00000290967	1	1	[ENSG00000290967]
KRT86	7	KRT85	1	1	[ENSG00000135443]
KRT86	7	DES	1	1	[ENSG00000175084]
RPS4Y1	8	RPS4Y1	8	8	[ENSG00000129824]
RPS4Y1	8	XGY2	4	3	[ENSG00000290840]
RPS4Y1	8	ENSG00000213318	1	1	[ENSG00000213318]
NKX2-2	2	NKX2-2	2	2	[ENSG00000125820]
CST7	6	CST7	6	6	[ENSG00000077984]
SELENOM	3	SELENOM	5	3	[ENSG00000198832]
TIMP3	8	TIMP3	8	8	[ENSG00000100234]
CYBB	8	CYBB	16	8	[ENSG00000165168]
CEACAM5	4	CEACAM5	20	4	[ENSG00000105388]
BCAS1	8	BCAS1	50	8	[ENSG00000064787]
TFF1	3	TFF1	3	3	[ENSG00000160182]
DERL3	9	DERL3	24	9	[ENSG00000099958]
CD40LG	6	CD40LG	21	6	[ENSG00000102245]
CPA3	8	CPA3	8	8	[ENSG00000163751]
LILRA4	7	LILRA4	7	7	[ENSG00000239961]
FOXA3	8	FOXA3	8	8	[ENSG00000170608]
NOSIP	4	NOSIP	7	4	[ENSG00000142546]
CHGB	8	CHGB	8	8	[ENSG00000089199]
IL4I1	8	IL4I1	20	8	[ENSG00000104951]
IL4I1	8	NUP62	10	1	[ENSG00000213024]
WFDC2	2	WFDC2	4	2	[ENSG00000101443]
UBE2C	6	UBE2C	18	6	[ENSG00000175063]
UBE2C	6	UBE2CP4	1	1	[ENSG00000259179]
LRMP	8	ENSG00000258449	1	1	[ENSG00000258449]
CD79A	4	CD79A	6	4	[ENSG00000105369]
CEACAM1	8	CEACAM1	48	8	[ENSG00000079385]
CEACAM1	8	CEACAM5	5	1	[ENSG00000105388]
CEACAM1	8	CEACAM8	1	1	[ENSG00000124469]
CEACAM1	8	CEACAM3	3	1	[ENSG00000170956]
SLC6A8	8	SLC6A12	5	1	[ENSG00000111181]
SLC6A8	8	ENSG00000198555	4	4	[ENSG00000198555]
SLC6A8	8	SLC6A10P	5	3	[ENSG00000214617,ENSG00000290985]
SLC6A8	8	SLC6A8	16	8	[ENSG00000130821]
SLC6A8	8	ENSG00000273773	1	1	[ENSG00000273773]
SDCBP2	8	SDCBP2	31	8	[ENSG00000125775]
SDCBP2	8	ENSG00000274322	1	1	[ENSG00000274322]
CEACAM6	8	CEACAM6	8	8	[ENSG00000086548]
CEACAM6	8	CEACAM1	6	1	[ENSG00000079385]
CEACAM6	8	CEACAM8	1	1	[ENSG00000124469]
CEACAM6	8	ENSG00000267881	1	1	[ENSG00000267881]
