## Supplementary Table 10 for "Evidence of off-target probe binding affecting 10x Genomics Xenium gene panels compromise accuracy of spatial transcriptomic profiling": collapsed_summary.tsv

target_gene	n	aligned_to	n_hits	n_probes
JAK1	8	[JAK1]	[128]	[8]
TNFRSF1B	8	[TNFRSF1B]	[9]	[8]
C1QB	2	[C1QB]	[22]	[2]
FASLG	8	[FASLG]	[16]	[8]
ARPC5	3	[ARPC5]	[9]	[3]
RGS1	2	[RGS1]	[4]	[2]
PTPRC	5	[PTPRC]	[16]	[5]
CD8A	8	[CD8A]	[32]	[8]
CD8B	11	[CD8B,CD8B2]	[37,5]	[11,3]
IL22RA1	8	[IL22RA1]	[8]	[8]
RUNX3	8	[RUNX3]	[24]	[8]
CD2	8	[CD2]	[11]	[8]
REG4	10	[REG4]	[26]	[10]
CHIT1	8	[CHIT1]	[16]	[8]
IL10	8	[IL10]	[39]	[8]
FCMR	12	[FCMR]	[25]	[12]
IL1R1	9	[IL1R1]	[49]	[9]
IL1A	8	[IL1A]	[8]	[8]
IL1B	4	[IL1B]	[4]	[4]
CD28	13	[CD28]	[35]	[13]
FABP3	8	[FABP3,FABP3P2]	[8,1]	[8,1]
TXLNA	8	[TXLNA]	[16]	[8]
SELL	8	[SELL]	[16]	[8]
SDC1	8	[SDC1]	[24]	[8]
SOS1	8	[SOS1]	[33]	[8]
MARCO	8	[MARCO]	[8]	[8]
CFC1	7	[CFC1B,CFC1]	[21,21]	[7,7]
STMN1	9	[STMN1,STMN1P2]	[32,1]	[9,1]
CD1C	10	[CD1C]	[10]	[10]
FCER1A	5	[FCER1A]	[15]	[5]
CD1A	8	[CD1A]	[8]	[8]
EPCAM	8	[EPCAM,ENSG00000225356]	[16,2]	[8,2]
STAT4	11	[STAT4]	[54]	[11]
RGS5	8	[RGS5]	[34]	[8]
CD247	6	[CD247]	[87]	[6]
CSF1	9	[CSF1]	[29]	[9]
PLEK	3	[PLEK]	[3]	[3]
GNLY	5	[GNLY]	[12]	[5]
STAT1	3	[STAT1]	[42]	[3]
ISG15	2	[ISG15]	[4]	[2]
TNFRSF9	8	[TNFRSF9]	[8]	[8]
IL12RB2	8	[IL12RB2]	[72]	[8]
FGR	8	[FGR]	[24]	[8]
FCGR2B	8	[FCGR2A,ENSG00000289273,FCGR2B,FCGR2C]	[4,1,24,2]	[1,1,8,2]
CXCR1	8	[CXCR1]	[8]	[8]
CCL20	6	[CCL20]	[12]	[6]
PDCD1	2	[PDCD1]	[6]	[2]
MYD88	10	[MYD88]	[56]	[10]
CX3CR1	6	[CX3CR1]	[24]	[6]
CTLA4	8	[CTLA4]	[28]	[8]
ERBB4	8	[ERBB4]	[24]	[8]
CTNNB1	8	[CTNNB1]	[350]	[8]
LCK	8	[LCK]	[32]	[8]
DUSP2	2	[DUSP2]	[4]	[2]
ARID1A	8	[ARID1A]	[32]	[8]
CENPF	8	[CENPF]	[14]	[8]
ID2	2	[ID2]	[6]	[2]
CCR4	8	[CCR4]	[16]	[8]
CXCR4	2	[CXCR4]	[14]	[2]
FHIT	10	[FHIT]	[22]	[10]
CD47	8	[CD47]	[16]	[8]
NCEH1	8	[NCEH1]	[24]	[8]
PIK3CA	8	[PIK3CA,ENSG00000233995]	[16,1]	[8,1]
HPGDS	8	[HPGDS]	[8]	[8]
CXCR6	8	[CXCR6]	[32]	[8]
CCR3	8	[CCR3]	[32]	[8]
IGFBP7	11	[IGFBP7]	[14]	[11]
JCHAIN	9	[JCHAIN]	[14]	[9]
CXCL11	11	[CXCL11]	[15]	[11]
CXCL13	8	[CXCL13]	[16]	[8]
CCR1	8	[CCR1]	[8]	[8]
CCR2	8	[CCR2]	[16]	[8]
TIGIT	13	[TIGIT]	[24]	[13]
CD80	8	[CD80]	[23]	[8]
CD38	8	[CD38]	[8]	[8]
PDGFRA	8	[PDGFRA]	[16]	[8]
BANK1	8	[BANK1]	[40]	[8]
EGF	8	[EGF]	[32]	[8]
IGKC	2	[IGKC]	[2]	[2]
TRAT1	8	[TRAT1]	[16]	[8]
LAMP3	8	[LAMP3]	[16]	[8]
IL1RAP	8	[IL1RAP]	[56]	[8]
CD86	7	[CD86]	[35]	[7]
GATA2	8	[GATA2]	[31]	[8]
CXCL2	3	[CXCL2]	[3]	[3]
AREG	4	[AREG]	[8]	[4]
CXCL9	2	[CXCL9]	[2]	[2]
CXCL10	2	[CXCL10]	[2]	[2]
SLC1A3	6	[SLC1A3]	[71]	[6]
CCR5	8	[CCR5]	[16]	[8]
GPR171	8	[GPR171]	[16]	[8]
CXCL6	10	[CXCL6,CXCL5]	[12,1]	[10,1]
IL15	11	[IL15]	[52]	[11]
NOTCH2	10	[NOTCH2,NOTCH2NLC,NOTCH2NLA,NOTCH2NLR,ENSG00000286185,NOTCH2NLB,NBPF26]	[16,12,28,6,4,4,2]	[10,4,4,3,4,4,2]
FCGR1A	3	[FCGR1CP,FCGR1BP,ENSG00000307137,FCGR1A]	[2,16,16,3]	[2,1,2,3]
EOMES	8	[EOMES]	[24]	[8]
CXCL1	8	[CXCL2,CXCL1]	[1,8]	[1,8]
IRF2	8	[IRF2]	[110]	[8]
CPA3	8	[CPA3]	[8]	[8]
IL2	8	[IL2]	[8]	[8]
GZMK	8	[GZMK]	[8]	[8]
GZMA	4	[GZMA]	[4]	[4]
CXCL14	7	[CXCL14]	[14]	[7]
SPON2	5	[SPON2]	[15]	[5]
SPARCL1	8	[SPARCL1]	[24]	[8]
IQGAP2	8	[IQGAP2]	[25]	[8]
VCAN	8	[VCAN]	[48]	[8]
IL7R	9	[IL7R]	[20]	[9]
SAMD3	8	[SAMD3]	[48]	[8]
CXCL5	8	[CXCL5]	[8]	[8]
CXCL3	6	[CXCL3]	[6]	[6]
FGF2	8	[FGF2]	[24]	[8]
CD83	2	[CD83,CD83P1]	[4,1]	[2,1]
ID4	8	[ID4]	[8]	[8]
IL22RA2	8	[IL22RA2]	[24]	[8]
IFNGR1	6	[IFNGR1]	[76]	[6]
KIT	8	[KIT]	[80]	[8]
IL13	8	[IL13]	[8]	[8]
IL4	3	[IL4]	[8]	[3]
TCF7	11	[TCF7]	[50]	[11]
HAVCR2	4	[HAVCR2]	[32]	[4]
IL12B	10	[IL12B]	[13]	[10]
ESR1	10	[ESR1]	[53]	[10]
CCL28	8	[CCL28]	[12]	[8]
IRF4	8	[IRF4]	[15]	[8]
ARG1	9	[ARG1]	[34]	[9]
CCL26	6	[CCL26]	[10]	[6]
CDK6	8	[CDK6]	[16]	[8]
IRF1	4	[IRF1]	[16]	[4]
ACTB	2	[COPB2-DT,ACTG1P24,ACTB,ACTBP9,ACTG1,POTEE,ACTBP2,POTEI,ACTG1P1,ACTG1P21,ENSG00000248699,POTEF,ACTG1P12,ACTBP16,ACTBP7,ACTG1P15,POTEJ,ACTG1P9,ACTG1P10,ENSG00000184188]	[2,1,16,1,12,2,1,1,1,1,1,1,1,1,1,1,1,1,1,1]	[1,1,2,1,1,1,1,1,1,1,1,1,1,1,1,1,1,1,1,1]
VEGFA	9	[VEGFA]	[101]	[9]
PLA2G7	8	[PLA2G7]	[16]	[8]
EGFR	10	[EGFR]	[52]	[10]
CDKN1A	5	[CDKN1A]	[25]	[5]
TREM2	2	[TREM2]	[6]	[2]
MZB1	5	[MZB1]	[5]	[5]
TNF	8	[TNF]	[11]	[8]
LTB	2	[LTB]	[4]	[2]
AIF1	2	[AIF1]	[4]	[2]
CCR6	8	[CCR6,ENSG00000272980]	[32,16]	[8,8]
IRF5	8	[IRF5]	[34]	[8]
FCRL3	8	[FCRL3]	[16]	[8]
IL5	8	[IL5]	[8]	[8]
TUBB	3	[TUBB,TUBBP10,TUBBP6,TUBBP9,TUBBP1,ENSG00000293293]	[15,1,1,1,2,2]	[3,1,1,1,2,2]
CD14	2	[CD14]	[8]	[2]
CSF1R	3	[CSF1R]	[8]	[3]
CDX1	6	[CDX1]	[6]	[6]
NT5E	9	[NT5E]	[21]	[9]
IL6	10	[IL6]	[49]	[10]
NOD1	8	[NOD1]	[8]	[8]
SOX17	8	[SOX17]	[8]	[8]
RORC	8	[RORC]	[23]	[8]
S100A9	4	[S100A9]	[4]	[4]
ITGA1	8	[ITGA1]	[8]	[8]
CD74	2	[CD74]	[6]	[2]
SPARC	3	[SPARC]	[3]	[3]
MET	8	[MET]	[24]	[8]
EPO	6	[EPO]	[6]	[6]
IFNB1	8	[IFNB1]	[8]	[8]
CDKN2A	4	[CDKN2A]	[12]	[4]
JAK2	8	[JAK2]	[8]	[8]
CD274	8	[CD274]	[16]	[8]
CTSL	2	[CTSL]	[35]	[2]
BRAF	12	[BRAF,BRAFP1]	[40,1]	[12,1]
KMT2C	8	[KMT2C]	[33]	[8]
GLIPR2	9	[GLIPR2]	[31]	[9]
PAX5	9	[PAX5]	[66]	[9]
TOX	8	[TOX]	[8]	[8]
LY6E	3	[LY6E]	[29]	[3]
CXCL12	15	[CXCL12]	[32]	[15]
CDK1	8	[CDK1]	[32]	[8]
CTSS	2	[CTSS]	[13]	[2]
IL15RA	7	[IL15RA]	[35]	[7]
IL2RA	9	[IL2RA]	[36]	[9]
CTSB	2	[CTSB]	[95]	[2]
CCL19	3	[CCL19]	[5]	[3]
CCL21	5	[CCL21]	[16]	[5]
PRF1	4	[PRF1]	[12]	[4]
VSIR	6	[VSIR]	[6]	[6]
IFIT3	8	[IFIT3]	[96]	[8]
CDKN2B	8	[CDKN2B]	[16]	[8]
NOTCH1	8	[NOTCH1]	[38]	[8]
IFIT2	8	[IFIT2]	[56]	[8]
PDCD1LG2	8	[PDCD1LG2]	[8]	[8]
PTGS1	8	[PTGS1]	[40]	[8]
FAS	8	[FAS]	[143]	[8]
EGR3	8	[EGR3]	[14]	[8]
ADAM28	4	[ADAM28]	[12]	[4]
IDO1	8	[IDO1]	[16]	[8]
ANXA1	3	[ANXA1]	[6]	[3]
GATA3	8	[GATA3]	[16]	[8]
CDKN1C	3	[CDKN1C]	[13]	[3]
CD44	7	[CD44]	[38]	[7]
IL10RA	8	[IL10RA]	[8]	[8]
CD3E	8	[CD3E]	[16]	[8]
NCAM1	8	[NCAM1]	[56]	[8]
MS4A1	8	[MS4A1]	[46]	[8]
PGA5	9	[PGA3,PGA4,PGA5,ENSG00000256220]	[14,13,14,1]	[7,7,7,1]
CXCR5	8	[CXCR5]	[8]	[8]
FEZ1	14	[FEZ1]	[29]	[14]
ENTPD1	8	[ENTPD1,ENSG00000270099]	[32,2]	[8,2]
CTSW	4	[CTSW]	[23]	[4]
CCND1	8	[CCND1]	[8]	[8]
MPEG1	8	[MPEG1,ENSG00000254704]	[8,2]	[8,2]
MS4A2	8	[MS4A2]	[16]	[8]
FADD	7	[FADD]	[7]	[7]
ATM	9	[ATM]	[131]	[9]
MMP12	8	[MMP12]	[8]	[8]
IL18	8	[IL18]	[24]	[8]
CLEC12A	9	[CLEC12A]	[32]	[9]
CD3D	6	[CD3D]	[14]	[6]
CD4	6	[CD4]	[12]	[6]
C1S	8	[C1S]	[32]	[8]
FKBP11	11	[FKBP11]	[16]	[11]
SYK	8	[SYK]	[32]	[8]
MUC5AC	8	[MUC5AC]	[6]	[6]
CTSD	2	[CTSD,ENSG00000250644]	[18,4]	[2,2]
CD27	5	[CD27]	[5]	[5]
CDKN1B	8	[CDKN1B]	[21]	[8]
MGP	2	[MGP]	[4]	[2]
KRAS	14	[KRAS]	[69]	[14]
ERBB3	12	[ERBB3,ENSG00000257411]	[72,1]	[12,1]
IL23A	8	[IL23A]	[8]	[8]
STAT2	8	[STAT2]	[39]	[8]
MKI67	8	[MKI67]	[14]	[7]
IFITM3	4	[IFITM3,IFITM2,ENSG00000297680,IFITM3P4,ENSG00000300510,ENSG00000238231,IFITM3P9,IFITM1,IFITM4P,IFITM3P7,IFITM3P3,ENSG00000288681]	[16,8,2,1,1,1,1,4,1,1,1,1]	[4,2,2,1,1,1,1,1,1,1,1,1]
STAT6	8	[STAT6]	[128]	[8]
KLRF1	10	[KLRF1]	[44]	[10]
TUBA1B	2	[TUBA1B,TUBAP2]	[2,1]	[2,1]
DGKA	8	[DGKA]	[24]	[8]
CMKLR1	8	[CMKLR1]	[32]	[8]
C1R	8	[C1R]	[24]	[8]
DCN	9	[DCN]	[51]	[9]
CD163	8	[CD163]	[32]	[8]
A2M	2	[A2M]	[2]	[2]
FLT1	17	[FLT1,FLT1P1]	[40,4]	[16,4]
ACTA2	8	[ACTA2]	[69]	[8]
KLRB1	6	[KLRB1]	[6]	[6]
NELL2	10	[NELL2]	[68]	[10]
PTEN	8	[PTEN,PTENP1,ENSG00000261882]	[54,12,1]	[8,6,1]
SOCS2	8	[SOCS2,SOCS2P1,ENSG00000236867]	[56,2,1]	[8,2,1]
KLRD1	4	[KLRD1]	[20]	[4]
CDK2	8	[CDK2]	[32]	[8]
RB1	8	[RB1]	[35]	[8]
DMBT1	8	[DMBT1]	[91]	[7]
MIS18BP1	8	[MIS18BP1]	[16]	[8]
HIF1A	3	[HIF1A]	[12]	[3]
LAG3	5	[LAG3]	[8]	[5]
KLRC1	8	[KLRC1,KLRC4,KLRC4-KLRK1,ENSG00000255641,KLRC3,KLRC2]	[40,3,1,1,2,3]	[8,1,1,1,1,1]
AKT1	8	[AKT1]	[101]	[8]
SMAD3	11	[SMAD3,SMAD2]	[83,5]	[10,1]
CDK4	8	[CDK4]	[19]	[8]
CD19	8	[CD19]	[16]	[8]
ANPEP	8	[ANPEP]	[16]	[8]
SOCS1	4	[SOCS1]	[7]	[4]
ORC6	8	[ORC6]	[24]	[8]
ITGAX	13	[ITGAX]	[21]	[13]
ITGAE	8	[ITGAE,ITGAEP1]	[8,1]	[8,1]
LAMP1	6	[LAMP1]	[6]	[6]
GZMH	7	[GZMH,GZMB]	[16,2]	[7,1]
TCL1A	9	[TCL1A]	[26]	[9]
C1QBP	8	[C1QBP,C1QBPP2,C1QBPP1]	[16,4,1]	[8,4,1]
HLA-B	2	[HLA-B]	[11]	[2]
GZMB	4	[GZMB]	[12]	[4]
TNFRSF17	8	[TNFRSF17]	[15]	[8]
IL4R	8	[IL4R]	[24]	[8]
CCL7	7	[CCL7]	[19]	[7]
CDX2	8	[CDX2]	[8]	[8]
TC2N	8	[TC2N]	[32]	[8]
ITGAM	8	[ITGAM]	[16]	[8]
P2RX1	8	[P2RX1]	[8]	[8]
CXCL16	5	[CXCL16]	[13]	[5]
KLRK1	8	[KLRC4-KLRK1,KLRK1]	[8,16]	[8,8]
CCL16	8	[CCL16]	[8]	[8]
LUM	4	[LUM]	[4]	[4]
IGHG2	7	[IGHG2,IGHG1,IGHG4,IGHG3,IGHGP]	[7,5,5,4,2]	[7,5,5,4,2]
IGHGP	4	[IGHG4,IGHGP,IGHG1,IGHG3,IGHG2]	[3,4,3,3,3]	[3,4,3,3,3]
CDK12	8	[CDK12]	[16]	[8]
FOS	2	[FOS]	[8]	[2]
CD276	10	[CD276]	[28]	[10]
IRF8	14	[IRF8]	[54]	[14]
CCL14	8	[CCL14,CCL15-CCL14]	[16,2]	[8,2]
CCL15	2	[CCL15-CCL14,CCL15]	[2,2]	[2,2]
CCL3	2	[CCL3,CCL3L3]	[2,1]	[2,1]
CCL4	2	[CCL4]	[4]	[2]
ARPC3	2	[ARPC3P2,ARPC3,ARPC3P3,ARPC3P1,ENSG00000258210]	[1,2,1,1,1]	[1,2,1,1,1]
IGHG3	7	[IGHG3,IGHG2,IGHG1,IGHG4,IGHGP]	[7,3,3,2,1]	[7,3,3,2,1]
IGHM	7	[IGHM]	[7]	[7]
CENPV	8	[CENPV]	[8]	[8]
NF1	11	[NF1]	[56]	[11]
CD79B	4	[CD79B,ENSG00000285947]	[11,3]	[4,3]
CORO1A	4	[CORO1A]	[12]	[4]
CLEC10A	6	[CLEC10A]	[24]	[6]
CD68	2	[ENSG00000264772,CD68]	[2,4]	[2,2]
TP53	11	[TP53]	[233]	[11]
PSMB10	3	[PSMB10,ENSG00000261884]	[3,1]	[3,1]
GPR183	2	[GPR183]	[2]	[2]
IGHG1	3	[IGHGP,IGHG1,IGHG3,IGHG2,IGHG4]	[2,3,2,1,1]	[2,3,2,1,1]
CCL13	8	[CCL13]	[8]	[8]
CCL5	2	[CCL5]	[6]	[2]
ERBB2	13	[ERBB2]	[61]	[13]
CCR7	6	[CCR7]	[12]	[6]
STAT5B	8	[STAT5B]	[55]	[8]
CCL2	2	[CCL2]	[4]	[2]
STAT3	8	[STAT3]	[228]	[8]
CDKN2C	8	[CDKN2C]	[23]	[8]
JUN	2	[JUN]	[4]	[2]
G0S2	2	[G0S2]	[2]	[2]
BATF3	4	[BATF3]	[4]	[4]
CXCR2	8	[CXCR2P1,ENSG00000291236,CXCR2]	[1,3,8]	[1,3,8]
BCL2	13	[BCL2]	[32]	[13]
JAK3	8	[JAK3]	[24]	[8]
CCL8	6	[CCL8]	[6]	[6]
COTL1	2	[COTL1,COTL1P1]	[4,1]	[2,1]
NOTCH3	8	[NOTCH3]	[8]	[8]
PLVAP	8	[PLVAP]	[8]	[8]
NOSIP	4	[NOSIP]	[7]	[4]
IRF3	5	[IRF3]	[35]	[5]
ZNF683	5	[ZNF683]	[14]	[5]
FN1	2	[FN1]	[22]	[2]
UBE2C	6	[UBE2C,UBE2CP4]	[18,1]	[6,1]
FCGR2A	2	[FCGR2A,ENSG00000273112,FCGR2C]	[9,1,1]	[2,1,1]
FCGR3A	2	[FCGR3A,FCGR3B,ENSG00000289768]	[22,6,1]	[2,2,1]
CD40	8	[CD40]	[19]	[7]
IFNAR1	8	[IFNAR1]	[60]	[8]
LILRB4	3	[LILRB4]	[15]	[3]
CST7	2	[CST7]	[2]	[2]
ID1	3	[ID1]	[9]	[3]
TMPRSS2	8	[TMPRSS2]	[96]	[8]
SOX9	8	[SOX9]	[8]	[8]
FCER2	8	[FCER2]	[20]	[8]
ICAM1	6	[ICAM1]	[12]	[6]
CEACAM6	8	[CEACAM6,CEACAM1,ENSG00000267881,CEACAM8]	[8,6,1,1]	[8,1,1,1]
CD79A	3	[CD79A]	[3]	[3]
CEACAM1	8	[CEACAM1,CEACAM5]	[48,4]	[8,1]
S100B	11	[S100B]	[23]	[11]
IGLC3	1	[IGLC1,IGLL5,IGLC3,IGLC2]	[1,3,1,1]	[1,1,1,1]
PLD4	4	[PLD4]	[11]	[4]
IGHG4	2	[IGHG4]	[2]	[2]
TGFB1	7	[TGFB1]	[14]	[7]
TBX21	8	[TBX21]	[8]	[8]
TFF3	7	[TFF3]	[6]	[6]
ICOSLG	12	[ICOSLG,ENSG00000277117]	[74,11]	[12,11]
CCL11	7	[CCL11]	[7]	[7]
RNF43	8	[ENSG00000285897,RNF43]	[8,48]	[8,8]
CEACAM8	8	[CEACAM8,CEACAMP5,LIPE-AS1,CEACAMP8,CEACAM1,CEACAM7,CEACAM6]	[10,1,2,1,6,3,1]	[8,1,1,1,1,1,1]
MX1	8	[MX1]	[287]	[8]
MCEMP1	8	[MCEMP1,ENSG00000269711]	[16,2]	[8,2]
SOCS3	8	[SOCS3]	[8]	[8]
CDKN2D	5	[CDKN2D]	[8]	[5]
EPOR	8	[EPOR]	[16]	[8]
APOE	2	[APOE]	[2]	[2]
CD37	2	[CD37]	[8]	[2]
FLT3LG	2	[ENSG00000273189,FLT3LG,ENSG00000269469]	[1,10,1]	[1,2,1]
FOXP3	8	[FOXP3]	[20]	[8]
SPIB	8	[SPIB]	[24]	[8]
NKG7	2	[NKG7]	[5]	[2]
LILRB2	8	[LILRB2,LILRB1,LILRP1,LILRP2,ENSG00000299952]	[40,7,1,2,1]	[8,1,1,1,1]
MMP9	3	[MMP9]	[3]	[3]
AIRE	4	[AIRE]	[4]	[4]
TNFRSF13C	8	[TNFRSF13C]	[8]	[8]
ACE2	8	[ACE2,ENSG00000285602]	[71,6]	[8,6]
PRDX4	11	[PRDX4]	[13]	[11]
IL2RG	9	[IL2RG,ENSG00000285171]	[17,8]	[9,8]
CXCR3	5	[CXCR3]	[8]	[5]
VSIG4	5	[VSIG4]	[15]	[5]
DERL3	9	[DERL3]	[24]	[9]
XBP1	6	[XBP1,XBP1P1]	[24,1]	[6,1]
LIF	8	[LIF]	[9]	[8]
IL13RA2	8	[IL13RA2]	[16]	[8]
LAMP2	5	[LAMP2]	[20]	[5]
CD40LG	8	[CD40LG]	[29]	[8]
IL2RB	8	[IL2RB]	[98]	[8]
GPR34	5	[GPR34]	[15]	[5]
SSR4	3	[SSR4]	[9]	[3]
JUNB	2	[JUNB]	[2]	[2]
LILRA4	10	[LILRA4,ENSG00000275210]	[10,1]	[10,1]
IFNL1	4	[IFNL1]	[4]	[4]
LILRA5	5	[LILRA5,LILRB5,LILRB3]	[9,2,4]	[5,1,1]
