## Supplementary Table 10 for "Evidence of off-target probe binding affecting 10x Genomics Xenium gene panels compromise accuracy of spatial transcriptomic profiling": collapsed_summary_offtargets.tsv

target_gene	n	aligned_to	n_hits	n_probes
CD8B	11	[CD8B,CD8B2]	[37,5]	[11,3]
FABP3	8	[FABP3,FABP3P2]	[8,1]	[8,1]
CFC1	7	[CFC1B,CFC1]	[21,21]	[7,7]
STMN1	9	[STMN1,STMN1P2]	[32,1]	[9,1]
EPCAM	8	[EPCAM,ENSG00000225356]	[16,2]	[8,2]
FCGR2B	8	[FCGR2A,ENSG00000289273,FCGR2B,FCGR2C]	[4,1,24,2]	[1,1,8,2]
PIK3CA	8	[PIK3CA,ENSG00000233995]	[16,1]	[8,1]
CXCL6	10	[CXCL6,CXCL5]	[12,1]	[10,1]
NOTCH2	10	[NOTCH2,NOTCH2NLC,NOTCH2NLA,NOTCH2NLR,ENSG00000286185,NOTCH2NLB,NBPF26]	[16,12,28,6,4,4,2]	[10,4,4,3,4,4,2]
FCGR1A	3	[FCGR1CP,FCGR1BP,ENSG00000307137,FCGR1A]	[2,16,16,3]	[2,1,2,3]
CXCL1	8	[CXCL2,CXCL1]	[1,8]	[1,8]
CD83	2	[CD83,CD83P1]	[4,1]	[2,1]
ACTB	2	[COPB2-DT,ACTG1P24,ACTB,ACTBP9,ACTG1,POTEE,ACTBP2,POTEI,ACTG1P1,ACTG1P21,ENSG00000248699,POTEF,ACTG1P12,ACTBP16,ACTBP7,ACTG1P15,POTEJ,ACTG1P9,ACTG1P10,ENSG00000184188]	[2,1,16,1,12,2,1,1,1,1,1,1,1,1,1,1,1,1,1,1]	[1,1,2,1,1,1,1,1,1,1,1,1,1,1,1,1,1,1,1,1]
CCR6	8	[CCR6,ENSG00000272980]	[32,16]	[8,8]
TUBB	3	[TUBB,TUBBP10,TUBBP6,TUBBP9,TUBBP1,ENSG00000293293]	[15,1,1,1,2,2]	[3,1,1,1,2,2]
BRAF	12	[BRAF,BRAFP1]	[40,1]	[12,1]
PGA5	9	[PGA3,PGA4,PGA5,ENSG00000256220]	[14,13,14,1]	[7,7,7,1]
ENTPD1	8	[ENTPD1,ENSG00000270099]	[32,2]	[8,2]
MPEG1	8	[MPEG1,ENSG00000254704]	[8,2]	[8,2]
CTSD	2	[CTSD,ENSG00000250644]	[18,4]	[2,2]
ERBB3	12	[ERBB3,ENSG00000257411]	[72,1]	[12,1]
IFITM3	4	[IFITM3,IFITM2,ENSG00000297680,IFITM3P4,ENSG00000300510,ENSG00000238231,IFITM3P9,IFITM1,IFITM4P,IFITM3P7,IFITM3P3,ENSG00000288681]	[16,8,2,1,1,1,1,4,1,1,1,1]	[4,2,2,1,1,1,1,1,1,1,1,1]
TUBA1B	2	[TUBA1B,TUBAP2]	[2,1]	[2,1]
FLT1	17	[FLT1,FLT1P1]	[40,4]	[16,4]
PTEN	8	[PTEN,PTENP1,ENSG00000261882]	[54,12,1]	[8,6,1]
SOCS2	8	[SOCS2,SOCS2P1,ENSG00000236867]	[56,2,1]	[8,2,1]
KLRC1	8	[KLRC1,KLRC4,KLRC4-KLRK1,ENSG00000255641,KLRC3,KLRC2]	[40,3,1,1,2,3]	[8,1,1,1,1,1]
SMAD3	11	[SMAD3,SMAD2]	[83,5]	[10,1]
ITGAE	8	[ITGAE,ITGAEP1]	[8,1]	[8,1]
GZMH	7	[GZMH,GZMB]	[16,2]	[7,1]
C1QBP	8	[C1QBP,C1QBPP2,C1QBPP1]	[16,4,1]	[8,4,1]
KLRK1	8	[KLRC4-KLRK1,KLRK1]	[8,16]	[8,8]
IGHG2	7	[IGHG2,IGHG1,IGHG4,IGHG3,IGHGP]	[7,5,5,4,2]	[7,5,5,4,2]
IGHGP	4	[IGHG4,IGHGP,IGHG1,IGHG3,IGHG2]	[3,4,3,3,3]	[3,4,3,3,3]
CCL14	8	[CCL14,CCL15-CCL14]	[16,2]	[8,2]
CCL15	2	[CCL15-CCL14,CCL15]	[2,2]	[2,2]
CCL3	2	[CCL3,CCL3L3]	[2,1]	[2,1]
ARPC3	2	[ARPC3P2,ARPC3,ARPC3P3,ARPC3P1,ENSG00000258210]	[1,2,1,1,1]	[1,2,1,1,1]
IGHG3	7	[IGHG3,IGHG2,IGHG1,IGHG4,IGHGP]	[7,3,3,2,1]	[7,3,3,2,1]
CD79B	4	[CD79B,ENSG00000285947]	[11,3]	[4,3]
CD68	2	[ENSG00000264772,CD68]	[2,4]	[2,2]
PSMB10	3	[PSMB10,ENSG00000261884]	[3,1]	[3,1]
IGHG1	3	[IGHGP,IGHG1,IGHG3,IGHG2,IGHG4]	[2,3,2,1,1]	[2,3,2,1,1]
CXCR2	8	[CXCR2P1,ENSG00000291236,CXCR2]	[1,3,8]	[1,3,8]
COTL1	2	[COTL1,COTL1P1]	[4,1]	[2,1]
UBE2C	6	[UBE2C,UBE2CP4]	[18,1]	[6,1]
FCGR2A	2	[FCGR2A,ENSG00000273112,FCGR2C]	[9,1,1]	[2,1,1]
FCGR3A	2	[FCGR3A,FCGR3B,ENSG00000289768]	[22,6,1]	[2,2,1]
CEACAM6	8	[CEACAM6,CEACAM1,ENSG00000267881,CEACAM8]	[8,6,1,1]	[8,1,1,1]
CEACAM1	8	[CEACAM1,CEACAM5]	[48,4]	[8,1]
IGLC3	1	[IGLC1,IGLL5,IGLC3,IGLC2]	[1,3,1,1]	[1,1,1,1]
ICOSLG	12	[ICOSLG,ENSG00000277117]	[74,11]	[12,11]
RNF43	8	[ENSG00000285897,RNF43]	[8,48]	[8,8]
CEACAM8	8	[CEACAM8,CEACAMP5,LIPE-AS1,CEACAMP8,CEACAM1,CEACAM7,CEACAM6]	[10,1,2,1,6,3,1]	[8,1,1,1,1,1,1]
MCEMP1	8	[MCEMP1,ENSG00000269711]	[16,2]	[8,2]
FLT3LG	2	[ENSG00000273189,FLT3LG,ENSG00000269469]	[1,10,1]	[1,2,1]
LILRB2	8	[LILRB2,LILRB1,LILRP1,LILRP2,ENSG00000299952]	[40,7,1,2,1]	[8,1,1,1,1]
ACE2	8	[ACE2,ENSG00000285602]	[71,6]	[8,6]
IL2RG	9	[IL2RG,ENSG00000285171]	[17,8]	[9,8]
XBP1	6	[XBP1,XBP1P1]	[24,1]	[6,1]
LILRA4	10	[LILRA4,ENSG00000275210]	[10,1]	[10,1]
LILRA5	5	[LILRA5,LILRB5,LILRB3]	[9,2,4]	[5,1,1]
