## Supplementary Table 10 for "Evidence of off-target probe binding affecting 10x Genomics Xenium gene panels compromise accuracy of spatial transcriptomic profiling": stat.summary.tsv

target_gene	n	gene_name	n_hits	n_probes	gene_ids
JAK1	8	JAK1	128	8	[ENSG00000162434]
TNFRSF1B	8	TNFRSF1B	9	8	[ENSG00000028137]
C1QB	2	C1QB	22	2	[ENSG00000173369]
FASLG	8	FASLG	16	8	[ENSG00000117560]
ARPC5	3	ARPC5	9	3	[ENSG00000162704]
RGS1	2	RGS1	4	2	[ENSG00000090104]
PTPRC	5	PTPRC	16	5	[ENSG00000081237]
CD8A	8	CD8A	32	8	[ENSG00000153563]
CD8B	11	CD8B	37	11	[ENSG00000172116]
CD8B	11	CD8B2	5	3	[ENSG00000254126]
IL22RA1	8	IL22RA1	8	8	[ENSG00000142677]
RUNX3	8	RUNX3	24	8	[ENSG00000020633]
CD2	8	CD2	11	8	[ENSG00000116824]
REG4	10	REG4	26	10	[ENSG00000134193]
CHIT1	8	CHIT1	16	8	[ENSG00000133063]
IL10	8	IL10	39	8	[ENSG00000136634]
FCMR	12	FCMR	25	12	[ENSG00000162894]
IL1R1	9	IL1R1	49	9	[ENSG00000115594]
IL1A	8	IL1A	8	8	[ENSG00000115008]
IL1B	4	IL1B	4	4	[ENSG00000125538]
CD28	13	CD28	35	13	[ENSG00000178562]
FABP3	8	FABP3	8	8	[ENSG00000121769]
FABP3	8	FABP3P2	1	1	[ENSG00000233259]
TXLNA	8	TXLNA	16	8	[ENSG00000084652]
SELL	8	SELL	16	8	[ENSG00000188404]
SDC1	8	SDC1	24	8	[ENSG00000115884]
SOS1	8	SOS1	33	8	[ENSG00000115904]
MARCO	8	MARCO	8	8	[ENSG00000019169]
CFC1	7	CFC1B	21	7	[ENSG00000152093]
CFC1	7	CFC1	21	7	[ENSG00000136698]
STMN1	9	STMN1	32	9	[ENSG00000117632]
STMN1	9	STMN1P2	1	1	[ENSG00000251440]
CD1C	10	CD1C	10	10	[ENSG00000158481]
FCER1A	5	FCER1A	15	5	[ENSG00000179639]
CD1A	8	CD1A	8	8	[ENSG00000158477]
EPCAM	8	EPCAM	16	8	[ENSG00000119888]
EPCAM	8	ENSG00000225356	2	2	[ENSG00000225356]
STAT4	11	STAT4	54	11	[ENSG00000138378]
RGS5	8	RGS5	34	8	[ENSG00000143248]
CD247	6	CD247	87	6	[ENSG00000198821]
CSF1	9	CSF1	29	9	[ENSG00000184371]
PLEK	3	PLEK	3	3	[ENSG00000115956]
GNLY	5	GNLY	12	5	[ENSG00000115523]
STAT1	3	STAT1	42	3	[ENSG00000115415]
ISG15	2	ISG15	4	2	[ENSG00000187608]
TNFRSF9	8	TNFRSF9	8	8	[ENSG00000049249]
IL12RB2	8	IL12RB2	72	8	[ENSG00000081985]
FGR	8	FGR	24	8	[ENSG00000000938]
FCGR2B	8	FCGR2A	4	1	[ENSG00000143226]
FCGR2B	8	ENSG00000289273	1	1	[ENSG00000289273]
FCGR2B	8	FCGR2B	24	8	[ENSG00000072694]
FCGR2B	8	FCGR2C	2	2	[ENSG00000244682]
CXCR1	8	CXCR1	8	8	[ENSG00000163464]
CCL20	6	CCL20	12	6	[ENSG00000115009]
PDCD1	2	PDCD1	6	2	[ENSG00000188389]
MYD88	10	MYD88	56	10	[ENSG00000172936]
CX3CR1	6	CX3CR1	24	6	[ENSG00000168329]
CTLA4	8	CTLA4	28	8	[ENSG00000163599]
ERBB4	8	ERBB4	24	8	[ENSG00000178568]
CTNNB1	8	CTNNB1	350	8	[ENSG00000168036]
LCK	8	LCK	32	8	[ENSG00000182866]
DUSP2	2	DUSP2	4	2	[ENSG00000158050]
ARID1A	8	ARID1A	32	8	[ENSG00000117713]
CENPF	8	CENPF	14	8	[ENSG00000117724]
ID2	2	ID2	6	2	[ENSG00000115738]
CCR4	8	CCR4	16	8	[ENSG00000183813]
CXCR4	2	CXCR4	14	2	[ENSG00000121966]
FHIT	10	FHIT	22	10	[ENSG00000189283]
CD47	8	CD47	16	8	[ENSG00000196776]
NCEH1	8	NCEH1	24	8	[ENSG00000144959]
PIK3CA	8	PIK3CA	16	8	[ENSG00000121879]
PIK3CA	8	ENSG00000233995	1	1	[ENSG00000233995]
HPGDS	8	HPGDS	8	8	[ENSG00000163106]
CXCR6	8	CXCR6	32	8	[ENSG00000172215]
CCR3	8	CCR3	32	8	[ENSG00000183625]
IGFBP7	11	IGFBP7	14	11	[ENSG00000163453]
JCHAIN	9	JCHAIN	14	9	[ENSG00000132465]
CXCL11	11	CXCL11	15	11	[ENSG00000169248]
CXCL13	8	CXCL13	16	8	[ENSG00000156234]
CCR1	8	CCR1	8	8	[ENSG00000163823]
CCR2	8	CCR2	16	8	[ENSG00000121807]
TIGIT	13	TIGIT	24	13	[ENSG00000181847]
CD80	8	CD80	23	8	[ENSG00000121594]
CD38	8	CD38	8	8	[ENSG00000004468]
PDGFRA	8	PDGFRA	16	8	[ENSG00000134853]
BANK1	8	BANK1	40	8	[ENSG00000153064]
EGF	8	EGF	32	8	[ENSG00000138798]
IGKC	2	IGKC	2	2	[ENSG00000211592]
TRAT1	8	TRAT1	16	8	[ENSG00000163519]
LAMP3	8	LAMP3	16	8	[ENSG00000078081]
IL1RAP	8	IL1RAP	56	8	[ENSG00000196083]
CD86	7	CD86	35	7	[ENSG00000114013]
GATA2	8	GATA2	31	8	[ENSG00000179348]
CXCL2	3	CXCL2	3	3	[ENSG00000081041]
AREG	4	AREG	8	4	[ENSG00000109321]
CXCL9	2	CXCL9	2	2	[ENSG00000138755]
CXCL10	2	CXCL10	2	2	[ENSG00000169245]
SLC1A3	6	SLC1A3	71	6	[ENSG00000079215]
CCR5	8	CCR5	16	8	[ENSG00000160791]
GPR171	8	GPR171	16	8	[ENSG00000174946]
CXCL6	10	CXCL6	12	10	[ENSG00000124875]
CXCL6	10	CXCL5	1	1	[ENSG00000163735]
IL15	11	IL15	52	11	[ENSG00000164136]
NOTCH2	10	NOTCH2	16	10	[ENSG00000134250]
NOTCH2	10	NOTCH2NLC	12	4	[ENSG00000286219]
NOTCH2	10	NOTCH2NLA	28	4	[ENSG00000264343]
NOTCH2	10	NOTCH2NLR	6	3	[ENSG00000286106]
NOTCH2	10	ENSG00000286185	4	4	[ENSG00000286185]
NOTCH2	10	NOTCH2NLB	4	4	[ENSG00000286019]
NOTCH2	10	NBPF26	2	2	[ENSG00000273136]
FCGR1A	3	FCGR1CP	2	2	[ENSG00000265531]
FCGR1A	3	FCGR1BP	16	1	[ENSG00000198019,ENSG00000291135]
FCGR1A	3	ENSG00000307137	16	2	[ENSG00000307137]
FCGR1A	3	FCGR1A	3	3	[ENSG00000150337]
EOMES	8	EOMES	24	8	[ENSG00000163508]
CXCL1	8	CXCL2	1	1	[ENSG00000081041]
CXCL1	8	CXCL1	8	8	[ENSG00000163739]
IRF2	8	IRF2	110	8	[ENSG00000168310]
CPA3	8	CPA3	8	8	[ENSG00000163751]
IL2	8	IL2	8	8	[ENSG00000109471]
GZMK	8	GZMK	8	8	[ENSG00000113088]
GZMA	4	GZMA	4	4	[ENSG00000145649]
CXCL14	7	CXCL14	14	7	[ENSG00000145824]
SPON2	5	SPON2	15	5	[ENSG00000159674]
SPARCL1	8	SPARCL1	24	8	[ENSG00000152583]
IQGAP2	8	IQGAP2	25	8	[ENSG00000145703]
VCAN	8	VCAN	48	8	[ENSG00000038427]
IL7R	9	IL7R	20	9	[ENSG00000168685]
SAMD3	8	SAMD3	48	8	[ENSG00000164483]
CXCL5	8	CXCL5	8	8	[ENSG00000163735]
CXCL3	6	CXCL3	6	6	[ENSG00000163734]
FGF2	8	FGF2	24	8	[ENSG00000138685]
CD83	2	CD83	4	2	[ENSG00000112149]
CD83	2	CD83P1	1	1	[ENSG00000219738]
ID4	8	ID4	8	8	[ENSG00000172201]
IL22RA2	8	IL22RA2	24	8	[ENSG00000164485]
IFNGR1	6	IFNGR1	76	6	[ENSG00000027697]
KIT	8	KIT	80	8	[ENSG00000157404]
IL13	8	IL13	8	8	[ENSG00000169194]
IL4	3	IL4	8	3	[ENSG00000113520]
TCF7	11	TCF7	50	11	[ENSG00000081059]
HAVCR2	4	HAVCR2	32	4	[ENSG00000135077]
IL12B	10	IL12B	13	10	[ENSG00000113302]
ESR1	10	ESR1	53	10	[ENSG00000091831]
CCL28	8	CCL28	12	8	[ENSG00000151882]
IRF4	8	IRF4	15	8	[ENSG00000137265]
ARG1	9	ARG1	34	9	[ENSG00000118520]
CCL26	6	CCL26	10	6	[ENSG00000006606]
CDK6	8	CDK6	16	8	[ENSG00000105810]
IRF1	4	IRF1	16	4	[ENSG00000125347]
ACTB	2	COPB2-DT	2	1	[ENSG00000248932]
ACTB	2	ACTG1P24	1	1	[ENSG00000226359]
ACTB	2	ACTB	16	2	[ENSG00000075624]
ACTB	2	ACTBP9	1	1	[ENSG00000266920]
ACTB	2	ACTG1	12	1	[ENSG00000184009]
ACTB	2	POTEE	2	1	[ENSG00000188219]
ACTB	2	ACTBP2	1	1	[ENSG00000213763]
ACTB	2	POTEI	1	1	[ENSG00000196834]
ACTB	2	ACTG1P1	1	1	[ENSG00000178631]
ACTB	2	ACTG1P21	1	1	[ENSG00000232672]
ACTB	2	ENSG00000248699	1	1	[ENSG00000248699]
ACTB	2	POTEF	1	1	[ENSG00000196604]
ACTB	2	ACTG1P12	1	1	[ENSG00000226642]
ACTB	2	ACTBP16	1	1	[ENSG00000241473]
ACTB	2	ACTBP7	1	1	[ENSG00000185607]
ACTB	2	ACTG1P15	1	1	[ENSG00000259904]
ACTB	2	POTEJ	1	1	[ENSG00000222038]
ACTB	2	ACTG1P9	1	1	[ENSG00000229349]
ACTB	2	ACTG1P10	1	1	[ENSG00000231340]
ACTB	2	ENSG00000184188	1	1	[ENSG00000184188]
VEGFA	9	VEGFA	101	9	[ENSG00000112715]
PLA2G7	8	PLA2G7	16	8	[ENSG00000146070]
EGFR	10	EGFR	52	10	[ENSG00000146648]
CDKN1A	5	CDKN1A	25	5	[ENSG00000124762]
TREM2	2	TREM2	6	2	[ENSG00000095970]
MZB1	5	MZB1	5	5	[ENSG00000170476]
TNF	8	TNF	11	8	[ENSG00000232810]
LTB	2	LTB	4	2	[ENSG00000227507]
AIF1	2	AIF1	4	2	[ENSG00000204472]
CCR6	8	CCR6	32	8	[ENSG00000112486]
CCR6	8	ENSG00000272980	16	8	[ENSG00000272980]
IRF5	8	IRF5	34	8	[ENSG00000128604]
FCRL3	8	FCRL3	16	8	[ENSG00000160856]
IL5	8	IL5	8	8	[ENSG00000113525]
TUBB	3	TUBB	15	3	[ENSG00000196230]
TUBB	3	TUBBP10	1	1	[ENSG00000226147]
TUBB	3	TUBBP6	1	1	[ENSG00000235207]
TUBB	3	TUBBP9	1	1	[ENSG00000220586]
TUBB	3	TUBBP1	2	2	[ENSG00000127589]
TUBB	3	ENSG00000293293	2	2	[ENSG00000293293]
CD14	2	CD14	8	2	[ENSG00000170458]
CSF1R	3	CSF1R	8	3	[ENSG00000182578]
CDX1	6	CDX1	6	6	[ENSG00000113722]
NT5E	9	NT5E	21	9	[ENSG00000135318]
IL6	10	IL6	49	10	[ENSG00000136244]
NOD1	8	NOD1	8	8	[ENSG00000106100]
SOX17	8	SOX17	8	8	[ENSG00000164736]
RORC	8	RORC	23	8	[ENSG00000143365]
S100A9	4	S100A9	4	4	[ENSG00000163220]
ITGA1	8	ITGA1	8	8	[ENSG00000213949]
CD74	2	CD74	6	2	[ENSG00000019582]
SPARC	3	SPARC	3	3	[ENSG00000113140]
MET	8	MET	24	8	[ENSG00000105976]
EPO	6	EPO	6	6	[ENSG00000130427]
IFNB1	8	IFNB1	8	8	[ENSG00000171855]
CDKN2A	4	CDKN2A	12	4	[ENSG00000147889]
JAK2	8	JAK2	8	8	[ENSG00000096968]
CD274	8	CD274	16	8	[ENSG00000120217]
CTSL	2	CTSL	35	2	[ENSG00000135047]
BRAF	12	BRAF	40	12	[ENSG00000157764]
BRAF	12	BRAFP1	1	1	[ENSG00000224775]
KMT2C	8	KMT2C	33	8	[ENSG00000055609]
GLIPR2	9	GLIPR2	31	9	[ENSG00000122694]
PAX5	9	PAX5	66	9	[ENSG00000196092]
TOX	8	TOX	8	8	[ENSG00000198846]
LY6E	3	LY6E	29	3	[ENSG00000160932]
CXCL12	15	CXCL12	32	15	[ENSG00000107562]
CDK1	8	CDK1	32	8	[ENSG00000170312]
CTSS	2	CTSS	13	2	[ENSG00000163131]
IL15RA	7	IL15RA	35	7	[ENSG00000134470]
IL2RA	9	IL2RA	36	9	[ENSG00000134460]
CTSB	2	CTSB	95	2	[ENSG00000164733]
CCL19	3	CCL19	5	3	[ENSG00000172724]
CCL21	5	CCL21	16	5	[ENSG00000137077]
PRF1	4	PRF1	12	4	[ENSG00000180644]
VSIR	6	VSIR	6	6	[ENSG00000107738]
IFIT3	8	IFIT3	96	8	[ENSG00000119917]
CDKN2B	8	CDKN2B	16	8	[ENSG00000147883]
NOTCH1	8	NOTCH1	38	8	[ENSG00000148400]
IFIT2	8	IFIT2	56	8	[ENSG00000119922]
PDCD1LG2	8	PDCD1LG2	8	8	[ENSG00000197646]
PTGS1	8	PTGS1	40	8	[ENSG00000095303]
FAS	8	FAS	143	8	[ENSG00000026103]
EGR3	8	EGR3	14	8	[ENSG00000179388]
ADAM28	4	ADAM28	12	4	[ENSG00000042980]
IDO1	8	IDO1	16	8	[ENSG00000131203]
ANXA1	3	ANXA1	6	3	[ENSG00000135046]
GATA3	8	GATA3	16	8	[ENSG00000107485]
CDKN1C	3	CDKN1C	13	3	[ENSG00000129757]
CD44	7	CD44	38	7	[ENSG00000026508]
IL10RA	8	IL10RA	8	8	[ENSG00000110324]
CD3E	8	CD3E	16	8	[ENSG00000198851]
NCAM1	8	NCAM1	56	8	[ENSG00000149294]
MS4A1	8	MS4A1	46	8	[ENSG00000156738]
PGA5	9	PGA3	14	7	[ENSG00000229859]
PGA5	9	PGA4	13	7	[ENSG00000229183]
PGA5	9	PGA5	14	7	[ENSG00000256713]
PGA5	9	ENSG00000256220	1	1	[ENSG00000256220]
CXCR5	8	CXCR5	8	8	[ENSG00000160683]
FEZ1	14	FEZ1	29	14	[ENSG00000149557]
ENTPD1	8	ENTPD1	32	8	[ENSG00000138185]
ENTPD1	8	ENSG00000270099	2	2	[ENSG00000270099]
CTSW	4	CTSW	23	4	[ENSG00000172543]
CCND1	8	CCND1	8	8	[ENSG00000110092]
MPEG1	8	MPEG1	8	8	[ENSG00000197629]
MPEG1	8	ENSG00000254704	2	2	[ENSG00000254704]
MS4A2	8	MS4A2	16	8	[ENSG00000149534]
FADD	7	FADD	7	7	[ENSG00000168040]
ATM	9	ATM	131	9	[ENSG00000149311]
MMP12	8	MMP12	8	8	[ENSG00000262406]
IL18	8	IL18	24	8	[ENSG00000150782]
CLEC12A	9	CLEC12A	32	9	[ENSG00000172322]
CD3D	6	CD3D	14	6	[ENSG00000167286]
CD4	6	CD4	12	6	[ENSG00000010610]
C1S	8	C1S	32	8	[ENSG00000182326]
FKBP11	11	FKBP11	16	11	[ENSG00000134285]
SYK	8	SYK	32	8	[ENSG00000165025]
MUC5AC	8	MUC5AC	6	6	[ENSG00000215182]
CTSD	2	CTSD	18	2	[ENSG00000117984]
CTSD	2	ENSG00000250644	4	2	[ENSG00000250644]
CD27	5	CD27	5	5	[ENSG00000139193]
CDKN1B	8	CDKN1B	21	8	[ENSG00000111276]
MGP	2	MGP	4	2	[ENSG00000111341]
KRAS	14	KRAS	69	14	[ENSG00000133703]
ERBB3	12	ERBB3	72	12	[ENSG00000065361]
ERBB3	12	ENSG00000257411	1	1	[ENSG00000257411]
IL23A	8	IL23A	8	8	[ENSG00000110944]
STAT2	8	STAT2	39	8	[ENSG00000170581]
MKI67	8	MKI67	14	7	[ENSG00000148773]
IFITM3	4	IFITM3	16	4	[ENSG00000142089]
IFITM3	4	IFITM2	8	2	[ENSG00000185201]
IFITM3	4	ENSG00000297680	2	2	[ENSG00000297680]
IFITM3	4	IFITM3P4	1	1	[ENSG00000230191]
IFITM3	4	ENSG00000300510	1	1	[ENSG00000300510]
IFITM3	4	ENSG00000238231	1	1	[ENSG00000238231]
IFITM3	4	IFITM3P9	1	1	[ENSG00000271134]
IFITM3	4	IFITM1	4	1	[ENSG00000185885]
IFITM3	4	IFITM4P	1	1	[ENSG00000235821]
IFITM3	4	IFITM3P7	1	1	[ENSG00000233419]
IFITM3	4	IFITM3P3	1	1	[ENSG00000196114]
IFITM3	4	ENSG00000288681	1	1	[ENSG00000288681]
STAT6	8	STAT6	128	8	[ENSG00000166888]
KLRF1	10	KLRF1	44	10	[ENSG00000150045]
TUBA1B	2	TUBA1B	2	2	[ENSG00000123416]
TUBA1B	2	TUBAP2	1	1	[ENSG00000214391]
DGKA	8	DGKA	24	8	[ENSG00000065357]
CMKLR1	8	CMKLR1	32	8	[ENSG00000174600]
C1R	8	C1R	24	8	[ENSG00000159403]
DCN	9	DCN	51	9	[ENSG00000011465]
CD163	8	CD163	32	8	[ENSG00000177575]
A2M	2	A2M	2	2	[ENSG00000175899]
FLT1	17	FLT1	40	16	[ENSG00000102755]
FLT1	17	FLT1P1	4	4	[ENSG00000229515]
ACTA2	8	ACTA2	69	8	[ENSG00000107796]
KLRB1	6	KLRB1	6	6	[ENSG00000111796]
NELL2	10	NELL2	68	10	[ENSG00000184613]
PTEN	8	PTEN	54	8	[ENSG00000171862]
PTEN	8	PTENP1	12	6	[ENSG00000237984,ENSG00000293199]
PTEN	8	ENSG00000261882	1	1	[ENSG00000261882]
SOCS2	8	SOCS2	56	8	[ENSG00000120833]
SOCS2	8	SOCS2P1	2	2	[ENSG00000237662]
SOCS2	8	ENSG00000236867	1	1	[ENSG00000236867]
KLRD1	4	KLRD1	20	4	[ENSG00000134539]
CDK2	8	CDK2	32	8	[ENSG00000123374]
RB1	8	RB1	35	8	[ENSG00000139687]
DMBT1	8	DMBT1	91	7	[ENSG00000187908]
MIS18BP1	8	MIS18BP1	16	8	[ENSG00000129534]
HIF1A	3	HIF1A	12	3	[ENSG00000100644]
LAG3	5	LAG3	8	5	[ENSG00000089692]
KLRC1	8	KLRC1	40	8	[ENSG00000134545]
KLRC1	8	KLRC4	3	1	[ENSG00000183542]
KLRC1	8	KLRC4-KLRK1	1	1	[ENSG00000255819]
KLRC1	8	ENSG00000255641	1	1	[ENSG00000255641]
KLRC1	8	KLRC3	2	1	[ENSG00000205810]
KLRC1	8	KLRC2	3	1	[ENSG00000205809]
AKT1	8	AKT1	101	8	[ENSG00000142208]
SMAD3	11	SMAD3	83	10	[ENSG00000166949]
SMAD3	11	SMAD2	5	1	[ENSG00000175387]
CDK4	8	CDK4	19	8	[ENSG00000135446]
CD19	8	CD19	16	8	[ENSG00000177455]
ANPEP	8	ANPEP	16	8	[ENSG00000166825]
SOCS1	4	SOCS1	7	4	[ENSG00000185338]
ORC6	8	ORC6	24	8	[ENSG00000091651]
ITGAX	13	ITGAX	21	13	[ENSG00000140678]
ITGAE	8	ITGAE	8	8	[ENSG00000083457]
ITGAE	8	ITGAEP1	1	1	[ENSG00000218521]
LAMP1	6	LAMP1	6	6	[ENSG00000185896]
GZMH	7	GZMH	16	7	[ENSG00000100450]
GZMH	7	GZMB	2	1	[ENSG00000100453]
TCL1A	9	TCL1A	26	9	[ENSG00000100721]
C1QBP	8	C1QBP	16	8	[ENSG00000108561]
C1QBP	8	C1QBPP2	4	4	[ENSG00000213409]
C1QBP	8	C1QBPP1	1	1	[ENSG00000215353]
HLA-B	2	HLA-B	11	2	[ENSG00000234745]
GZMB	4	GZMB	12	4	[ENSG00000100453]
TNFRSF17	8	TNFRSF17	15	8	[ENSG00000048462]
IL4R	8	IL4R	24	8	[ENSG00000077238]
CCL7	7	CCL7	19	7	[ENSG00000108688]
CDX2	8	CDX2	8	8	[ENSG00000165556]
TC2N	8	TC2N	32	8	[ENSG00000165929]
ITGAM	8	ITGAM	16	8	[ENSG00000169896]
P2RX1	8	P2RX1	8	8	[ENSG00000108405]
CXCL16	5	CXCL16	13	5	[ENSG00000161921]
KLRK1	8	KLRC4-KLRK1	8	8	[ENSG00000255819]
KLRK1	8	KLRK1	16	8	[ENSG00000213809]
CCL16	8	CCL16	8	8	[ENSG00000275152]
LUM	4	LUM	4	4	[ENSG00000139329]
IGHG2	7	IGHG2	7	7	[ENSG00000211893]
IGHG2	7	IGHG1	5	5	[ENSG00000211896]
IGHG2	7	IGHG4	5	5	[ENSG00000211892]
IGHG2	7	IGHG3	4	4	[ENSG00000211897]
IGHG2	7	IGHGP	2	2	[ENSG00000253755]
IGHGP	4	IGHG4	3	3	[ENSG00000211892]
IGHGP	4	IGHGP	4	4	[ENSG00000253755]
IGHGP	4	IGHG1	3	3	[ENSG00000211896]
IGHGP	4	IGHG3	3	3	[ENSG00000211897]
IGHGP	4	IGHG2	3	3	[ENSG00000211893]
CDK12	8	CDK12	16	8	[ENSG00000167258]
FOS	2	FOS	8	2	[ENSG00000170345]
CD276	10	CD276	28	10	[ENSG00000103855]
IRF8	14	IRF8	54	14	[ENSG00000140968]
CCL14	8	CCL14	16	8	[ENSG00000276409]
CCL14	8	CCL15-CCL14	2	2	[ENSG00000275688]
CCL15	2	CCL15-CCL14	2	2	[ENSG00000275688]
CCL15	2	CCL15	2	2	[ENSG00000275718]
CCL3	2	CCL3	2	2	[ENSG00000277632]
CCL3	2	CCL3L3	1	1	[ENSG00000276085]
CCL4	2	CCL4	4	2	[ENSG00000275302]
ARPC3	2	ARPC3P2	1	1	[ENSG00000238137]
ARPC3	2	ARPC3	2	2	[ENSG00000111229]
ARPC3	2	ARPC3P3	1	1	[ENSG00000256745]
ARPC3	2	ARPC3P1	1	1	[ENSG00000226284]
ARPC3	2	ENSG00000258210	1	1	[ENSG00000258210]
IGHG3	7	IGHG3	7	7	[ENSG00000211897]
IGHG3	7	IGHG2	3	3	[ENSG00000211893]
IGHG3	7	IGHG1	3	3	[ENSG00000211896]
IGHG3	7	IGHG4	2	2	[ENSG00000211892]
IGHG3	7	IGHGP	1	1	[ENSG00000253755]
IGHM	7	IGHM	7	7	[ENSG00000211899]
CENPV	8	CENPV	8	8	[ENSG00000166582]
NF1	11	NF1	56	11	[ENSG00000196712]
CD79B	4	CD79B	11	4	[ENSG00000007312]
CD79B	4	ENSG00000285947	3	3	[ENSG00000285947]
CORO1A	4	CORO1A	12	4	[ENSG00000102879]
CLEC10A	6	CLEC10A	24	6	[ENSG00000132514]
CD68	2	ENSG00000264772	2	2	[ENSG00000264772]
CD68	2	CD68	4	2	[ENSG00000129226]
TP53	11	TP53	233	11	[ENSG00000141510]
PSMB10	3	PSMB10	3	3	[ENSG00000205220]
PSMB10	3	ENSG00000261884	1	1	[ENSG00000261884]
GPR183	2	GPR183	2	2	[ENSG00000169508]
IGHG1	3	IGHGP	2	2	[ENSG00000253755]
IGHG1	3	IGHG1	3	3	[ENSG00000211896]
IGHG1	3	IGHG3	2	2	[ENSG00000211897]
IGHG1	3	IGHG2	1	1	[ENSG00000211893]
IGHG1	3	IGHG4	1	1	[ENSG00000211892]
CCL13	8	CCL13	8	8	[ENSG00000181374]
CCL5	2	CCL5	6	2	[ENSG00000271503]
ERBB2	13	ERBB2	61	13	[ENSG00000141736]
CCR7	6	CCR7	12	6	[ENSG00000126353]
STAT5B	8	STAT5B	55	8	[ENSG00000173757]
CCL2	2	CCL2	4	2	[ENSG00000108691]
STAT3	8	STAT3	228	8	[ENSG00000168610]
CDKN2C	8	CDKN2C	23	8	[ENSG00000123080]
JUN	2	JUN	4	2	[ENSG00000177606]
G0S2	2	G0S2	2	2	[ENSG00000123689]
BATF3	4	BATF3	4	4	[ENSG00000123685]
CXCR2	8	CXCR2P1	1	1	[ENSG00000229754]
CXCR2	8	ENSG00000291236	3	3	[ENSG00000291236]
CXCR2	8	CXCR2	8	8	[ENSG00000180871]
BCL2	13	BCL2	32	13	[ENSG00000171791]
JAK3	8	JAK3	24	8	[ENSG00000105639]
CCL8	6	CCL8	6	6	[ENSG00000108700]
COTL1	2	COTL1	4	2	[ENSG00000103187]
COTL1	2	COTL1P1	1	1	[ENSG00000229749]
NOTCH3	8	NOTCH3	8	8	[ENSG00000074181]
PLVAP	8	PLVAP	8	8	[ENSG00000130300]
NOSIP	4	NOSIP	7	4	[ENSG00000142546]
IRF3	5	IRF3	35	5	[ENSG00000126456]
ZNF683	5	ZNF683	14	5	[ENSG00000176083]
FN1	2	FN1	22	2	[ENSG00000115414]
UBE2C	6	UBE2C	18	6	[ENSG00000175063]
UBE2C	6	UBE2CP4	1	1	[ENSG00000259179]
FCGR2A	2	FCGR2A	9	2	[ENSG00000143226]
FCGR2A	2	ENSG00000273112	1	1	[ENSG00000273112]
FCGR2A	2	FCGR2C	1	1	[ENSG00000244682]
FCGR3A	2	FCGR3A	22	2	[ENSG00000203747]
FCGR3A	2	FCGR3B	6	2	[ENSG00000162747]
FCGR3A	2	ENSG00000289768	1	1	[ENSG00000289768]
CD40	8	CD40	19	7	[ENSG00000101017]
IFNAR1	8	IFNAR1	60	8	[ENSG00000142166]
LILRB4	3	LILRB4	15	3	[ENSG00000186818]
CST7	2	CST7	2	2	[ENSG00000077984]
ID1	3	ID1	9	3	[ENSG00000125968]
TMPRSS2	8	TMPRSS2	96	8	[ENSG00000184012]
SOX9	8	SOX9	8	8	[ENSG00000125398]
FCER2	8	FCER2	20	8	[ENSG00000104921]
ICAM1	6	ICAM1	12	6	[ENSG00000090339]
CEACAM6	8	CEACAM6	8	8	[ENSG00000086548]
CEACAM6	8	CEACAM1	6	1	[ENSG00000079385]
CEACAM6	8	ENSG00000267881	1	1	[ENSG00000267881]
CEACAM6	8	CEACAM8	1	1	[ENSG00000124469]
CD79A	3	CD79A	3	3	[ENSG00000105369]
CEACAM1	8	CEACAM1	48	8	[ENSG00000079385]
CEACAM1	8	CEACAM5	4	1	[ENSG00000105388]
S100B	11	S100B	23	11	[ENSG00000160307]
IGLC3	1	IGLC1	1	1	[ENSG00000211675]
IGLC3	1	IGLL5	3	1	[ENSG00000254709]
IGLC3	1	IGLC3	1	1	[ENSG00000211679]
IGLC3	1	IGLC2	1	1	[ENSG00000211677]
PLD4	4	PLD4	11	4	[ENSG00000166428]
IGHG4	2	IGHG4	2	2	[ENSG00000211892]
TGFB1	7	TGFB1	14	7	[ENSG00000105329]
TBX21	8	TBX21	8	8	[ENSG00000073861]
TFF3	7	TFF3	6	6	[ENSG00000160180]
ICOSLG	12	ICOSLG	74	12	[ENSG00000160223]
ICOSLG	12	ENSG00000277117	11	11	[ENSG00000277117]
CCL11	7	CCL11	7	7	[ENSG00000172156]
RNF43	8	ENSG00000285897	8	8	[ENSG00000285897]
RNF43	8	RNF43	48	8	[ENSG00000108375]
CEACAM8	8	CEACAM8	10	8	[ENSG00000124469]
CEACAM8	8	CEACAMP5	1	1	[ENSG00000231561]
CEACAM8	8	LIPE-AS1	2	1	[ENSG00000213904]
CEACAM8	8	CEACAMP8	1	1	[ENSG00000236932]
CEACAM8	8	CEACAM1	6	1	[ENSG00000079385]
CEACAM8	8	CEACAM7	3	1	[ENSG00000007306]
CEACAM8	8	CEACAM6	1	1	[ENSG00000086548]
MX1	8	MX1	287	8	[ENSG00000157601]
MCEMP1	8	MCEMP1	16	8	[ENSG00000183019]
MCEMP1	8	ENSG00000269711	2	2	[ENSG00000269711]
SOCS3	8	SOCS3	8	8	[ENSG00000184557]
CDKN2D	5	CDKN2D	8	5	[ENSG00000129355]
EPOR	8	EPOR	16	8	[ENSG00000187266]
APOE	2	APOE	2	2	[ENSG00000130203]
CD37	2	CD37	8	2	[ENSG00000104894]
FLT3LG	2	ENSG00000273189	1	1	[ENSG00000273189]
FLT3LG	2	FLT3LG	10	2	[ENSG00000090554]
FLT3LG	2	ENSG00000269469	1	1	[ENSG00000269469]
FOXP3	8	FOXP3	20	8	[ENSG00000049768]
SPIB	8	SPIB	24	8	[ENSG00000269404]
NKG7	2	NKG7	5	2	[ENSG00000105374]
LILRB2	8	LILRB2	40	8	[ENSG00000131042]
LILRB2	8	LILRB1	7	1	[ENSG00000104972]
LILRB2	8	LILRP1	1	1	[ENSG00000186152]
LILRB2	8	LILRP2	2	1	[ENSG00000170858,ENSG00000293273]
LILRB2	8	ENSG00000299952	1	1	[ENSG00000299952]
MMP9	3	MMP9	3	3	[ENSG00000100985]
AIRE	4	AIRE	4	4	[ENSG00000160224]
TNFRSF13C	8	TNFRSF13C	8	8	[ENSG00000159958]
ACE2	8	ACE2	71	8	[ENSG00000130234]
ACE2	8	ENSG00000285602	6	6	[ENSG00000285602]
PRDX4	11	PRDX4	13	11	[ENSG00000123131]
IL2RG	9	IL2RG	17	9	[ENSG00000147168]
IL2RG	9	ENSG00000285171	8	8	[ENSG00000285171]
CXCR3	5	CXCR3	8	5	[ENSG00000186810]
VSIG4	5	VSIG4	15	5	[ENSG00000155659]
DERL3	9	DERL3	24	9	[ENSG00000099958]
XBP1	6	XBP1	24	6	[ENSG00000100219]
XBP1	6	XBP1P1	1	1	[ENSG00000249947]
LIF	8	LIF	9	8	[ENSG00000128342]
IL13RA2	8	IL13RA2	16	8	[ENSG00000123496]
LAMP2	5	LAMP2	20	5	[ENSG00000005893]
CD40LG	8	CD40LG	29	8	[ENSG00000102245]
IL2RB	8	IL2RB	98	8	[ENSG00000100385]
GPR34	5	GPR34	15	5	[ENSG00000171659]
SSR4	3	SSR4	9	3	[ENSG00000180879]
JUNB	2	JUNB	2	2	[ENSG00000171223]
LILRA4	10	LILRA4	10	10	[ENSG00000239961]
LILRA4	10	ENSG00000275210	1	1	[ENSG00000275210]
IFNL1	4	IFNL1	4	4	[ENSG00000182393]
LILRA5	5	LILRA5	9	5	[ENSG00000187116]
LILRA5	5	LILRB5	2	1	[ENSG00000105609]
LILRA5	5	LILRB3	4	1	[ENSG00000204577]
