## Supplementary Table 10 for "Evidence of off-target probe binding affecting 10x Genomics Xenium gene panels compromise accuracy of spatial transcriptomic profiling": collapsed_summary.tsv

target_gene	n	aligned_to	n_hits	n_probes
TNFRSF18	1	[TNFRSF18]	[4]	[1]
TP73	10	[TP73]	[62]	[10]
PROX1	8	[PROX1]	[16]	[8]
CENPF	8	[CENPF]	[14]	[8]
ENAH	8	[ENAH,ENAHP1]	[29,3]	[8,3]
STAT4	11	[STAT4]	[54]	[11]
CD28	13	[CD28]	[35]	[13]
ADGRL4	8	[ADGRL4]	[40]	[8]
F3	8	[F3]	[16]	[8]
SELE	8	[SELE]	[40]	[8]
FASLG	8	[FASLG]	[16]	[8]
PDPN	11	[PDPN]	[64]	[11]
PLA2G2A	6	[PLA2G2A]	[24]	[6]
RUNX3	8	[RUNX3]	[24]	[8]
FCMR	12	[FCMR]	[25]	[12]
CD34	8	[CD34]	[24]	[8]
EPCAM	4	[EPCAM,ENSG00000225356]	[8,2]	[4,2]
GKN2	8	[GKN2]	[14]	[8]
COL8A1	8	[COL8A1]	[24]	[8]
DIRAS3	8	[DIRAS3]	[31]	[8]
MALL	4	[ENSG00000293619,MALL,ENSG00000282304,ENSG00000290802,ENSG00000240040]	[4,8,4,1,1]	[4,4,4,1,1]
MARCO	8	[MARCO]	[8]	[8]
SLC2A1	6	[SLC2A1]	[9]	[6]
TACSTD2	4	[TACSTD2]	[4]	[4]
CHIT1	4	[CHIT1]	[8]	[4]
ADAM17	7	[ADAM17]	[25]	[7]
KCNK3	8	[KCNK3]	[8]	[8]
CTLA4	8	[CTLA4]	[28]	[8]
RGS5	4	[RGS5]	[20]	[4]
CD247	8	[CD247]	[116]	[8]
MUC1	7	[MUC1]	[67]	[7]
CD1A	8	[CD1A]	[8]	[8]
DES	7	[DES]	[7]	[7]
PDCD1	2	[PDCD1]	[6]	[2]
GPR171	8	[GPR171]	[16]	[8]
CD1C	8	[CD1C]	[8]	[8]
ACKR1	8	[ACKR1]	[11]	[4]
NID1	8	[NID1]	[16]	[8]
CXCR6	8	[CXCR6]	[32]	[8]
LTF	4	[LTF]	[12]	[4]
TM4SF18	8	[TM4SF18]	[16]	[8]
TM4SF4	8	[TM4SF4]	[8]	[8]
OTUD7B	8	[OTUD7B]	[8]	[8]
S100A12	5	[S100A12]	[5]	[5]
S100A7	3	[S100A7A,S100A7]	[3,6]	[1,3]
CD8A	8	[CD8A]	[32]	[8]
SEMA3B	6	[SEMA3B]	[26]	[6]
FCN3	5	[FCN3]	[12]	[5]
FCER1A	8	[FCER1A]	[24]	[8]
FCGR3A	8	[FCGR3A,FCGR3B,ENSG00000289768]	[85,12,1]	[8,4,1]
CSTA	6	[CSTA]	[8]	[6]
PCOLCE2	8	[PCOLCE2]	[24]	[8]
CD38	8	[CD38]	[8]	[8]
CD2	8	[CD2]	[11]	[8]
GJA5	8	[GJA5]	[16]	[8]
LMOD1	8	[LMOD1]	[8]	[8]
DGKG	8	[DGKG]	[24]	[8]
TP63	4	[TP63]	[44]	[4]
LCK	8	[LCK]	[32]	[8]
CD8B	12	[CD8B,CD8B2]	[39,4]	[12,2]
NCEH1	8	[NCEH1]	[24]	[8]
SOX2	8	[SOX2]	[8]	[8]
ETV5	8	[ETV5]	[16]	[8]
KDR	8	[KDR]	[8]	[8]
CXCL6	10	[CXCL6,CXCL5]	[12,1]	[10,1]
UPK1B	8	[UPK1B]	[24]	[8]
CD80	8	[CD80]	[23]	[8]
MMRN1	8	[MMRN1]	[24]	[8]
HPGDS	8	[HPGDS]	[8]	[8]
ECSCR	8	[ENSG00000279686,ECSCR]	[7,8]	[7,8]
CD14	8	[CD14]	[29]	[8]
PDGFRA	8	[PDGFRA]	[16]	[8]
KIT	8	[KIT]	[80]	[8]
MZB1	6	[MZB1]	[6]	[6]
CP	4	[CPP,CP]	[3,4]	[3,4]
ARL14	8	[ARL14]	[8]	[8]
CXCL9	8	[CXCL9]	[8]	[8]
CXCL10	8	[CXCL10]	[8]	[8]
SLC7A11	8	[SLC7A11]	[8]	[8]
SFRP2	4	[SFRP2]	[4]	[4]
IL7R	9	[IL7R]	[20]	[9]
HAVCR2	8	[HAVCR2]	[63]	[8]
SLC15A2	8	[SLC15A2]	[16]	[8]
CD86	8	[CD86]	[40]	[8]
CXCL13	8	[CXCL13]	[16]	[8]
IQGAP2	8	[IQGAP2]	[25]	[8]
AIF1	7	[AIF1]	[11]	[7]
CFB	8	[ENSG00000244255,CFB]	[15,23]	[8,8]
ATP1B1	4	[ATP1B1,ATP1B1P1]	[44,1]	[4,1]
PDGFRB	8	[PDGFRB]	[8]	[8]
SELP	8	[SELP]	[32]	[8]
SELL	8	[SELL]	[16]	[8]
COL5A2	8	[COL5A2]	[16]	[8]
BANK1	8	[BANK1]	[40]	[8]
APOD	7	[APOD]	[7]	[7]
WFS1	8	[WFS1]	[51]	[8]
SLC1A3	8	[SLC1A3]	[96]	[8]
NFKB1	8	[NFKB1]	[40]	[8]
TREM2	8	[TREM2]	[20]	[8]
PLA2G7	7	[PLA2G7]	[14]	[7]
GLCCI1	8	[GLCCI1,ENSG00000283549]	[8,3]	[8,3]
ICA1	8	[ICA1]	[56]	[8]
MYO6	7	[MYO6]	[42]	[7]
FGFBP2	8	[FGFBP2]	[8]	[8]
CXCL5	8	[CXCL5]	[8]	[8]
AREG	8	[AREG]	[15]	[8]
GZMK	8	[GZMK]	[8]	[8]
GZMA	8	[GZMA]	[8]	[8]
SLIT3	8	[SLIT3]	[16]	[8]
FOXI1	8	[FOXI1]	[16]	[8]
PLN	8	[PLN]	[8]	[8]
FAM184A	16	[FAM184A]	[71]	[16]
SAMD3	8	[SAMD3]	[48]	[8]
RARRES1	4	[RARRES1]	[8]	[4]
HMGCS1	8	[HMGCS1,ENSG00000215805]	[24,1]	[8,1]
AGER	4	[AGER]	[24]	[4]
SPDEF	6	[SPDEF]	[11]	[6]
PIM1	8	[PIM1]	[8]	[8]
AGR3	8	[AGR3]	[14]	[8]
FCGR1A	8	[ENSG00000307137,FCGR1BP,FCGR1CP,FCGR1A]	[56,85,7,8]	[7,6,7,8]
SFTA2	6	[SFTA2,HCG21]	[7,2]	[6,2]
DPP6	13	[DPP6]	[73]	[13]
CD24	5	[CD24,CD24P4]	[19,2]	[5,2]
STEAP4	12	[STEAP4]	[26]	[12]
GNG11	8	[GNG11]	[8]	[8]
BAIAP2L1	8	[BAIAP2L1]	[8]	[8]
MTUS1	10	[MTUS1]	[67]	[10]
MAP7	8	[MAP7]	[72]	[8]
THBS2	8	[THBS2]	[56]	[8]
SVEP1	8	[SVEP1]	[16]	[8]
ADAM28	8	[ADAM28]	[24]	[8]
MYC	12	[MYC]	[83]	[12]
FSCN1	3	[FSCN1,FSCN1P1]	[3,1]	[3,1]
DNAJB9	8	[DNAJB9]	[8]	[8]
MET	8	[MET]	[24]	[8]
UPK3B	4	[UPK3B]	[8]	[4]
SEMA3C	8	[SEMA3C]	[16]	[8]
CFTR	8	[CFTR]	[56]	[8]
FGFR4	7	[FGFR4]	[26]	[7]
PEBP4	6	[PEBP4]	[6]	[6]
STC1	8	[STC1]	[16]	[8]
NTRK2	8	[NTRK2]	[285]	[8]
IGFBP3	4	[IGFBP3]	[12]	[4]
WNT2	7	[WNT2]	[7]	[7]
CD274	8	[CD274]	[16]	[8]
PDCD1LG2	8	[PDCD1LG2]	[8]	[8]
LAMC3	7	[LAMC3]	[7]	[7]
FCN1	8	[FCN1]	[8]	[8]
FAS	8	[FAS]	[143]	[8]
ELF3	8	[ELF3]	[24]	[8]
SFTPD	8	[SFTPD]	[8]	[8]
GLIPR2	9	[GLIPR2]	[31]	[9]
MKI67	8	[MKI67]	[14]	[7]
PTGS1	8	[PTGS1]	[40]	[8]
EHF	10	[EHF]	[49]	[10]
PAMR1	8	[PAMR1]	[32]	[8]
POU2AF1	8	[POU2AF1]	[8]	[8]
ASCL3	7	[ASCL3]	[6]	[6]
LYVE1	8	[LYVE1]	[14]	[8]
MS4A2	8	[MS4A2]	[16]	[8]
MS4A4A	10	[MS4A4A,MS4A4E]	[86,3]	[10,2]
RBP4	9	[RBP4]	[24]	[9]
SLC18A2	7	[SLC18A2]	[7]	[7]
MPEG1	8	[MPEG1,ENSG00000254704]	[8,1]	[8,1]
CD3E	8	[CD3E]	[16]	[8]
CD3D	6	[CD3D]	[14]	[6]
WT1	8	[WT1]	[93]	[8]
MUC5B	4	[MUC5B]	[4]	[4]
ASCL2	4	[ASCL2]	[4]	[4]
CTTN	8	[CTTN]	[24]	[8]
TRPC6	8	[TRPC6,TRPC6P6,TRPC6P8,TRPC6P7,TRPC6P4,TRPC6P2,TRPC6P5,TRPC6P3,TRPC6P10,TRPC6P9]	[32,2,1,2,2,1,1,1,1,1]	[8,2,1,2,2,1,1,1,1,1]
CTSL	4	[CTSL,CTSL3P]	[72,2]	[4,1]
MS4A1	8	[MS4A1]	[46]	[8]
KLRD1	8	[KLRD1]	[40]	[8]
KLRC1	7	[KLRC1,KLRC2,KLRC4,KLRC3,ENSG00000255641,KLRC4-KLRK1]	[35,3,3,2,1,1]	[7,1,1,1,1,1]
KLRB1	8	[KLRB1]	[8]	[8]
CLEC12A	9	[CLEC12A]	[32]	[9]
CXCR5	8	[CXCR5]	[8]	[8]
CD27	5	[CD27]	[5]	[5]
LAG3	5	[LAG3]	[8]	[5]
CD4	9	[CD4]	[16]	[9]
CCNA1	8	[CCNA1]	[32]	[8]
THY1	9	[THY1]	[18]	[8]
VWF	8	[VWF,VWFP1]	[8,1]	[8,1]
MFAP5	9	[MFAP5]	[43]	[9]
DCLK1	16	[DCLK1]	[50]	[16]
TCL1A	10	[TCL1A]	[30]	[10]
CLEC4E	7	[CLEC4E]	[21]	[7]
IGF1	13	[IGF1]	[43]	[13]
ASCL1	8	[ASCL1]	[8]	[8]
SCEL	8	[SCEL]	[24]	[8]
GPR183	8	[GPR183]	[8]	[8]
TC2N	8	[TC2N]	[32]	[8]
SERPINA3	8	[SERPINA3,ENSG00000273259]	[32,8]	[8,8]
TSPAN8	4	[TSPAN8]	[12]	[4]
LGR5	4	[LGR5]	[12]	[4]
NTN4	4	[NTN4]	[20]	[4]
GPX2	8	[GPX2]	[8]	[8]
LTBP2	8	[LTBP2]	[16]	[8]
DUOX1	8	[DUOX1]	[24]	[8]
CD163	4	[CD163]	[16]	[4]
HIF1A	8	[HIF1A]	[32]	[8]
IL1RL1	8	[IL1RL1]	[32]	[8]
APOLD1	8	[APOLD1]	[16]	[8]
RERGL	8	[RERGL]	[21]	[8]
MEDAG	8	[MEDAG]	[8]	[8]
GZMB	9	[GZMB]	[18]	[9]
AQP9	8	[AQP9]	[16]	[8]
CCNB2	8	[CCNB2,CCNB2P1]	[24,2]	[8,2]
TMC5	8	[TMC5]	[56]	[8]
EGFR	4	[EGFR]	[24]	[4]
DAPK2	8	[DAPK2]	[32]	[8]
TNFRSF17	8	[TNFRSF17]	[16]	[8]
MYH11	4	[MYH11]	[20]	[4]
SYK	8	[SYK]	[32]	[8]
MIS18BP1	8	[MIS18BP1]	[16]	[8]
FBN1	15	[FBN1]	[16]	[15]
CSPG4	8	[CSPG4,CSPG4P13,ENSG00000290664,ENSG00000290690,CSPG4P10,ENSG00000290947,CSPG4P11,CSPG4P5,CSPG4P12,ENSG00000291211,CSPG4P3Y,CSPG4P4Y]	[8,5,1,3,2,1,2,2,2,1,1,1]	[8,5,1,2,2,1,2,2,2,1,1,1]
DMBT1	8	[DMBT1]	[91]	[7]
FKBP11	11	[FKBP11]	[16]	[11]
KRT7	4	[KRT7]	[4]	[4]
HP	13	[HP,HPR]	[68,13]	[13,7]
IRF8	16	[IRF8]	[59]	[16]
P2RX1	8	[P2RX1]	[8]	[8]
ACE	8	[ACE,ENSG00000264813]	[32,8]	[8,8]
SOX9	8	[SOX9]	[8]	[8]
PLA2G4F	8	[PLA2G4F]	[8]	[8]
CCDC78	3	[CCDC78]	[6]	[3]
CD300E	8	[CD300E]	[16]	[8]
KLF5	4	[KLF5]	[8]	[4]
CDH1	8	[CDH1]	[16]	[8]
LGALS3BP	4	[LGALS3BP]	[8]	[4]
FASN	8	[FASN]	[16]	[8]
SEC11C	11	[SEC11C]	[31]	[11]
SMIM24	10	[SMIM24]	[20]	[10]
CLEC10A	8	[CLEC10A]	[29]	[8]
CD68	4	[CD68,ENSG00000264772]	[8,4]	[4,4]
TNFRSF13B	5	[TNFRSF13B]	[14]	[5]
CD19	8	[CD19]	[16]	[8]
ITGAM	8	[ITGAM]	[16]	[8]
TOP2A	8	[TOP2A]	[8]	[8]
CCR7	8	[CCR7]	[16]	[8]
CA4	5	[CA4]	[5]	[5]
GPI	7	[ENSG00000266953,GPI]	[1,21]	[1,7]
KRT15	4	[KRT15]	[12]	[4]
RAMP2	4	[RAMP2]	[15]	[4]
HIGD1B	6	[HIGD1B]	[16]	[6]
SPIB	8	[SPIB]	[24]	[8]
KLK11	5	[KLK11]	[20]	[5]
ITGB4	7	[ITGB4]	[28]	[7]
FOXJ1	4	[FOXJ1]	[4]	[4]
CYP2F1	8	[CYP2F2P,CYP2F1,ENSG00000293114]	[3,8,2]	[3,8,2]
CD79A	3	[CD79A]	[5]	[3]
BCAS1	8	[BCAS1]	[50]	[8]
TNFRSF13C	8	[TNFRSF13C]	[8]	[8]
SHANK3	15	[SHANK3]	[40]	[15]
NKG7	2	[NKG7]	[5]	[2]
CLDN5	7	[CLDN5]	[10]	[7]
GPR34	8	[GPR34]	[24]	[8]
PIM2	8	[PIM2]	[16]	[8]
ANPEP	8	[ANPEP]	[16]	[8]
ADAMTS1	8	[ADAMTS1]	[16]	[8]
TMPRSS2	8	[TMPRSS2]	[96]	[8]
CD70	2	[CD70]	[3]	[2]
RETN	1	[RETN]	[3]	[1]
MCEMP1	8	[MCEMP1,ENSG00000269711]	[16,2]	[8,2]
UBE2C	6	[UBE2C,UBE2CP4]	[18,1]	[6,1]
MMP9	6	[MMP9]	[6]	[6]
CD40	8	[CD40]	[19]	[7]
CD40LG	8	[CD40LG]	[29]	[8]
BMX	8	[BMX]	[24]	[8]
ACE2	8	[ACE2,ENSG00000285602]	[71,6]	[8,6]
FOXP3	8	[FOXP3]	[20]	[8]
RND1	8	[RND1]	[8]	[8]
CNN1	7	[CNN1]	[19]	[7]
FABP3	7	[FABP3,FABP3P2]	[7,1]	[7,1]
LGR6	8	[LGR6]	[24]	[8]
S100B	11	[S100B]	[23]	[11]
VSIG4	8	[VSIG4]	[24]	[8]
LILRA4	8	[LILRA4,ENSG00000275210]	[8,1]	[8,1]
LILRB4	4	[LILRB4]	[20]	[4]
PCNA	4	[PCNA]	[8]	[4]
PLVAP	8	[PLVAP]	[8]	[8]
PI3	5	[PI3]	[5]	[5]
CDK1	8	[CDK1]	[32]	[8]
TMEM100	8	[TMEM100]	[16]	[8]
LILRA5	5	[LILRA5,LILRB5,LILRB3]	[9,2,4]	[5,1,1]
MMP12	4	[MMP12]	[4]	[4]
LILRB2	8	[LILRB2,LILRP1,ENSG00000299952,LILRB1,LILRP2]	[40,1,1,7,2]	[8,1,1,1,1]
