## Supplementary Table 10 for "Evidence of off-target probe binding affecting 10x Genomics Xenium gene panels compromise accuracy of spatial transcriptomic profiling": collapsed_summary_offtargets.tsv

target_gene	n	aligned_to	n_hits	n_probes
ENAH	8	[ENAH,ENAHP1]	[29,3]	[8,3]
EPCAM	4	[EPCAM,ENSG00000225356]	[8,2]	[4,2]
MALL	4	[ENSG00000293619,MALL,ENSG00000282304,ENSG00000290802,ENSG00000240040]	[4,8,4,1,1]	[4,4,4,1,1]
S100A7	3	[S100A7A,S100A7]	[3,6]	[1,3]
FCGR3A	8	[FCGR3A,FCGR3B,ENSG00000289768]	[85,12,1]	[8,4,1]
CD8B	12	[CD8B,CD8B2]	[39,4]	[12,2]
CXCL6	10	[CXCL6,CXCL5]	[12,1]	[10,1]
ECSCR	8	[ENSG00000279686,ECSCR]	[7,8]	[7,8]
CP	4	[CPP,CP]	[3,4]	[3,4]
CFB	8	[ENSG00000244255,CFB]	[15,23]	[8,8]
ATP1B1	4	[ATP1B1,ATP1B1P1]	[44,1]	[4,1]
GLCCI1	8	[GLCCI1,ENSG00000283549]	[8,3]	[8,3]
HMGCS1	8	[HMGCS1,ENSG00000215805]	[24,1]	[8,1]
FCGR1A	8	[ENSG00000307137,FCGR1BP,FCGR1CP,FCGR1A]	[56,85,7,8]	[7,6,7,8]
SFTA2	6	[SFTA2,HCG21]	[7,2]	[6,2]
CD24	5	[CD24,CD24P4]	[19,2]	[5,2]
FSCN1	3	[FSCN1,FSCN1P1]	[3,1]	[3,1]
MS4A4A	10	[MS4A4A,MS4A4E]	[86,3]	[10,2]
MPEG1	8	[MPEG1,ENSG00000254704]	[8,1]	[8,1]
TRPC6	8	[TRPC6,TRPC6P6,TRPC6P8,TRPC6P7,TRPC6P4,TRPC6P2,TRPC6P5,TRPC6P3,TRPC6P10,TRPC6P9]	[32,2,1,2,2,1,1,1,1,1]	[8,2,1,2,2,1,1,1,1,1]
CTSL	4	[CTSL,CTSL3P]	[72,2]	[4,1]
KLRC1	7	[KLRC1,KLRC2,KLRC4,KLRC3,ENSG00000255641,KLRC4-KLRK1]	[35,3,3,2,1,1]	[7,1,1,1,1,1]
VWF	8	[VWF,VWFP1]	[8,1]	[8,1]
SERPINA3	8	[SERPINA3,ENSG00000273259]	[32,8]	[8,8]
CCNB2	8	[CCNB2,CCNB2P1]	[24,2]	[8,2]
CSPG4	8	[CSPG4,CSPG4P13,ENSG00000290664,ENSG00000290690,CSPG4P10,ENSG00000290947,CSPG4P11,CSPG4P5,CSPG4P12,ENSG00000291211,CSPG4P3Y,CSPG4P4Y]	[8,5,1,3,2,1,2,2,2,1,1,1]	[8,5,1,2,2,1,2,2,2,1,1,1]
HP	13	[HP,HPR]	[68,13]	[13,7]
ACE	8	[ACE,ENSG00000264813]	[32,8]	[8,8]
CD68	4	[CD68,ENSG00000264772]	[8,4]	[4,4]
GPI	7	[ENSG00000266953,GPI]	[1,21]	[1,7]
CYP2F1	8	[CYP2F2P,CYP2F1,ENSG00000293114]	[3,8,2]	[3,8,2]
MCEMP1	8	[MCEMP1,ENSG00000269711]	[16,2]	[8,2]
UBE2C	6	[UBE2C,UBE2CP4]	[18,1]	[6,1]
ACE2	8	[ACE2,ENSG00000285602]	[71,6]	[8,6]
FABP3	7	[FABP3,FABP3P2]	[7,1]	[7,1]
LILRA4	8	[LILRA4,ENSG00000275210]	[8,1]	[8,1]
LILRA5	5	[LILRA5,LILRB5,LILRB3]	[9,2,4]	[5,1,1]
LILRB2	8	[LILRB2,LILRP1,ENSG00000299952,LILRB1,LILRP2]	[40,1,1,7,2]	[8,1,1,1,1]
