## Supplementary Table 10 for "Evidence of off-target probe binding affecting 10x Genomics Xenium gene panels compromise accuracy of spatial transcriptomic profiling": stat.summary.tsv

target_gene	n	gene_name	n_hits	n_probes	gene_ids
TNFRSF18	1	TNFRSF18	4	1	[ENSG00000186891]
TP73	10	TP73	62	10	[ENSG00000078900]
PROX1	8	PROX1	16	8	[ENSG00000117707]
CENPF	8	CENPF	14	8	[ENSG00000117724]
ENAH	8	ENAH	29	8	[ENSG00000154380]
ENAH	8	ENAHP1	3	3	[ENSG00000214147]
STAT4	11	STAT4	54	11	[ENSG00000138378]
CD28	13	CD28	35	13	[ENSG00000178562]
ADGRL4	8	ADGRL4	40	8	[ENSG00000162618]
F3	8	F3	16	8	[ENSG00000117525]
SELE	8	SELE	40	8	[ENSG00000007908]
FASLG	8	FASLG	16	8	[ENSG00000117560]
PDPN	11	PDPN	64	11	[ENSG00000162493]
PLA2G2A	6	PLA2G2A	24	6	[ENSG00000188257]
RUNX3	8	RUNX3	24	8	[ENSG00000020633]
FCMR	12	FCMR	25	12	[ENSG00000162894]
CD34	8	CD34	24	8	[ENSG00000174059]
EPCAM	4	EPCAM	8	4	[ENSG00000119888]
EPCAM	4	ENSG00000225356	2	2	[ENSG00000225356]
GKN2	8	GKN2	14	8	[ENSG00000183607]
COL8A1	8	COL8A1	24	8	[ENSG00000144810]
DIRAS3	8	DIRAS3	31	8	[ENSG00000162595]
MALL	4	ENSG00000293619	4	4	[ENSG00000293619]
MALL	4	MALL	8	4	[ENSG00000144063]
MALL	4	ENSG00000282304	4	4	[ENSG00000282304]
MALL	4	ENSG00000290802	1	1	[ENSG00000290802]
MALL	4	ENSG00000240040	1	1	[ENSG00000240040]
MARCO	8	MARCO	8	8	[ENSG00000019169]
SLC2A1	6	SLC2A1	9	6	[ENSG00000117394]
TACSTD2	4	TACSTD2	4	4	[ENSG00000184292]
CHIT1	4	CHIT1	8	4	[ENSG00000133063]
ADAM17	7	ADAM17	25	7	[ENSG00000151694]
KCNK3	8	KCNK3	8	8	[ENSG00000171303]
CTLA4	8	CTLA4	28	8	[ENSG00000163599]
RGS5	4	RGS5	20	4	[ENSG00000143248]
CD247	8	CD247	116	8	[ENSG00000198821]
MUC1	7	MUC1	67	7	[ENSG00000185499]
CD1A	8	CD1A	8	8	[ENSG00000158477]
DES	7	DES	7	7	[ENSG00000175084]
PDCD1	2	PDCD1	6	2	[ENSG00000188389]
GPR171	8	GPR171	16	8	[ENSG00000174946]
CD1C	8	CD1C	8	8	[ENSG00000158481]
ACKR1	8	ACKR1	11	4	[ENSG00000213088]
NID1	8	NID1	16	8	[ENSG00000116962]
CXCR6	8	CXCR6	32	8	[ENSG00000172215]
LTF	4	LTF	12	4	[ENSG00000012223]
TM4SF18	8	TM4SF18	16	8	[ENSG00000163762]
TM4SF4	8	TM4SF4	8	8	[ENSG00000169903]
OTUD7B	8	OTUD7B	8	8	[ENSG00000264522]
S100A12	5	S100A12	5	5	[ENSG00000163221]
S100A7	3	S100A7A	3	1	[ENSG00000184330]
S100A7	3	S100A7	6	3	[ENSG00000143556]
CD8A	8	CD8A	32	8	[ENSG00000153563]
SEMA3B	6	SEMA3B	26	6	[ENSG00000012171]
FCN3	5	FCN3	12	5	[ENSG00000142748]
FCER1A	8	FCER1A	24	8	[ENSG00000179639]
FCGR3A	8	FCGR3A	85	8	[ENSG00000203747]
FCGR3A	8	FCGR3B	12	4	[ENSG00000162747]
FCGR3A	8	ENSG00000289768	1	1	[ENSG00000289768]
CSTA	6	CSTA	8	6	[ENSG00000121552]
PCOLCE2	8	PCOLCE2	24	8	[ENSG00000163710]
CD38	8	CD38	8	8	[ENSG00000004468]
CD2	8	CD2	11	8	[ENSG00000116824]
GJA5	8	GJA5	16	8	[ENSG00000265107]
LMOD1	8	LMOD1	8	8	[ENSG00000163431]
DGKG	8	DGKG	24	8	[ENSG00000058866]
TP63	4	TP63	44	4	[ENSG00000073282]
LCK	8	LCK	32	8	[ENSG00000182866]
CD8B	12	CD8B	39	12	[ENSG00000172116]
CD8B	12	CD8B2	4	2	[ENSG00000254126]
NCEH1	8	NCEH1	24	8	[ENSG00000144959]
SOX2	8	SOX2	8	8	[ENSG00000181449]
ETV5	8	ETV5	16	8	[ENSG00000244405]
KDR	8	KDR	8	8	[ENSG00000128052]
CXCL6	10	CXCL6	12	10	[ENSG00000124875]
CXCL6	10	CXCL5	1	1	[ENSG00000163735]
UPK1B	8	UPK1B	24	8	[ENSG00000114638]
CD80	8	CD80	23	8	[ENSG00000121594]
MMRN1	8	MMRN1	24	8	[ENSG00000138722]
HPGDS	8	HPGDS	8	8	[ENSG00000163106]
ECSCR	8	ENSG00000279686	7	7	[ENSG00000279686]
ECSCR	8	ECSCR	8	8	[ENSG00000249751]
CD14	8	CD14	29	8	[ENSG00000170458]
PDGFRA	8	PDGFRA	16	8	[ENSG00000134853]
KIT	8	KIT	80	8	[ENSG00000157404]
MZB1	6	MZB1	6	6	[ENSG00000170476]
CP	4	CPP	3	3	[ENSG00000253525]
CP	4	CP	4	4	[ENSG00000047457]
ARL14	8	ARL14	8	8	[ENSG00000179674]
CXCL9	8	CXCL9	8	8	[ENSG00000138755]
CXCL10	8	CXCL10	8	8	[ENSG00000169245]
SLC7A11	8	SLC7A11	8	8	[ENSG00000151012]
SFRP2	4	SFRP2	4	4	[ENSG00000145423]
IL7R	9	IL7R	20	9	[ENSG00000168685]
HAVCR2	8	HAVCR2	63	8	[ENSG00000135077]
SLC15A2	8	SLC15A2	16	8	[ENSG00000163406]
CD86	8	CD86	40	8	[ENSG00000114013]
CXCL13	8	CXCL13	16	8	[ENSG00000156234]
IQGAP2	8	IQGAP2	25	8	[ENSG00000145703]
AIF1	7	AIF1	11	7	[ENSG00000204472]
CFB	8	ENSG00000244255	15	8	[ENSG00000244255]
CFB	8	CFB	23	8	[ENSG00000243649]
ATP1B1	4	ATP1B1	44	4	[ENSG00000143153]
ATP1B1	4	ATP1B1P1	1	1	[ENSG00000249212]
PDGFRB	8	PDGFRB	8	8	[ENSG00000113721]
SELP	8	SELP	32	8	[ENSG00000174175]
SELL	8	SELL	16	8	[ENSG00000188404]
COL5A2	8	COL5A2	16	8	[ENSG00000204262]
BANK1	8	BANK1	40	8	[ENSG00000153064]
APOD	7	APOD	7	7	[ENSG00000189058]
WFS1	8	WFS1	51	8	[ENSG00000109501]
SLC1A3	8	SLC1A3	96	8	[ENSG00000079215]
NFKB1	8	NFKB1	40	8	[ENSG00000109320]
TREM2	8	TREM2	20	8	[ENSG00000095970]
PLA2G7	7	PLA2G7	14	7	[ENSG00000146070]
GLCCI1	8	GLCCI1	8	8	[ENSG00000106415]
GLCCI1	8	ENSG00000283549	3	3	[ENSG00000283549]
ICA1	8	ICA1	56	8	[ENSG00000003147]
MYO6	7	MYO6	42	7	[ENSG00000196586]
FGFBP2	8	FGFBP2	8	8	[ENSG00000137441]
CXCL5	8	CXCL5	8	8	[ENSG00000163735]
AREG	8	AREG	15	8	[ENSG00000109321]
GZMK	8	GZMK	8	8	[ENSG00000113088]
GZMA	8	GZMA	8	8	[ENSG00000145649]
SLIT3	8	SLIT3	16	8	[ENSG00000184347]
FOXI1	8	FOXI1	16	8	[ENSG00000168269]
PLN	8	PLN	8	8	[ENSG00000198523]
FAM184A	16	FAM184A	71	16	[ENSG00000111879]
SAMD3	8	SAMD3	48	8	[ENSG00000164483]
RARRES1	4	RARRES1	8	4	[ENSG00000118849]
HMGCS1	8	HMGCS1	24	8	[ENSG00000112972]
HMGCS1	8	ENSG00000215805	1	1	[ENSG00000215805]
AGER	4	AGER	24	4	[ENSG00000204305]
SPDEF	6	SPDEF	11	6	[ENSG00000124664]
PIM1	8	PIM1	8	8	[ENSG00000137193]
AGR3	8	AGR3	14	8	[ENSG00000173467]
FCGR1A	8	ENSG00000307137	56	7	[ENSG00000307137]
FCGR1A	8	FCGR1BP	85	6	[ENSG00000198019,ENSG00000291135]
FCGR1A	8	FCGR1CP	7	7	[ENSG00000265531]
FCGR1A	8	FCGR1A	8	8	[ENSG00000150337]
SFTA2	6	SFTA2	7	6	[ENSG00000196260]
SFTA2	6	HCG21	2	2	[ENSG00000233529]
DPP6	13	DPP6	73	13	[ENSG00000130226]
CD24	5	CD24	19	5	[ENSG00000272398]
CD24	5	CD24P4	2	2	[ENSG00000185275]
STEAP4	12	STEAP4	26	12	[ENSG00000127954]
GNG11	8	GNG11	8	8	[ENSG00000127920]
BAIAP2L1	8	BAIAP2L1	8	8	[ENSG00000006453]
MTUS1	10	MTUS1	67	10	[ENSG00000129422]
MAP7	8	MAP7	72	8	[ENSG00000135525]
THBS2	8	THBS2	56	8	[ENSG00000186340]
SVEP1	8	SVEP1	16	8	[ENSG00000165124]
ADAM28	8	ADAM28	24	8	[ENSG00000042980]
MYC	12	MYC	83	12	[ENSG00000136997]
FSCN1	3	FSCN1	3	3	[ENSG00000075618]
FSCN1	3	FSCN1P1	1	1	[ENSG00000261559]
DNAJB9	8	DNAJB9	8	8	[ENSG00000128590]
MET	8	MET	24	8	[ENSG00000105976]
UPK3B	4	UPK3B	8	4	[ENSG00000243566]
SEMA3C	8	SEMA3C	16	8	[ENSG00000075223]
CFTR	8	CFTR	56	8	[ENSG00000001626]
FGFR4	7	FGFR4	26	7	[ENSG00000160867]
PEBP4	6	PEBP4	6	6	[ENSG00000134020]
STC1	8	STC1	16	8	[ENSG00000159167]
NTRK2	8	NTRK2	285	8	[ENSG00000148053]
IGFBP3	4	IGFBP3	12	4	[ENSG00000146674]
WNT2	7	WNT2	7	7	[ENSG00000105989]
CD274	8	CD274	16	8	[ENSG00000120217]
PDCD1LG2	8	PDCD1LG2	8	8	[ENSG00000197646]
LAMC3	7	LAMC3	7	7	[ENSG00000050555]
FCN1	8	FCN1	8	8	[ENSG00000085265]
FAS	8	FAS	143	8	[ENSG00000026103]
ELF3	8	ELF3	24	8	[ENSG00000163435]
SFTPD	8	SFTPD	8	8	[ENSG00000133661]
GLIPR2	9	GLIPR2	31	9	[ENSG00000122694]
MKI67	8	MKI67	14	7	[ENSG00000148773]
PTGS1	8	PTGS1	40	8	[ENSG00000095303]
EHF	10	EHF	49	10	[ENSG00000135373]
PAMR1	8	PAMR1	32	8	[ENSG00000149090]
POU2AF1	8	POU2AF1	8	8	[ENSG00000110777]
ASCL3	7	ASCL3	6	6	[ENSG00000176009]
LYVE1	8	LYVE1	14	8	[ENSG00000133800]
MS4A2	8	MS4A2	16	8	[ENSG00000149534]
MS4A4A	10	MS4A4A	86	10	[ENSG00000110079]
MS4A4A	10	MS4A4E	3	2	[ENSG00000214787]
RBP4	9	RBP4	24	9	[ENSG00000138207]
SLC18A2	7	SLC18A2	7	7	[ENSG00000165646]
MPEG1	8	MPEG1	8	8	[ENSG00000197629]
MPEG1	8	ENSG00000254704	1	1	[ENSG00000254704]
CD3E	8	CD3E	16	8	[ENSG00000198851]
CD3D	6	CD3D	14	6	[ENSG00000167286]
WT1	8	WT1	93	8	[ENSG00000184937]
MUC5B	4	MUC5B	4	4	[ENSG00000117983]
ASCL2	4	ASCL2	4	4	[ENSG00000183734]
CTTN	8	CTTN	24	8	[ENSG00000085733]
TRPC6	8	TRPC6	32	8	[ENSG00000137672]
TRPC6	8	TRPC6P6	2	2	[ENSG00000250099]
TRPC6	8	TRPC6P8	1	1	[ENSG00000236503]
TRPC6	8	TRPC6P7	2	2	[ENSG00000251147]
TRPC6	8	TRPC6P4	2	2	[ENSG00000238143]
TRPC6	8	TRPC6P2	1	1	[ENSG00000249363]
TRPC6	8	TRPC6P5	1	1	[ENSG00000254515]
TRPC6	8	TRPC6P3	1	1	[ENSG00000232361]
TRPC6	8	TRPC6P10	1	1	[ENSG00000226874]
TRPC6	8	TRPC6P9	1	1	[ENSG00000249607]
CTSL	4	CTSL	72	4	[ENSG00000135047]
CTSL	4	CTSL3P	2	1	[ENSG00000290757,ENSG00000188029]
MS4A1	8	MS4A1	46	8	[ENSG00000156738]
KLRD1	8	KLRD1	40	8	[ENSG00000134539]
KLRC1	7	KLRC1	35	7	[ENSG00000134545]
KLRC1	7	KLRC2	3	1	[ENSG00000205809]
KLRC1	7	KLRC4	3	1	[ENSG00000183542]
KLRC1	7	KLRC3	2	1	[ENSG00000205810]
KLRC1	7	ENSG00000255641	1	1	[ENSG00000255641]
KLRC1	7	KLRC4-KLRK1	1	1	[ENSG00000255819]
KLRB1	8	KLRB1	8	8	[ENSG00000111796]
CLEC12A	9	CLEC12A	32	9	[ENSG00000172322]
CXCR5	8	CXCR5	8	8	[ENSG00000160683]
CD27	5	CD27	5	5	[ENSG00000139193]
LAG3	5	LAG3	8	5	[ENSG00000089692]
CD4	9	CD4	16	9	[ENSG00000010610]
CCNA1	8	CCNA1	32	8	[ENSG00000133101]
THY1	9	THY1	18	8	[ENSG00000154096]
VWF	8	VWF	8	8	[ENSG00000110799]
VWF	8	VWFP1	1	1	[ENSG00000241717]
MFAP5	9	MFAP5	43	9	[ENSG00000197614]
DCLK1	16	DCLK1	50	16	[ENSG00000133083]
TCL1A	10	TCL1A	30	10	[ENSG00000100721]
CLEC4E	7	CLEC4E	21	7	[ENSG00000166523]
IGF1	13	IGF1	43	13	[ENSG00000017427]
ASCL1	8	ASCL1	8	8	[ENSG00000139352]
SCEL	8	SCEL	24	8	[ENSG00000136155]
GPR183	8	GPR183	8	8	[ENSG00000169508]
TC2N	8	TC2N	32	8	[ENSG00000165929]
SERPINA3	8	SERPINA3	32	8	[ENSG00000196136]
SERPINA3	8	ENSG00000273259	8	8	[ENSG00000273259]
TSPAN8	4	TSPAN8	12	4	[ENSG00000127324]
LGR5	4	LGR5	12	4	[ENSG00000139292]
NTN4	4	NTN4	20	4	[ENSG00000074527]
GPX2	8	GPX2	8	8	[ENSG00000176153]
LTBP2	8	LTBP2	16	8	[ENSG00000119681]
DUOX1	8	DUOX1	24	8	[ENSG00000137857]
CD163	4	CD163	16	4	[ENSG00000177575]
HIF1A	8	HIF1A	32	8	[ENSG00000100644]
IL1RL1	8	IL1RL1	32	8	[ENSG00000115602]
APOLD1	8	APOLD1	16	8	[ENSG00000178878]
RERGL	8	RERGL	21	8	[ENSG00000111404]
MEDAG	8	MEDAG	8	8	[ENSG00000102802]
GZMB	9	GZMB	18	9	[ENSG00000100453]
AQP9	8	AQP9	16	8	[ENSG00000103569]
CCNB2	8	CCNB2	24	8	[ENSG00000157456]
CCNB2	8	CCNB2P1	2	2	[ENSG00000214998]
TMC5	8	TMC5	56	8	[ENSG00000103534]
EGFR	4	EGFR	24	4	[ENSG00000146648]
DAPK2	8	DAPK2	32	8	[ENSG00000035664]
TNFRSF17	8	TNFRSF17	16	8	[ENSG00000048462]
MYH11	4	MYH11	20	4	[ENSG00000133392]
SYK	8	SYK	32	8	[ENSG00000165025]
MIS18BP1	8	MIS18BP1	16	8	[ENSG00000129534]
FBN1	15	FBN1	16	15	[ENSG00000166147]
CSPG4	8	CSPG4	8	8	[ENSG00000173546]
CSPG4	8	CSPG4P13	5	5	[ENSG00000260139]
CSPG4	8	ENSG00000290664	1	1	[ENSG00000290664]
CSPG4	8	ENSG00000290690	3	2	[ENSG00000290690]
CSPG4	8	CSPG4P10	2	2	[ENSG00000276710]
CSPG4	8	ENSG00000290947	1	1	[ENSG00000290947]
CSPG4	8	CSPG4P11	2	2	[ENSG00000259726]
CSPG4	8	CSPG4P5	2	2	[ENSG00000272887]
CSPG4	8	CSPG4P12	2	2	[ENSG00000259295]
CSPG4	8	ENSG00000291211	1	1	[ENSG00000291211]
CSPG4	8	CSPG4P3Y	1	1	[ENSG00000172342]
CSPG4	8	CSPG4P4Y	1	1	[ENSG00000172294]
DMBT1	8	DMBT1	91	7	[ENSG00000187908]
FKBP11	11	FKBP11	16	11	[ENSG00000134285]
KRT7	4	KRT7	4	4	[ENSG00000135480]
HP	13	HP	68	13	[ENSG00000257017]
HP	13	HPR	13	7	[ENSG00000261701]
IRF8	16	IRF8	59	16	[ENSG00000140968]
P2RX1	8	P2RX1	8	8	[ENSG00000108405]
ACE	8	ACE	32	8	[ENSG00000159640]
ACE	8	ENSG00000264813	8	8	[ENSG00000264813]
SOX9	8	SOX9	8	8	[ENSG00000125398]
PLA2G4F	8	PLA2G4F	8	8	[ENSG00000168907]
CCDC78	3	CCDC78	6	3	[ENSG00000162004]
CD300E	8	CD300E	16	8	[ENSG00000186407]
KLF5	4	KLF5	8	4	[ENSG00000102554]
CDH1	8	CDH1	16	8	[ENSG00000039068]
LGALS3BP	4	LGALS3BP	8	4	[ENSG00000108679]
FASN	8	FASN	16	8	[ENSG00000169710]
SEC11C	11	SEC11C	31	11	[ENSG00000166562]
SMIM24	10	SMIM24	20	10	[ENSG00000095932]
CLEC10A	8	CLEC10A	29	8	[ENSG00000132514]
CD68	4	CD68	8	4	[ENSG00000129226]
CD68	4	ENSG00000264772	4	4	[ENSG00000264772]
TNFRSF13B	5	TNFRSF13B	14	5	[ENSG00000240505]
CD19	8	CD19	16	8	[ENSG00000177455]
ITGAM	8	ITGAM	16	8	[ENSG00000169896]
TOP2A	8	TOP2A	8	8	[ENSG00000131747]
CCR7	8	CCR7	16	8	[ENSG00000126353]
CA4	5	CA4	5	5	[ENSG00000167434]
GPI	7	ENSG00000266953	1	1	[ENSG00000266953]
GPI	7	GPI	21	7	[ENSG00000105220]
KRT15	4	KRT15	12	4	[ENSG00000171346]
RAMP2	4	RAMP2	15	4	[ENSG00000131477]
HIGD1B	6	HIGD1B	16	6	[ENSG00000131097]
SPIB	8	SPIB	24	8	[ENSG00000269404]
KLK11	5	KLK11	20	5	[ENSG00000167757]
ITGB4	7	ITGB4	28	7	[ENSG00000132470]
FOXJ1	4	FOXJ1	4	4	[ENSG00000129654]
CYP2F1	8	CYP2F2P	3	3	[ENSG00000237118]
CYP2F1	8	CYP2F1	8	8	[ENSG00000197446]
CYP2F1	8	ENSG00000293114	2	2	[ENSG00000293114]
CD79A	3	CD79A	5	3	[ENSG00000105369]
BCAS1	8	BCAS1	50	8	[ENSG00000064787]
TNFRSF13C	8	TNFRSF13C	8	8	[ENSG00000159958]
SHANK3	15	SHANK3	40	15	[ENSG00000251322]
NKG7	2	NKG7	5	2	[ENSG00000105374]
CLDN5	7	CLDN5	10	7	[ENSG00000184113]
GPR34	8	GPR34	24	8	[ENSG00000171659]
PIM2	8	PIM2	16	8	[ENSG00000102096]
ANPEP	8	ANPEP	16	8	[ENSG00000166825]
ADAMTS1	8	ADAMTS1	16	8	[ENSG00000154734]
TMPRSS2	8	TMPRSS2	96	8	[ENSG00000184012]
CD70	2	CD70	3	2	[ENSG00000125726]
RETN	1	RETN	3	1	[ENSG00000104918]
MCEMP1	8	MCEMP1	16	8	[ENSG00000183019]
MCEMP1	8	ENSG00000269711	2	2	[ENSG00000269711]
UBE2C	6	UBE2C	18	6	[ENSG00000175063]
UBE2C	6	UBE2CP4	1	1	[ENSG00000259179]
MMP9	6	MMP9	6	6	[ENSG00000100985]
CD40	8	CD40	19	7	[ENSG00000101017]
CD40LG	8	CD40LG	29	8	[ENSG00000102245]
BMX	8	BMX	24	8	[ENSG00000102010]
ACE2	8	ACE2	71	8	[ENSG00000130234]
ACE2	8	ENSG00000285602	6	6	[ENSG00000285602]
FOXP3	8	FOXP3	20	8	[ENSG00000049768]
RND1	8	RND1	8	8	[ENSG00000172602]
CNN1	7	CNN1	19	7	[ENSG00000130176]
FABP3	7	FABP3	7	7	[ENSG00000121769]
FABP3	7	FABP3P2	1	1	[ENSG00000233259]
LGR6	8	LGR6	24	8	[ENSG00000133067]
S100B	11	S100B	23	11	[ENSG00000160307]
VSIG4	8	VSIG4	24	8	[ENSG00000155659]
LILRA4	8	LILRA4	8	8	[ENSG00000239961]
LILRA4	8	ENSG00000275210	1	1	[ENSG00000275210]
LILRB4	4	LILRB4	20	4	[ENSG00000186818]
PCNA	4	PCNA	8	4	[ENSG00000132646]
PLVAP	8	PLVAP	8	8	[ENSG00000130300]
PI3	5	PI3	5	5	[ENSG00000124102]
CDK1	8	CDK1	32	8	[ENSG00000170312]
TMEM100	8	TMEM100	16	8	[ENSG00000166292]
LILRA5	5	LILRA5	9	5	[ENSG00000187116]
LILRA5	5	LILRB5	2	1	[ENSG00000105609]
LILRA5	5	LILRB3	4	1	[ENSG00000204577]
MMP12	4	MMP12	4	4	[ENSG00000262406]
LILRB2	8	LILRB2	40	8	[ENSG00000131042]
LILRB2	8	LILRP1	1	1	[ENSG00000186152]
LILRB2	8	ENSG00000299952	1	1	[ENSG00000299952]
LILRB2	8	LILRB1	7	1	[ENSG00000104972]
LILRB2	8	LILRP2	2	1	[ENSG00000170858,ENSG00000293273]
