## Supplementary Table 10 for "Evidence of off-target probe binding affecting 10x Genomics Xenium gene panels compromise accuracy of spatial transcriptomic profiling": collapsed_summary.tsv

target_gene	n	aligned_to	n_hits	n_probes
PDPN	11	[PDPN]	[64]	[11]
SELL	8	[SELL]	[16]	[8]
SELE	8	[SELE]	[40]	[8]
CYP4B1	9	[CYP4B1]	[26]	[9]
DIRAS3	7	[DIRAS3]	[27]	[7]
CD1A	8	[CD1A]	[8]	[8]
CD1C	8	[CD1C]	[8]	[8]
SLAMF7	8	[SLAMF7]	[64]	[8]
FCGR3A	8	[FCGR3A,FCGR3B,ENSG00000289768]	[85,12,1]	[8,4,1]
ADGRL4	8	[ADGRL4]	[40]	[8]
CD247	8	[CD247]	[116]	[8]
HES4	1	[HES4]	[2]	[1]
TNFRSF9	8	[TNFRSF9]	[8]	[8]
S100A12	5	[S100A12]	[5]	[5]
S100A1	5	[S100A1]	[11]	[5]
CD5L	8	[CD5L]	[8]	[8]
PTPRC	19	[PTPRC]	[45]	[19]
CD34	8	[CD34]	[24]	[8]
IL1R2	9	[IL1R2]	[22]	[9]
IL1RL1	8	[IL1RL1]	[32]	[8]
DPT	8	[LINC00970,DPT]	[20,8]	[8,8]
KCNK3	7	[KCNK3]	[7]	[7]
GNLY	5	[GNLY]	[12]	[5]
CD8A	8	[CD8A]	[32]	[8]
TFPI	9	[TFPI]	[33]	[9]
COL5A2	8	[COL5A2]	[16]	[8]
SMYD2	7	[SMYD2]	[7]	[7]
CENPF	8	[CENPF]	[14]	[8]
CAPN8	8	[CAPN8]	[16]	[8]
NAT8	4	[NAT8]	[4]	[4]
ACTG2	14	[ACTG2,ACTB,ACTA1,POTEJ,ACTBP15,ACTG1P15,ENSG00000230080,POTEM,POTEE,ACTG1P19,POTEF,POTEI,ACTG1P14,ACTBP16,ACTG1P12,POTEKP,ACTBP1,ENSG00000241838]	[34,8,3,1,1,1,1,1,2,1,1,1,1,1,1,1,1,1]	[14,1,1,1,1,1,1,1,1,1,1,1,1,1,1,1,1,1]
MARCO	4	[MARCO]	[4]	[4]
CXCR4	8	[CXCR4]	[56]	[8]
C1orf162	8	[C1orf162]	[16]	[8]
RGS16	8	[RGS16]	[8]	[8]
FHL2	13	[FHL2]	[78]	[13]
MALL	8	[ENSG00000282304,MALL,ENSG00000293619,ENSG00000290802,ENSG00000240040,MALLP2,MALLP1]	[11,13,8,2,2,1,3]	[8,8,8,2,2,1,3]
GHRL	5	[GHRL]	[45]	[5]
DUSP2	6	[DUSP2]	[12]	[6]
CAVIN2	8	[CAVIN2]	[8]	[8]
CD28	13	[CD28]	[35]	[13]
CTLA4	8	[CTLA4]	[28]	[8]
ACKR1	8	[ACKR1]	[11]	[4]
FCER1A	8	[FCER1A]	[24]	[8]
EPCAM	4	[EPCAM,ENSG00000225356]	[8,2]	[4,2]
GKN2	4	[GKN2]	[8]	[4]
BCL2L11	13	[BCL2L11,ENSG00000293584]	[42,1]	[13,1]
CCR2	8	[CCR2]	[16]	[8]
CLCA2	8	[CLCA2]	[8]	[8]
CD1E	11	[CD1E]	[86]	[11]
AMY2A	7	[AMY2A,AMY2B,AMY1C,ENSG00000234441,AMY1A,AMY1B,AMYP1]	[7,4,9,2,3,6,3]	[7,2,3,2,3,3,3]
GPC1	6	[GPC1]	[7]	[6]
PDCD1	2	[PDCD1]	[6]	[2]
CCDC39	8	[ENSG00000145075,CCDC39]	[9,16]	[8,8]
CTSK	8	[CTSK]	[76]	[8]
PPARG	14	[PPARG]	[195]	[14]
CD2	8	[CD2]	[11]	[8]
TENT5C	8	[TENT5C]	[8]	[8]
SLAMF1	11	[SLAMF1,ENSG00000228863]	[18,1]	[10,1]
CFHR3	9	[CFHR3,ENSG00000289697,ENSG00000285986,CFHR4,CFH]	[25,7,4,4,32]	[9,7,4,2,2]
CFHR1	4	[CFHR1,CFHR2,CFH]	[14,6,9]	[4,1,1]
PROX1	8	[PROX1]	[16]	[8]
CYTIP	8	[CYTIP]	[16]	[8]
GCG	4	[GCG]	[8]	[4]
DES	4	[DES]	[4]	[4]
MLPH	8	[MLPH]	[32]	[8]
CPA3	4	[CPA3]	[4]	[4]
TM4SF18	8	[TM4SF18]	[16]	[8]
KNG1	3	[KNG1]	[9]	[3]
ADIPOQ	4	[ADIPOQ]	[8]	[4]
CLCA1	8	[CLCA1]	[16]	[8]
DNASE1L3	8	[DNASE1L3]	[24]	[8]
SNTN	13	[SNTN]	[16]	[13]
PDGFRA	8	[PDGFRA]	[16]	[8]
KIT	8	[KIT]	[80]	[8]
CD86	7	[CD86]	[35]	[7]
FGFBP2	8	[FGFBP2]	[8]	[8]
HPGDS	8	[HPGDS]	[8]	[8]
ADH4	4	[ADH4]	[12]	[4]
TIMP4	8	[TIMP4]	[8]	[8]
MYLK	11	[MYLK,MYLKP1]	[170,1]	[11,1]
SOX2	8	[SOX2]	[8]	[8]
LAMP3	8	[LAMP3]	[16]	[8]
CXCL6	10	[CXCL6,CXCL5]	[12,1]	[10,1]
BANK1	8	[BANK1]	[40]	[8]
GYPB	1	[GYPB,GYPA,GYPE,ENSG00000285783]	[3,10,2,1]	[1,1,1,1]
C7	4	[C7]	[11]	[4]
GZMK	8	[GZMK]	[8]	[8]
GZMA	8	[GZMA]	[8]	[8]
VCAN	8	[VCAN]	[48]	[8]
GATA2	8	[GATA2]	[32]	[8]
ECSCR	8	[ECSCR,ENSG00000279686]	[8,7]	[8,7]
CD14	8	[CD14]	[29]	[8]
SERPINB9	8	[SERPINB9]	[16]	[8]
OPRPN	8	[OPRPN]	[8]	[8]
BASP1	8	[BASP1]	[16]	[8]
IL7R	9	[IL7R]	[20]	[9]
C5orf46	7	[C5orf46]	[10]	[7]
SLC26A2	8	[SLC26A2]	[8]	[8]
LY86	8	[LY86]	[16]	[8]
FGFBP1	8	[FGFBP1]	[8]	[8]
CXCL2	8	[CXCL2]	[8]	[8]
CXCL9	8	[CXCL9]	[8]	[8]
TMEM174	7	[TMEM174]	[7]	[7]
CRHBP	4	[CRHBP]	[8]	[4]
PDGFRB	8	[PDGFRB]	[8]	[8]
HAVCR2	8	[HAVCR2]	[63]	[8]
SST	3	[SST]	[3]	[3]
SNCA	7	[SNCA]	[61]	[7]
MMRN1	8	[MMRN1]	[24]	[8]
EDN1	8	[EDN1]	[8]	[8]
CD83	8	[CD83,CD83P1]	[16,2]	[8,2]
PLA2G7	8	[PLA2G7]	[16]	[8]
MEF2C	8	[MEF2C]	[168]	[8]
GYPA	12	[GYPA,ENSG00000285783,GYPB,GYPE]	[61,6,6,2]	[12,6,2,1]
SFTA2	6	[SFTA2,HCG21]	[7,2]	[6,2]
AIF1	7	[AIF1]	[11]	[7]
ARFGEF3	8	[ARFGEF3]	[8]	[8]
ESR1	11	[ESR1]	[55]	[11]
STEAP4	12	[STEAP4]	[26]	[12]
HEPACAM2	8	[HEPACAM2]	[32]	[8]
STC2	8	[STC2]	[8]	[8]
BTNL9	8	[BTNL9]	[17]	[8]
HLA-DQB2	7	[HLA-DQB2]	[21]	[7]
SPDEF	6	[SPDEF]	[11]	[6]
TREM2	8	[TREM2]	[20]	[8]
SLC26A3	7	[SLC26A3]	[7]	[7]
C6orf118	7	[C6orf118]	[6]	[6]
CYP3A4	4	[CYP3A4,CYP3A7-CYP3A51P,CYP3A7]	[16,2,1]	[4,1,1]
PCOLCE	4	[PCOLCE]	[4]	[4]
STC1	8	[STC1]	[16]	[8]
CXCL10	8	[CXCL10]	[8]	[8]
SCGN	8	[ENSG00000290217,SCGN]	[6,8]	[6,8]
EGFR	4	[EGFR]	[24]	[4]
UPK3B	4	[UPK3B]	[8]	[4]
FGL2	8	[FGL2]	[8]	[8]
PEBP4	6	[PEBP4]	[6]	[6]
DST	15	[DST]	[78]	[15]
PRDM1	8	[PRDM1]	[48]	[8]
SOX17	8	[SOX17]	[8]	[8]
GEM	8	[GEM]	[16]	[8]
CFB	8	[CFB,ENSG00000244255]	[23,15]	[8,8]
INMT	8	[INMT,INMT-MINDY4]	[11,1]	[8,1]
SFRP4	4	[SFRP4]	[4]	[4]
PTN	8	[PTN]	[24]	[8]
THBS2	4	[THBS2]	[28]	[4]
AGR3	8	[AGR3]	[14]	[8]
MET	8	[MET]	[24]	[8]
CFTR	8	[CFTR]	[56]	[8]
AGER	4	[AGER]	[24]	[4]
ANGPT2	8	[ANGPT2]	[32]	[8]
LPL	4	[LPL]	[4]	[4]
CCL19	3	[CCL19]	[5]	[3]
SEMA3C	8	[SEMA3C]	[16]	[8]
MYC	12	[MYC]	[83]	[12]
FOXI1	7	[FOXI1]	[14]	[7]
GNG11	8	[GNG11]	[8]	[8]
TAC1	8	[TAC1]	[23]	[8]
MEST	8	[MEST,MESTP3,MESTP2,MESTP4,MESTP1]	[64,1,2,3,4]	[8,1,2,3,4]
BAMBI	8	[BAMBI]	[8]	[8]
CDK1	8	[CDK1]	[32]	[8]
MZB1	6	[MZB1]	[6]	[6]
PLAC9	5	[PLAC9,PLAC9P1]	[9,1]	[5,1]
MMRN2	8	[MMRN2]	[8]	[8]
SFRP2	4	[SFRP2]	[4]	[4]
ADAM28	7	[ADAM28]	[21]	[7]
TCIM	8	[TCIM]	[8]	[8]
HEMGN	8	[HEMGN]	[16]	[8]
TNC	8	[TNC]	[40]	[8]
RIDA	4	[RIDA]	[4]	[4]
NPDC1	5	[NPDC1]	[7]	[5]
IL2RA	9	[IL2RA]	[36]	[9]
SLC18A2	7	[SLC18A2]	[7]	[7]
DMBT1	4	[DMBT1]	[52]	[4]
OGN	8	[OGN]	[16]	[8]
ASPN	8	[ASPN]	[16]	[8]
PRF1	7	[PRF1]	[19]	[7]
KCNMA1	22	[KCNMA1]	[336]	[22]
CAV1	4	[CAV1]	[24]	[4]
RTKN2	16	[RTKN2]	[24]	[16]
LYVE1	8	[LYVE1]	[14]	[8]
BBOX1	4	[BBOX1]	[16]	[4]
ELF5	15	[ELF5]	[45]	[15]
LY6D	2	[LY6D]	[2]	[2]
CD274	8	[CD274]	[16]	[8]
SNCG	2	[SNCG]	[4]	[2]
ACTA2	4	[ACTA2]	[35]	[4]
FAS	8	[FAS]	[143]	[8]
MAMDC2	8	[MAMDC2]	[8]	[8]
MRC1	4	[MRC1]	[4]	[4]
FCN2	5	[FCN2,FCN1]	[10,1]	[5,1]
FCN1	8	[FCN1]	[8]	[8]
MPEG1	8	[MPEG1,ENSG00000254704]	[8,1]	[8,1]
MS4A2	8	[MS4A2]	[16]	[8]
EGFL7	3	[EGFL7]	[9]	[3]
PTGDS	4	[ENSG00000284341,PTGDS]	[4,4]	[4,4]
ASCL3	7	[ASCL3]	[6]	[6]
EHF	10	[EHF]	[49]	[10]
SPI1	3	[SPI1]	[14]	[3]
GLYATL1	4	[GLYATL1]	[24]	[4]
MLANA	3	[MLANA]	[9]	[3]
AQP3	2	[AQP3]	[4]	[2]
CCL27	2	[ENSG00000261215,CCL27]	[2,2]	[2,2]
MKI67	8	[MKI67]	[14]	[7]
MS4A4A	10	[MS4A4A,MS4A4E]	[86,3]	[10,2]
MS4A1	8	[MS4A1]	[46]	[8]
COL17A1	8	[COL17A1]	[24]	[8]
CD3E	8	[CD3E]	[16]	[8]
CD3D	6	[CD3D]	[14]	[6]
CD27	5	[CD27]	[5]	[5]
LAG3	5	[LAG3]	[8]	[5]
MS4A6A	15	[MS4A6A]	[58]	[15]
VWF	8	[VWF,VWFP1]	[8,1]	[8,1]
CLEC4E	7	[CLEC4E]	[21]	[7]
SCGB2A1	6	[SCGB2A2,SCGB2A1]	[2,6]	[1,6]
SLC22A8	8	[SLC22A8]	[40]	[8]
MFAP5	9	[MFAP5]	[43]	[9]
KLRB1	8	[KLRB1]	[8]	[8]
SH2D3C	9	[SH2D3C]	[42]	[9]
PGR	12	[PGR]	[40]	[12]
APOA5	8	[APOA5]	[20]	[8]
FXYD2	4	[FXYD2,FXYD6-FXYD2]	[7,2]	[4,1]
GPRC5A	8	[GPRC5A]	[24]	[8]
RERGL	8	[RERGL]	[21]	[8]
KLRD1	8	[KLRD1]	[40]	[8]
RAPGEF3	9	[RAPGEF3]	[48]	[9]
KLRC1	7	[KLRC2,KLRC1,ENSG00000255641,KLRC4-KLRK1,KLRC4,KLRC3]	[3,35,1,1,3,2]	[1,7,1,1,1,1]
THY1	9	[THY1]	[18]	[8]
RBP5	8	[RBP5]	[12]	[8]
CD163	4	[CD163]	[16]	[4]
FKBP11	11	[FKBP11]	[16]	[11]
AQP2	3	[AQP2]	[3]	[3]
IGF1	13	[IGF1]	[43]	[13]
VWA5A	8	[VWA5A]	[40]	[8]
APOLD1	8	[APOLD1]	[16]	[8]
MCF2L	20	[MCF2L]	[72]	[20]
CD69	8	[CD69]	[16]	[8]
PPP1R1A	12	[PPP1R1A]	[14]	[12]
MDM2	12	[MDM2]	[126]	[12]
COCH	8	[COCH]	[56]	[8]
LTBP2	8	[LTBP2]	[16]	[8]
CHGA	4	[CHGA]	[8]	[4]
TCL1A	10	[TCL1A]	[30]	[10]
CD4	9	[CD4]	[16]	[9]
TMEM52B	4	[TMEM52B]	[12]	[4]
THAP2	13	[THAP2,ENSG00000258064]	[15,2]	[13,2]
GLIPR1	8	[GLIPR1]	[8]	[8]
ASCL1	4	[ASCL1]	[4]	[4]
TBX3	8	[TBX3]	[16]	[8]
FOXA1	3	[FOXA1]	[3]	[3]
CLEC14A	8	[CLEC14A]	[8]	[8]
GPX2	4	[GPX2]	[4]	[4]
FBN1	15	[FBN1]	[16]	[15]
AQP9	8	[AQP9]	[16]	[8]
LGR5	4	[LGR5]	[12]	[4]
MEDAG	8	[MEDAG]	[8]	[8]
EDNRB	8	[EDNRB]	[56]	[8]
CCNB2	8	[CCNB2,CCNB2P1]	[24,2]	[8,2]
CYP1A1	10	[CYP1A1]	[51]	[10]
MYBPC1	8	[MYBPC1]	[106]	[8]
KRT7	3	[KRT7]	[3]	[3]
TSPAN19	8	[TSPAN19]	[8]	[8]
GPR183	7	[GPR183]	[7]	[7]
TRAC	8	[TRAC]	[8]	[8]
CTSG	3	[CTSG]	[3]	[3]
GZMB	5	[GZMB]	[13]	[5]
CLEC10A	8	[CLEC10A]	[29]	[8]
RND1	8	[RND1]	[8]	[8]
CD19	8	[CD19]	[16]	[8]
AHSP	6	[AHSP]	[6]	[6]
TNFRSF13B	5	[TNFRSF13B]	[14]	[5]
CCL5	6	[CCL5]	[11]	[5]
PLD4	8	[PLD4]	[15]	[8]
MYH11	4	[MYH11]	[20]	[4]
TMC5	8	[TMC5]	[56]	[8]
ALDH1A3	12	[ALDH1A3]	[20]	[12]
CCDC78	3	[CCDC78]	[6]	[3]
PLCG2	7	[PLCG2]	[64]	[7]
DNAAF1	7	[DNAAF1]	[7]	[7]
CRISPLD2	9	[CRISPLD2]	[28]	[9]
CSF3	7	[CSF3]	[25]	[6]
UMOD	3	[UMOD]	[9]	[3]
IGSF6	8	[IGSF6]	[8]	[8]
IRF8	16	[IRF8]	[59]	[16]
TOP2A	4	[TOP2A]	[4]	[4]
CCR7	8	[CCR7]	[16]	[8]
KRT20	4	[KRT20]	[4]	[4]
INS	3	[INS,INS-IGF2]	[8,1]	[2,1]
HPX	3	[HPX]	[3]	[3]
SLC4A1	7	[SLC4A1]	[14]	[7]
HIGD1B	6	[HIGD1B]	[16]	[6]
TNFRSF17	8	[TNFRSF17]	[16]	[8]
PMP22	12	[PMP22]	[194]	[12]
HMGCS2	4	[HMGCS2]	[8]	[4]
MNDA	8	[MNDA]	[8]	[8]
ADGRE1	8	[ADGRE1]	[40]	[8]
CAVIN1	8	[CAVIN1]	[8]	[8]
RAMP2	4	[RAMP2]	[15]	[4]
PPY	2	[PPY,ENSG00000290672,PPY2P]	[6,1,1]	[2,1,1]
SERPINB2	8	[SERPINB2]	[16]	[8]
FSTL3	9	[FSTL3]	[26]	[9]
AQP8	7	[AQP8]	[13]	[7]
PECAM1	8	[PECAM1]	[8]	[8]
CD300E	8	[CD300E]	[16]	[8]
FOXJ1	3	[FOXJ1]	[3]	[3]
SERPINB3	8	[SERPINB3,SERPINB4]	[16,3]	[8,3]
CD68	3	[CD68,ENSG00000264772]	[6,3]	[3,3]
CNN1	7	[CNN1]	[19]	[7]
GDF15	1	[GDF15]	[3]	[1]
LGI4	4	[LGI4]	[10]	[4]
CFAP53	8	[CFAP53]	[8]	[8]
TCF4	8	[TCF4]	[256]	[8]
LILRB2	8	[LILRB2,LILRB1,LILRP1,LILRP2,ENSG00000299952]	[40,7,1,2,1]	[8,1,1,1,1]
LILRA5	4	[LILRA5,LILRB5,LILRB3]	[8,2,4]	[4,1,1]
TM4SF4	4	[TM4SF4]	[4]	[4]
ADH1C	4	[ADH1C]	[4]	[4]
NTN4	8	[NTN4]	[40]	[8]
APCDD1	8	[APCDD1]	[11]	[8]
SMIM24	10	[SMIM24]	[20]	[10]
CYP2A7	8	[CYP2A7,CYP2A6,CYP2A13]	[13,1,1]	[8,1,1]
GATM	4	[GATM]	[16]	[4]
C15orf48	3	[C15orf48]	[6]	[3]
PPP1R1B	7	[PPP1R1B]	[31]	[7]
ERBB2	3	[ERBB2]	[21]	[3]
FCGR1A	8	[FCGR1BP,FCGR1A,FCGR1CP,ENSG00000307137]	[85,8,7,56]	[6,8,7,7]
LILRA4	8	[LILRA4,ENSG00000275210]	[8,1]	[8,1]
LILRB4	4	[LILRB4]	[20]	[4]
HAMP	4	[HAMP]	[6]	[4]
SPIB	8	[SPIB]	[24]	[8]
KLK11	5	[KLK11]	[20]	[5]
CD93	8	[CD93]	[8]	[8]
UBE2C	6	[UBE2C,UBE2CP4]	[18,1]	[6,1]
DERL3	9	[DERL3]	[24]	[9]
CYP2F1	8	[CYP2F1,CYP2F2P,ENSG00000293114]	[8,3,2]	[8,3,2]
CD79A	4	[CD79A]	[6]	[4]
PCSK2	8	[PCSK2]	[24]	[8]
SNAI1	6	[SNAI1]	[6]	[6]
SOX18	3	[SOX18]	[3]	[3]
PCP4	5	[PCP4]	[5]	[5]
TFF2	4	[TFF2]	[4]	[4]
LIF	8	[LIF]	[9]	[8]
PVALB	5	[PVALB]	[13]	[5]
ANPEP	4	[ANPEP]	[8]	[4]
ABCC11	4	[ABCC11]	[16]	[4]
CDH16	4	[CDH16]	[20]	[4]
TMEM100	8	[TMEM100]	[16]	[8]
PCNA	8	[PCNA,PCNAP3]	[16,2]	[8,2]
ERG	11	[ERG]	[93]	[11]
CYP2B6	8	[CYP2B6,CYP2B7P]	[16,16]	[8,4]
CLIC6	8	[CLIC6]	[16]	[8]
ALAS2	8	[ALAS2]	[24]	[8]
PRG4	4	[PRG4]	[16]	[4]
CA4	5	[CA4]	[5]	[5]
CSF2RA	11	[CSF2RA]	[252]	[11]
RETN	1	[RETN]	[3]	[1]
MCEMP1	8	[MCEMP1,ENSG00000269711]	[16,2]	[8,2]
NKG7	2	[NKG7]	[5]	[2]
IL3RA	8	[IL3RA]	[32]	[8]
BMX	8	[BMX]	[24]	[8]
GPC3	8	[GPC3]	[32]	[8]
FOXP3	8	[FOXP3]	[20]	[8]
VSIG4	8	[VSIG4]	[24]	[8]
AR	15	[AR]	[30]	[14]
TCF15	3	[TCF15]	[1]	[1]
APOBEC3A	10	[APOBEC3A,APOBEC3B,APOBEC3G]	[15,6,1]	[8,2,1]
TAT	4	[TAT]	[4]	[4]
ADAMTS1	8	[ADAMTS1]	[16]	[8]
SRPX	8	[SRPX]	[32]	[8]
PLIN4	4	[PLIN4]	[6]	[3]
CD70	2	[CD70]	[3]	[2]
FBLN1	4	[FBLN1]	[20]	[4]
DPEP1	3	[DPEP1]	[9]	[3]
ACE2	8	[ACE2,ENSG00000285602]	[71,6]	[8,6]
