## Supplementary Table 10 for "Evidence of off-target probe binding affecting 10x Genomics Xenium gene panels compromise accuracy of spatial transcriptomic profiling": collapsed_summary_offtargets.tsv

target_gene	n	aligned_to	n_hits	n_probes
FCGR3A	8	[FCGR3A,FCGR3B,ENSG00000289768]	[85,12,1]	[8,4,1]
DPT	8	[LINC00970,DPT]	[20,8]	[8,8]
ACTG2	14	[ACTG2,ACTB,ACTA1,POTEJ,ACTBP15,ACTG1P15,ENSG00000230080,POTEM,POTEE,ACTG1P19,POTEF,POTEI,ACTG1P14,ACTBP16,ACTG1P12,POTEKP,ACTBP1,ENSG00000241838]	[34,8,3,1,1,1,1,1,2,1,1,1,1,1,1,1,1,1]	[14,1,1,1,1,1,1,1,1,1,1,1,1,1,1,1,1,1]
MALL	8	[ENSG00000282304,MALL,ENSG00000293619,ENSG00000290802,ENSG00000240040,MALLP2,MALLP1]	[11,13,8,2,2,1,3]	[8,8,8,2,2,1,3]
EPCAM	4	[EPCAM,ENSG00000225356]	[8,2]	[4,2]
BCL2L11	13	[BCL2L11,ENSG00000293584]	[42,1]	[13,1]
AMY2A	7	[AMY2A,AMY2B,AMY1C,ENSG00000234441,AMY1A,AMY1B,AMYP1]	[7,4,9,2,3,6,3]	[7,2,3,2,3,3,3]
CCDC39	8	[ENSG00000145075,CCDC39]	[9,16]	[8,8]
SLAMF1	11	[SLAMF1,ENSG00000228863]	[18,1]	[10,1]
CFHR3	9	[CFHR3,ENSG00000289697,ENSG00000285986,CFHR4,CFH]	[25,7,4,4,32]	[9,7,4,2,2]
CFHR1	4	[CFHR1,CFHR2,CFH]	[14,6,9]	[4,1,1]
MYLK	11	[MYLK,MYLKP1]	[170,1]	[11,1]
CXCL6	10	[CXCL6,CXCL5]	[12,1]	[10,1]
GYPB	1	[GYPB,GYPA,GYPE,ENSG00000285783]	[3,10,2,1]	[1,1,1,1]
ECSCR	8	[ECSCR,ENSG00000279686]	[8,7]	[8,7]
CD83	8	[CD83,CD83P1]	[16,2]	[8,2]
GYPA	12	[GYPA,ENSG00000285783,GYPB,GYPE]	[61,6,6,2]	[12,6,2,1]
SFTA2	6	[SFTA2,HCG21]	[7,2]	[6,2]
CYP3A4	4	[CYP3A4,CYP3A7-CYP3A51P,CYP3A7]	[16,2,1]	[4,1,1]
SCGN	8	[ENSG00000290217,SCGN]	[6,8]	[6,8]
CFB	8	[CFB,ENSG00000244255]	[23,15]	[8,8]
INMT	8	[INMT,INMT-MINDY4]	[11,1]	[8,1]
MEST	8	[MEST,MESTP3,MESTP2,MESTP4,MESTP1]	[64,1,2,3,4]	[8,1,2,3,4]
PLAC9	5	[PLAC9,PLAC9P1]	[9,1]	[5,1]
FCN2	5	[FCN2,FCN1]	[10,1]	[5,1]
MPEG1	8	[MPEG1,ENSG00000254704]	[8,1]	[8,1]
PTGDS	4	[ENSG00000284341,PTGDS]	[4,4]	[4,4]
CCL27	2	[ENSG00000261215,CCL27]	[2,2]	[2,2]
MS4A4A	10	[MS4A4A,MS4A4E]	[86,3]	[10,2]
VWF	8	[VWF,VWFP1]	[8,1]	[8,1]
SCGB2A1	6	[SCGB2A2,SCGB2A1]	[2,6]	[1,6]
FXYD2	4	[FXYD2,FXYD6-FXYD2]	[7,2]	[4,1]
KLRC1	7	[KLRC2,KLRC1,ENSG00000255641,KLRC4-KLRK1,KLRC4,KLRC3]	[3,35,1,1,3,2]	[1,7,1,1,1,1]
THAP2	13	[THAP2,ENSG00000258064]	[15,2]	[13,2]
CCNB2	8	[CCNB2,CCNB2P1]	[24,2]	[8,2]
INS	3	[INS,INS-IGF2]	[8,1]	[2,1]
PPY	2	[PPY,ENSG00000290672,PPY2P]	[6,1,1]	[2,1,1]
SERPINB3	8	[SERPINB3,SERPINB4]	[16,3]	[8,3]
CD68	3	[CD68,ENSG00000264772]	[6,3]	[3,3]
LILRB2	8	[LILRB2,LILRB1,LILRP1,LILRP2,ENSG00000299952]	[40,7,1,2,1]	[8,1,1,1,1]
LILRA5	4	[LILRA5,LILRB5,LILRB3]	[8,2,4]	[4,1,1]
CYP2A7	8	[CYP2A7,CYP2A6,CYP2A13]	[13,1,1]	[8,1,1]
FCGR1A	8	[FCGR1BP,FCGR1A,FCGR1CP,ENSG00000307137]	[85,8,7,56]	[6,8,7,7]
LILRA4	8	[LILRA4,ENSG00000275210]	[8,1]	[8,1]
UBE2C	6	[UBE2C,UBE2CP4]	[18,1]	[6,1]
CYP2F1	8	[CYP2F1,CYP2F2P,ENSG00000293114]	[8,3,2]	[8,3,2]
PCNA	8	[PCNA,PCNAP3]	[16,2]	[8,2]
CYP2B6	8	[CYP2B6,CYP2B7P]	[16,16]	[8,4]
MCEMP1	8	[MCEMP1,ENSG00000269711]	[16,2]	[8,2]
APOBEC3A	10	[APOBEC3A,APOBEC3B,APOBEC3G]	[15,6,1]	[8,2,1]
ACE2	8	[ACE2,ENSG00000285602]	[71,6]	[8,6]
