## Supplementary Table 10 for "Evidence of off-target probe binding affecting 10x Genomics Xenium gene panels compromise accuracy of spatial transcriptomic profiling": stat.summary.tsv

target_gene	n	gene_name	n_hits	n_probes	gene_ids
PDPN	11	PDPN	64	11	[ENSG00000162493]
SELL	8	SELL	16	8	[ENSG00000188404]
SELE	8	SELE	40	8	[ENSG00000007908]
CYP4B1	9	CYP4B1	26	9	[ENSG00000142973]
DIRAS3	7	DIRAS3	27	7	[ENSG00000162595]
CD1A	8	CD1A	8	8	[ENSG00000158477]
CD1C	8	CD1C	8	8	[ENSG00000158481]
SLAMF7	8	SLAMF7	64	8	[ENSG00000026751]
FCGR3A	8	FCGR3A	85	8	[ENSG00000203747]
FCGR3A	8	FCGR3B	12	4	[ENSG00000162747]
FCGR3A	8	ENSG00000289768	1	1	[ENSG00000289768]
ADGRL4	8	ADGRL4	40	8	[ENSG00000162618]
CD247	8	CD247	116	8	[ENSG00000198821]
HES4	1	HES4	2	1	[ENSG00000188290]
TNFRSF9	8	TNFRSF9	8	8	[ENSG00000049249]
S100A12	5	S100A12	5	5	[ENSG00000163221]
S100A1	5	S100A1	11	5	[ENSG00000160678]
CD5L	8	CD5L	8	8	[ENSG00000073754]
PTPRC	19	PTPRC	45	19	[ENSG00000081237]
CD34	8	CD34	24	8	[ENSG00000174059]
IL1R2	9	IL1R2	22	9	[ENSG00000115590]
IL1RL1	8	IL1RL1	32	8	[ENSG00000115602]
DPT	8	LINC00970	20	8	[ENSG00000203601]
DPT	8	DPT	8	8	[ENSG00000143196]
KCNK3	7	KCNK3	7	7	[ENSG00000171303]
GNLY	5	GNLY	12	5	[ENSG00000115523]
CD8A	8	CD8A	32	8	[ENSG00000153563]
TFPI	9	TFPI	33	9	[ENSG00000003436]
COL5A2	8	COL5A2	16	8	[ENSG00000204262]
SMYD2	7	SMYD2	7	7	[ENSG00000143499]
CENPF	8	CENPF	14	8	[ENSG00000117724]
CAPN8	8	CAPN8	16	8	[ENSG00000203697]
NAT8	4	NAT8	4	4	[ENSG00000144035]
ACTG2	14	ACTG2	34	14	[ENSG00000163017]
ACTG2	14	ACTB	8	1	[ENSG00000075624]
ACTG2	14	ACTA1	3	1	[ENSG00000143632]
ACTG2	14	POTEJ	1	1	[ENSG00000222038]
ACTG2	14	ACTBP15	1	1	[ENSG00000213857]
ACTG2	14	ACTG1P15	1	1	[ENSG00000259904]
ACTG2	14	ENSG00000230080	1	1	[ENSG00000230080]
ACTG2	14	POTEM	1	1	[ENSG00000222036]
ACTG2	14	POTEE	2	1	[ENSG00000188219]
ACTG2	14	ACTG1P19	1	1	[ENSG00000237999]
ACTG2	14	POTEF	1	1	[ENSG00000196604]
ACTG2	14	POTEI	1	1	[ENSG00000196834]
ACTG2	14	ACTG1P14	1	1	[ENSG00000230581]
ACTG2	14	ACTBP16	1	1	[ENSG00000241473]
ACTG2	14	ACTG1P12	1	1	[ENSG00000226642]
ACTG2	14	POTEKP	1	1	[ENSG00000204434]
ACTG2	14	ACTBP1	1	1	[ENSG00000229145]
ACTG2	14	ENSG00000241838	1	1	[ENSG00000241838]
MARCO	4	MARCO	4	4	[ENSG00000019169]
CXCR4	8	CXCR4	56	8	[ENSG00000121966]
C1orf162	8	C1orf162	16	8	[ENSG00000143110]
RGS16	8	RGS16	8	8	[ENSG00000143333]
FHL2	13	FHL2	78	13	[ENSG00000115641]
MALL	8	ENSG00000282304	11	8	[ENSG00000282304]
MALL	8	MALL	13	8	[ENSG00000144063]
MALL	8	ENSG00000293619	8	8	[ENSG00000293619]
MALL	8	ENSG00000290802	2	2	[ENSG00000290802]
MALL	8	ENSG00000240040	2	2	[ENSG00000240040]
MALL	8	MALLP2	1	1	[ENSG00000283270]
MALL	8	MALLP1	3	3	[ENSG00000282785]
GHRL	5	GHRL	45	5	[ENSG00000157017]
DUSP2	6	DUSP2	12	6	[ENSG00000158050]
CAVIN2	8	CAVIN2	8	8	[ENSG00000168497]
CD28	13	CD28	35	13	[ENSG00000178562]
CTLA4	8	CTLA4	28	8	[ENSG00000163599]
ACKR1	8	ACKR1	11	4	[ENSG00000213088]
FCER1A	8	FCER1A	24	8	[ENSG00000179639]
EPCAM	4	EPCAM	8	4	[ENSG00000119888]
EPCAM	4	ENSG00000225356	2	2	[ENSG00000225356]
GKN2	4	GKN2	8	4	[ENSG00000183607]
BCL2L11	13	BCL2L11	42	13	[ENSG00000153094]
BCL2L11	13	ENSG00000293584	1	1	[ENSG00000293584]
CCR2	8	CCR2	16	8	[ENSG00000121807]
CLCA2	8	CLCA2	8	8	[ENSG00000137975]
CD1E	11	CD1E	86	11	[ENSG00000158488]
AMY2A	7	AMY2A	7	7	[ENSG00000243480]
AMY2A	7	AMY2B	4	2	[ENSG00000240038]
AMY2A	7	AMY1C	9	3	[ENSG00000187733]
AMY2A	7	ENSG00000234441	2	2	[ENSG00000234441]
AMY2A	7	AMY1A	3	3	[ENSG00000237763]
AMY2A	7	AMY1B	6	3	[ENSG00000174876]
AMY2A	7	AMYP1	3	3	[ENSG00000227408]
GPC1	6	GPC1	7	6	[ENSG00000063660]
PDCD1	2	PDCD1	6	2	[ENSG00000188389]
CCDC39	8	ENSG00000145075	9	8	[ENSG00000145075]
CCDC39	8	CCDC39	16	8	[ENSG00000284862]
CTSK	8	CTSK	76	8	[ENSG00000143387]
PPARG	14	PPARG	195	14	[ENSG00000132170]
CD2	8	CD2	11	8	[ENSG00000116824]
TENT5C	8	TENT5C	8	8	[ENSG00000183508]
SLAMF1	11	SLAMF1	18	10	[ENSG00000117090]
SLAMF1	11	ENSG00000228863	1	1	[ENSG00000228863]
CFHR3	9	CFHR3	25	9	[ENSG00000116785]
CFHR3	9	ENSG00000289697	7	7	[ENSG00000289697]
CFHR3	9	ENSG00000285986	4	4	[ENSG00000285986]
CFHR3	9	CFHR4	4	2	[ENSG00000134365]
CFHR3	9	CFH	32	2	[ENSG00000000971]
CFHR1	4	CFHR1	14	4	[ENSG00000244414]
CFHR1	4	CFHR2	6	1	[ENSG00000080910]
CFHR1	4	CFH	9	1	[ENSG00000000971]
PROX1	8	PROX1	16	8	[ENSG00000117707]
CYTIP	8	CYTIP	16	8	[ENSG00000115165]
GCG	4	GCG	8	4	[ENSG00000115263]
DES	4	DES	4	4	[ENSG00000175084]
MLPH	8	MLPH	32	8	[ENSG00000115648]
CPA3	4	CPA3	4	4	[ENSG00000163751]
TM4SF18	8	TM4SF18	16	8	[ENSG00000163762]
KNG1	3	KNG1	9	3	[ENSG00000113889]
ADIPOQ	4	ADIPOQ	8	4	[ENSG00000181092]
CLCA1	8	CLCA1	16	8	[ENSG00000016490]
DNASE1L3	8	DNASE1L3	24	8	[ENSG00000163687]
SNTN	13	SNTN	16	13	[ENSG00000188817]
PDGFRA	8	PDGFRA	16	8	[ENSG00000134853]
KIT	8	KIT	80	8	[ENSG00000157404]
CD86	7	CD86	35	7	[ENSG00000114013]
FGFBP2	8	FGFBP2	8	8	[ENSG00000137441]
HPGDS	8	HPGDS	8	8	[ENSG00000163106]
ADH4	4	ADH4	12	4	[ENSG00000198099]
TIMP4	8	TIMP4	8	8	[ENSG00000157150]
MYLK	11	MYLK	170	11	[ENSG00000065534]
MYLK	11	MYLKP1	1	1	[ENSG00000228868]
SOX2	8	SOX2	8	8	[ENSG00000181449]
LAMP3	8	LAMP3	16	8	[ENSG00000078081]
CXCL6	10	CXCL6	12	10	[ENSG00000124875]
CXCL6	10	CXCL5	1	1	[ENSG00000163735]
BANK1	8	BANK1	40	8	[ENSG00000153064]
GYPB	1	GYPB	3	1	[ENSG00000250361]
GYPB	1	GYPA	10	1	[ENSG00000170180]
GYPB	1	GYPE	2	1	[ENSG00000197465]
GYPB	1	ENSG00000285783	1	1	[ENSG00000285783]
C7	4	C7	11	4	[ENSG00000112936]
GZMK	8	GZMK	8	8	[ENSG00000113088]
GZMA	8	GZMA	8	8	[ENSG00000145649]
VCAN	8	VCAN	48	8	[ENSG00000038427]
GATA2	8	GATA2	32	8	[ENSG00000179348]
ECSCR	8	ECSCR	8	8	[ENSG00000249751]
ECSCR	8	ENSG00000279686	7	7	[ENSG00000279686]
CD14	8	CD14	29	8	[ENSG00000170458]
SERPINB9	8	SERPINB9	16	8	[ENSG00000170542]
OPRPN	8	OPRPN	8	8	[ENSG00000171199]
BASP1	8	BASP1	16	8	[ENSG00000176788]
IL7R	9	IL7R	20	9	[ENSG00000168685]
C5orf46	7	C5orf46	10	7	[ENSG00000178776]
SLC26A2	8	SLC26A2	8	8	[ENSG00000155850]
LY86	8	LY86	16	8	[ENSG00000112799]
FGFBP1	8	FGFBP1	8	8	[ENSG00000137440]
CXCL2	8	CXCL2	8	8	[ENSG00000081041]
CXCL9	8	CXCL9	8	8	[ENSG00000138755]
TMEM174	7	TMEM174	7	7	[ENSG00000164325]
CRHBP	4	CRHBP	8	4	[ENSG00000145708]
PDGFRB	8	PDGFRB	8	8	[ENSG00000113721]
HAVCR2	8	HAVCR2	63	8	[ENSG00000135077]
SST	3	SST	3	3	[ENSG00000157005]
SNCA	7	SNCA	61	7	[ENSG00000145335]
MMRN1	8	MMRN1	24	8	[ENSG00000138722]
EDN1	8	EDN1	8	8	[ENSG00000078401]
CD83	8	CD83	16	8	[ENSG00000112149]
CD83	8	CD83P1	2	2	[ENSG00000219738]
PLA2G7	8	PLA2G7	16	8	[ENSG00000146070]
MEF2C	8	MEF2C	168	8	[ENSG00000081189]
GYPA	12	GYPA	61	12	[ENSG00000170180]
GYPA	12	ENSG00000285783	6	6	[ENSG00000285783]
GYPA	12	GYPB	6	2	[ENSG00000250361]
GYPA	12	GYPE	2	1	[ENSG00000197465]
SFTA2	6	SFTA2	7	6	[ENSG00000196260]
SFTA2	6	HCG21	2	2	[ENSG00000233529]
AIF1	7	AIF1	11	7	[ENSG00000204472]
ARFGEF3	8	ARFGEF3	8	8	[ENSG00000112379]
ESR1	11	ESR1	55	11	[ENSG00000091831]
STEAP4	12	STEAP4	26	12	[ENSG00000127954]
HEPACAM2	8	HEPACAM2	32	8	[ENSG00000188175]
STC2	8	STC2	8	8	[ENSG00000113739]
BTNL9	8	BTNL9	17	8	[ENSG00000165810]
HLA-DQB2	7	HLA-DQB2	21	7	[ENSG00000232629]
SPDEF	6	SPDEF	11	6	[ENSG00000124664]
TREM2	8	TREM2	20	8	[ENSG00000095970]
SLC26A3	7	SLC26A3	7	7	[ENSG00000091138]
C6orf118	7	C6orf118	6	6	[ENSG00000112539]
CYP3A4	4	CYP3A4	16	4	[ENSG00000160868]
CYP3A4	4	CYP3A7-CYP3A51P	2	1	[ENSG00000282301]
CYP3A4	4	CYP3A7	1	1	[ENSG00000160870]
PCOLCE	4	PCOLCE	4	4	[ENSG00000106333]
STC1	8	STC1	16	8	[ENSG00000159167]
CXCL10	8	CXCL10	8	8	[ENSG00000169245]
SCGN	8	ENSG00000290217	6	6	[ENSG00000290217]
SCGN	8	SCGN	8	8	[ENSG00000079689]
EGFR	4	EGFR	24	4	[ENSG00000146648]
UPK3B	4	UPK3B	8	4	[ENSG00000243566]
FGL2	8	FGL2	8	8	[ENSG00000127951]
PEBP4	6	PEBP4	6	6	[ENSG00000134020]
DST	15	DST	78	15	[ENSG00000151914]
PRDM1	8	PRDM1	48	8	[ENSG00000057657]
SOX17	8	SOX17	8	8	[ENSG00000164736]
GEM	8	GEM	16	8	[ENSG00000164949]
CFB	8	CFB	23	8	[ENSG00000243649]
CFB	8	ENSG00000244255	15	8	[ENSG00000244255]
INMT	8	INMT	11	8	[ENSG00000241644]
INMT	8	INMT-MINDY4	1	1	[ENSG00000254959]
SFRP4	4	SFRP4	4	4	[ENSG00000106483]
PTN	8	PTN	24	8	[ENSG00000105894]
THBS2	4	THBS2	28	4	[ENSG00000186340]
AGR3	8	AGR3	14	8	[ENSG00000173467]
MET	8	MET	24	8	[ENSG00000105976]
CFTR	8	CFTR	56	8	[ENSG00000001626]
AGER	4	AGER	24	4	[ENSG00000204305]
ANGPT2	8	ANGPT2	32	8	[ENSG00000091879]
LPL	4	LPL	4	4	[ENSG00000175445]
CCL19	3	CCL19	5	3	[ENSG00000172724]
SEMA3C	8	SEMA3C	16	8	[ENSG00000075223]
MYC	12	MYC	83	12	[ENSG00000136997]
FOXI1	7	FOXI1	14	7	[ENSG00000168269]
GNG11	8	GNG11	8	8	[ENSG00000127920]
TAC1	8	TAC1	23	8	[ENSG00000006128]
MEST	8	MEST	64	8	[ENSG00000106484]
MEST	8	MESTP3	1	1	[ENSG00000250927]
MEST	8	MESTP2	2	2	[ENSG00000259558]
MEST	8	MESTP4	3	3	[ENSG00000215004]
MEST	8	MESTP1	4	4	[ENSG00000220884]
BAMBI	8	BAMBI	8	8	[ENSG00000095739]
CDK1	8	CDK1	32	8	[ENSG00000170312]
MZB1	6	MZB1	6	6	[ENSG00000170476]
PLAC9	5	PLAC9	9	5	[ENSG00000189129]
PLAC9	5	PLAC9P1	1	1	[ENSG00000291116]
MMRN2	8	MMRN2	8	8	[ENSG00000173269]
SFRP2	4	SFRP2	4	4	[ENSG00000145423]
ADAM28	7	ADAM28	21	7	[ENSG00000042980]
TCIM	8	TCIM	8	8	[ENSG00000176907]
HEMGN	8	HEMGN	16	8	[ENSG00000136929]
TNC	8	TNC	40	8	[ENSG00000041982]
RIDA	4	RIDA	4	4	[ENSG00000132541]
NPDC1	5	NPDC1	7	5	[ENSG00000107281]
IL2RA	9	IL2RA	36	9	[ENSG00000134460]
SLC18A2	7	SLC18A2	7	7	[ENSG00000165646]
DMBT1	4	DMBT1	52	4	[ENSG00000187908]
OGN	8	OGN	16	8	[ENSG00000106809]
ASPN	8	ASPN	16	8	[ENSG00000106819]
PRF1	7	PRF1	19	7	[ENSG00000180644]
KCNMA1	22	KCNMA1	336	22	[ENSG00000156113]
CAV1	4	CAV1	24	4	[ENSG00000105974]
RTKN2	16	RTKN2	24	16	[ENSG00000182010]
LYVE1	8	LYVE1	14	8	[ENSG00000133800]
BBOX1	4	BBOX1	16	4	[ENSG00000129151]
ELF5	15	ELF5	45	15	[ENSG00000135374]
LY6D	2	LY6D	2	2	[ENSG00000167656]
CD274	8	CD274	16	8	[ENSG00000120217]
SNCG	2	SNCG	4	2	[ENSG00000173267]
ACTA2	4	ACTA2	35	4	[ENSG00000107796]
FAS	8	FAS	143	8	[ENSG00000026103]
MAMDC2	8	MAMDC2	8	8	[ENSG00000165072]
MRC1	4	MRC1	4	4	[ENSG00000260314]
FCN2	5	FCN2	10	5	[ENSG00000160339]
FCN2	5	FCN1	1	1	[ENSG00000085265]
FCN1	8	FCN1	8	8	[ENSG00000085265]
MPEG1	8	MPEG1	8	8	[ENSG00000197629]
MPEG1	8	ENSG00000254704	1	1	[ENSG00000254704]
MS4A2	8	MS4A2	16	8	[ENSG00000149534]
EGFL7	3	EGFL7	9	3	[ENSG00000172889]
PTGDS	4	ENSG00000284341	4	4	[ENSG00000284341]
PTGDS	4	PTGDS	4	4	[ENSG00000107317]
ASCL3	7	ASCL3	6	6	[ENSG00000176009]
EHF	10	EHF	49	10	[ENSG00000135373]
SPI1	3	SPI1	14	3	[ENSG00000066336]
GLYATL1	4	GLYATL1	24	4	[ENSG00000166840]
MLANA	3	MLANA	9	3	[ENSG00000120215]
AQP3	2	AQP3	4	2	[ENSG00000165272]
CCL27	2	ENSG00000261215	2	2	[ENSG00000261215]
CCL27	2	CCL27	2	2	[ENSG00000213927]
MKI67	8	MKI67	14	7	[ENSG00000148773]
MS4A4A	10	MS4A4A	86	10	[ENSG00000110079]
MS4A4A	10	MS4A4E	3	2	[ENSG00000214787]
MS4A1	8	MS4A1	46	8	[ENSG00000156738]
COL17A1	8	COL17A1	24	8	[ENSG00000065618]
CD3E	8	CD3E	16	8	[ENSG00000198851]
CD3D	6	CD3D	14	6	[ENSG00000167286]
CD27	5	CD27	5	5	[ENSG00000139193]
LAG3	5	LAG3	8	5	[ENSG00000089692]
MS4A6A	15	MS4A6A	58	15	[ENSG00000110077]
VWF	8	VWF	8	8	[ENSG00000110799]
VWF	8	VWFP1	1	1	[ENSG00000241717]
CLEC4E	7	CLEC4E	21	7	[ENSG00000166523]
SCGB2A1	6	SCGB2A2	2	1	[ENSG00000110484]
SCGB2A1	6	SCGB2A1	6	6	[ENSG00000124939]
SLC22A8	8	SLC22A8	40	8	[ENSG00000149452]
MFAP5	9	MFAP5	43	9	[ENSG00000197614]
KLRB1	8	KLRB1	8	8	[ENSG00000111796]
SH2D3C	9	SH2D3C	42	9	[ENSG00000095370]
PGR	12	PGR	40	12	[ENSG00000082175]
APOA5	8	APOA5	20	8	[ENSG00000110243]
FXYD2	4	FXYD2	7	4	[ENSG00000137731]
FXYD2	4	FXYD6-FXYD2	2	1	[ENSG00000255245]
GPRC5A	8	GPRC5A	24	8	[ENSG00000013588]
RERGL	8	RERGL	21	8	[ENSG00000111404]
KLRD1	8	KLRD1	40	8	[ENSG00000134539]
RAPGEF3	9	RAPGEF3	48	9	[ENSG00000079337]
KLRC1	7	KLRC2	3	1	[ENSG00000205809]
KLRC1	7	KLRC1	35	7	[ENSG00000134545]
KLRC1	7	ENSG00000255641	1	1	[ENSG00000255641]
KLRC1	7	KLRC4-KLRK1	1	1	[ENSG00000255819]
KLRC1	7	KLRC4	3	1	[ENSG00000183542]
KLRC1	7	KLRC3	2	1	[ENSG00000205810]
THY1	9	THY1	18	8	[ENSG00000154096]
RBP5	8	RBP5	12	8	[ENSG00000139194]
CD163	4	CD163	16	4	[ENSG00000177575]
FKBP11	11	FKBP11	16	11	[ENSG00000134285]
AQP2	3	AQP2	3	3	[ENSG00000167580]
IGF1	13	IGF1	43	13	[ENSG00000017427]
VWA5A	8	VWA5A	40	8	[ENSG00000110002]
APOLD1	8	APOLD1	16	8	[ENSG00000178878]
MCF2L	20	MCF2L	72	20	[ENSG00000126217]
CD69	8	CD69	16	8	[ENSG00000110848]
PPP1R1A	12	PPP1R1A	14	12	[ENSG00000135447]
MDM2	12	MDM2	126	12	[ENSG00000135679]
COCH	8	COCH	56	8	[ENSG00000100473]
LTBP2	8	LTBP2	16	8	[ENSG00000119681]
CHGA	4	CHGA	8	4	[ENSG00000100604]
TCL1A	10	TCL1A	30	10	[ENSG00000100721]
CD4	9	CD4	16	9	[ENSG00000010610]
TMEM52B	4	TMEM52B	12	4	[ENSG00000165685]
THAP2	13	THAP2	15	13	[ENSG00000173451]
THAP2	13	ENSG00000258064	2	2	[ENSG00000258064]
GLIPR1	8	GLIPR1	8	8	[ENSG00000139278]
ASCL1	4	ASCL1	4	4	[ENSG00000139352]
TBX3	8	TBX3	16	8	[ENSG00000135111]
FOXA1	3	FOXA1	3	3	[ENSG00000129514]
CLEC14A	8	CLEC14A	8	8	[ENSG00000176435]
GPX2	4	GPX2	4	4	[ENSG00000176153]
FBN1	15	FBN1	16	15	[ENSG00000166147]
AQP9	8	AQP9	16	8	[ENSG00000103569]
LGR5	4	LGR5	12	4	[ENSG00000139292]
MEDAG	8	MEDAG	8	8	[ENSG00000102802]
EDNRB	8	EDNRB	56	8	[ENSG00000136160]
CCNB2	8	CCNB2	24	8	[ENSG00000157456]
CCNB2	8	CCNB2P1	2	2	[ENSG00000214998]
CYP1A1	10	CYP1A1	51	10	[ENSG00000140465]
MYBPC1	8	MYBPC1	106	8	[ENSG00000196091]
KRT7	3	KRT7	3	3	[ENSG00000135480]
TSPAN19	8	TSPAN19	8	8	[ENSG00000231738]
GPR183	7	GPR183	7	7	[ENSG00000169508]
TRAC	8	TRAC	8	8	[ENSG00000277734]
CTSG	3	CTSG	3	3	[ENSG00000100448]
GZMB	5	GZMB	13	5	[ENSG00000100453]
CLEC10A	8	CLEC10A	29	8	[ENSG00000132514]
RND1	8	RND1	8	8	[ENSG00000172602]
CD19	8	CD19	16	8	[ENSG00000177455]
AHSP	6	AHSP	6	6	[ENSG00000169877]
TNFRSF13B	5	TNFRSF13B	14	5	[ENSG00000240505]
CCL5	6	CCL5	11	5	[ENSG00000271503]
PLD4	8	PLD4	15	8	[ENSG00000166428]
MYH11	4	MYH11	20	4	[ENSG00000133392]
TMC5	8	TMC5	56	8	[ENSG00000103534]
ALDH1A3	12	ALDH1A3	20	12	[ENSG00000184254]
CCDC78	3	CCDC78	6	3	[ENSG00000162004]
PLCG2	7	PLCG2	64	7	[ENSG00000197943]
DNAAF1	7	DNAAF1	7	7	[ENSG00000154099]
CRISPLD2	9	CRISPLD2	28	9	[ENSG00000103196]
CSF3	7	CSF3	25	6	[ENSG00000108342]
UMOD	3	UMOD	9	3	[ENSG00000169344]
IGSF6	8	IGSF6	8	8	[ENSG00000140749]
IRF8	16	IRF8	59	16	[ENSG00000140968]
TOP2A	4	TOP2A	4	4	[ENSG00000131747]
CCR7	8	CCR7	16	8	[ENSG00000126353]
KRT20	4	KRT20	4	4	[ENSG00000171431]
INS	3	INS	8	2	[ENSG00000254647]
INS	3	INS-IGF2	1	1	[ENSG00000129965]
HPX	3	HPX	3	3	[ENSG00000110169]
SLC4A1	7	SLC4A1	14	7	[ENSG00000004939]
HIGD1B	6	HIGD1B	16	6	[ENSG00000131097]
TNFRSF17	8	TNFRSF17	16	8	[ENSG00000048462]
PMP22	12	PMP22	194	12	[ENSG00000109099]
HMGCS2	4	HMGCS2	8	4	[ENSG00000134240]
MNDA	8	MNDA	8	8	[ENSG00000163563]
ADGRE1	8	ADGRE1	40	8	[ENSG00000174837]
CAVIN1	8	CAVIN1	8	8	[ENSG00000177469]
RAMP2	4	RAMP2	15	4	[ENSG00000131477]
PPY	2	PPY	6	2	[ENSG00000108849]
PPY	2	ENSG00000290672	1	1	[ENSG00000290672]
PPY	2	PPY2P	1	1	[ENSG00000265060]
SERPINB2	8	SERPINB2	16	8	[ENSG00000197632]
FSTL3	9	FSTL3	26	9	[ENSG00000070404]
AQP8	7	AQP8	13	7	[ENSG00000103375]
PECAM1	8	PECAM1	8	8	[ENSG00000261371]
CD300E	8	CD300E	16	8	[ENSG00000186407]
FOXJ1	3	FOXJ1	3	3	[ENSG00000129654]
SERPINB3	8	SERPINB3	16	8	[ENSG00000057149]
SERPINB3	8	SERPINB4	3	3	[ENSG00000206073]
CD68	3	CD68	6	3	[ENSG00000129226]
CD68	3	ENSG00000264772	3	3	[ENSG00000264772]
CNN1	7	CNN1	19	7	[ENSG00000130176]
GDF15	1	GDF15	3	1	[ENSG00000130513]
LGI4	4	LGI4	10	4	[ENSG00000153902]
CFAP53	8	CFAP53	8	8	[ENSG00000172361]
TCF4	8	TCF4	256	8	[ENSG00000196628]
LILRB2	8	LILRB2	40	8	[ENSG00000131042]
LILRB2	8	LILRB1	7	1	[ENSG00000104972]
LILRB2	8	LILRP1	1	1	[ENSG00000186152]
LILRB2	8	LILRP2	2	1	[ENSG00000293273,ENSG00000170858]
LILRB2	8	ENSG00000299952	1	1	[ENSG00000299952]
LILRA5	4	LILRA5	8	4	[ENSG00000187116]
LILRA5	4	LILRB5	2	1	[ENSG00000105609]
LILRA5	4	LILRB3	4	1	[ENSG00000204577]
TM4SF4	4	TM4SF4	4	4	[ENSG00000169903]
ADH1C	4	ADH1C	4	4	[ENSG00000248144]
NTN4	8	NTN4	40	8	[ENSG00000074527]
APCDD1	8	APCDD1	11	8	[ENSG00000154856]
SMIM24	10	SMIM24	20	10	[ENSG00000095932]
CYP2A7	8	CYP2A7	13	8	[ENSG00000198077]
CYP2A7	8	CYP2A6	1	1	[ENSG00000255974]
CYP2A7	8	CYP2A13	1	1	[ENSG00000197838]
GATM	4	GATM	16	4	[ENSG00000171766]
C15orf48	3	C15orf48	6	3	[ENSG00000166920]
PPP1R1B	7	PPP1R1B	31	7	[ENSG00000131771]
ERBB2	3	ERBB2	21	3	[ENSG00000141736]
FCGR1A	8	FCGR1BP	85	6	[ENSG00000198019,ENSG00000291135]
FCGR1A	8	FCGR1A	8	8	[ENSG00000150337]
FCGR1A	8	FCGR1CP	7	7	[ENSG00000265531]
FCGR1A	8	ENSG00000307137	56	7	[ENSG00000307137]
LILRA4	8	LILRA4	8	8	[ENSG00000239961]
LILRA4	8	ENSG00000275210	1	1	[ENSG00000275210]
LILRB4	4	LILRB4	20	4	[ENSG00000186818]
HAMP	4	HAMP	6	4	[ENSG00000105697]
SPIB	8	SPIB	24	8	[ENSG00000269404]
KLK11	5	KLK11	20	5	[ENSG00000167757]
CD93	8	CD93	8	8	[ENSG00000125810]
UBE2C	6	UBE2C	18	6	[ENSG00000175063]
UBE2C	6	UBE2CP4	1	1	[ENSG00000259179]
DERL3	9	DERL3	24	9	[ENSG00000099958]
CYP2F1	8	CYP2F1	8	8	[ENSG00000197446]
CYP2F1	8	CYP2F2P	3	3	[ENSG00000237118]
CYP2F1	8	ENSG00000293114	2	2	[ENSG00000293114]
CD79A	4	CD79A	6	4	[ENSG00000105369]
PCSK2	8	PCSK2	24	8	[ENSG00000125851]
SNAI1	6	SNAI1	6	6	[ENSG00000124216]
SOX18	3	SOX18	3	3	[ENSG00000203883]
PCP4	5	PCP4	5	5	[ENSG00000183036]
TFF2	4	TFF2	4	4	[ENSG00000160181]
LIF	8	LIF	9	8	[ENSG00000128342]
PVALB	5	PVALB	13	5	[ENSG00000100362]
ANPEP	4	ANPEP	8	4	[ENSG00000166825]
ABCC11	4	ABCC11	16	4	[ENSG00000121270]
CDH16	4	CDH16	20	4	[ENSG00000166589]
TMEM100	8	TMEM100	16	8	[ENSG00000166292]
PCNA	8	PCNA	16	8	[ENSG00000132646]
PCNA	8	PCNAP3	2	2	[ENSG00000214009]
ERG	11	ERG	93	11	[ENSG00000157554]
CYP2B6	8	CYP2B6	16	8	[ENSG00000197408]
CYP2B6	8	CYP2B7P	16	4	[ENSG00000256612,ENSG00000291083]
CLIC6	8	CLIC6	16	8	[ENSG00000159212]
ALAS2	8	ALAS2	24	8	[ENSG00000158578]
PRG4	4	PRG4	16	4	[ENSG00000116690]
CA4	5	CA4	5	5	[ENSG00000167434]
CSF2RA	11	CSF2RA	252	11	[ENSG00000292357,ENSG00000198223]
RETN	1	RETN	3	1	[ENSG00000104918]
MCEMP1	8	MCEMP1	16	8	[ENSG00000183019]
MCEMP1	8	ENSG00000269711	2	2	[ENSG00000269711]
NKG7	2	NKG7	5	2	[ENSG00000105374]
IL3RA	8	IL3RA	32	8	[ENSG00000185291,ENSG00000292332]
BMX	8	BMX	24	8	[ENSG00000102010]
GPC3	8	GPC3	32	8	[ENSG00000147257]
FOXP3	8	FOXP3	20	8	[ENSG00000049768]
VSIG4	8	VSIG4	24	8	[ENSG00000155659]
AR	15	AR	30	14	[ENSG00000169083]
TCF15	3	TCF15	1	1	[ENSG00000125878]
APOBEC3A	10	APOBEC3A	15	8	[ENSG00000128383]
APOBEC3A	10	APOBEC3B	6	2	[ENSG00000179750]
APOBEC3A	10	APOBEC3G	1	1	[ENSG00000239713]
TAT	4	TAT	4	4	[ENSG00000198650]
ADAMTS1	8	ADAMTS1	16	8	[ENSG00000154734]
SRPX	8	SRPX	32	8	[ENSG00000101955]
PLIN4	4	PLIN4	6	3	[ENSG00000167676]
CD70	2	CD70	3	2	[ENSG00000125726]
FBLN1	4	FBLN1	20	4	[ENSG00000077942]
DPEP1	3	DPEP1	9	3	[ENSG00000015413]
ACE2	8	ACE2	71	8	[ENSG00000130234]
ACE2	8	ENSG00000285602	6	6	[ENSG00000285602]
