## Supplementary Table 10 for "Evidence of off-target probe binding affecting 10x Genomics Xenium gene panels compromise accuracy of spatial transcriptomic profiling": collapsed_summary.tsv

target_gene	n	aligned_to	n_hits	n_probes
GPR157	8	[GPR157]	[8]	[8]
C1QA	4	[C1QA,ENSG00000289692]	[48,2]	[4,2]
SELE	8	[SELE]	[40]	[8]
RGS1	9	[RGS1]	[16]	[9]
GYPC	8	[GYPC]	[18]	[8]
CXCR4	8	[CXCR4]	[56]	[8]
LCK	8	[LCK]	[32]	[8]
MARCKSL1	7	[MARCKSL1]	[7]	[7]
CDC20	6	[CDC20,GAS1RR,CDC20P1]	[12,1,1]	[6,1,1]
MIR205HG	6	[MIR205HG,MIR205]	[107,1]	[6,1]
STMN1	10	[STMN1,STMN1P1,STMN1P2]	[38,1,1]	[10,1,1]
QPCT	8	[QPCT]	[8]	[8]
SLC8A1	8	[SLC8A1]	[112]	[8]
COL5A2	8	[COL5A2]	[16]	[8]
STRADB	8	[ENSG00000235105,STRADB,STRADBP1]	[7,16,3]	[7,8,3]
BCAN	9	[BCAN]	[16]	[9]
CRABP2	7	[CRABP2]	[18]	[7]
ATF3	11	[ATF3]	[32]	[11]
NR4A2	8	[NR4A2]	[56]	[8]
ITGA6	8	[ITGA6]	[56]	[8]
TACSTD2	4	[TACSTD2]	[4]	[4]
LEPR	8	[LEPR]	[48]	[8]
PTGER3	18	[PTGER3]	[33]	[18]
CD1B	8	[CD1B]	[8]	[8]
MNDA	8	[MNDA]	[8]	[8]
FCER1A	8	[FCER1A]	[24]	[8]
ENAH	8	[ENAH,ENAHP1]	[29,3]	[8,3]
ID2	8	[ID2]	[18]	[8]
CALCRL	8	[CALCRL]	[24]	[8]
TFPI	9	[TFPI]	[33]	[9]
MITF	15	[MITF]	[88]	[15]
C1orf54	8	[C1orf54]	[18]	[8]
CENPF	8	[CENPF]	[14]	[8]
LINC00636	6	[LINC00636]	[12]	[6]
PBXIP1	9	[PBXIP1]	[19]	[9]
PROX1	8	[PROX1]	[16]	[8]
CD8A	8	[CD8A]	[32]	[8]
DUSP2	5	[DUSP2]	[10]	[5]
COL6A3	8	[COL6A3]	[40]	[8]
LAMB3	8	[LAMB3]	[24]	[8]
IGFBP2	3	[IGFBP2]	[5]	[3]
IGFBP5	6	[IGFBP5]	[6]	[6]
CLDN1	8	[CLDN1]	[8]	[8]
HES1	7	[HES1]	[7]	[7]
FGFBP1	8	[FGFBP1]	[8]	[8]
SOD3	3	[SOD3]	[3]	[3]
PCDH7	8	[PCDH7]	[56]	[8]
SNCA	15	[SNCA]	[98]	[15]
HMGN2	8	[HMGN2,ENSG00000293193,ENSG00000300574,ENSG00000293154,ENSG00000308091,ENSG00000309239,ENSG00000303230,ENSG00000293252,ENSG00000310399,HMGN2P25,HMGN2P46,HMGN2P18,HMGN2P10,HMGN2P31,ENSG00000261232,HMGN2P40,HMGN2P47,HMGN2P19,HMGN2P3,HMGN2P32,HMGN2P48,HMGN2P27,HMGN2P5,HMGN2P6,HMGN2P7,ENSG00000272164,HMGN2P15,HMGN2P36,HMGN2P28,HMGN2P17,HMGN2P41,ENSG00000230459]	[16,3,2,8,2,3,2,2,1,1,2,1,1,1,1,2,1,1,1,1,1,1,1,1,1,1,1,1,1,2,1,1]	[8,3,2,4,2,3,2,2,1,1,2,1,1,1,1,2,1,1,1,1,1,1,1,1,1,1,1,1,1,2,1,1]
KIT	8	[KIT]	[80]	[8]
IL1B	8	[IL1B]	[8]	[8]
TMEM150C	8	[TMEM150C,ENSG00000293008]	[22,1]	[8,1]
SPARCL1	8	[SPARCL1]	[24]	[8]
SPRY1	8	[SPRY1]	[40]	[8]
TM4SF1	3	[TM4SF1]	[6]	[3]
TP63	8	[TP63]	[88]	[8]
NSG1	9	[NSG1]	[63]	[9]
CD52	4	[CD52]	[4]	[4]
CD83	8	[CD83,CD83P1]	[16,2]	[8,2]
ID4	8	[ID4]	[8]	[8]
SYNPO2	16	[SYNPO2]	[56]	[16]
HAPLN1	10	[HAPLN1]	[16]	[10]
MEF2C	8	[MEF2C]	[168]	[8]
MMRN1	8	[MMRN1]	[24]	[8]
IRF4	8	[IRF4]	[15]	[8]
TUBB2B	8	[TUBB2B,TUBB2BP1,TUBB2A]	[8,2,2]	[8,2,2]
TMEM45A	4	[TMEM45A]	[8]	[4]
PDGFRA	8	[PDGFRA]	[16]	[8]
PTTG1	8	[PTTG1,PTTG3P,PTTG2]	[22,2,1]	[8,2,1]
S100A14	4	[S100A14]	[16]	[4]
S100A13	3	[S100A13]	[24]	[3]
LSAMP	8	[LSAMP]	[8]	[8]
APOD	4	[APOD]	[4]	[4]
AREG	8	[AREG]	[15]	[8]
SFRP2	8	[SFRP2]	[8]	[8]
CPE	8	[CPE]	[8]	[8]
GZMK	8	[GZMK]	[8]	[8]
TFAP2A	11	[TFAP2A]	[31]	[11]
INHBA	8	[INHBA]	[24]	[8]
CD1A	8	[CD1A]	[8]	[8]
IGFBP3	8	[IGFBP3]	[24]	[8]
DST	16	[DST]	[88]	[16]
IGFBP7	2	[IGFBP7]	[4]	[2]
HMGB2	8	[HMGB2,HMGB2P1]	[24,1]	[8,1]
TFAP2B	8	[TFAP2B]	[8]	[8]
THBS2	8	[THBS2]	[56]	[8]
FSCN1	3	[FSCN1,FSCN1P1]	[3,1]	[3,1]
SOSTDC1	8	[SOSTDC1]	[16]	[8]
CALD1	6	[CALD1]	[42]	[6]
BASP1	8	[BASP1]	[16]	[8]
AIF1	7	[AIF1]	[11]	[7]
MYCT1	8	[MYCT1]	[11]	[8]
LTB	2	[LTB]	[4]	[2]
LST1	2	[LST1]	[18]	[2]
CLDN4	8	[CLDN4]	[22]	[8]
TFPI2	8	[TFPI2]	[16]	[8]
SFRP1	8	[SFRP1]	[16]	[8]
SOX17	8	[SOX17]	[8]	[8]
FABP4	8	[FABP4]	[8]	[8]
IL2RA	9	[IL2RA]	[36]	[9]
ECSCR	8	[ECSCR,ENSG00000279686]	[8,7]	[8,7]
AQP1	10	[AQP1,ENSG00000250424]	[29,4]	[10,4]
SLC25A37	8	[SLC25A37]	[8]	[8]
IDO1	8	[IDO1]	[16]	[8]
PTGR1	8	[ENSG00000213226,PTGR1]	[1,24]	[1,8]
PTGDS	5	[ENSG00000284341,PTGDS]	[4,5]	[4,5]
CPVL	8	[CPVL]	[24]	[8]
TMEM176A	8	[TMEM176A]	[24]	[8]
INSIG1	3	[INSIG1]	[9]	[3]
ITGB1	8	[ITGB1,ITGB1P1]	[168,3]	[8,3]
RRM2	9	[RRM2P3,RRM2]	[5,32]	[5,8]
ENPP1	8	[ENPP1]	[8]	[8]
TSPAN33	8	[TSPAN33]	[8]	[8]
IFITM1	5	[IFITM1,ENSG00000288681]	[43,3]	[5,3]
DEFB1	3	[DEFB1]	[3]	[3]
MAL2	10	[MAL2]	[23]	[10]
HTRA1	8	[HTRA1]	[16]	[8]
ADAM12	8	[ADAM12]	[24]	[8]
MYC	11	[MYC]	[79]	[11]
LY6D	2	[LY6D]	[2]	[2]
MLANA	2	[MLANA]	[6]	[2]
IL33	9	[IL33]	[43]	[9]
CYB561A3	14	[CYB561A3]	[52]	[14]
PKIB	9	[PKIB]	[61]	[9]
COL17A1	8	[COL17A1]	[24]	[8]
CCND1	8	[CCND1]	[8]	[8]
TYR	8	[TYR,ENSG00000298187,TYRL]	[8,1,1]	[8,1,1]
PTN	8	[PTN]	[24]	[8]
GIMAP7	8	[GIMAP7]	[8]	[8]
GEM	8	[GEM]	[16]	[8]
PKHD1L1	8	[PKHD1L1]	[8]	[8]
CXCL12	15	[CXCL12]	[32]	[15]
C11orf96	4	[C11orf96]	[2]	[2]
CDK1	8	[CDK1]	[32]	[8]
PLAC9	4	[PLAC9,PLAC9P1]	[8,1]	[4,1]
MMP27	8	[MMP27]	[8]	[8]
CRYAB	11	[CRYAB]	[81]	[11]
MZB1	6	[MZB1]	[6]	[6]
WDFY4	8	[WDFY4]	[16]	[8]
CTSW	6	[CTSW]	[35]	[6]
PTPRCAP	2	[CORO1B,PTPRCAP]	[2,2]	[2,2]
CD3D	6	[CD3D]	[14]	[6]
AQP3	8	[AQP3]	[11]	[8]
CCL19	3	[CCL19]	[5]	[3]
ASPN	8	[ASPN]	[16]	[8]
MKI67	8	[MKI67]	[14]	[7]
TYRP1	3	[TYRP1]	[6]	[3]
HBD	8	[HBD,HBB]	[17,3]	[8,1]
LYVE1	8	[LYVE1]	[14]	[8]
FRZB	8	[FRZB]	[8]	[8]
GATA2	8	[GATA2]	[31]	[8]
CD3G	8	[CD3G]	[16]	[8]
THY1	9	[THY1]	[18]	[8]
GNG11	8	[GNG11]	[8]	[8]
VIM	2	[VIM]	[4]	[2]
KLRB1	8	[KLRB1]	[8]	[8]
CD69	8	[CD69]	[16]	[8]
KRT2	4	[KRT2]	[4]	[4]
KRT18	8	[KRT18,KRT18P32,KRT18P39,KRT18P12,KRT18P21,KRT18P41,KRT18P22,KRT18P68,KRT18P64,KRT18P16,KRT18P14,KRT18P58,KRT18P1,KRT18P20,KRT18P4,KRT18P37,KRT18P60,KRT18P62,KRT18P15,KRT18P66,KRT18P3,KRT18P8,KRT18P63,KRT18P28,KRT18P23,KRT18P44,KRT18P29,ENSG00000301840,KRT18P56,KRT18P10,KRT18P48,KRT18P11,ENSG00000289631,KRT18P5,KRT18P13,KRT18P59,KRT18P34,KRT18P33,KRT18P17,KRT18P57,KRT18P38,KRT18P61,KRT18P47,KRT18…	[20,1,3,2,2,2,2,1,1,3,2,1,2,1,2,1,2,1,2,1,1,2,1,2,2,1,3,3,1,3,2,3,1,1,3,1,3,2,2,2,1,1,1,1,1,2,2,1,2,1,1,1]	[8,1,3,2,2,2,2,1,1,3,2,1,2,1,2,1,2,1,2,1,1,2,1,2,2,1,3,3,1,3,2,3,1,1,3,1,3,2,2,2,1,1,1,1,1,2,2,1,2,1,1,1]
BIRC3	8	[BIRC3]	[32]	[8]
VWF	8	[VWF,VWFP1]	[8,1]	[8,1]
BHLHE41	8	[BHLHE41]	[8]	[8]
KRT5	3	[KRT5]	[3]	[3]
POSTN	8	[POSTN]	[48]	[8]
MFAP5	9	[MFAP5]	[43]	[9]
RGCC	5	[RGCC]	[5]	[5]
TSC22D1	8	[TSC22D1]	[32]	[8]
AKR1C1	9	[AKR1C5P,AKR1C3,AKR1C1,AKR1C2,AKR1C4,AKR1C6P]	[1,9,13,5,4,1]	[1,3,9,2,2,1]
ARHGDIB	8	[ARHGDIB]	[24]	[8]
RASSF8	8	[RASSF8]	[72]	[8]
RHOV	5	[RHOV]	[5]	[5]
NUSAP1	8	[NUSAP1,ENSG00000285920]	[56,8]	[8,8]
CLEC9A	8	[CLEC9A]	[8]	[8]
MGP	8	[MGP]	[15]	[8]
PMEL	4	[PMEL]	[24]	[4]
NDUFA4L2	3	[NDUFA4L2]	[5]	[3]
IFNG	8	[IFNG]	[8]	[8]
AHNAK2	8	[AHNAK2]	[16]	[8]
TRPM1	12	[TRPM1]	[39]	[12]
MT1F	3	[MT1F]	[6]	[3]
ALOX5AP	8	[ALOX5AP]	[15]	[8]
C15orf48	6	[C15orf48,MIR147B]	[12,1]	[6,1]
NMB	2	[NMB]	[4]	[2]
NR2F2	8	[NR2F2]	[29]	[8]
CDH5	16	[CDH5]	[40]	[16]
LYZ	2	[LYZ]	[6]	[2]
LUM	4	[LUM]	[4]	[4]
TNFRSF17	8	[TNFRSF17]	[16]	[8]
MYH11	8	[MYH11]	[40]	[8]
TAGLN	4	[TAGLN]	[12]	[4]
MMP2	8	[MMP2]	[32]	[8]
CAPNS2	8	[CAPNS2]	[8]	[8]
RNASE1	7	[RNASE1]	[24]	[7]
COCH	5	[COCH]	[35]	[5]
IFI27	2	[IFI27]	[8]	[2]
IRF8	16	[IRF8]	[59]	[16]
IL32	3	[IL32]	[50]	[3]
CES1	8	[CES1,CES1P1,ENSG00000303450,CES1P2]	[24,12,1,2]	[8,5,1,2]
ACTA2	4	[ACTA2]	[35]	[4]
CCR7	8	[CCR7]	[16]	[8]
KRT15	8	[KRT15]	[24]	[8]
RAMP2	4	[RAMP2]	[15]	[4]
SLC25A39	8	[SLC25A39]	[37]	[8]
CD3E	8	[CD3E]	[16]	[8]
SLC2A3	8	[SLC2A3]	[23]	[8]
FKBP8	2	[FKBP8,ENSG00000232626]	[8,1]	[2,1]
KRTDAP	1	[KRTDAP]	[2]	[1]
TYROBP	3	[TYROBP]	[10]	[3]
EDNRB	8	[EDNRB]	[56]	[8]
CCL22	8	[CCL22]	[8]	[8]
CD68	7	[ENSG00000264772,CD68]	[6,12]	[6,7]
SOX15	5	[SOX15]	[10]	[5]
SERPINB2	8	[SERPINB2]	[16]	[8]
ACER1	8	[ACER1]	[8]	[8]
LYPD3	5	[LYPD3]	[5]	[5]
GPR4	8	[GPR4]	[8]	[8]
FAM210B	8	[FAM210B,FAM210CP]	[8,1]	[8,1]
MT1X	2	[MT1X,ENSG00000259827]	[3,2]	[2,2]
CBFA2T3	8	[CBFA2T3]	[16]	[8]
TYMS	10	[TYMS,TYMSP2]	[23,1]	[10,1]
APCDD1	8	[APCDD1]	[11]	[8]
AXL	8	[AXL]	[24]	[8]
CD79A	4	[CD79A]	[6]	[4]
S100B	11	[S100B]	[23]	[11]
COTL1	8	[COTL1,COTL1P1]	[16,1]	[8,1]
MFAP4	7	[MFAP4]	[19]	[7]
TOP2A	8	[TOP2A]	[8]	[8]
NOTCH3	8	[NOTCH3]	[8]	[8]
PLVAP	8	[PLVAP]	[8]	[8]
ZNF667-AS1	18	[ZNF667-AS1]	[34]	[18]
CD93	8	[CD93]	[8]	[8]
CLDN5	7	[CLDN5]	[10]	[7]
FBXO7	8	[FBXO7]	[24]	[8]
NLGN4Y	8	[NLGN4Y]	[32]	[8]
BIRC5	12	[BIRC5]	[30]	[12]
LENG8	8	[LENG8]	[20]	[8]
LGALS2	5	[LGALS2]	[5]	[5]
FBLN1	5	[FBLN1]	[25]	[5]
SERPINB5	9	[SERPINB5]	[16]	[9]
IL4I1	8	[IL4I1,NUP62]	[20,10]	[8,1]
ITM2A	8	[ITM2A]	[16]	[8]
C5AR1	8	[C5AR1]	[8]	[8]
CXADR	8	[CXADR,ENSG00000279998,ENSG00000293262,ENSG00000292985,CXADRP3,ENSG00000274499,CXADRP1,CXADRP2]	[36,3,3,5,3,5,2,4]	[8,3,3,5,3,5,2,4]
TFF3	3	[TFF3]	[3]	[3]
COL6A1	8	[COL6A1]	[8]	[8]
PLP1	8	[PLP1]	[24]	[8]
CLEC10A	8	[CLEC10A]	[29]	[8]
CD40LG	8	[CD40LG]	[29]	[8]
DSC1	4	[DSC1]	[8]	[4]
MYL9	6	[MYL9,ENSG00000255885]	[11,1]	[6,1]
SLPI	5	[SLPI]	[5]	[5]
DCT	2	[DCT]	[4]	[2]
GPR183	5	[GPR183]	[5]	[5]
CTSZ	8	[CTSZ]	[81]	[8]
COL6A2	3	[COL6A2]	[8]	[3]
IL3RA	8	[IL3RA]	[32]	[8]
UBE2C	6	[UBE2C,UBE2CP4]	[18,1]	[6,1]
FCER1G	7	[FCER1G]	[9]	[7]
RGS5	4	[RGS5]	[20]	[4]
