## Supplementary Table 10 for "Evidence of off-target probe binding affecting 10x Genomics Xenium gene panels compromise accuracy of spatial transcriptomic profiling": collapsed_summary_offtargets.tsv

target_gene	n	aligned_to	n_hits	n_probes
C1QA	4	[C1QA,ENSG00000289692]	[48,2]	[4,2]
CDC20	6	[CDC20,GAS1RR,CDC20P1]	[12,1,1]	[6,1,1]
MIR205HG	6	[MIR205HG,MIR205]	[107,1]	[6,1]
STMN1	10	[STMN1,STMN1P1,STMN1P2]	[38,1,1]	[10,1,1]
STRADB	8	[ENSG00000235105,STRADB,STRADBP1]	[7,16,3]	[7,8,3]
ENAH	8	[ENAH,ENAHP1]	[29,3]	[8,3]
HMGN2	8	[HMGN2,ENSG00000293193,ENSG00000300574,ENSG00000293154,ENSG00000308091,ENSG00000309239,ENSG00000303230,ENSG00000293252,ENSG00000310399,HMGN2P25,HMGN2P46,HMGN2P18,HMGN2P10,HMGN2P31,ENSG00000261232,HMGN2P40,HMGN2P47,HMGN2P19,HMGN2P3,HMGN2P32,HMGN2P48,HMGN2P27,HMGN2P5,HMGN2P6,HMGN2P7,ENSG00000272164,HMGN2P15,HMGN2P36,HMGN2P28,HMGN2P17,HMGN2P41,ENSG00000230459]	[16,3,2,8,2,3,2,2,1,1,2,1,1,1,1,2,1,1,1,1,1,1,1,1,1,1,1,1,1,2,1,1]	[8,3,2,4,2,3,2,2,1,1,2,1,1,1,1,2,1,1,1,1,1,1,1,1,1,1,1,1,1,2,1,1]
TMEM150C	8	[TMEM150C,ENSG00000293008]	[22,1]	[8,1]
CD83	8	[CD83,CD83P1]	[16,2]	[8,2]
TUBB2B	8	[TUBB2B,TUBB2BP1,TUBB2A]	[8,2,2]	[8,2,2]
PTTG1	8	[PTTG1,PTTG3P,PTTG2]	[22,2,1]	[8,2,1]
HMGB2	8	[HMGB2,HMGB2P1]	[24,1]	[8,1]
FSCN1	3	[FSCN1,FSCN1P1]	[3,1]	[3,1]
ECSCR	8	[ECSCR,ENSG00000279686]	[8,7]	[8,7]
AQP1	10	[AQP1,ENSG00000250424]	[29,4]	[10,4]
PTGR1	8	[ENSG00000213226,PTGR1]	[1,24]	[1,8]
PTGDS	5	[ENSG00000284341,PTGDS]	[4,5]	[4,5]
ITGB1	8	[ITGB1,ITGB1P1]	[168,3]	[8,3]
RRM2	9	[RRM2P3,RRM2]	[5,32]	[5,8]
IFITM1	5	[IFITM1,ENSG00000288681]	[43,3]	[5,3]
TYR	8	[TYR,ENSG00000298187,TYRL]	[8,1,1]	[8,1,1]
PLAC9	4	[PLAC9,PLAC9P1]	[8,1]	[4,1]
PTPRCAP	2	[CORO1B,PTPRCAP]	[2,2]	[2,2]
HBD	8	[HBD,HBB]	[17,3]	[8,1]
KRT18	8	[KRT18,KRT18P32,KRT18P39,KRT18P12,KRT18P21,KRT18P41,KRT18P22,KRT18P68,KRT18P64,KRT18P16,KRT18P14,KRT18P58,KRT18P1,KRT18P20,KRT18P4,KRT18P37,KRT18P60,KRT18P62,KRT18P15,KRT18P66,KRT18P3,KRT18P8,KRT18P63,KRT18P28,KRT18P23,KRT18P44,KRT18P29,ENSG00000301840,KRT18P56,KRT18P10,KRT18P48,KRT18P11,ENSG00000289631,KRT18P5,KRT18P13,KRT18P59,KRT18P34,KRT18P33,KRT18P17,KRT18P57,KRT18P38,KRT18P61,KRT18P47,KRT18…	[20,1,3,2,2,2,2,1,1,3,2,1,2,1,2,1,2,1,2,1,1,2,1,2,2,1,3,3,1,3,2,3,1,1,3,1,3,2,2,2,1,1,1,1,1,2,2,1,2,1,1,1]	[8,1,3,2,2,2,2,1,1,3,2,1,2,1,2,1,2,1,2,1,1,2,1,2,2,1,3,3,1,3,2,3,1,1,3,1,3,2,2,2,1,1,1,1,1,2,2,1,2,1,1,1]
VWF	8	[VWF,VWFP1]	[8,1]	[8,1]
AKR1C1	9	[AKR1C5P,AKR1C3,AKR1C1,AKR1C2,AKR1C4,AKR1C6P]	[1,9,13,5,4,1]	[1,3,9,2,2,1]
NUSAP1	8	[NUSAP1,ENSG00000285920]	[56,8]	[8,8]
C15orf48	6	[C15orf48,MIR147B]	[12,1]	[6,1]
CES1	8	[CES1,CES1P1,ENSG00000303450,CES1P2]	[24,12,1,2]	[8,5,1,2]
FKBP8	2	[FKBP8,ENSG00000232626]	[8,1]	[2,1]
CD68	7	[ENSG00000264772,CD68]	[6,12]	[6,7]
FAM210B	8	[FAM210B,FAM210CP]	[8,1]	[8,1]
MT1X	2	[MT1X,ENSG00000259827]	[3,2]	[2,2]
TYMS	10	[TYMS,TYMSP2]	[23,1]	[10,1]
COTL1	8	[COTL1,COTL1P1]	[16,1]	[8,1]
IL4I1	8	[IL4I1,NUP62]	[20,10]	[8,1]
CXADR	8	[CXADR,ENSG00000279998,ENSG00000293262,ENSG00000292985,CXADRP3,ENSG00000274499,CXADRP1,CXADRP2]	[36,3,3,5,3,5,2,4]	[8,3,3,5,3,5,2,4]
MYL9	6	[MYL9,ENSG00000255885]	[11,1]	[6,1]
UBE2C	6	[UBE2C,UBE2CP4]	[18,1]	[6,1]
