## Supplementary Table 10 for "Evidence of off-target probe binding affecting 10x Genomics Xenium gene panels compromise accuracy of spatial transcriptomic profiling": probe2targets_offtargets.tsv

probe_id	n_genes	gene_ids	gene_names	cigars	transcript_ids	transcript_types
ENSG00000173372|C1QA|373_1	2	[ENSG00000173372,ENSG00000173372,ENSG00000173372,ENSG00000173372,ENSG00000173372,ENSG00000173372,ENSG00000173372,ENSG00000173372,ENSG00000173372,ENSG00000289692,ENSG00000173372,ENSG00000173372,ENSG00000173372]	[C1QA,C1QA,C1QA,C1QA,C1QA,C1QA,C1QA,C1QA,C1QA,ENSG00000289692,C1QA,C1QA,C1QA]	[=40,=40,=40,=40,=40,=40,=40,=40,=40,=40,=40,=40,=40]	[ENST00000695742.1,ENST00000402322.2,ENST00000438241.2,ENST00000695744.1,ENST00000695745.1,ENST00000695740.1,ENST00000695738.1,ENST00000695739.1,ENST00000695746.1,ENST00000695747.1,ENST00000695743.1,ENST00000374642.8,ENST00000695741.1]	[protein_coding,protein_coding,protein_coding,protein_coding,protein_coding,protein_coding,protein_coding,protein_coding,protein_coding,protein_coding,protein_coding,protein_coding,protein_coding]
ENSG00000173372|C1QA|373_2	2	[ENSG00000173372,ENSG00000173372,ENSG00000173372,ENSG00000173372,ENSG00000173372,ENSG00000173372,ENSG00000173372,ENSG00000173372,ENSG00000173372,ENSG00000289692,ENSG00000173372,ENSG00000173372,ENSG00000173372]	[C1QA,C1QA,C1QA,C1QA,C1QA,C1QA,C1QA,C1QA,C1QA,ENSG00000289692,C1QA,C1QA,C1QA]	[=40,=40,=40,=40,=40,=40,=40,=40,=40,=40,=40,=40,=40]	[ENST00000695742.1,ENST00000402322.2,ENST00000438241.2,ENST00000695744.1,ENST00000695745.1,ENST00000695740.1,ENST00000695738.1,ENST00000695739.1,ENST00000695746.1,ENST00000695747.1,ENST00000695743.1,ENST00000374642.8,ENST00000695741.1]	[protein_coding,protein_coding,protein_coding,protein_coding,protein_coding,protein_coding,protein_coding,protein_coding,protein_coding,protein_coding,protein_coding,protein_coding,protein_coding]
ENSG00000117632|STMN1|391_7	2	[ENSG00000117632,ENSG00000276058,ENSG00000117632,ENSG00000117632,ENSG00000117632,ENSG00000117632]	[STMN1,STMN1P1,STMN1,STMN1,STMN1,STMN1]	[=40,=33X1=6,=40,=40,=40,=40]	[ENST00000374291.5,ENST00000617809.1,ENST00000399728.5,ENST00000455785.7,ENST00000357865.6,ENST00000426559.7]	[protein_coding,processed_pseudogene,protein_coding,protein_coding,protein_coding,protein_coding]
ENSG00000082146|STRADB|310_1	2	[ENSG00000235105,ENSG00000082146,ENSG00000082146]	[ENSG00000235105,STRADB,STRADB]	[=40,=40,=40]	[ENST00000412769.1,ENST00000392249.6,ENST00000194530.8]	[processed_pseudogene,protein_coding,protein_coding]
ENSG00000082146|STRADB|310_2	2	[ENSG00000235105,ENSG00000082146,ENSG00000082146]	[ENSG00000235105,STRADB,STRADB]	[=40,=40,=40]	[ENST00000412769.1,ENST00000392249.6,ENST00000194530.8]	[processed_pseudogene,protein_coding,protein_coding]
ENSG00000082146|STRADB|310_3	2	[ENSG00000082146,ENSG00000082146,ENSG00000235105]	[STRADB,STRADB,ENSG00000235105]	[=40,=40,=39X1]	[ENST00000194530.8,ENST00000392249.6,ENST00000412769.1]	[protein_coding,protein_coding,processed_pseudogene]
ENSG00000117399|CDC20|245_5	3	[ENSG00000226237,ENSG00000231007,ENSG00000117399,ENSG00000117399]	[GAS1RR,CDC20P1,CDC20,CDC20]	[=38X2,=38X2,=40,=40]	[ENST00000846240.1,ENST00000488829.1,ENST00000372462.1,ENST00000310955.11]	[lncRNA,transcribed_processed_pseudogene,protein_coding,protein_coding]
ENSG00000154380|ENAH|233_1	2	[ENSG00000154380,ENSG00000154380,ENSG00000214147,ENSG00000154380,ENSG00000154380]	[ENAH,ENAH,ENAHP1,ENAH,ENAH]	[=40,=40,=34X6,=40,=40]	[ENST00000366844.7,ENST00000366843.7,ENST00000397646.2,ENST00000696609.1,ENST00000635051.1]	[protein_coding,protein_coding,processed_pseudogene,protein_coding,protein_coding]
ENSG00000154380|ENAH|233_3	2	[ENSG00000154380,ENSG00000214147,ENSG00000154380,ENSG00000154380,ENSG00000154380]	[ENAH,ENAHP1,ENAH,ENAH,ENAH]	[=40,=9X1=25X5,=40,=40,=40]	[ENST00000366844.7,ENST00000397646.2,ENST00000366843.7,ENST00000696609.1,ENST00000635051.1]	[protein_coding,processed_pseudogene,protein_coding,protein_coding,protein_coding]
ENSG00000154380|ENAH|233_4	2	[ENSG00000154380,ENSG00000154380,ENSG00000214147,ENSG00000154380,ENSG00000154380]	[ENAH,ENAH,ENAHP1,ENAH,ENAH]	[=40,=40,=9X1=30,=40,=40]	[ENST00000366844.7,ENST00000366843.7,ENST00000397646.2,ENST00000696609.1,ENST00000635051.1]	[protein_coding,protein_coding,processed_pseudogene,protein_coding,protein_coding]
ENSG00000082146|STRADB|310_8	2	[ENSG00000235105,ENSG00000082146,ENSG00000082146]	[ENSG00000235105,STRADB,STRADB]	[=40,=40,=40]	[ENST00000412769.1,ENST00000392249.6,ENST00000194530.8]	[processed_pseudogene,protein_coding,protein_coding]
ENSG00000198830|HMGN2|321_5	3	[ENSG00000198830,ENSG00000293193,ENSG00000300574,ENSG00000198830]	[HMGN2,ENSG00000293193,ENSG00000300574,HMGN2]	[=40,=37X3,=5X1=31X3,=40]	[ENST00000718304.1,ENST00000505955.2,ENST00000772791.1,ENST00000361427.6]	[protein_coding,lncRNA,lncRNA,protein_coding]
ENSG00000198830|HMGN2|321_6	3	[ENSG00000293193,ENSG00000198830,ENSG00000293154,ENSG00000293154,ENSG00000198830]	[ENSG00000293193,HMGN2,ENSG00000293154,ENSG00000293154,HMGN2]	[=40,=40,=3X1=30X6,=3X1=30X6,=40]	[ENST00000505955.2,ENST00000361427.6,ENST00000719567.1,ENST00000409454.5,ENST00000718304.1]	[lncRNA,protein_coding,lncRNA,lncRNA,protein_coding]
ENSG00000198830|HMGN2|321_7	5	[ENSG00000308091,ENSG00000198830,ENSG00000300574,ENSG00000309239,ENSG00000198830,ENSG00000303230]	[ENSG00000308091,HMGN2,ENSG00000300574,ENSG00000309239,HMGN2,ENSG00000303230]	[=40,=40,=31X2=7,X10=30,=40,=40]	[ENST00000831016.1,ENST00000361427.6,ENST00000772791.1,ENST00000839774.1,ENST00000718304.1,ENST00000793040.1]	[lncRNA,protein_coding,lncRNA,lncRNA,protein_coding,lncRNA]
ENSG00000198830|HMGN2|321_8	6	[ENSG00000293252,ENSG00000293193,ENSG00000308091,ENSG00000293154,ENSG00000198830,ENSG00000293154,ENSG00000198830,ENSG00000303230]	[ENSG00000293252,ENSG00000293193,ENSG00000308091,ENSG00000293154,HMGN2,ENSG00000293154,HMGN2,ENSG00000303230]	[X1=31X1=7,=33X1=6,=40,=40,=40,=40,=40,=40]	[ENST00000588627.1,ENST00000505955.2,ENST00000831016.1,ENST00000719567.1,ENST00000361427.6,ENST00000409454.5,ENST00000718304.1,ENST00000793040.1]	[lncRNA,lncRNA,lncRNA,lncRNA,protein_coding,lncRNA,protein_coding,lncRNA]
ENSG00000230937|MIR205HG|322_5	2	[ENSG00000230937,ENSG00000230937,ENSG00000230937,ENSG00000230937,ENSG00000230937,ENSG00000230937,ENSG00000230937,ENSG00000230937,ENSG00000230937,ENSG00000230937,ENSG00000230937,ENSG00000230937,ENSG00000230937,ENSG00000284485,ENSG00000230937,ENSG00000230937,ENSG00000230937,ENSG00000230937,ENSG00000230937,ENSG00000230937]	[MIR205HG,MIR205HG,MIR205HG,MIR205HG,MIR205HG,MIR205HG,MIR205HG,MIR205HG,MIR205HG,MIR205HG,MIR205HG,MIR205HG,MIR205HG,MIR205,MIR205HG,MIR205HG,MIR205HG,MIR205HG,MIR205HG,MIR205HG]	[=40,=40,=40,=40,=40,=40,=40,=40,=40,=40,=40,=40,=40,=32X8,=40,=40,=40,=40,=40,=40]	[ENST00000830956.1,ENST00000830932.1,ENST00000830957.1,ENST00000603283.5,ENST00000830935.1,ENST00000366437.8,ENST00000830941.1,ENST00000691439.2,ENST00000830944.1,ENST00000830930.1,ENST00000431096.7,ENST00000830954.1,ENST00000660261.1,ENST00000384891.1,ENST00000429156.7,ENST00000830955.1,ENST00000830952.1,ENST00000830936.1,ENST00000670788.2,ENST00000830947.1]	[lncRNA,lncRNA,lncRNA,lncRNA,lncRNA,lncRNA,lncRNA,lncRNA,lncRNA,lncRNA,lncRNA,lncRNA,lncRNA,miRNA,lncRNA,lncRNA,lncRNA,lncRNA,lncRNA,lncRNA]
ENSG00000117632|STMN1|391_9	2	[ENSG00000117632,ENSG00000117632,ENSG00000117632,ENSG00000251440,ENSG00000117632,ENSG00000117632]	[STMN1,STMN1,STMN1,STMN1P2,STMN1,STMN1]	[=40,=40,=40,=6X1=28X1=4,=40,=40]	[ENST00000374291.5,ENST00000399728.5,ENST00000455785.7,ENST00000508435.2,ENST00000357865.6,ENST00000426559.7]	[protein_coding,protein_coding,protein_coding,processed_pseudogene,protein_coding,protein_coding]
ENSG00000198830|HMGN2|321_2	24	[ENSG00000310399,ENSG00000198830,ENSG00000293154,ENSG00000228398,ENSG00000179362,ENSG00000223452,ENSG00000231261,ENSG00000214195,ENSG00000309239,ENSG00000261232,ENSG00000260602,ENSG00000259246,ENSG00000229367,ENSG00000230330,ENSG00000213558,ENSG00000229979,ENSG00000232916,ENSG00000234664,ENSG00000257179,ENSG00000226427,ENSG00000272164,ENSG00000214578,ENSG00000293154,ENSG00000228901,ENSG0000023608…	[ENSG00000310399,HMGN2,ENSG00000293154,HMGN2P25,HMGN2P46,HMGN2P18,HMGN2P10,HMGN2P31,ENSG00000309239,ENSG00000261232,HMGN2P40,HMGN2P47,HMGN2P19,HMGN2P3,HMGN2P32,HMGN2P48,HMGN2P27,HMGN2P5,HMGN2P6,HMGN2P7,ENSG00000272164,HMGN2P15,ENSG00000293154,HMGN2P36,HMGN2P28,HMGN2]	[=40,=40,=40,=3X1=30X1=5,=40,X3=37,=8X1=31,=35X1=4,=39X1,=4X1=26X1=8,=39X1,=3X1=35X1,=40,=40,=40,=4X1=32X3,=37X3,=40,=40,=40,X7=26X1=6,=40,=40,=35X5,=40,=40]	[ENST00000849553.1,ENST00000361427.6,ENST00000409454.5,ENST00000486956.1,ENST00000598619.1,ENST00000450680.1,ENST00000448085.1,ENST00000432430.2,ENST00000839774.1,ENST00000566966.2,ENST00000566875.2,ENST00000559378.4,ENST00000425149.1,ENST00000433603.1,ENST00000444648.1,ENST00000421099.1,ENST00000427352.1,ENST00000436882.1,ENST00000551091.1,ENST00000456186.1,ENST00000606304.1,ENST00000585707.1,EN…	[lncRNA,protein_coding,lncRNA,processed_pseudogene,transcribed_processed_pseudogene,processed_pseudogene,processed_pseudogene,processed_pseudogene,lncRNA,transcribed_processed_pseudogene,transcribed_processed_pseudogene,transcribed_processed_pseudogene,transcribed_processed_pseudogene,transcribed_processed_pseudogene,processed_pseudogene,processed_pseudogene,processed_pseudogene,processed_pseudog…
ENSG00000198830|HMGN2|321_3	9	[ENSG00000293154,ENSG00000238249,ENSG00000198830,ENSG00000309239,ENSG00000293154,ENSG00000260602,ENSG00000261620,ENSG00000179362,ENSG00000230459,ENSG00000293252,ENSG00000198830]	[ENSG00000293154,HMGN2P17,HMGN2,ENSG00000309239,ENSG00000293154,HMGN2P40,HMGN2P41,HMGN2P46,ENSG00000230459,ENSG00000293252,HMGN2]	[=40,=35X5,=40,=40,=40,=39X1,X2=37X1,=40,X9=31,=32X1=7,=40]	[ENST00000719567.1,ENST00000425872.1,ENST00000361427.6,ENST00000839774.1,ENST00000409454.5,ENST00000566875.2,ENST00000569492.1,ENST00000598619.1,ENST00000421698.3,ENST00000588627.1,ENST00000718304.1]	[lncRNA,processed_pseudogene,protein_coding,lncRNA,lncRNA,transcribed_processed_pseudogene,processed_pseudogene,transcribed_processed_pseudogene,processed_pseudogene,lncRNA,protein_coding]
ENSG00000198830|HMGN2|321_4	2	[ENSG00000238249,ENSG00000198830,ENSG00000198830]	[HMGN2P17,HMGN2,HMGN2]	[=31X1=8,=40,=40]	[ENST00000425872.1,ENST00000718304.1,ENST00000361427.6]	[processed_pseudogene,protein_coding,protein_coding]
ENSG00000082146|STRADB|310_4	3	[ENSG00000235105,ENSG00000082146,ENSG00000082146,ENSG00000213205]	[ENSG00000235105,STRADB,STRADB,STRADBP1]	[=40,=40,=40,=40]	[ENST00000412769.1,ENST00000392249.6,ENST00000194530.8,ENST00000478954.1]	[processed_pseudogene,protein_coding,protein_coding,transcribed_processed_pseudogene]
ENSG00000082146|STRADB|310_5	3	[ENSG00000235105,ENSG00000082146,ENSG00000082146,ENSG00000213205]	[ENSG00000235105,STRADB,STRADB,STRADBP1]	[=40,=40,=40,=40]	[ENST00000412769.1,ENST00000392249.6,ENST00000194530.8,ENST00000478954.1]	[processed_pseudogene,protein_coding,protein_coding,transcribed_processed_pseudogene]
ENSG00000082146|STRADB|310_6	3	[ENSG00000235105,ENSG00000082146,ENSG00000082146,ENSG00000213205]	[ENSG00000235105,STRADB,STRADB,STRADBP1]	[=40,=40,=40,=40]	[ENST00000412769.1,ENST00000392249.6,ENST00000194530.8,ENST00000478954.1]	[processed_pseudogene,protein_coding,protein_coding,transcribed_processed_pseudogene]
ENSG00000164611|PTTG1|398_3	2	[ENSG00000164611,ENSG00000164611,ENSG00000213005,ENSG00000164611]	[PTTG1,PTTG1,PTTG3P,PTTG1]	[=40,=40,=40,=40]	[ENST00000520452.5,ENST00000352433.10,ENST00000521862.1,ENST00000393964.1]	[protein_coding,protein_coding,processed_pseudogene,protein_coding]
ENSG00000249242|TMEM150C|317_5	2	[ENSG00000249242,ENSG00000249242,ENSG00000293008,ENSG00000249242]	[TMEM150C,TMEM150C,ENSG00000293008,TMEM150C]	[=40,=40,=40,=40]	[ENST00000508701.5,ENST00000449862.7,ENST00000488045.1,ENST00000515780.6]	[protein_coding,protein_coding,lncRNA,protein_coding]
ENSG00000112149|CD83|190_3	2	[ENSG00000112149,ENSG00000219738,ENSG00000112149]	[CD83,CD83P1,CD83]	[=40,=38X2,=40]	[ENST00000379153.4,ENST00000405625.2,ENST00000612003.5]	[protein_coding,processed_pseudogene,protein_coding]
ENSG00000112149|CD83|190_6	2	[ENSG00000112149,ENSG00000112149,ENSG00000219738]	[CD83,CD83,CD83P1]	[=40,=40,X1=8X1=30]	[ENST00000379153.4,ENST00000612003.5,ENST00000405625.2]	[protein_coding,protein_coding,processed_pseudogene]
ENSG00000164104|HMGB2|74_6	2	[ENSG00000164104,ENSG00000164104,ENSG00000267736,ENSG00000164104]	[HMGB2,HMGB2,HMGB2P1,HMGB2]	[=40,=40,=40,=40]	[ENST00000438704.6,ENST00000446922.6,ENST00000591146.2,ENST00000296503.10]	[protein_coding,protein_coding,transcribed_processed_pseudogene,protein_coding]
ENSG00000075618|FSCN1|396_2	2	[ENSG00000261559,ENSG00000075618]	[FSCN1P1,FSCN1]	[=40,=40]	[ENST00000568912.1,ENST00000382361.8]	[transcribed_processed_pseudogene,protein_coding]
ENSG00000249751|ECSCR|367_2	2	[ENSG00000279686,ENSG00000249751]	[ENSG00000279686,ECSCR]	[=40,=40]	[ENST00000515823.2,ENST00000618155.3]	[nonsense_mediated_decay,protein_coding]
ENSG00000249751|ECSCR|367_3	2	[ENSG00000279686,ENSG00000249751]	[ENSG00000279686,ECSCR]	[=40,=40]	[ENST00000515823.2,ENST00000618155.3]	[nonsense_mediated_decay,protein_coding]
ENSG00000249751|ECSCR|367_4	2	[ENSG00000279686,ENSG00000249751]	[ENSG00000279686,ECSCR]	[=40,=40]	[ENST00000515823.2,ENST00000618155.3]	[nonsense_mediated_decay,protein_coding]
ENSG00000249751|ECSCR|367_5	2	[ENSG00000279686,ENSG00000249751]	[ENSG00000279686,ECSCR]	[=40,=40]	[ENST00000515823.2,ENST00000618155.3]	[nonsense_mediated_decay,protein_coding]
ENSG00000249751|ECSCR|367_6	2	[ENSG00000279686,ENSG00000249751]	[ENSG00000279686,ECSCR]	[=40,=40]	[ENST00000515823.2,ENST00000618155.3]	[nonsense_mediated_decay,protein_coding]
ENSG00000249751|ECSCR|367_7	2	[ENSG00000279686,ENSG00000249751]	[ENSG00000279686,ECSCR]	[=40,=40]	[ENST00000515823.2,ENST00000618155.3]	[nonsense_mediated_decay,protein_coding]
ENSG00000249751|ECSCR|367_8	2	[ENSG00000279686,ENSG00000249751]	[ENSG00000279686,ECSCR]	[=40,=40]	[ENST00000515823.2,ENST00000618155.3]	[nonsense_mediated_decay,protein_coding]
ENSG00000240583|AQP1|266_2	2	[ENSG00000240583,ENSG00000240583,ENSG00000240583,ENSG00000250424,ENSG00000240583]	[AQP1,AQP1,AQP1,ENSG00000250424,AQP1]	[=40,=40,=40,=40,=40]	[ENST00000409899.5,ENST00000409611.1,ENST00000311813.11,ENST00000509504.2,ENST00000652696.1]	[protein_coding,protein_coding,protein_coding,protein_coding,protein_coding]
ENSG00000240583|AQP1|266_3	2	[ENSG00000240583,ENSG00000240583,ENSG00000240583,ENSG00000250424,ENSG00000240583]	[AQP1,AQP1,AQP1,ENSG00000250424,AQP1]	[=40,=40,=40,=40,=40]	[ENST00000409899.5,ENST00000409611.1,ENST00000311813.11,ENST00000509504.2,ENST00000652696.1]	[protein_coding,protein_coding,protein_coding,protein_coding,protein_coding]
ENSG00000240583|AQP1|266_4	2	[ENSG00000240583,ENSG00000240583,ENSG00000240583,ENSG00000250424,ENSG00000240583]	[AQP1,AQP1,AQP1,ENSG00000250424,AQP1]	[=40,=40,=40,=40,=40]	[ENST00000409899.5,ENST00000409611.1,ENST00000311813.11,ENST00000509504.2,ENST00000652696.1]	[protein_coding,protein_coding,protein_coding,protein_coding,protein_coding]
ENSG00000240583|AQP1|266_5	2	[ENSG00000240583,ENSG00000250424,ENSG00000240583,ENSG00000240583]	[AQP1,ENSG00000250424,AQP1,AQP1]	[=40,=40,=40,=40]	[ENST00000409899.5,ENST00000509504.2,ENST00000311813.11,ENST00000409611.1]	[protein_coding,protein_coding,protein_coding,protein_coding]
ENSG00000106853|PTGR1|14_5	2	[ENSG00000213226,ENSG00000106853,ENSG00000106853,ENSG00000106853]	[ENSG00000213226,PTGR1,PTGR1,PTGR1]	[=40,=40,=40,=40]	[ENST00000435270.2,ENST00000407693.7,ENST00000309195.9,ENST00000538962.7]	[processed_pseudogene,protein_coding,protein_coding,protein_coding]
ENSG00000107317|PTGDS|77_1	2	[ENSG00000284341,ENSG00000107317]	[ENSG00000284341,PTGDS]	[=40,=40]	[ENST00000471521.5,ENST00000371625.8]	[nonsense_mediated_decay,protein_coding]
ENSG00000137285|TUBB2B|249_4	3	[ENSG00000137285,ENSG00000216819,ENSG00000137267]	[TUBB2B,TUBB2BP1,TUBB2A]	[=40,=40,=30X1=6X3]	[ENST00000259818.8,ENST00000404155.1,ENST00000333628.4]	[protein_coding,unprocessed_pseudogene,protein_coding]
ENSG00000137285|TUBB2B|249_5	3	[ENSG00000137267,ENSG00000216819,ENSG00000137285]	[TUBB2A,TUBB2BP1,TUBB2B]	[=40,=40,=40]	[ENST00000333628.4,ENST00000404155.1,ENST00000259818.8]	[protein_coding,unprocessed_pseudogene,protein_coding]
ENSG00000150093|ITGB1|88_2	2	[ENSG00000150093,ENSG00000150093,ENSG00000150093,ENSG00000150093,ENSG00000150093,ENSG00000150093,ENSG00000150093,ENSG00000150093,ENSG00000150093,ENSG00000150093,ENSG00000269378,ENSG00000150093,ENSG00000150093,ENSG00000150093,ENSG00000150093,ENSG00000150093,ENSG00000150093,ENSG00000150093,ENSG00000150093,ENSG00000150093,ENSG00000150093,ENSG00000150093]	[ITGB1,ITGB1,ITGB1,ITGB1,ITGB1,ITGB1,ITGB1,ITGB1,ITGB1,ITGB1,ITGB1P1,ITGB1,ITGB1,ITGB1,ITGB1,ITGB1,ITGB1,ITGB1,ITGB1,ITGB1,ITGB1,ITGB1]	[=40,=40,=40,=40,=40,=40,=40,=40,=40,=40,=40,=40,=40,=40,=40,=40,=40,=40,=40,=40,=40,=40]	[ENST00000302278.8,ENST00000396033.6,ENST00000488427.2,ENST00000417122.7,ENST00000678766.1,ENST00000676964.1,ENST00000609742.3,ENST00000437302.6,ENST00000678952.1,ENST00000679187.1,ENST00000596032.1,ENST00000676460.1,ENST00000423113.6,ENST00000474568.6,ENST00000678701.1,ENST00000676659.1,ENST00000677310.2,ENST00000488494.6,ENST00000677363.1,ENST00000678943.1,ENST00000678591.1,ENST00000677999.1]	[protein_coding,protein_coding,protein_coding,protein_coding,protein_coding,protein_coding,protein_coding,protein_coding,protein_coding,protein_coding,processed_pseudogene,protein_coding,protein_coding,protein_coding,protein_coding,protein_coding,protein_coding,protein_coding,protein_coding,protein_coding,protein_coding,protein_coding]
ENSG00000150093|ITGB1|88_3	2	[ENSG00000150093,ENSG00000150093,ENSG00000150093,ENSG00000150093,ENSG00000150093,ENSG00000150093,ENSG00000150093,ENSG00000150093,ENSG00000150093,ENSG00000150093,ENSG00000269378,ENSG00000150093,ENSG00000150093,ENSG00000150093,ENSG00000150093,ENSG00000150093,ENSG00000150093,ENSG00000150093,ENSG00000150093,ENSG00000150093,ENSG00000150093,ENSG00000150093]	[ITGB1,ITGB1,ITGB1,ITGB1,ITGB1,ITGB1,ITGB1,ITGB1,ITGB1,ITGB1,ITGB1P1,ITGB1,ITGB1,ITGB1,ITGB1,ITGB1,ITGB1,ITGB1,ITGB1,ITGB1,ITGB1,ITGB1]	[=40,=40,=40,=40,=40,=40,=40,=40,=40,=40,=40,=40,=40,=40,=40,=40,=40,=40,=40,=40,=40,=40]	[ENST00000302278.8,ENST00000396033.6,ENST00000488427.2,ENST00000417122.7,ENST00000678766.1,ENST00000676964.1,ENST00000609742.3,ENST00000437302.6,ENST00000678952.1,ENST00000679187.1,ENST00000596032.1,ENST00000676460.1,ENST00000423113.6,ENST00000474568.6,ENST00000678701.1,ENST00000676659.1,ENST00000677310.2,ENST00000488494.6,ENST00000677363.1,ENST00000678943.1,ENST00000678591.1,ENST00000677999.1]	[protein_coding,protein_coding,protein_coding,protein_coding,protein_coding,protein_coding,protein_coding,protein_coding,protein_coding,protein_coding,processed_pseudogene,protein_coding,protein_coding,protein_coding,protein_coding,protein_coding,protein_coding,protein_coding,protein_coding,protein_coding,protein_coding,protein_coding]
ENSG00000171848|RRM2|133_1	2	[ENSG00000214018,ENSG00000171848,ENSG00000171848,ENSG00000171848,ENSG00000171848]	[RRM2P3,RRM2,RRM2,RRM2,RRM2]	[=33X1=6,=40,=40,=40,=40]	[ENST00000426279.1,ENST00000615152.5,ENST00000360566.6,ENST00000304567.10,ENST00000641198.1]	[processed_pseudogene,protein_coding,protein_coding,protein_coding,protein_coding]
ENSG00000171848|RRM2|133_2	2	[ENSG00000171848,ENSG00000214018,ENSG00000171848,ENSG00000171848,ENSG00000171848]	[RRM2,RRM2P3,RRM2,RRM2,RRM2]	[=40,=38X2,=40,=40,=40]	[ENST00000615152.5,ENST00000426279.1,ENST00000360566.6,ENST00000304567.10,ENST00000641198.1]	[protein_coding,processed_pseudogene,protein_coding,protein_coding,protein_coding]
ENSG00000171848|RRM2|133_4	2	[ENSG00000171848,ENSG00000171848,ENSG00000214018,ENSG00000171848,ENSG00000171848]	[RRM2,RRM2,RRM2P3,RRM2,RRM2]	[=40,=40,=35X1=3X1,=40,=40]	[ENST00000615152.5,ENST00000360566.6,ENST00000426279.1,ENST00000304567.10,ENST00000641198.1]	[protein_coding,protein_coding,processed_pseudogene,protein_coding,protein_coding]
ENSG00000171848|RRM2|133_5	2	[ENSG00000214018,ENSG00000171848,ENSG00000171848,ENSG00000171848,ENSG00000171848]	[RRM2P3,RRM2,RRM2,RRM2,RRM2]	[=40,=40,=40,=40,=40]	[ENST00000426279.1,ENST00000615152.5,ENST00000360566.6,ENST00000304567.10,ENST00000641198.1]	[processed_pseudogene,protein_coding,protein_coding,protein_coding,protein_coding]
ENSG00000171848|RRM2|133_6	2	[ENSG00000214018,ENSG00000171848,ENSG00000171848,ENSG00000171848,ENSG00000171848]	[RRM2P3,RRM2,RRM2,RRM2,RRM2]	[=32X1=7,=40,=40,=40,=40]	[ENST00000426279.1,ENST00000615152.5,ENST00000360566.6,ENST00000304567.10,ENST00000641198.1]	[processed_pseudogene,protein_coding,protein_coding,protein_coding,protein_coding]
ENSG00000185885|IFITM1|159_3	2	[ENSG00000185885,ENSG00000185885,ENSG00000185885,ENSG00000185885,ENSG00000185885,ENSG00000185885,ENSG00000185885,ENSG00000288681,ENSG00000185885,ENSG00000185885,ENSG00000185885]	[IFITM1,IFITM1,IFITM1,IFITM1,IFITM1,IFITM1,IFITM1,ENSG00000288681,IFITM1,IFITM1,IFITM1]	[=40,=40,=40,=40,=40,=40,=40,=40,=40,=40,=40]	[ENST00000680588.1,ENST00000679380.1,ENST00000328221.5,ENST00000528780.5,ENST00000680938.1,ENST00000681426.1,ENST00000681938.1,ENST00000399815.2,ENST00000681180.1,ENST00000408968.4,ENST00000680696.1]	[protein_coding,protein_coding,protein_coding,protein_coding,protein_coding,protein_coding,protein_coding,protein_coding,protein_coding,protein_coding,protein_coding]
ENSG00000164611|PTTG1|398_6	2	[ENSG00000164611,ENSG00000164611,ENSG00000213005,ENSG00000164611]	[PTTG1,PTTG1,PTTG3P,PTTG1]	[=40,=40,=40,=40]	[ENST00000520452.5,ENST00000352433.10,ENST00000521862.1,ENST00000393964.1]	[protein_coding,protein_coding,processed_pseudogene,protein_coding]
ENSG00000164611|PTTG1|398_8	2	[ENSG00000164611,ENSG00000164611,ENSG00000164611,ENSG00000250254]	[PTTG1,PTTG1,PTTG1,PTTG2]	[=40,=40,=40,=34X6]	[ENST00000520452.5,ENST00000352433.10,ENST00000393964.1,ENST00000504686.2]	[protein_coding,protein_coding,protein_coding,protein_coding]
ENSG00000213402|PTPRCAP|5_1	2	[ENSG00000172725,ENSG00000213402]	[CORO1B,PTPRCAP]	[=40,=40]	[ENST00000341356.10,ENST00000326294.4]	[protein_coding,protein_coding]
ENSG00000213402|PTPRCAP|5_2	2	[ENSG00000172725,ENSG00000213402]	[CORO1B,PTPRCAP]	[=40,=40]	[ENST00000341356.10,ENST00000326294.4]	[protein_coding,protein_coding]
ENSG00000150093|ITGB1|88_1	2	[ENSG00000150093,ENSG00000150093,ENSG00000150093,ENSG00000150093,ENSG00000150093,ENSG00000150093,ENSG00000150093,ENSG00000150093,ENSG00000150093,ENSG00000150093,ENSG00000269378,ENSG00000150093,ENSG00000150093,ENSG00000150093,ENSG00000150093,ENSG00000150093,ENSG00000150093,ENSG00000150093,ENSG00000150093,ENSG00000150093,ENSG00000150093,ENSG00000150093]	[ITGB1,ITGB1,ITGB1,ITGB1,ITGB1,ITGB1,ITGB1,ITGB1,ITGB1,ITGB1,ITGB1P1,ITGB1,ITGB1,ITGB1,ITGB1,ITGB1,ITGB1,ITGB1,ITGB1,ITGB1,ITGB1,ITGB1]	[=40,=40,=40,=40,=40,=40,=40,=40,=40,=40,=40,=40,=40,=40,=40,=40,=40,=40,=40,=40,=40,=40]	[ENST00000302278.8,ENST00000396033.6,ENST00000488427.2,ENST00000417122.7,ENST00000678766.1,ENST00000676964.1,ENST00000609742.3,ENST00000437302.6,ENST00000678952.1,ENST00000679187.1,ENST00000596032.1,ENST00000676460.1,ENST00000423113.6,ENST00000474568.6,ENST00000678701.1,ENST00000676659.1,ENST00000677310.2,ENST00000488494.6,ENST00000677363.1,ENST00000678943.1,ENST00000678591.1,ENST00000677999.1]	[protein_coding,protein_coding,protein_coding,protein_coding,protein_coding,protein_coding,protein_coding,protein_coding,protein_coding,protein_coding,processed_pseudogene,protein_coding,protein_coding,protein_coding,protein_coding,protein_coding,protein_coding,protein_coding,protein_coding,protein_coding,protein_coding,protein_coding]
ENSG00000111057|KRT18|76_1	18	[ENSG00000111057,ENSG00000215149,ENSG00000224791,ENSG00000215819,ENSG00000250363,ENSG00000253219,ENSG00000218153,ENSG00000111057,ENSG00000213100,ENSG00000213211,ENSG00000111057,ENSG00000235275,ENSG00000186082,ENSG00000254831,ENSG00000228666,ENSG00000257758,ENSG00000229222,ENSG00000253943,ENSG00000215208,ENSG00000233471]	[KRT18,KRT18P32,KRT18P39,KRT18P12,KRT18P21,KRT18P41,KRT18P22,KRT18,KRT18P68,KRT18P64,KRT18,KRT18P16,KRT18P14,KRT18P58,KRT18P1,KRT18P20,KRT18P4,KRT18P37,KRT18P60,KRT18P62]	[=40,=9X1=30,=36X1=3,=36X1=3,X2=37X1,=6X1=2X1=30,=9X1=30,=40,=35X5,=9X1=30,=40,=7X1=28X1=3,=37X3,=9X1=26X1=3,=36X1=3,=40,=40,=9X1=30,=9X1=26X4,=4X1=4X1=30]	[ENST00000550600.5,ENST00000424695.1,ENST00000415349.1,ENST00000425245.1,ENST00000515767.1,ENST00000518924.1,ENST00000402024.2,ENST00000388835.4,ENST00000392293.2,ENST00000434946.1,ENST00000388837.6,ENST00000510337.1,ENST00000534205.1,ENST00000527480.1,ENST00000452408.1,ENST00000548986.1,ENST00000422599.1,ENST00000520711.1,ENST00000312876.7,ENST00000446618.1]	[protein_coding,processed_pseudogene,processed_pseudogene,processed_pseudogene,processed_pseudogene,processed_pseudogene,processed_pseudogene,protein_coding,processed_pseudogene,processed_pseudogene,protein_coding,processed_pseudogene,processed_pseudogene,processed_pseudogene,processed_pseudogene,processed_pseudogene,processed_pseudogene,processed_pseudogene,processed_pseudogene,processed_pseudog…
ENSG00000077498|TYR|368_8	3	[ENSG00000298187,ENSG00000077498,ENSG00000123447]	[ENSG00000298187,TYR,TYRL]	[=40,=40,=40]	[ENST00000753718.1,ENST00000263321.6,ENST00000243152.5]	[lncRNA,protein_coding,transcribed_unprocessed_pseudogene]
ENSG00000110799|VWF|356_4	2	[ENSG00000110799,ENSG00000241717]	[VWF,VWFP1]	[=40,=40]	[ENST00000261405.10,ENST00000457911.1]	[protein_coding,transcribed_unprocessed_pseudogene]
ENSG00000107317|PTGDS|77_2	2	[ENSG00000284341,ENSG00000107317]	[ENSG00000284341,PTGDS]	[=40,=40]	[ENST00000471521.5,ENST00000371625.8]	[nonsense_mediated_decay,protein_coding]
ENSG00000107317|PTGDS|77_3	2	[ENSG00000284341,ENSG00000107317]	[ENSG00000284341,PTGDS]	[=40,=40]	[ENST00000471521.5,ENST00000371625.8]	[nonsense_mediated_decay,protein_coding]
ENSG00000107317|PTGDS|77_4	2	[ENSG00000107317,ENSG00000284341]	[PTGDS,ENSG00000284341]	[=40,=37X3]	[ENST00000371625.8,ENST00000471521.5]	[protein_coding,nonsense_mediated_decay]
ENSG00000187134|AKR1C1|259_1	3	[ENSG00000225418,ENSG00000196139,ENSG00000187134,ENSG00000187134,ENSG00000196139,ENSG00000196139]	[AKR1C5P,AKR1C3,AKR1C1,AKR1C1,AKR1C3,AKR1C3]	[=40,=4X1=35,=40,=40,=4X1=35,=4X1=35]	[ENST00000427165.1,ENST00000605149.5,ENST00000380859.1,ENST00000380872.9,ENST00000380554.5,ENST00000439082.7]	[unprocessed_pseudogene,protein_coding,protein_coding,protein_coding,protein_coding,protein_coding]
ENSG00000137804|NUSAP1|334_1	2	[ENSG00000137804,ENSG00000137804,ENSG00000137804,ENSG00000137804,ENSG00000137804,ENSG00000137804,ENSG00000137804,ENSG00000285920]	[NUSAP1,NUSAP1,NUSAP1,NUSAP1,NUSAP1,NUSAP1,NUSAP1,ENSG00000285920]	[=40,=40,=40,=40,=40,=40,=40,=40]	[ENST00000414849.6,ENST00000560747.5,ENST00000260359.10,ENST00000668273.1,ENST00000559596.6,ENST00000450592.6,ENST00000560177.5,ENST00000661438.1]	[protein_coding,protein_coding,protein_coding,protein_coding,protein_coding,protein_coding,protein_coding,protein_coding]
ENSG00000137804|NUSAP1|334_2	2	[ENSG00000137804,ENSG00000137804,ENSG00000137804,ENSG00000137804,ENSG00000137804,ENSG00000137804,ENSG00000137804,ENSG00000285920]	[NUSAP1,NUSAP1,NUSAP1,NUSAP1,NUSAP1,NUSAP1,NUSAP1,ENSG00000285920]	[=40,=40,=40,=40,=40,=40,=40,=40]	[ENST00000414849.6,ENST00000560747.5,ENST00000260359.10,ENST00000668273.1,ENST00000559596.6,ENST00000450592.6,ENST00000560177.5,ENST00000661438.1]	[protein_coding,protein_coding,protein_coding,protein_coding,protein_coding,protein_coding,protein_coding,protein_coding]
ENSG00000137804|NUSAP1|334_3	2	[ENSG00000137804,ENSG00000137804,ENSG00000137804,ENSG00000137804,ENSG00000137804,ENSG00000137804,ENSG00000137804,ENSG00000285920]	[NUSAP1,NUSAP1,NUSAP1,NUSAP1,NUSAP1,NUSAP1,NUSAP1,ENSG00000285920]	[=40,=40,=40,=40,=40,=40,=40,=40]	[ENST00000414849.6,ENST00000560747.5,ENST00000260359.10,ENST00000668273.1,ENST00000559596.6,ENST00000450592.6,ENST00000560177.5,ENST00000661438.1]	[protein_coding,protein_coding,protein_coding,protein_coding,protein_coding,protein_coding,protein_coding,protein_coding]
ENSG00000137804|NUSAP1|334_8	2	[ENSG00000137804,ENSG00000137804,ENSG00000137804,ENSG00000137804,ENSG00000137804,ENSG00000137804,ENSG00000137804,ENSG00000285920]	[NUSAP1,NUSAP1,NUSAP1,NUSAP1,NUSAP1,NUSAP1,NUSAP1,ENSG00000285920]	[=40,=40,=40,=40,=40,=40,=40,=40]	[ENST00000414849.6,ENST00000560747.5,ENST00000260359.10,ENST00000668273.1,ENST00000559596.6,ENST00000450592.6,ENST00000560177.5,ENST00000661438.1]	[protein_coding,protein_coding,protein_coding,protein_coding,protein_coding,protein_coding,protein_coding,protein_coding]
ENSG00000166920|C15orf48|180_5	2	[ENSG00000166920,ENSG00000284386,ENSG00000166920]	[C15orf48,MIR147B,C15orf48]	[=40,=40,=40]	[ENST00000396650.7,ENST00000390185.1,ENST00000344300.3]	[protein_coding,miRNA,protein_coding]
ENSG00000187134|AKR1C1|259_2	4	[ENSG00000196139,ENSG00000187134,ENSG00000151632,ENSG00000151632,ENSG00000187134,ENSG00000196139,ENSG00000198610,ENSG00000198610,ENSG00000196139,ENSG00000151632]	[AKR1C3,AKR1C1,AKR1C2,AKR1C2,AKR1C1,AKR1C3,AKR1C4,AKR1C4,AKR1C3,AKR1C2]	[=40,=40,=40,=40,=40,=40,=40,=40,=40,=40]	[ENST00000439082.7,ENST00000380859.1,ENST00000380753.9,ENST00000421196.7,ENST00000380872.9,ENST00000605149.5,ENST00000380448.5,ENST00000263126.3,ENST00000380554.5,ENST00000455190.2]	[protein_coding,protein_coding,protein_coding,protein_coding,protein_coding,protein_coding,protein_coding,protein_coding,protein_coding,protein_coding]
ENSG00000187134|AKR1C1|259_4	5	[ENSG00000196139,ENSG00000187134,ENSG00000151631,ENSG00000187134,ENSG00000198610,ENSG00000198610,ENSG00000196139,ENSG00000151632,ENSG00000151632,ENSG00000196139]	[AKR1C3,AKR1C1,AKR1C6P,AKR1C1,AKR1C4,AKR1C4,AKR1C3,AKR1C2,AKR1C2,AKR1C3]	[=30X1=9,=40,=3X1=5X1=27X3,=40,=30X1=9,=30X1=9,=30X1=9,X3=37,X3=37,=30X1=9]	[ENST00000605149.5,ENST00000380859.1,ENST00000432950.1,ENST00000380872.9,ENST00000380448.5,ENST00000263126.3,ENST00000380554.5,ENST00000421196.7,ENST00000380753.9,ENST00000439082.7]	[protein_coding,protein_coding,transcribed_unprocessed_pseudogene,protein_coding,protein_coding,protein_coding,protein_coding,protein_coding,protein_coding,protein_coding]
ENSG00000198848|CES1|364_1	4	[ENSG00000198848,ENSG00000291109,ENSG00000303450,ENSG00000198848,ENSG00000228695,ENSG00000260765,ENSG00000198848]	[CES1,CES1P1,ENSG00000303450,CES1,CES1P1,CES1P2,CES1]	[=40,=40,=40,=40,=40,=40,=40]	[ENST00000360526.8,ENST00000702195.1,ENST00000794698.1,ENST00000422046.6,ENST00000421606.6,ENST00000566467.2,ENST00000361503.8]	[protein_coding,lncRNA,lncRNA,protein_coding,transcribed_unprocessed_pseudogene,transcribed_unprocessed_pseudogene,protein_coding]
ENSG00000198848|CES1|364_2	3	[ENSG00000198848,ENSG00000291109,ENSG00000198848,ENSG00000228695,ENSG00000260765,ENSG00000198848]	[CES1,CES1P1,CES1,CES1P1,CES1P2,CES1]	[=40,=40,=40,=40,=40,=40]	[ENST00000360526.8,ENST00000702195.1,ENST00000422046.6,ENST00000421606.6,ENST00000566467.2,ENST00000361503.8]	[protein_coding,lncRNA,protein_coding,transcribed_unprocessed_pseudogene,transcribed_unprocessed_pseudogene,protein_coding]
ENSG00000198848|CES1|364_6	2	[ENSG00000198848,ENSG00000291109,ENSG00000198848,ENSG00000228695,ENSG00000198848]	[CES1,CES1P1,CES1,CES1P1,CES1]	[=40,=40,=40,=40,=40]	[ENST00000360526.8,ENST00000702195.1,ENST00000422046.6,ENST00000421606.6,ENST00000361503.8]	[protein_coding,lncRNA,protein_coding,transcribed_unprocessed_pseudogene,protein_coding]
ENSG00000198848|CES1|364_7	2	[ENSG00000198848,ENSG00000291109,ENSG00000198848,ENSG00000228695,ENSG00000291109,ENSG00000198848]	[CES1,CES1P1,CES1,CES1P1,CES1P1,CES1]	[=40,=40,=40,=40,=40,=40]	[ENST00000360526.8,ENST00000702195.1,ENST00000422046.6,ENST00000421606.6,ENST00000571348.5,ENST00000361503.8]	[protein_coding,lncRNA,protein_coding,transcribed_unprocessed_pseudogene,lncRNA,protein_coding]
ENSG00000189129|PLAC9|53_4	2	[ENSG00000291116,ENSG00000189129]	[PLAC9P1,PLAC9]	[X6=34,=40]	[ENST00000433290.8,ENST00000372263.4]	[lncRNA,protein_coding]
ENSG00000129226|CD68|126_2	2	[ENSG00000264772,ENSG00000129226]	[ENSG00000264772,CD68]	[=40,=40]	[ENST00000581621.1,ENST00000250092.11]	[lncRNA,protein_coding]
ENSG00000129226|CD68|126_3	2	[ENSG00000264772,ENSG00000129226,ENSG00000129226]	[ENSG00000264772,CD68,CD68]	[=40,=40,=40]	[ENST00000581621.1,ENST00000250092.11,ENST00000380498.10]	[lncRNA,protein_coding,protein_coding]
ENSG00000129226|CD68|126_4	2	[ENSG00000264772,ENSG00000129226,ENSG00000129226]	[ENSG00000264772,CD68,CD68]	[=40,=40,=40]	[ENST00000581621.1,ENST00000250092.11,ENST00000380498.10]	[lncRNA,protein_coding,protein_coding]
ENSG00000129226|CD68|126_5	2	[ENSG00000264772,ENSG00000129226,ENSG00000129226]	[ENSG00000264772,CD68,CD68]	[=40,=40,=40]	[ENST00000581621.1,ENST00000250092.11,ENST00000380498.10]	[lncRNA,protein_coding,protein_coding]
ENSG00000129226|CD68|126_6	2	[ENSG00000264772,ENSG00000129226,ENSG00000129226]	[ENSG00000264772,CD68,CD68]	[=40,=40,=40]	[ENST00000581621.1,ENST00000250092.11,ENST00000380498.10]	[lncRNA,protein_coding,protein_coding]
ENSG00000124098|FAM210B|352_4	2	[ENSG00000124098,ENSG00000213770]	[FAM210B,FAM210CP]	[=40,=40]	[ENST00000371384.4,ENST00000445714.1]	[protein_coding,processed_pseudogene]
ENSG00000187193|MT1X|378_1	2	[ENSG00000187193,ENSG00000187193,ENSG00000259827]	[MT1X,MT1X,ENSG00000259827]	[=40,=40,=40]	[ENST00000394485.5,ENST00000562939.1,ENST00000567563.1]	[protein_coding,protein_coding,lncRNA]
ENSG00000187193|MT1X|378_2	2	[ENSG00000187193,ENSG00000259827]	[MT1X,ENSG00000259827]	[=40,=40]	[ENST00000562939.1,ENST00000567563.1]	[protein_coding,lncRNA]
ENSG00000105701|FKBP8|325_1	2	[ENSG00000232626,ENSG00000105701,ENSG00000105701,ENSG00000105701,ENSG00000105701]	[ENSG00000232626,FKBP8,FKBP8,FKBP8,FKBP8]	[=40,=40,=40,=40,=40]	[ENST00000417053.2,ENST00000596558.6,ENST00000608443.6,ENST00000597960.7,ENST00000222308.8]	[transcribed_processed_pseudogene,protein_coding,protein_coding,protein_coding,protein_coding]
ENSG00000103187|COTL1|319_7	2	[ENSG00000103187,ENSG00000103187,ENSG00000229749]	[COTL1,COTL1,COTL1P1]	[=40,=40,X2=5X1=30X2]	[ENST00000262428.5,ENST00000564057.1,ENST00000422309.1]	[protein_coding,protein_coding,processed_pseudogene]
ENSG00000176890|TYMS|363_3	2	[ENSG00000176890,ENSG00000267190,ENSG00000176890]	[TYMS,TYMSP2,TYMS]	[=40,=31X1=8,=40]	[ENST00000323224.7,ENST00000589501.1,ENST00000323274.15]	[protein_coding,processed_pseudogene,protein_coding]
ENSG00000104951|IL4I1|212_8	2	[ENSG00000213024,ENSG00000213024,ENSG00000104951,ENSG00000213024,ENSG00000213024,ENSG00000213024,ENSG00000213024,ENSG00000213024,ENSG00000104951,ENSG00000213024,ENSG00000213024,ENSG00000213024]	[NUP62,NUP62,IL4I1,NUP62,NUP62,NUP62,NUP62,NUP62,IL4I1,NUP62,NUP62,NUP62]	[=40,=40,=40,=40,=40,=40,=40,=40,=40,=40,=40,=40]	[ENST00000597723.5,ENST00000597029.6,ENST00000595948.5,ENST00000600583.6,ENST00000700476.1,ENST00000700478.1,ENST00000352066.8,ENST00000596217.1,ENST00000341114.7,ENST00000599560.6,ENST00000596437.6,ENST00000598301.2]	[protein_coding,protein_coding,protein_coding,protein_coding,protein_coding,protein_coding,protein_coding,protein_coding,protein_coding,protein_coding,protein_coding,protein_coding]
ENSG00000154639|CXADR|199_8	8	[ENSG00000154639,ENSG00000279998,ENSG00000293262,ENSG00000154639,ENSG00000292985,ENSG00000154639,ENSG00000265766,ENSG00000274499,ENSG00000154639,ENSG00000214319,ENSG00000258712]	[CXADR,ENSG00000279998,ENSG00000293262,CXADR,ENSG00000292985,CXADR,CXADRP3,ENSG00000274499,CXADR,CXADRP1,CXADRP2]	[=40,=31X1=8,=7X1=23X1=8,=40,=31X1=8,=40,=7X1=23X1=8,=31X1=8,=40,=31X1=8,=31X1=8]	[ENST00000400169.1,ENST00000623678.1,ENST00000581457.1,ENST00000400166.5,ENST00000621235.1,ENST00000400165.5,ENST00000617265.2,ENST00000622705.1,ENST00000284878.12,ENST00000398098.2,ENST00000556905.2]	[protein_coding,lncRNA,lncRNA,protein_coding,lncRNA,protein_coding,transcribed_processed_pseudogene,transcribed_processed_pseudogene,protein_coding,processed_pseudogene,processed_pseudogene]
ENSG00000185885|IFITM1|159_4	2	[ENSG00000185885,ENSG00000185885,ENSG00000185885,ENSG00000185885,ENSG00000185885,ENSG00000185885,ENSG00000185885,ENSG00000288681,ENSG00000185885,ENSG00000185885,ENSG00000185885]	[IFITM1,IFITM1,IFITM1,IFITM1,IFITM1,IFITM1,IFITM1,ENSG00000288681,IFITM1,IFITM1,IFITM1]	[=40,=40,=40,=40,=40,=40,=40,=40,=40,=40,=40]	[ENST00000680588.1,ENST00000679380.1,ENST00000328221.5,ENST00000528780.5,ENST00000680938.1,ENST00000681426.1,ENST00000681938.1,ENST00000399815.2,ENST00000681180.1,ENST00000408968.4,ENST00000680696.1]	[protein_coding,protein_coding,protein_coding,protein_coding,protein_coding,protein_coding,protein_coding,protein_coding,protein_coding,protein_coding,protein_coding]
ENSG00000185885|IFITM1|159_5	2	[ENSG00000185885,ENSG00000185885,ENSG00000185885,ENSG00000185885,ENSG00000185885,ENSG00000185885,ENSG00000185885,ENSG00000288681,ENSG00000185885,ENSG00000185885,ENSG00000185885]	[IFITM1,IFITM1,IFITM1,IFITM1,IFITM1,IFITM1,IFITM1,ENSG00000288681,IFITM1,IFITM1,IFITM1]	[=40,=40,=40,=40,=40,=40,=40,=40,=40,=40,=40]	[ENST00000680588.1,ENST00000679380.1,ENST00000328221.5,ENST00000528780.5,ENST00000680938.1,ENST00000681426.1,ENST00000681938.1,ENST00000399815.2,ENST00000681180.1,ENST00000408968.4,ENST00000680696.1]	[protein_coding,protein_coding,protein_coding,protein_coding,protein_coding,protein_coding,protein_coding,protein_coding,protein_coding,protein_coding,protein_coding]
ENSG00000223609|HBD|385_4	2	[ENSG00000244734,ENSG00000223609,ENSG00000244734,ENSG00000223609,ENSG00000244734,ENSG00000223609]	[HBB,HBD,HBB,HBD,HBB,HBD]	[=40,=40,=40,=40,=40,=40]	[ENST00000647020.1,ENST00000650601.1,ENST00000335295.4,ENST00000643122.1,ENST00000485743.1,ENST00000292901.7]	[protein_coding,protein_coding,protein_coding,protein_coding,protein_coding,protein_coding]
ENSG00000129226|CD68|126_1	2	[ENSG00000264772,ENSG00000129226]	[ENSG00000264772,CD68]	[=40,=40]	[ENST00000581621.1,ENST00000380498.10]	[lncRNA,protein_coding]
ENSG00000137804|NUSAP1|334_4	2	[ENSG00000137804,ENSG00000137804,ENSG00000137804,ENSG00000137804,ENSG00000137804,ENSG00000137804,ENSG00000137804,ENSG00000285920]	[NUSAP1,NUSAP1,NUSAP1,NUSAP1,NUSAP1,NUSAP1,NUSAP1,ENSG00000285920]	[=40,=40,=40,=40,=40,=40,=40,=40]	[ENST00000414849.6,ENST00000560747.5,ENST00000260359.10,ENST00000668273.1,ENST00000559596.6,ENST00000450592.6,ENST00000560177.5,ENST00000661438.1]	[protein_coding,protein_coding,protein_coding,protein_coding,protein_coding,protein_coding,protein_coding,protein_coding]
ENSG00000137804|NUSAP1|334_5	2	[ENSG00000137804,ENSG00000137804,ENSG00000137804,ENSG00000137804,ENSG00000137804,ENSG00000137804,ENSG00000137804,ENSG00000285920]	[NUSAP1,NUSAP1,NUSAP1,NUSAP1,NUSAP1,NUSAP1,NUSAP1,ENSG00000285920]	[=40,=40,=40,=40,=40,=40,=40,=40]	[ENST00000414849.6,ENST00000560747.5,ENST00000260359.10,ENST00000668273.1,ENST00000559596.6,ENST00000450592.6,ENST00000560177.5,ENST00000661438.1]	[protein_coding,protein_coding,protein_coding,protein_coding,protein_coding,protein_coding,protein_coding,protein_coding]
ENSG00000137804|NUSAP1|334_6	2	[ENSG00000137804,ENSG00000137804,ENSG00000137804,ENSG00000137804,ENSG00000137804,ENSG00000137804,ENSG00000137804,ENSG00000285920]	[NUSAP1,NUSAP1,NUSAP1,NUSAP1,NUSAP1,NUSAP1,NUSAP1,ENSG00000285920]	[=40,=40,=40,=40,=40,=40,=40,=40]	[ENST00000414849.6,ENST00000560747.5,ENST00000260359.10,ENST00000668273.1,ENST00000559596.6,ENST00000450592.6,ENST00000560177.5,ENST00000661438.1]	[protein_coding,protein_coding,protein_coding,protein_coding,protein_coding,protein_coding,protein_coding,protein_coding]
ENSG00000137804|NUSAP1|334_7	2	[ENSG00000137804,ENSG00000137804,ENSG00000137804,ENSG00000137804,ENSG00000137804,ENSG00000137804,ENSG00000137804,ENSG00000285920]	[NUSAP1,NUSAP1,NUSAP1,NUSAP1,NUSAP1,NUSAP1,NUSAP1,ENSG00000285920]	[=40,=40,=40,=40,=40,=40,=40,=40]	[ENST00000414849.6,ENST00000560747.5,ENST00000260359.10,ENST00000668273.1,ENST00000559596.6,ENST00000450592.6,ENST00000560177.5,ENST00000661438.1]	[protein_coding,protein_coding,protein_coding,protein_coding,protein_coding,protein_coding,protein_coding,protein_coding]
ENSG00000101335|MYL9|79_2	2	[ENSG00000255885,ENSG00000101335,ENSG00000101335]	[ENSG00000255885,MYL9,MYL9]	[=35X1=4,=40,=40]	[ENST00000536322.1,ENST00000279022.7,ENST00000346786.2]	[processed_pseudogene,protein_coding,protein_coding]
ENSG00000175063|UBE2C|132_3	2	[ENSG00000175063,ENSG00000175063,ENSG00000175063,ENSG00000175063,ENSG00000259179]	[UBE2C,UBE2C,UBE2C,UBE2C,UBE2CP4]	[=40,=40,=40,=40,=40]	[ENST00000372568.4,ENST00000356455.9,ENST00000335046.7,ENST00000405520.5,ENST00000561405.1]	[protein_coding,protein_coding,protein_coding,protein_coding,processed_pseudogene]
ENSG00000154639|CXADR|199_2	4	[ENSG00000154639,ENSG00000292985,ENSG00000154639,ENSG00000274499,ENSG00000154639,ENSG00000154639,ENSG00000258712,ENSG00000154639]	[CXADR,ENSG00000292985,CXADR,ENSG00000274499,CXADR,CXADR,CXADRP2,CXADR]	[=40,=40,=40,=40,=40,=40,=40,=40]	[ENST00000400169.1,ENST00000621235.1,ENST00000400165.5,ENST00000622705.1,ENST00000356275.10,ENST00000284878.12,ENST00000556905.2,ENST00000400166.5]	[protein_coding,lncRNA,protein_coding,transcribed_processed_pseudogene,protein_coding,protein_coding,processed_pseudogene,protein_coding]
ENSG00000154639|CXADR|199_3	8	[ENSG00000154639,ENSG00000265766,ENSG00000292985,ENSG00000258712,ENSG00000274499,ENSG00000154639,ENSG00000214319,ENSG00000154639,ENSG00000154639,ENSG00000293262,ENSG00000279998,ENSG00000154639]	[CXADR,CXADRP3,ENSG00000292985,CXADRP2,ENSG00000274499,CXADR,CXADRP1,CXADR,CXADR,ENSG00000293262,ENSG00000279998,CXADR]	[=40,=40,=40,=40,=40,=40,=4X1=33X2,=40,=40,=40,=4X1=33X2,=40]	[ENST00000400169.1,ENST00000617265.2,ENST00000621235.1,ENST00000556905.2,ENST00000622705.1,ENST00000400165.5,ENST00000398098.2,ENST00000356275.10,ENST00000284878.12,ENST00000581457.1,ENST00000623678.1,ENST00000400166.5]	[protein_coding,transcribed_processed_pseudogene,lncRNA,processed_pseudogene,transcribed_processed_pseudogene,protein_coding,processed_pseudogene,protein_coding,protein_coding,lncRNA,lncRNA,protein_coding]
ENSG00000154639|CXADR|199_4	4	[ENSG00000154639,ENSG00000292985,ENSG00000154639,ENSG00000274499,ENSG00000154639,ENSG00000258712,ENSG00000154639]	[CXADR,ENSG00000292985,CXADR,ENSG00000274499,CXADR,CXADRP2,CXADR]	[=40,=39X1,=40,=39X1,=40,=39X1,=40]	[ENST00000400169.1,ENST00000621235.1,ENST00000400165.5,ENST00000622705.1,ENST00000284878.12,ENST00000556905.2,ENST00000400166.5]	[protein_coding,lncRNA,protein_coding,transcribed_processed_pseudogene,protein_coding,processed_pseudogene,protein_coding]
ENSG00000198848|CES1|364_8	2	[ENSG00000198848,ENSG00000198848,ENSG00000198848,ENSG00000228695,ENSG00000291109,ENSG00000291109]	[CES1,CES1,CES1,CES1P1,CES1P1,CES1P1]	[=40,=40,=40,=3X1=36,=3X1=36,=3X1=36]	[ENST00000360526.8,ENST00000361503.8,ENST00000422046.6,ENST00000421606.6,ENST00000571348.5,ENST00000702195.1]	[protein_coding,protein_coding,protein_coding,transcribed_unprocessed_pseudogene,lncRNA,lncRNA]
ENSG00000111057|KRT18|76_2	31	[ENSG00000234737,ENSG00000111057,ENSG00000253219,ENSG00000235626,ENSG00000215553,ENSG00000264644,ENSG00000235413,ENSG00000176855,ENSG00000215333,ENSG00000218728,ENSG00000213958,ENSG00000301840,ENSG00000249668,ENSG00000214207,ENSG00000217889,ENSG00000186082,ENSG00000215089,ENSG00000111057,ENSG00000289631,ENSG00000235275,ENSG00000111057,ENSG00000236670,ENSG00000214417,ENSG00000187686,ENSG0000024451…	[KRT18P15,KRT18,KRT18P41,KRT18P66,KRT18P3,KRT18P8,KRT18P63,KRT18P28,KRT18P23,KRT18P44,KRT18P29,ENSG00000301840,KRT18P56,KRT18P10,KRT18P48,KRT18P14,KRT18P11,KRT18,ENSG00000289631,KRT18P16,KRT18,KRT18P5,KRT18P13,KRT18P59,KRT18P34,KRT18P33,KRT18P17,KRT18P57,KRT18P38,KRT18P39,KRT18P61,KRT18P47,KRT18P12]	[=38X2,=40,=37X3,=37X3,=40,=7X1=30X2,=36X1=3,=40,=40,=7X1=24X1=1X1=5,=5X1=2X1=31,=40,=40,=36X1=3,=40,=40,=36X1=3,=40,=30X1=4X1=4,=5X1=34,=40,=38X2,=40,=30X1=4X1=4,=40,X5=26X1=8,=40,=6X1=33,=40,=40,X1=39,=36X1=3,=38X2]	[ENST00000458108.1,ENST00000550600.5,ENST00000518924.1,ENST00000452970.1,ENST00000451602.1,ENST00000581937.1,ENST00000505463.1,ENST00000453838.2,ENST00000435622.1,ENST00000416086.1,ENST00000397031.2,ENST00000782173.1,ENST00000507275.1,ENST00000388836.3,ENST00000434763.1,ENST00000534205.1,ENST00000435214.1,ENST00000388835.4,ENST00000534728.1,ENST00000510337.1,ENST00000388837.6,ENST00000436075.1,EN…	[processed_pseudogene,protein_coding,processed_pseudogene,processed_pseudogene,processed_pseudogene,processed_pseudogene,processed_pseudogene,processed_pseudogene,processed_pseudogene,processed_pseudogene,processed_pseudogene,lncRNA,processed_pseudogene,processed_pseudogene,processed_pseudogene,processed_pseudogene,processed_pseudogene,protein_coding,lncRNA,processed_pseudogene,protein_coding,pro…
ENSG00000154639|CXADR|199_6	6	[ENSG00000265766,ENSG00000292985,ENSG00000279998,ENSG00000154639,ENSG00000274499,ENSG00000154639,ENSG00000293262,ENSG00000154639,ENSG00000154639]	[CXADRP3,ENSG00000292985,ENSG00000279998,CXADR,ENSG00000274499,CXADR,ENSG00000293262,CXADR,CXADR]	[=35X1=4,=4X1=30X1=4,=35X1=4,=40,=4X1=30X1=4,=40,=35X1=4,=40,=40]	[ENST00000617265.2,ENST00000621235.1,ENST00000623678.1,ENST00000400169.1,ENST00000622705.1,ENST00000400165.5,ENST00000581457.1,ENST00000284878.12,ENST00000400166.5]	[transcribed_processed_pseudogene,lncRNA,lncRNA,protein_coding,transcribed_processed_pseudogene,protein_coding,lncRNA,protein_coding,protein_coding]
ENSG00000111057|KRT18|76_4	16	[ENSG00000111057,ENSG00000250504,ENSG00000176855,ENSG00000111057,ENSG00000214207,ENSG00000215333,ENSG00000217889,ENSG00000214720,ENSG00000213958,ENSG00000224791,ENSG00000229798,ENSG00000301840,ENSG00000213943,ENSG00000215089,ENSG00000244515,ENSG00000214417,ENSG00000249850,ENSG00000111057]	[KRT18,KRT18P51,KRT18P28,KRT18,KRT18P10,KRT18P23,KRT18P48,KRT18P49,KRT18P29,KRT18P39,KRT18P26,ENSG00000301840,KRT18P17,KRT18P11,KRT18P34,KRT18P13,KRT18P31,KRT18]	[=40,=40,=35X1=4,=40,X6=34,=40,=40,=40,=40,X2=38,=32X1=7,=40,X3=37,X6=34,=40,=31X9,X1=6X1=32,=40]	[ENST00000550600.5,ENST00000504966.2,ENST00000453838.2,ENST00000388835.4,ENST00000388836.3,ENST00000435622.1,ENST00000434763.1,ENST00000427083.2,ENST00000397031.2,ENST00000415349.1,ENST00000454475.1,ENST00000782173.1,ENST00000396959.2,ENST00000435214.1,ENST00000488218.1,ENST00000400056.3,ENST00000506277.1,ENST00000388837.6]	[protein_coding,processed_pseudogene,processed_pseudogene,protein_coding,processed_pseudogene,processed_pseudogene,processed_pseudogene,processed_pseudogene,processed_pseudogene,processed_pseudogene,processed_pseudogene,lncRNA,processed_pseudogene,processed_pseudogene,transcribed_processed_pseudogene,processed_pseudogene,processed_pseudogene,protein_coding]
ENSG00000111057|KRT18|76_5	6	[ENSG00000111057,ENSG00000111057,ENSG00000215606,ENSG00000249064,ENSG00000215867,ENSG00000249850,ENSG00000258951,ENSG00000111057]	[KRT18,KRT18,KRT18P35,KRT18P25,KRT18P57,KRT18P31,KRT18P7,KRT18]	[=40,=40,=7X1=32,X2=3X1=3X1=30,X1=3X1=35,X3=37,X2=38,=40]	[ENST00000550600.5,ENST00000388835.4,ENST00000510488.1,ENST00000508931.1,ENST00000443599.2,ENST00000506277.1,ENST00000557241.1,ENST00000388837.6]	[protein_coding,protein_coding,processed_pseudogene,processed_pseudogene,processed_pseudogene,processed_pseudogene,processed_pseudogene,protein_coding]
ENSG00000111057|KRT18|76_6	20	[ENSG00000111057,ENSG00000214533,ENSG00000219941,ENSG00000229798,ENSG00000235275,ENSG00000111057,ENSG00000244515,ENSG00000213958,ENSG00000111057,ENSG00000234737,ENSG00000228666,ENSG00000214417,ENSG00000215208,ENSG00000218153,ENSG00000264644,ENSG00000250363,ENSG00000249064,ENSG00000215807,ENSG00000229222,ENSG00000301840,ENSG00000214207,ENSG00000215089]	[KRT18,KRT18P33,KRT18P50,KRT18P26,KRT18P16,KRT18,KRT18P34,KRT18P29,KRT18,KRT18P15,KRT18P1,KRT18P13,KRT18P60,KRT18P22,KRT18P8,KRT18P21,KRT18P25,KRT18P65,KRT18P4,ENSG00000301840,KRT18P10,KRT18P11]	[=40,=9X1=28X2,=9X1=22X1=7,=8X1=28X3,=8X1=31,=40,=9X1=30,X4=4X1=31,=40,=8X1=21X1=9,=40,=3X1=5X1=30,X2=5X2=31,=39X1,=8X1=31,=7X2=31,=40,=40,=40,=9X1=30,=40,=40]	[ENST00000550600.5,ENST00000398525.2,ENST00000404337.1,ENST00000454475.1,ENST00000510337.1,ENST00000388835.4,ENST00000488218.1,ENST00000397031.2,ENST00000388837.6,ENST00000458108.1,ENST00000452408.1,ENST00000400056.3,ENST00000312876.7,ENST00000402024.2,ENST00000581937.1,ENST00000515767.1,ENST00000508931.1,ENST00000439811.1,ENST00000422599.1,ENST00000782173.1,ENST00000388836.3,ENST00000435214.1]	[protein_coding,processed_pseudogene,processed_pseudogene,processed_pseudogene,processed_pseudogene,protein_coding,transcribed_processed_pseudogene,processed_pseudogene,protein_coding,processed_pseudogene,processed_pseudogene,processed_pseudogene,processed_pseudogene,processed_pseudogene,processed_pseudogene,processed_pseudogene,processed_pseudogene,processed_pseudogene,processed_pseudogene,lncRN…
