## Supplementary Table 10 for "Evidence of off-target probe binding affecting 10x Genomics Xenium gene panels compromise accuracy of spatial transcriptomic profiling": stat.summary.tsv

target_gene	n	gene_name	n_hits	n_probes	gene_ids
GPR157	8	GPR157	8	8	[ENSG00000180758]
C1QA	4	C1QA	48	4	[ENSG00000173372]
C1QA	4	ENSG00000289692	2	2	[ENSG00000289692]
SELE	8	SELE	40	8	[ENSG00000007908]
RGS1	9	RGS1	16	9	[ENSG00000090104]
GYPC	8	GYPC	18	8	[ENSG00000136732]
CXCR4	8	CXCR4	56	8	[ENSG00000121966]
LCK	8	LCK	32	8	[ENSG00000182866]
MARCKSL1	7	MARCKSL1	7	7	[ENSG00000175130]
CDC20	6	CDC20	12	6	[ENSG00000117399]
CDC20	6	GAS1RR	1	1	[ENSG00000226237]
CDC20	6	CDC20P1	1	1	[ENSG00000231007]
MIR205HG	6	MIR205HG	107	6	[ENSG00000230937]
MIR205HG	6	MIR205	1	1	[ENSG00000284485]
STMN1	10	STMN1	38	10	[ENSG00000117632]
STMN1	10	STMN1P1	1	1	[ENSG00000276058]
STMN1	10	STMN1P2	1	1	[ENSG00000251440]
QPCT	8	QPCT	8	8	[ENSG00000115828]
SLC8A1	8	SLC8A1	112	8	[ENSG00000183023]
COL5A2	8	COL5A2	16	8	[ENSG00000204262]
STRADB	8	ENSG00000235105	7	7	[ENSG00000235105]
STRADB	8	STRADB	16	8	[ENSG00000082146]
STRADB	8	STRADBP1	3	3	[ENSG00000213205]
BCAN	9	BCAN	16	9	[ENSG00000132692]
CRABP2	7	CRABP2	18	7	[ENSG00000143320]
ATF3	11	ATF3	32	11	[ENSG00000162772]
NR4A2	8	NR4A2	56	8	[ENSG00000153234]
ITGA6	8	ITGA6	56	8	[ENSG00000091409]
TACSTD2	4	TACSTD2	4	4	[ENSG00000184292]
LEPR	8	LEPR	48	8	[ENSG00000116678]
PTGER3	18	PTGER3	33	18	[ENSG00000050628]
CD1B	8	CD1B	8	8	[ENSG00000158485]
MNDA	8	MNDA	8	8	[ENSG00000163563]
FCER1A	8	FCER1A	24	8	[ENSG00000179639]
ENAH	8	ENAH	29	8	[ENSG00000154380]
ENAH	8	ENAHP1	3	3	[ENSG00000214147]
ID2	8	ID2	18	8	[ENSG00000115738]
CALCRL	8	CALCRL	24	8	[ENSG00000064989]
TFPI	9	TFPI	33	9	[ENSG00000003436]
MITF	15	MITF	88	15	[ENSG00000187098]
C1orf54	8	C1orf54	18	8	[ENSG00000118292]
CENPF	8	CENPF	14	8	[ENSG00000117724]
LINC00636	6	LINC00636	12	6	[ENSG00000240423]
PBXIP1	9	PBXIP1	19	9	[ENSG00000163346]
PROX1	8	PROX1	16	8	[ENSG00000117707]
CD8A	8	CD8A	32	8	[ENSG00000153563]
DUSP2	5	DUSP2	10	5	[ENSG00000158050]
COL6A3	8	COL6A3	40	8	[ENSG00000163359]
LAMB3	8	LAMB3	24	8	[ENSG00000196878]
IGFBP2	3	IGFBP2	5	3	[ENSG00000115457]
IGFBP5	6	IGFBP5	6	6	[ENSG00000115461]
CLDN1	8	CLDN1	8	8	[ENSG00000163347]
HES1	7	HES1	7	7	[ENSG00000114315]
FGFBP1	8	FGFBP1	8	8	[ENSG00000137440]
SOD3	3	SOD3	3	3	[ENSG00000109610]
PCDH7	8	PCDH7	56	8	[ENSG00000169851]
SNCA	15	SNCA	98	15	[ENSG00000145335]
HMGN2	8	HMGN2	16	8	[ENSG00000198830]
HMGN2	8	ENSG00000293193	3	3	[ENSG00000293193]
HMGN2	8	ENSG00000300574	2	2	[ENSG00000300574]
HMGN2	8	ENSG00000293154	8	4	[ENSG00000293154]
HMGN2	8	ENSG00000308091	2	2	[ENSG00000308091]
HMGN2	8	ENSG00000309239	3	3	[ENSG00000309239]
HMGN2	8	ENSG00000303230	2	2	[ENSG00000303230]
HMGN2	8	ENSG00000293252	2	2	[ENSG00000293252]
HMGN2	8	ENSG00000310399	1	1	[ENSG00000310399]
HMGN2	8	HMGN2P25	1	1	[ENSG00000228398]
HMGN2	8	HMGN2P46	2	2	[ENSG00000179362]
HMGN2	8	HMGN2P18	1	1	[ENSG00000223452]
HMGN2	8	HMGN2P10	1	1	[ENSG00000231261]
HMGN2	8	HMGN2P31	1	1	[ENSG00000214195]
HMGN2	8	ENSG00000261232	1	1	[ENSG00000261232]
HMGN2	8	HMGN2P40	2	2	[ENSG00000260602]
HMGN2	8	HMGN2P47	1	1	[ENSG00000259246]
HMGN2	8	HMGN2P19	1	1	[ENSG00000229367]
HMGN2	8	HMGN2P3	1	1	[ENSG00000230330]
HMGN2	8	HMGN2P32	1	1	[ENSG00000213558]
HMGN2	8	HMGN2P48	1	1	[ENSG00000229979]
HMGN2	8	HMGN2P27	1	1	[ENSG00000232916]
HMGN2	8	HMGN2P5	1	1	[ENSG00000234664]
HMGN2	8	HMGN2P6	1	1	[ENSG00000257179]
HMGN2	8	HMGN2P7	1	1	[ENSG00000226427]
HMGN2	8	ENSG00000272164	1	1	[ENSG00000272164]
HMGN2	8	HMGN2P15	1	1	[ENSG00000214578]
HMGN2	8	HMGN2P36	1	1	[ENSG00000228901]
HMGN2	8	HMGN2P28	1	1	[ENSG00000236086]
HMGN2	8	HMGN2P17	2	2	[ENSG00000238249]
HMGN2	8	HMGN2P41	1	1	[ENSG00000261620]
HMGN2	8	ENSG00000230459	1	1	[ENSG00000230459]
KIT	8	KIT	80	8	[ENSG00000157404]
IL1B	8	IL1B	8	8	[ENSG00000125538]
TMEM150C	8	TMEM150C	22	8	[ENSG00000249242]
TMEM150C	8	ENSG00000293008	1	1	[ENSG00000293008]
SPARCL1	8	SPARCL1	24	8	[ENSG00000152583]
SPRY1	8	SPRY1	40	8	[ENSG00000164056]
TM4SF1	3	TM4SF1	6	3	[ENSG00000169908]
TP63	8	TP63	88	8	[ENSG00000073282]
NSG1	9	NSG1	63	9	[ENSG00000168824]
CD52	4	CD52	4	4	[ENSG00000169442]
CD83	8	CD83	16	8	[ENSG00000112149]
CD83	8	CD83P1	2	2	[ENSG00000219738]
ID4	8	ID4	8	8	[ENSG00000172201]
SYNPO2	16	SYNPO2	56	16	[ENSG00000172403]
HAPLN1	10	HAPLN1	16	10	[ENSG00000145681]
MEF2C	8	MEF2C	168	8	[ENSG00000081189]
MMRN1	8	MMRN1	24	8	[ENSG00000138722]
IRF4	8	IRF4	15	8	[ENSG00000137265]
TUBB2B	8	TUBB2B	8	8	[ENSG00000137285]
TUBB2B	8	TUBB2BP1	2	2	[ENSG00000216819]
TUBB2B	8	TUBB2A	2	2	[ENSG00000137267]
TMEM45A	4	TMEM45A	8	4	[ENSG00000181458]
PDGFRA	8	PDGFRA	16	8	[ENSG00000134853]
PTTG1	8	PTTG1	22	8	[ENSG00000164611]
PTTG1	8	PTTG3P	2	2	[ENSG00000213005]
PTTG1	8	PTTG2	1	1	[ENSG00000250254]
S100A14	4	S100A14	16	4	[ENSG00000189334]
S100A13	3	S100A13	24	3	[ENSG00000189171]
LSAMP	8	LSAMP	8	8	[ENSG00000185565]
APOD	4	APOD	4	4	[ENSG00000189058]
AREG	8	AREG	15	8	[ENSG00000109321]
SFRP2	8	SFRP2	8	8	[ENSG00000145423]
CPE	8	CPE	8	8	[ENSG00000109472]
GZMK	8	GZMK	8	8	[ENSG00000113088]
TFAP2A	11	TFAP2A	31	11	[ENSG00000137203]
INHBA	8	INHBA	24	8	[ENSG00000122641]
CD1A	8	CD1A	8	8	[ENSG00000158477]
IGFBP3	8	IGFBP3	24	8	[ENSG00000146674]
DST	16	DST	88	16	[ENSG00000151914]
IGFBP7	2	IGFBP7	4	2	[ENSG00000163453]
HMGB2	8	HMGB2	24	8	[ENSG00000164104]
HMGB2	8	HMGB2P1	1	1	[ENSG00000267736]
TFAP2B	8	TFAP2B	8	8	[ENSG00000008196]
THBS2	8	THBS2	56	8	[ENSG00000186340]
FSCN1	3	FSCN1	3	3	[ENSG00000075618]
FSCN1	3	FSCN1P1	1	1	[ENSG00000261559]
SOSTDC1	8	SOSTDC1	16	8	[ENSG00000171243]
CALD1	6	CALD1	42	6	[ENSG00000122786]
BASP1	8	BASP1	16	8	[ENSG00000176788]
AIF1	7	AIF1	11	7	[ENSG00000204472]
MYCT1	8	MYCT1	11	8	[ENSG00000120279]
LTB	2	LTB	4	2	[ENSG00000227507]
LST1	2	LST1	18	2	[ENSG00000204482]
CLDN4	8	CLDN4	22	8	[ENSG00000189143]
TFPI2	8	TFPI2	16	8	[ENSG00000105825]
SFRP1	8	SFRP1	16	8	[ENSG00000104332]
SOX17	8	SOX17	8	8	[ENSG00000164736]
FABP4	8	FABP4	8	8	[ENSG00000170323]
IL2RA	9	IL2RA	36	9	[ENSG00000134460]
ECSCR	8	ECSCR	8	8	[ENSG00000249751]
ECSCR	8	ENSG00000279686	7	7	[ENSG00000279686]
AQP1	10	AQP1	29	10	[ENSG00000240583]
AQP1	10	ENSG00000250424	4	4	[ENSG00000250424]
SLC25A37	8	SLC25A37	8	8	[ENSG00000147454]
IDO1	8	IDO1	16	8	[ENSG00000131203]
PTGR1	8	ENSG00000213226	1	1	[ENSG00000213226]
PTGR1	8	PTGR1	24	8	[ENSG00000106853]
PTGDS	5	ENSG00000284341	4	4	[ENSG00000284341]
PTGDS	5	PTGDS	5	5	[ENSG00000107317]
CPVL	8	CPVL	24	8	[ENSG00000106066]
TMEM176A	8	TMEM176A	24	8	[ENSG00000002933]
INSIG1	3	INSIG1	9	3	[ENSG00000186480]
ITGB1	8	ITGB1	168	8	[ENSG00000150093]
ITGB1	8	ITGB1P1	3	3	[ENSG00000269378]
RRM2	9	RRM2P3	5	5	[ENSG00000214018]
RRM2	9	RRM2	32	8	[ENSG00000171848]
ENPP1	8	ENPP1	8	8	[ENSG00000197594]
TSPAN33	8	TSPAN33	8	8	[ENSG00000158457]
IFITM1	5	IFITM1	43	5	[ENSG00000185885]
IFITM1	5	ENSG00000288681	3	3	[ENSG00000288681]
DEFB1	3	DEFB1	3	3	[ENSG00000164825]
MAL2	10	MAL2	23	10	[ENSG00000147676]
HTRA1	8	HTRA1	16	8	[ENSG00000166033]
ADAM12	8	ADAM12	24	8	[ENSG00000148848]
MYC	11	MYC	79	11	[ENSG00000136997]
LY6D	2	LY6D	2	2	[ENSG00000167656]
MLANA	2	MLANA	6	2	[ENSG00000120215]
IL33	9	IL33	43	9	[ENSG00000137033]
CYB561A3	14	CYB561A3	52	14	[ENSG00000162144]
PKIB	9	PKIB	61	9	[ENSG00000135549]
COL17A1	8	COL17A1	24	8	[ENSG00000065618]
CCND1	8	CCND1	8	8	[ENSG00000110092]
TYR	8	TYR	8	8	[ENSG00000077498]
TYR	8	ENSG00000298187	1	1	[ENSG00000298187]
TYR	8	TYRL	1	1	[ENSG00000123447]
PTN	8	PTN	24	8	[ENSG00000105894]
GIMAP7	8	GIMAP7	8	8	[ENSG00000179144]
GEM	8	GEM	16	8	[ENSG00000164949]
PKHD1L1	8	PKHD1L1	8	8	[ENSG00000205038]
CXCL12	15	CXCL12	32	15	[ENSG00000107562]
C11orf96	4	C11orf96	2	2	[ENSG00000187479]
CDK1	8	CDK1	32	8	[ENSG00000170312]
PLAC9	4	PLAC9	8	4	[ENSG00000189129]
PLAC9	4	PLAC9P1	1	1	[ENSG00000291116]
MMP27	8	MMP27	8	8	[ENSG00000137675]
CRYAB	11	CRYAB	81	11	[ENSG00000109846]
MZB1	6	MZB1	6	6	[ENSG00000170476]
WDFY4	8	WDFY4	16	8	[ENSG00000128815]
CTSW	6	CTSW	35	6	[ENSG00000172543]
PTPRCAP	2	CORO1B	2	2	[ENSG00000172725]
PTPRCAP	2	PTPRCAP	2	2	[ENSG00000213402]
CD3D	6	CD3D	14	6	[ENSG00000167286]
AQP3	8	AQP3	11	8	[ENSG00000165272]
CCL19	3	CCL19	5	3	[ENSG00000172724]
ASPN	8	ASPN	16	8	[ENSG00000106819]
MKI67	8	MKI67	14	7	[ENSG00000148773]
TYRP1	3	TYRP1	6	3	[ENSG00000107165]
HBD	8	HBD	17	8	[ENSG00000223609]
HBD	8	HBB	3	1	[ENSG00000244734]
LYVE1	8	LYVE1	14	8	[ENSG00000133800]
FRZB	8	FRZB	8	8	[ENSG00000162998]
GATA2	8	GATA2	31	8	[ENSG00000179348]
CD3G	8	CD3G	16	8	[ENSG00000160654]
THY1	9	THY1	18	8	[ENSG00000154096]
GNG11	8	GNG11	8	8	[ENSG00000127920]
VIM	2	VIM	4	2	[ENSG00000026025]
KLRB1	8	KLRB1	8	8	[ENSG00000111796]
CD69	8	CD69	16	8	[ENSG00000110848]
KRT2	4	KRT2	4	4	[ENSG00000172867]
KRT18	8	KRT18	20	8	[ENSG00000111057]
KRT18	8	KRT18P32	1	1	[ENSG00000215149]
KRT18	8	KRT18P39	3	3	[ENSG00000224791]
KRT18	8	KRT18P12	2	2	[ENSG00000215819]
KRT18	8	KRT18P21	2	2	[ENSG00000250363]
KRT18	8	KRT18P41	2	2	[ENSG00000253219]
KRT18	8	KRT18P22	2	2	[ENSG00000218153]
KRT18	8	KRT18P68	1	1	[ENSG00000213100]
KRT18	8	KRT18P64	1	1	[ENSG00000213211]
KRT18	8	KRT18P16	3	3	[ENSG00000235275]
KRT18	8	KRT18P14	2	2	[ENSG00000186082]
KRT18	8	KRT18P58	1	1	[ENSG00000254831]
KRT18	8	KRT18P1	2	2	[ENSG00000228666]
KRT18	8	KRT18P20	1	1	[ENSG00000257758]
KRT18	8	KRT18P4	2	2	[ENSG00000229222]
KRT18	8	KRT18P37	1	1	[ENSG00000253943]
KRT18	8	KRT18P60	2	2	[ENSG00000215208]
KRT18	8	KRT18P62	1	1	[ENSG00000233471]
KRT18	8	KRT18P15	2	2	[ENSG00000234737]
KRT18	8	KRT18P66	1	1	[ENSG00000235626]
KRT18	8	KRT18P3	1	1	[ENSG00000215553]
KRT18	8	KRT18P8	2	2	[ENSG00000264644]
KRT18	8	KRT18P63	1	1	[ENSG00000235413]
KRT18	8	KRT18P28	2	2	[ENSG00000176855]
KRT18	8	KRT18P23	2	2	[ENSG00000215333]
KRT18	8	KRT18P44	1	1	[ENSG00000218728]
KRT18	8	KRT18P29	3	3	[ENSG00000213958]
KRT18	8	ENSG00000301840	3	3	[ENSG00000301840]
KRT18	8	KRT18P56	1	1	[ENSG00000249668]
KRT18	8	KRT18P10	3	3	[ENSG00000214207]
KRT18	8	KRT18P48	2	2	[ENSG00000217889]
KRT18	8	KRT18P11	3	3	[ENSG00000215089]
KRT18	8	ENSG00000289631	1	1	[ENSG00000289631]
KRT18	8	KRT18P5	1	1	[ENSG00000236670]
KRT18	8	KRT18P13	3	3	[ENSG00000214417]
KRT18	8	KRT18P59	1	1	[ENSG00000187686]
KRT18	8	KRT18P34	3	3	[ENSG00000244515]
KRT18	8	KRT18P33	2	2	[ENSG00000214533]
KRT18	8	KRT18P17	2	2	[ENSG00000213943]
KRT18	8	KRT18P57	2	2	[ENSG00000215867]
KRT18	8	KRT18P38	1	1	[ENSG00000214012]
KRT18	8	KRT18P61	1	1	[ENSG00000267083]
KRT18	8	KRT18P47	1	1	[ENSG00000259489]
KRT18	8	KRT18P51	1	1	[ENSG00000250504]
KRT18	8	KRT18P49	1	1	[ENSG00000214720]
KRT18	8	KRT18P26	2	2	[ENSG00000229798]
KRT18	8	KRT18P31	2	2	[ENSG00000249850]
KRT18	8	KRT18P35	1	1	[ENSG00000215606]
KRT18	8	KRT18P25	2	2	[ENSG00000249064]
KRT18	8	KRT18P7	1	1	[ENSG00000258951]
KRT18	8	KRT18P50	1	1	[ENSG00000219941]
KRT18	8	KRT18P65	1	1	[ENSG00000215807]
BIRC3	8	BIRC3	32	8	[ENSG00000023445]
VWF	8	VWF	8	8	[ENSG00000110799]
VWF	8	VWFP1	1	1	[ENSG00000241717]
BHLHE41	8	BHLHE41	8	8	[ENSG00000123095]
KRT5	3	KRT5	3	3	[ENSG00000186081]
POSTN	8	POSTN	48	8	[ENSG00000133110]
MFAP5	9	MFAP5	43	9	[ENSG00000197614]
RGCC	5	RGCC	5	5	[ENSG00000102760]
TSC22D1	8	TSC22D1	32	8	[ENSG00000102804]
AKR1C1	9	AKR1C5P	1	1	[ENSG00000225418]
AKR1C1	9	AKR1C3	9	3	[ENSG00000196139]
AKR1C1	9	AKR1C1	13	9	[ENSG00000187134]
AKR1C1	9	AKR1C2	5	2	[ENSG00000151632]
AKR1C1	9	AKR1C4	4	2	[ENSG00000198610]
AKR1C1	9	AKR1C6P	1	1	[ENSG00000151631]
ARHGDIB	8	ARHGDIB	24	8	[ENSG00000111348]
RASSF8	8	RASSF8	72	8	[ENSG00000123094]
RHOV	5	RHOV	5	5	[ENSG00000104140]
NUSAP1	8	NUSAP1	56	8	[ENSG00000137804]
NUSAP1	8	ENSG00000285920	8	8	[ENSG00000285920]
CLEC9A	8	CLEC9A	8	8	[ENSG00000197992]
MGP	8	MGP	15	8	[ENSG00000111341]
PMEL	4	PMEL	24	4	[ENSG00000185664]
NDUFA4L2	3	NDUFA4L2	5	3	[ENSG00000185633]
IFNG	8	IFNG	8	8	[ENSG00000111537]
AHNAK2	8	AHNAK2	16	8	[ENSG00000185567]
TRPM1	12	TRPM1	39	12	[ENSG00000134160]
MT1F	3	MT1F	6	3	[ENSG00000198417]
ALOX5AP	8	ALOX5AP	15	8	[ENSG00000132965]
C15orf48	6	C15orf48	12	6	[ENSG00000166920]
C15orf48	6	MIR147B	1	1	[ENSG00000284386]
NMB	2	NMB	4	2	[ENSG00000197696]
NR2F2	8	NR2F2	29	8	[ENSG00000185551]
CDH5	16	CDH5	40	16	[ENSG00000179776]
LYZ	2	LYZ	6	2	[ENSG00000090382]
LUM	4	LUM	4	4	[ENSG00000139329]
TNFRSF17	8	TNFRSF17	16	8	[ENSG00000048462]
MYH11	8	MYH11	40	8	[ENSG00000133392]
TAGLN	4	TAGLN	12	4	[ENSG00000149591]
MMP2	8	MMP2	32	8	[ENSG00000087245]
CAPNS2	8	CAPNS2	8	8	[ENSG00000256812]
RNASE1	7	RNASE1	24	7	[ENSG00000129538]
COCH	5	COCH	35	5	[ENSG00000100473]
IFI27	2	IFI27	8	2	[ENSG00000165949]
IRF8	16	IRF8	59	16	[ENSG00000140968]
IL32	3	IL32	50	3	[ENSG00000008517]
CES1	8	CES1	24	8	[ENSG00000198848]
CES1	8	CES1P1	12	5	[ENSG00000291109,ENSG00000228695]
CES1	8	ENSG00000303450	1	1	[ENSG00000303450]
CES1	8	CES1P2	2	2	[ENSG00000260765]
ACTA2	4	ACTA2	35	4	[ENSG00000107796]
CCR7	8	CCR7	16	8	[ENSG00000126353]
KRT15	8	KRT15	24	8	[ENSG00000171346]
RAMP2	4	RAMP2	15	4	[ENSG00000131477]
SLC25A39	8	SLC25A39	37	8	[ENSG00000013306]
CD3E	8	CD3E	16	8	[ENSG00000198851]
SLC2A3	8	SLC2A3	23	8	[ENSG00000059804]
FKBP8	2	FKBP8	8	2	[ENSG00000105701]
FKBP8	2	ENSG00000232626	1	1	[ENSG00000232626]
KRTDAP	1	KRTDAP	2	1	[ENSG00000188508]
TYROBP	3	TYROBP	10	3	[ENSG00000011600]
EDNRB	8	EDNRB	56	8	[ENSG00000136160]
CCL22	8	CCL22	8	8	[ENSG00000102962]
CD68	7	ENSG00000264772	6	6	[ENSG00000264772]
CD68	7	CD68	12	7	[ENSG00000129226]
SOX15	5	SOX15	10	5	[ENSG00000129194]
SERPINB2	8	SERPINB2	16	8	[ENSG00000197632]
ACER1	8	ACER1	8	8	[ENSG00000167769]
LYPD3	5	LYPD3	5	5	[ENSG00000124466]
GPR4	8	GPR4	8	8	[ENSG00000177464]
FAM210B	8	FAM210B	8	8	[ENSG00000124098]
FAM210B	8	FAM210CP	1	1	[ENSG00000213770]
MT1X	2	MT1X	3	2	[ENSG00000187193]
MT1X	2	ENSG00000259827	2	2	[ENSG00000259827]
CBFA2T3	8	CBFA2T3	16	8	[ENSG00000129993]
TYMS	10	TYMS	23	10	[ENSG00000176890]
TYMS	10	TYMSP2	1	1	[ENSG00000267190]
APCDD1	8	APCDD1	11	8	[ENSG00000154856]
AXL	8	AXL	24	8	[ENSG00000167601]
CD79A	4	CD79A	6	4	[ENSG00000105369]
S100B	11	S100B	23	11	[ENSG00000160307]
COTL1	8	COTL1	16	8	[ENSG00000103187]
COTL1	8	COTL1P1	1	1	[ENSG00000229749]
MFAP4	7	MFAP4	19	7	[ENSG00000166482]
TOP2A	8	TOP2A	8	8	[ENSG00000131747]
NOTCH3	8	NOTCH3	8	8	[ENSG00000074181]
PLVAP	8	PLVAP	8	8	[ENSG00000130300]
ZNF667-AS1	18	ZNF667-AS1	34	18	[ENSG00000166770]
CD93	8	CD93	8	8	[ENSG00000125810]
CLDN5	7	CLDN5	10	7	[ENSG00000184113]
FBXO7	8	FBXO7	24	8	[ENSG00000100225]
NLGN4Y	8	NLGN4Y	32	8	[ENSG00000165246]
BIRC5	12	BIRC5	30	12	[ENSG00000089685]
LENG8	8	LENG8	20	8	[ENSG00000167615]
LGALS2	5	LGALS2	5	5	[ENSG00000100079]
FBLN1	5	FBLN1	25	5	[ENSG00000077942]
SERPINB5	9	SERPINB5	16	9	[ENSG00000206075]
IL4I1	8	IL4I1	20	8	[ENSG00000104951]
IL4I1	8	NUP62	10	1	[ENSG00000213024]
ITM2A	8	ITM2A	16	8	[ENSG00000078596]
C5AR1	8	C5AR1	8	8	[ENSG00000197405]
CXADR	8	CXADR	36	8	[ENSG00000154639]
CXADR	8	ENSG00000279998	3	3	[ENSG00000279998]
CXADR	8	ENSG00000293262	3	3	[ENSG00000293262]
CXADR	8	ENSG00000292985	5	5	[ENSG00000292985]
CXADR	8	CXADRP3	3	3	[ENSG00000265766]
CXADR	8	ENSG00000274499	5	5	[ENSG00000274499]
CXADR	8	CXADRP1	2	2	[ENSG00000214319]
CXADR	8	CXADRP2	4	4	[ENSG00000258712]
TFF3	3	TFF3	3	3	[ENSG00000160180]
COL6A1	8	COL6A1	8	8	[ENSG00000142156]
PLP1	8	PLP1	24	8	[ENSG00000123560]
CLEC10A	8	CLEC10A	29	8	[ENSG00000132514]
CD40LG	8	CD40LG	29	8	[ENSG00000102245]
DSC1	4	DSC1	8	4	[ENSG00000134765]
MYL9	6	MYL9	11	6	[ENSG00000101335]
MYL9	6	ENSG00000255885	1	1	[ENSG00000255885]
SLPI	5	SLPI	5	5	[ENSG00000124107]
DCT	2	DCT	4	2	[ENSG00000080166]
GPR183	5	GPR183	5	5	[ENSG00000169508]
CTSZ	8	CTSZ	81	8	[ENSG00000101160]
COL6A2	3	COL6A2	8	3	[ENSG00000142173]
IL3RA	8	IL3RA	32	8	[ENSG00000292332,ENSG00000185291]
UBE2C	6	UBE2C	18	6	[ENSG00000175063]
UBE2C	6	UBE2CP4	1	1	[ENSG00000259179]
FCER1G	7	FCER1G	9	7	[ENSG00000158869]
RGS5	4	RGS5	20	4	[ENSG00000143248]
