## Supplementary Table 10 for "Evidence of off-target probe binding affecting 10x Genomics Xenium gene panels compromise accuracy of spatial transcriptomic profiling": collapsed_summary.tsv

target_gene	n	aligned_to	n_hits	n_probes
Satb2	8	[Satb2]	[24]	[8]
Nrp2	8	[Nrp2]	[48]	[8]
Cd93	8	[Cd93]	[8]	[8]
Syndig1	6	[Syndig1]	[12]	[6]
Rxfp1	7	[Rxfp1]	[7]	[7]
Gucy1a1	8	[Gucy1a1]	[16]	[8]
Spag16	8	[Spag16]	[16]	[8]
Garnl3	8	[Garnl3]	[24]	[8]
Lypd6	8	[Lypd6]	[24]	[8]
Rprm	8	[Rprm]	[8]	[8]
Kcnmb2	11	[Kcnmb2]	[46]	[11]
Trpc4	7	[Trpc4]	[14]	[7]
Sox17	10	[Sox17]	[27]	[10]
Slc39a12	8	[Slc39a12]	[16]	[8]
Gad2	4	[Gad2]	[4]	[4]
Fibcd1	8	[Fibcd1]	[8]	[8]
Meis2	8	[Meis2]	[48]	[8]
Pdyn	7	[Pdyn]	[7]	[7]
Lamp5	8	[Lamp5]	[8]	[8]
Plch1	15	[Plch1]	[50]	[15]
Vwc2l	8	[Vwc2l]	[24]	[8]
Fn1	8	[Fn1]	[64]	[8]
Crh	8	[Crh]	[8]	[8]
Mecom	11	[Mecom]	[39]	[11]
Slc44a5	8	[Slc44a5]	[14]	[8]
Rnf152	8	[Rnf152]	[16]	[8]
Tmem163	8	[Tmem163]	[16]	[8]
Npnt	8	[Npnt]	[48]	[8]
Col19a1	8	[Col19a1]	[16]	[8]
2010300C02Rik	8	[4930556I23Rik]	[2]	[1]
Prox1	8	[Prox1]	[24]	[8]
Cdh4	9	[Cdh4]	[17]	[9]
Bhlhe22	8	[Bhlhe22]	[8]	[8]
Cd53	8	[Cd53]	[8]	[8]
Dpyd	11	[Dpyd]	[13]	[11]
Ndst4	8	[Ndst4]	[16]	[8]
Igfbp5	8	[Igfbp5]	[8]	[8]
Syt6	9	[Syt6,Actr10]	[48,1]	[9,1]
Epha4	7	[Epha4]	[14]	[7]
Dner	8	[Dner]	[8]	[8]
Cntnap5b	8	[Cntnap5b]	[8]	[8]
Cd44	8	[Cd44]	[64]	[8]
Bdnf	8	[Bdnf]	[88]	[8]
Spi1	8	[Spi1]	[20]	[8]
Ndst3	8	[Ndst3]	[40]	[8]
Tox	8	[Tox]	[8]	[8]
Necab1	8	[Necab1]	[16]	[8]
Cdh20	8	[Cdh20]	[8]	[8]
Hat1	8	[Hat1]	[16]	[8]
Pde11a	8	[Pde11a]	[8]	[8]
Npy2r	8	[Npy2r]	[32]	[8]
Calb1	8	[Calb1]	[8]	[8]
Opn3	8	[Opn3]	[8]	[8]
Cbln4	8	[Cbln4]	[8]	[8]
Penk	8	[Penk]	[8]	[8]
Igsf21	8	[Igsf21]	[8]	[8]
Cort	4	[Cort]	[4]	[4]
Cwh43	8	[Cwh43]	[16]	[8]
Pdgfra	8	[Pdgfra]	[32]	[8]
Wfs1	8	[Wfs1]	[16]	[8]
Slit2	8	[Slit2]	[32]	[8]
Arhgap25	8	[Arhgap25]	[24]	[8]
Fgd5	8	[Fgd5]	[16]	[8]
Rab3b	8	[Rab3b]	[24]	[8]
Rims3	8	[Rims3]	[19]	[8]
Orai2	8	[Orai2]	[16]	[8]
Gjc3	8	[Gjc3]	[8]	[8]
Cntn6	8	[Cntn6]	[24]	[8]
Bhlhe40	8	[Bhlhe40]	[11]	[8]
Adgrl4	8	[Adgrl4]	[8]	[8]
Ror1	8	[Ror1]	[8]	[8]
Parm1	8	[Parm1]	[8]	[8]
Prdm8	8	[Prdm8]	[16]	[8]
Trbc2	4	[Trbc2,Trbc1]	[4,2]	[4,2]
Neurod6	7	[Neurod6]	[7]	[7]
Gng12	8	[Gng12]	[64]	[8]
Siglech	8	[Siglech]	[48]	[8]
Spp1	8	[Spp1]	[32]	[8]
Cux2	8	[Cux2]	[24]	[8]
Tmem132d	8	[Tmem132d]	[8]	[8]
Sipa1l3	8	[Sipa1l3]	[24]	[8]
Zfp536	8	[Zfp536]	[32]	[8]
Grik3	8	[Grik3]	[8]	[8]
Laptm5	8	[Laptm5]	[8]	[8]
Kctd8	14	[Kctd8]	[16]	[14]
Nell1	8	[Nell1]	[16]	[8]
Slc17a6	8	[Slc17a6]	[8]	[8]
Hs3st2	15	[Hs3st2,Hs3st4]	[16,1]	[15,1]
Nwd2	8	[Nwd2]	[8]	[8]
Thsd7a	8	[Thsd7a]	[16]	[8]
Foxp2	14	[Foxp2]	[56]	[14]
Nr2f2	12	[Nr2f2]	[16]	[12]
Igf2	8	[Igf2,Gm49394]	[27,8]	[8,8]
Strip2	8	[Strip2]	[24]	[8]
Slc13a4	7	[Slc13a4]	[7]	[7]
Pthlh	8	[Pthlh]	[16]	[8]
Pglyrp1	5	[Pglyrp1]	[5]	[5]
Ebf3	8	[Ebf3]	[40]	[8]
Pou3f1	4	[Pou3f1]	[4]	[4]
Rspo1	7	[Rspo1]	[7]	[7]
Kdr	8	[Kdr]	[8]	[8]
Chrm2	8	[Chrm2]	[8]	[8]
Pdzrn3	8	[Pdzrn3]	[8]	[8]
Stard5	10	[Stard5]	[14]	[10]
Th	8	[Th]	[16]	[8]
Ano1	8	[Ano1]	[32]	[8]
Emcn	8	[Emcn]	[16]	[8]
Sema3a	8	[Sema3a]	[16]	[8]
Sema3e	8	[Sema3e]	[8]	[8]
Gadd45a	8	[Gadd45a]	[16]	[8]
Tacr1	8	[Tacr1]	[16]	[8]
Dkk3	8	[Dkk3]	[8]	[8]
Myo16	8	[Myo16]	[32]	[8]
Adamtsl1	11	[Adamtsl1]	[31]	[11]
Syt17	8	[Syt17]	[24]	[8]
Cdh13	8	[Cdh13]	[8]	[8]
Slc17a7	2	[Slc17a7]	[4]	[2]
Plekha2	8	[Plekha2]	[16]	[8]
Gm19410	8	[Gm19410]	[8]	[8]
Dpy19l1	8	[Dpy19l1]	[24]	[8]
Acsbg1	7	[Acsbg1]	[7]	[7]
Igf1	20	[Igf1]	[50]	[20]
Necab2	7	[Necab2]	[7]	[7]
Pln	10	[Pln]	[39]	[10]
Pkib	11	[Pkib]	[45]	[11]
Cspg4	8	[Cspg4]	[8]	[8]
Cplx3	9	[Cplx3]	[15]	[9]
Pde7b	8	[Pde7b]	[32]	[8]
Eya4	8	[Eya4]	[24]	[8]
Inpp4b	8	[Inpp4b]	[48]	[8]
Neto2	8	[Neto2]	[24]	[8]
Cbln1	8	[Cbln1]	[16]	[8]
Ccn2	8	[Ccn2]	[16]	[8]
Cd24a	9	[Cd24a]	[14]	[9]
Rmst	21	[Rmst,ENSMUSG00000121987,Gm55048,Gm55049,Gm55051,Gm55045]	[110,4,1,1,1,1]	[16,4,1,1,1,1]
Gsg1l	8	[Gsg1l]	[8]	[8]
Cntnap4	8	[Cntnap4]	[16]	[8]
Vat1l	8	[Vat1l]	[8]	[8]
Paqr5	8	[Paqr5]	[16]	[8]
Aldh1a2	7	[Aldh1a2]	[7]	[7]
Col6a1	8	[Col6a1]	[8]	[8]
Nts	8	[Nts]	[8]	[8]
Cabp7	8	[Cabp7]	[8]	[8]
Car4	8	[Car4]	[8]	[8]
Calb2	7	[Calb2]	[14]	[7]
Cpne4	14	[Cpne4]	[24]	[14]
Myl4	10	[Myl4]	[22]	[10]
Cacna2d2	8	[Cacna2d2]	[40]	[8]
Slfn5	8	[Slfn5]	[16]	[8]
Rfx4	8	[Rfx4]	[24]	[8]
Cd68	8	[Cd68]	[16]	[8]
Dcn	8	[Dcn]	[16]	[8]
Ppp1r1b	9	[Ppp1r1b]	[24]	[9]
Adamts2	8	[Adamts2]	[16]	[8]
Shisa6	8	[Shisa6]	[8]	[8]
Vip	8	[Vip,Gm75105]	[8,1]	[8,1]
Unc13c	8	[Unc13c]	[16]	[8]
Rasl10a	4	[Rasl10a]	[4]	[4]
Ikzf1	8	[Ikzf1]	[58]	[8]
Rasgrf2	8	[Rasgrf2]	[16]	[8]
Fign	8	[Fign]	[8]	[8]
Cobll1	8	[Cobll1]	[40]	[8]
Prss35	8	[Prss35]	[8]	[8]
Pecam1	8	[Pecam1]	[40]	[8]
Fmod	8	[Fmod]	[8]	[8]
Syt2	8	[Syt2]	[16]	[8]
Gli3	7	[Gli3]	[10]	[7]
Nrn1	8	[Nrn1]	[28]	[8]
Gfra2	10	[Gfra2]	[26]	[10]
Kctd12	7	[Kctd12]	[7]	[7]
Pvalb	6	[Pvalb]	[11]	[6]
Kcnh5	8	[Kcnh5]	[8]	[8]
Fos	8	[Fos]	[8]	[8]
Zfp366	8	[Zfp366]	[8]	[8]
Fezf2	10	[Fezf2]	[24]	[10]
Angpt1	8	[Angpt1]	[8]	[8]
Rspo2	8	[Rspo2]	[16]	[8]
Sox10	8	[Sox10]	[16]	[8]
Igfbp4	8	[Igfbp4]	[13]	[8]
Gfap	4	[Gfap]	[8]	[4]
Sox11	8	[Sox11]	[8]	[8]
Slc6a3	8	[Slc6a3]	[8]	[8]
Hapln1	8	[Hapln1]	[8]	[8]
Chat	8	[Chat]	[8]	[8]
Sncg	6	[Sncg]	[6]	[6]
Cpne6	8	[Cpne6]	[32]	[8]
Deptor	8	[Deptor,Gm11902]	[24,1]	[8,1]
Sntb1	10	[Sntb1]	[16]	[10]
Clmn	8	[Clmn]	[16]	[8]
Gjb2	8	[Gjb2]	[8]	[8]
Sema5b	7	[Sema5b]	[14]	[7]
Plcxd2	8	[Plcxd2]	[8]	[8]
Gad1	4	[Gad1,Gad1-ps]	[12,1]	[4,1]
Nxph3	8	[Nxph3]	[8]	[8]
Bcl11b	8	[Bcl11b]	[20]	[8]
Chodl	8	[Chodl]	[32]	[8]
Col1a1	7	[Col1a1]	[7]	[7]
Sdk2	8	[Sdk2]	[8]	[8]
Cd300c2	8	[Cd300c2,Cd300c]	[8,1]	[8,1]
Cdh9	8	[Cdh9]	[16]	[8]
Zfpm2	8	[Zfpm2]	[16]	[8]
Htr1f	8	[Htr1f]	[8]	[8]
Arhgap12	8	[Arhgap12]	[48]	[8]
Aqp4	8	[Aqp4]	[72]	[8]
Id2	13	[Id2]	[23]	[13]
Arhgef28	8	[Arhgef28]	[8]	[8]
Cpne8	9	[Cpne8,Gm5609]	[11,3]	[9,3]
Prph	6	[Des,Prph,Krt76]	[1,18,1]	[1,6,1]
Plcxd3	8	[Plcxd3]	[8]	[8]
Pdzd2	7	[Pdzd2]	[7]	[7]
Sla	8	[Sla]	[32]	[8]
Arc	8	[Arc]	[16]	[8]
Cdh6	8	[Cdh6]	[8]	[8]
Igfbp6	6	[Igfbp6]	[6]	[6]
Cldn5	4	[Cldn5]	[4]	[4]
Sst	2	[Sst]	[2]	[2]
Fhod3	8	[Fhod3]	[32]	[8]
Nrep	8	[Nrep]	[26]	[8]
Sema6a	8	[Sema6a]	[32]	[8]
Cyp1b1	8	[Cyp1b1]	[16]	[8]
Pcsk5	8	[Pcsk5]	[16]	[8]
Rorb	8	[Rorb]	[24]	[8]
Mdga1	8	[Mdga1]	[16]	[8]
Trem2	4	[Trem2]	[8]	[4]
Gpr17	8	[Gpr17]	[8]	[8]
Carmn	12	[Carmn]	[26]	[12]
Mapk4	8	[Mapk4]	[16]	[8]
Prr16	8	[Prr16]	[8]	[8]
Opalin	8	[Opalin]	[8]	[8]
Sorcs3	8	[Sorcs3]	[8]	[8]
Galnt14	8	[Galnt14]	[16]	[8]
Tle4	8	[Tle4]	[8]	[8]
Acta2	8	[Acta2]	[8]	[8]
Rbp4	8	[Rbp4]	[16]	[8]
Acvrl1	8	[Acvrl1]	[48]	[8]
Arhgap6	12	[Arhgap6]	[32]	[12]
Tanc1	8	[Tanc1]	[24]	[8]
Trp73	9	[Trp73]	[43]	[9]
Sema3d	8	[Sema3d]	[16]	[8]
Pip5k1b	8	[Pip5k1b]	[16]	[8]
Tmem255a	9	[Tmem255a]	[24]	[9]
Hpcal1	8	[Gm9309,Gm47446,Gm46313,ENSMUSG00000130420,Hpcal1,Gm9292,Gm9269,ENSMUSG00000141379,Gm46342,ENSMUSG00000126371,Gm9237,Gm4036,ENSMUSG00000126350,Gm49329,ENSMUSG00000121307,Gm48012,Gm20336,Gm9305,Gm48355,Gm6838,Gm9265,Gm9286,Gm9289,Gm9249,Gm9285,Gm6943,Gm5977,Gm21941,3110053B16Rik]	[2,1,2,3,8,2,2,1,1,2,2,2,2,1,1,1,2,1,1,1,1,1,1,1,1,1,1,1,1]	[2,1,2,2,8,2,2,1,1,2,2,2,2,1,1,1,2,1,1,1,1,1,1,1,1,1,1,1,1]
Nostrin	8	[Nostrin]	[8]	[8]
Ly6a	8	[Ly6a,9030619P08Rik,Ly6a2,Ly6i]	[40,2,1,2]	[8,1,1,1]
Ntsr2	5	[Ntsr2]	[7]	[5]
