## Supplementary Table 10 for "Evidence of off-target probe binding affecting 10x Genomics Xenium gene panels compromise accuracy of spatial transcriptomic profiling": collapsed_summary_offtargets.tsv

target_gene	n	aligned_to	n_hits	n_probes
2010300C02Rik	8	[4930556I23Rik]	[2]	[1]
Syt6	9	[Syt6,Actr10]	[48,1]	[9,1]
Trbc2	4	[Trbc2,Trbc1]	[4,2]	[4,2]
Hs3st2	15	[Hs3st2,Hs3st4]	[16,1]	[15,1]
Igf2	8	[Igf2,Gm49394]	[27,8]	[8,8]
Rmst	21	[Rmst,ENSMUSG00000121987,Gm55048,Gm55049,Gm55051,Gm55045]	[110,4,1,1,1,1]	[16,4,1,1,1,1]
Vip	8	[Vip,Gm75105]	[8,1]	[8,1]
Deptor	8	[Deptor,Gm11902]	[24,1]	[8,1]
Gad1	4	[Gad1,Gad1-ps]	[12,1]	[4,1]
Cd300c2	8	[Cd300c2,Cd300c]	[8,1]	[8,1]
Cpne8	9	[Cpne8,Gm5609]	[11,3]	[9,3]
Prph	6	[Des,Prph,Krt76]	[1,18,1]	[1,6,1]
Hpcal1	8	[Gm9309,Gm47446,Gm46313,ENSMUSG00000130420,Hpcal1,Gm9292,Gm9269,ENSMUSG00000141379,Gm46342,ENSMUSG00000126371,Gm9237,Gm4036,ENSMUSG00000126350,Gm49329,ENSMUSG00000121307,Gm48012,Gm20336,Gm9305,Gm48355,Gm6838,Gm9265,Gm9286,Gm9289,Gm9249,Gm9285,Gm6943,Gm5977,Gm21941,3110053B16Rik]	[2,1,2,3,8,2,2,1,1,2,2,2,2,1,1,1,2,1,1,1,1,1,1,1,1,1,1,1,1]	[2,1,2,2,8,2,2,1,1,2,2,2,2,1,1,1,2,1,1,1,1,1,1,1,1,1,1,1,1]
Ly6a	8	[Ly6a,9030619P08Rik,Ly6a2,Ly6i]	[40,2,1,2]	[8,1,1,1]
