## Supplementary Table 10 for "Evidence of off-target probe binding affecting 10x Genomics Xenium gene panels compromise accuracy of spatial transcriptomic profiling": probe2targets_offtargets.tsv

probe_id	n_genes	gene_ids	gene_names	cigars	transcript_ids	transcript_types
ENSMUSG00000027849|Syt6|204_4	2	[ENSMUSG00000027849,ENSMUSG00000027849,ENSMUSG00000027849,ENSMUSG00000027849,ENSMUSG00000027849,ENSMUSG00000021076,ENSMUSG00000027849]	[Syt6,Syt6,Syt6,Syt6,Syt6,Actr10,Syt6]	[=40,=40,=40,=40,=40,X10=20X10,=40]	[ENSMUST00000090697.11,ENSMUST00000118117.8,ENSMUST00000239027.2,ENSMUST00000117221.9,ENSMUST00000118563.3,ENSMUST00000021479.6,ENSMUST00000121834.8]	[protein_coding,protein_coding,protein_coding,protein_coding,protein_coding,protein_coding,protein_coding]
ENSMUSG00000048583|Igf2|364_6	2	[ENSMUSG00000048583,ENSMUSG00000115302,ENSMUSG00000048583,ENSMUSG00000048583,ENSMUSG00000048583]	[Igf2,Gm49394,Igf2,Igf2,Igf2]	[=40,=40,=40,=40,=40]	[ENSMUST00000105936.8,ENSMUST00000228850.2,ENSMUST00000000033.12,ENSMUST00000121128.8,ENSMUST00000105935.8]	[protein_coding,protein_coding,protein_coding,protein_coding,protein_coding]
ENSMUSG00000048583|Igf2|364_7	2	[ENSMUSG00000048583,ENSMUSG00000115302,ENSMUSG00000048583,ENSMUSG00000048583,ENSMUSG00000048583]	[Igf2,Gm49394,Igf2,Igf2,Igf2]	[=40,=40,=40,=40,=40]	[ENSMUST00000105936.8,ENSMUST00000228850.2,ENSMUST00000000033.12,ENSMUST00000121128.8,ENSMUST00000105935.8]	[protein_coding,protein_coding,protein_coding,protein_coding,protein_coding]
ENSMUSG00000048583|Igf2|364_8	2	[ENSMUSG00000048583,ENSMUSG00000115302,ENSMUSG00000048583,ENSMUSG00000048583,ENSMUSG00000048583]	[Igf2,Gm49394,Igf2,Igf2,Igf2]	[=40,=40,=40,=40,=40]	[ENSMUST00000105936.8,ENSMUST00000228850.2,ENSMUST00000000033.12,ENSMUST00000121128.8,ENSMUST00000105935.8]	[protein_coding,protein_coding,protein_coding,protein_coding,protein_coding]
ENSMUSG00000076498|Trbc2|248_1	2	[ENSMUSG00000076490,ENSMUSG00000076498]	[Trbc1,Trbc2]	[=40,=40]	[ENSMUST00000192856.6,ENSMUST00000103299.3]	[TR_C_gene,TR_C_gene]
ENSMUSG00000076498|Trbc2|248_2	2	[ENSMUSG00000076490,ENSMUSG00000076498]	[Trbc1,Trbc2]	[=40,=40]	[ENSMUST00000192856.6,ENSMUST00000103299.3]	[TR_C_gene,TR_C_gene]
ENSMUSG00000046321|Hs3st2|293_2	2	[ENSMUSG00000078591,ENSMUSG00000046321,ENSMUSG00000046321]	[Hs3st4,Hs3st2,Hs3st2]	[X4=5X1=22X8,=40,=40]	[ENSMUST00000106437.2,ENSMUST00000084628.5,ENSMUST00000206880.2]	[protein_coding,protein_coding,protein_coding]
ENSMUSG00000112117|Rmst|179_16	2	[ENSMUSG00000112117,ENSMUSG00000112117,ENSMUSG00000112117,ENSMUSG00000121987,ENSMUSG00000112117,ENSMUSG00000112117,ENSMUSG00000112117,ENSMUSG00000112117,ENSMUSG00000112117,ENSMUSG00000112117,ENSMUSG00000112117,ENSMUSG00000112117,ENSMUSG00000112117]	[Rmst,Rmst,Rmst,ENSMUSG00000121987,Rmst,Rmst,Rmst,Rmst,Rmst,Rmst,Rmst,Rmst,Rmst]	[=40,=40,=40,=40,=40,=40,=40,=40,=40,=40,=40,=40,=40]	[ENSMUST00000244934.1,ENSMUST00000242450.1,ENSMUST00000241880.1,ENSMUST00000250179.1,ENSMUST00000219726.2,ENSMUST00000219444.2,ENSMUST00000217866.2,ENSMUST00000243219.1,ENSMUST00000241782.1,ENSMUST00000244212.1,ENSMUST00000220288.2,ENSMUST00000219606.2,ENSMUST00000244955.1]	[lncRNA,lncRNA,lncRNA,lncRNA,lncRNA,lncRNA,lncRNA,lncRNA,lncRNA,lncRNA,lncRNA,lncRNA,lncRNA]
ENSMUSG00000048583|Igf2|364_1	2	[ENSMUSG00000115302,ENSMUSG00000048583,ENSMUSG00000048583,ENSMUSG00000048583]	[Gm49394,Igf2,Igf2,Igf2]	[=40,=40,=40,=40]	[ENSMUST00000228850.2,ENSMUST00000000033.12,ENSMUST00000105936.8,ENSMUST00000121128.8]	[protein_coding,protein_coding,protein_coding,protein_coding]
ENSMUSG00000048583|Igf2|364_2	2	[ENSMUSG00000115302,ENSMUSG00000048583,ENSMUSG00000048583,ENSMUSG00000048583]	[Gm49394,Igf2,Igf2,Igf2]	[=40,=40,=40,=40]	[ENSMUST00000228850.2,ENSMUST00000000033.12,ENSMUST00000105936.8,ENSMUST00000121128.8]	[protein_coding,protein_coding,protein_coding,protein_coding]
ENSMUSG00000048583|Igf2|364_3	2	[ENSMUSG00000115302,ENSMUSG00000048583,ENSMUSG00000048583,ENSMUSG00000048583]	[Gm49394,Igf2,Igf2,Igf2]	[=40,=40,=40,=40]	[ENSMUST00000228850.2,ENSMUST00000000033.12,ENSMUST00000105936.8,ENSMUST00000121128.8]	[protein_coding,protein_coding,protein_coding,protein_coding]
ENSMUSG00000048583|Igf2|364_4	2	[ENSMUSG00000115302,ENSMUSG00000048583,ENSMUSG00000048583,ENSMUSG00000048583]	[Gm49394,Igf2,Igf2,Igf2]	[=40,=40,=40,=40]	[ENSMUST00000228850.2,ENSMUST00000000033.12,ENSMUST00000105936.8,ENSMUST00000121128.8]	[protein_coding,protein_coding,protein_coding,protein_coding]
ENSMUSG00000048583|Igf2|364_5	2	[ENSMUSG00000115302,ENSMUSG00000048583,ENSMUSG00000048583,ENSMUSG00000048583]	[Gm49394,Igf2,Igf2,Igf2]	[=40,=40,=40,=40]	[ENSMUST00000228850.2,ENSMUST00000000033.12,ENSMUST00000105936.8,ENSMUST00000121128.8]	[protein_coding,protein_coding,protein_coding,protein_coding]
ENSMUSG00000019772|Vip|399_6	2	[ENSMUSG00000132555,ENSMUSG00000019772]	[Gm75105,Vip]	[X5=3X1=22X9,=40]	[ENSMUST00000312907.1,ENSMUST00000019906.6]	[lncRNA,protein_coding]
ENSMUSG00000112117|Rmst|179_6	2	[ENSMUSG00000112117,ENSMUSG00000112117,ENSMUSG00002075598,ENSMUSG00000112117,ENSMUSG00000112117,ENSMUSG00000112117,ENSMUSG00000112117]	[Rmst,Rmst,Gm55048,Rmst,Rmst,Rmst,Rmst]	[=40,=40,=40,=40,=40,=40,=40]	[ENSMUST00000242450.1,ENSMUST00000241880.1,ENSMUST00020182873.1,ENSMUST00000219444.2,ENSMUST00000243219.1,ENSMUST00000244212.1,ENSMUST00000244955.1]	[lncRNA,lncRNA,misc_RNA,lncRNA,lncRNA,lncRNA,lncRNA]
ENSMUSG00000112117|Rmst|179_9	2	[ENSMUSG00000112117,ENSMUSG00000112117,ENSMUSG00000112117,ENSMUSG00000112117,ENSMUSG00000112117,ENSMUSG00000112117,ENSMUSG00000112117,ENSMUSG00000112117,ENSMUSG00000112117,ENSMUSG00000112117,ENSMUSG00000112117,ENSMUSG00002076875]	[Rmst,Rmst,Rmst,Rmst,Rmst,Rmst,Rmst,Rmst,Rmst,Rmst,Rmst,Gm55049]	[=40,=40,=40,=40,=40,=40,=40,=40,=40,=40,=40,=40]	[ENSMUST00000244934.1,ENSMUST00000242450.1,ENSMUST00000241880.1,ENSMUST00000219726.2,ENSMUST00000219444.2,ENSMUST00000243219.1,ENSMUST00000241782.1,ENSMUST00000244212.1,ENSMUST00000220288.2,ENSMUST00000219606.2,ENSMUST00000244955.1,ENSMUST00020182972.1]	[lncRNA,lncRNA,lncRNA,lncRNA,lncRNA,lncRNA,lncRNA,lncRNA,lncRNA,lncRNA,lncRNA,misc_RNA]
ENSMUSG00000112117|Rmst|179_10	3	[ENSMUSG00000112117,ENSMUSG00002075145,ENSMUSG00000112117,ENSMUSG00000112117,ENSMUSG00000121987,ENSMUSG00000112117,ENSMUSG00000112117,ENSMUSG00000112117,ENSMUSG00000112117,ENSMUSG00000112117,ENSMUSG00000112117,ENSMUSG00000112117,ENSMUSG00000112117,ENSMUSG00000112117]	[Rmst,Gm55051,Rmst,Rmst,ENSMUSG00000121987,Rmst,Rmst,Rmst,Rmst,Rmst,Rmst,Rmst,Rmst,Rmst]	[=40,=40,=40,=40,=40,=40,=40,=40,=40,=40,=40,=40,=40,=40]	[ENSMUST00000244934.1,ENSMUST00020182692.1,ENSMUST00000242450.1,ENSMUST00000241880.1,ENSMUST00000250179.1,ENSMUST00000219726.2,ENSMUST00000219444.2,ENSMUST00000217866.2,ENSMUST00000243219.1,ENSMUST00000241782.1,ENSMUST00000244212.1,ENSMUST00000220288.2,ENSMUST00000219606.2,ENSMUST00000244955.1]	[lncRNA,misc_RNA,lncRNA,lncRNA,lncRNA,lncRNA,lncRNA,lncRNA,lncRNA,lncRNA,lncRNA,lncRNA,lncRNA,lncRNA]
ENSMUSG00000112117|Rmst|179_17	2	[ENSMUSG00000112117,ENSMUSG00000112117,ENSMUSG00000112117,ENSMUSG00000121987,ENSMUSG00000112117,ENSMUSG00000112117,ENSMUSG00000112117,ENSMUSG00000112117,ENSMUSG00000112117,ENSMUSG00000112117,ENSMUSG00000112117,ENSMUSG00000112117,ENSMUSG00000112117]	[Rmst,Rmst,Rmst,ENSMUSG00000121987,Rmst,Rmst,Rmst,Rmst,Rmst,Rmst,Rmst,Rmst,Rmst]	[=40,=40,=40,=40,=40,=40,=40,=40,=40,=40,=40,=40,=40]	[ENSMUST00000244934.1,ENSMUST00000242450.1,ENSMUST00000241880.1,ENSMUST00000250179.1,ENSMUST00000219726.2,ENSMUST00000219444.2,ENSMUST00000217866.2,ENSMUST00000243219.1,ENSMUST00000241782.1,ENSMUST00000244212.1,ENSMUST00000220288.2,ENSMUST00000219606.2,ENSMUST00000244955.1]	[lncRNA,lncRNA,lncRNA,lncRNA,lncRNA,lncRNA,lncRNA,lncRNA,lncRNA,lncRNA,lncRNA,lncRNA,lncRNA]
ENSMUSG00000112117|Rmst|179_20	2	[ENSMUSG00000112117,ENSMUSG00000121987,ENSMUSG00000112117,ENSMUSG00000112117,ENSMUSG00000112117,ENSMUSG00000112117,ENSMUSG00000112117,ENSMUSG00000112117,ENSMUSG00000112117]	[Rmst,ENSMUSG00000121987,Rmst,Rmst,Rmst,Rmst,Rmst,Rmst,Rmst]	[=40,=40,=40,=40,=40,=40,=40,=40,=40]	[ENSMUST00000244934.1,ENSMUST00000250179.1,ENSMUST00000219444.2,ENSMUST00000243219.1,ENSMUST00000241782.1,ENSMUST00000244212.1,ENSMUST00000220288.2,ENSMUST00000219606.2,ENSMUST00000242450.1]	[lncRNA,lncRNA,lncRNA,lncRNA,lncRNA,lncRNA,lncRNA,lncRNA,lncRNA]
ENSMUSG00000022419|Deptor|102_6	2	[ENSMUSG00000080958,ENSMUSG00000022419,ENSMUSG00000022419,ENSMUSG00000022419]	[Gm11902,Deptor,Deptor,Deptor]	[=3X1=36,=40,=40,=40]	[ENSMUST00000118849.2,ENSMUST00000096433.10,ENSMUST00000023056.8,ENSMUST00000100660.11]	[processed_pseudogene,protein_coding,protein_coding,protein_coding]
ENSMUSG00000070880|Gad1|186_4	2	[ENSMUSG00000070880,ENSMUSG00000090665,ENSMUSG00000070880,ENSMUSG00000070880]	[Gad1,Gad1-ps,Gad1,Gad1]	[=40,X2=34X1=3,=40,=40]	[ENSMUST00000130998.8,ENSMUST00000167243.3,ENSMUST00000094934.11,ENSMUST00000148210.8]	[protein_coding,processed_pseudogene,protein_coding,protein_coding]
ENSMUSG00000044811|Cd300c2|389_4	2	[ENSMUSG00000044811,ENSMUSG00000058728]	[Cd300c2,Cd300c]	[=40,=31X9]	[ENSMUST00000092464.10,ENSMUST00000092466.13]	[protein_coding,protein_coding]
ENSMUSG00000023484|Prph|280_1	2	[ENSMUSG00000026208,ENSMUSG00000023484,ENSMUSG00000023484,ENSMUSG00000023484]	[Des,Prph,Prph,Prph]	[=4X1=35,=40,=40,=40]	[ENSMUST00000027409.10,ENSMUST00000047104.15,ENSMUST00000230021.2,ENSMUST00000024249.5]	[protein_coding,protein_coding,protein_coding,protein_coding]
ENSMUSG00000023484|Prph|280_3	2	[ENSMUSG00000023484,ENSMUSG00000023484,ENSMUSG00000075402,ENSMUSG00000023484]	[Prph,Prph,Krt76,Prph]	[=40,=40,X2=5X1=23X1=2X1=5,=40]	[ENSMUST00000047104.15,ENSMUST00000230021.2,ENSMUST00000100179.2,ENSMUST00000024249.5]	[protein_coding,protein_coding,protein_coding,protein_coding]
ENSMUSG00000052560|Cpne8|199_1	2	[ENSMUSG00000110118,ENSMUSG00000052560]	[Gm5609,Cpne8]	[=8X1=31,=40]	[ENSMUST00000210008.2,ENSMUST00000064391.12]	[processed_pseudogene,protein_coding]
ENSMUSG00000052560|Cpne8|199_5	2	[ENSMUSG00000052560,ENSMUSG00000110118]	[Cpne8,Gm5609]	[=40,X1=39]	[ENSMUST00000064391.12,ENSMUST00000210008.2]	[protein_coding,processed_pseudogene]
ENSMUSG00000052560|Cpne8|199_6	2	[ENSMUSG00000110118,ENSMUSG00000052560]	[Gm5609,Cpne8]	[=9X1=30,=40]	[ENSMUST00000210008.2,ENSMUST00000064391.12]	[processed_pseudogene,protein_coding]
ENSMUSG00000112117|Rmst|179_3	2	[ENSMUSG00000112117,ENSMUSG00000112117,ENSMUSG00000112117,ENSMUSG00002075375]	[Rmst,Rmst,Rmst,Gm55045]	[=40,=40,=40,=40]	[ENSMUST00000241880.1,ENSMUST00000244934.1,ENSMUST00000243219.1,ENSMUST00020182344.1]	[lncRNA,lncRNA,lncRNA,misc_RNA]
ENSMUSG00000071379|Hpcal1|19_3	17	[ENSMUSG00000114144,ENSMUSG00000113632,ENSMUSG00000113646,ENSMUSG00000130420,ENSMUSG00000071379,ENSMUSG00000113174,ENSMUSG00000130420,ENSMUSG00000114041,ENSMUSG00000141379,ENSMUSG00000113873,ENSMUSG00000126371,ENSMUSG00000113768,ENSMUSG00000113498,ENSMUSG00000126350,ENSMUSG00000113642,ENSMUSG00000121307,ENSMUSG00000113356,ENSMUSG00000114139]	[Gm9309,Gm47446,Gm46313,ENSMUSG00000130420,Hpcal1,Gm9292,ENSMUSG00000130420,Gm9269,ENSMUSG00000141379,Gm46342,ENSMUSG00000126371,Gm9237,Gm4036,ENSMUSG00000126350,Gm49329,ENSMUSG00000121307,Gm48012,Gm20336]	[=4X1=4X1=30,=4X1=35,=4X1=4X1=30,=40,=40,X5=4X1=30,=40,=40,=4X1=35,=4X1=35,=4X1=35,=4X1=35,=4X1=35,X5=4X1=30,X5=4X1=30,X5=4X1=30,=4X1=35,=4X1=35]	[ENSMUST00000223537.2,ENSMUST00000222650.2,ENSMUST00000220463.2,ENSMUST00000299698.1,ENSMUST00000071858.5,ENSMUST00000222008.2,ENSMUST00000299702.1,ENSMUST00000221661.3,ENSMUST00000364860.1,ENSMUST00000223411.2,ENSMUST00000276098.1,ENSMUST00000221499.2,ENSMUST00000220842.2,ENSMUST00000275864.1,ENSMUST00000223186.2,ENSMUST00000222523.2,ENSMUST00000220706.2,ENSMUST00000222057.2]	[unprocessed_pseudogene,transcribed_unprocessed_pseudogene,unprocessed_pseudogene,lncRNA,protein_coding,transcribed_unprocessed_pseudogene,lncRNA,transcribed_unprocessed_pseudogene,lncRNA,unprocessed_pseudogene,lncRNA,unprocessed_pseudogene,unprocessed_pseudogene,lncRNA,transcribed_unprocessed_pseudogene,lncRNA,unprocessed_pseudogene,transcribed_unprocessed_pseudogene]
ENSMUSG00000075602|Ly6a|153_3	3	[ENSMUSG00000121494,ENSMUSG00000075602,ENSMUSG00000075602,ENSMUSG00000075602,ENSMUSG00000075602,ENSMUSG00000121494,ENSMUSG00000121499,ENSMUSG00000075602]	[9030619P08Rik,Ly6a,Ly6a,Ly6a,Ly6a,9030619P08Rik,Ly6a2,Ly6a]	[X5=26X9,=40,=40,=40,=40,X5=26X9,X5=30X5,=40]	[ENSMUST00000312084.1,ENSMUST00000186526.7,ENSMUST00000187994.7,ENSMUST00000187171.2,ENSMUST00000189068.7,ENSMUST00000227495.4,ENSMUST00000242462.1,ENSMUST00000023248.13]	[lncRNA,protein_coding,protein_coding,protein_coding,protein_coding,lncRNA,lncRNA,protein_coding]
ENSMUSG00000075602|Ly6a|153_7	2	[ENSMUSG00000075602,ENSMUSG00000075602,ENSMUSG00000075602,ENSMUSG00000075602,ENSMUSG00000075602,ENSMUSG00000022586,ENSMUSG00000022586]	[Ly6a,Ly6a,Ly6a,Ly6a,Ly6a,Ly6i,Ly6i]	[=40,=40,=40,=40,=40,=35X1=4,=35X1=4]	[ENSMUST00000186526.7,ENSMUST00000187994.7,ENSMUST00000187171.2,ENSMUST00000189068.7,ENSMUST00000023248.13,ENSMUST00000023250.11,ENSMUST00000166694.2]	[protein_coding,protein_coding,protein_coding,protein_coding,protein_coding,protein_coding,protein_coding]
ENSMUSG00000071379|Hpcal1|19_2	23	[ENSMUSG00000113719,ENSMUSG00000114144,ENSMUSG00000113360,ENSMUSG00000126371,ENSMUSG00000095344,ENSMUSG00000126350,ENSMUSG00000113039,ENSMUSG00000130420,ENSMUSG00000114041,ENSMUSG00000096618,ENSMUSG00000113768,ENSMUSG00000113638,ENSMUSG00000113498,ENSMUSG00000114139,ENSMUSG00000113040,ENSMUSG00000071379,ENSMUSG00000113646,ENSMUSG00000096701,ENSMUSG00000114140,ENSMUSG00000092229,ENSMUSG00000113174…	[Gm9305,Gm9309,Gm48355,ENSMUSG00000126371,Gm6838,ENSMUSG00000126350,Gm9265,ENSMUSG00000130420,Gm9269,Gm9286,Gm9237,Gm9289,Gm4036,Gm20336,Gm9249,Hpcal1,Gm46313,Gm9285,Gm6943,Gm5977,Gm9292,Gm21941,3110053B16Rik]	[=40,=40,=40,=40,=40,=40,=40,=40,=40,=40,=40,=40,=40,=40,=40,=40,=40,=40,=40,=40,=40,=40,=40]	[ENSMUST00000220962.2,ENSMUST00000223537.2,ENSMUST00000221231.2,ENSMUST00000276098.1,ENSMUST00000172851.4,ENSMUST00000275864.1,ENSMUST00000222981.2,ENSMUST00000299698.1,ENSMUST00000221661.3,ENSMUST00000173586.4,ENSMUST00000221499.2,ENSMUST00000221269.2,ENSMUST00000220842.2,ENSMUST00000222057.2,ENSMUST00000221420.2,ENSMUST00000071858.5,ENSMUST00000220463.2,ENSMUST00000177691.3,ENSMUST00000222009.2…	[unprocessed_pseudogene,unprocessed_pseudogene,unprocessed_pseudogene,lncRNA,unprocessed_pseudogene,lncRNA,unprocessed_pseudogene,lncRNA,transcribed_unprocessed_pseudogene,unprocessed_pseudogene,unprocessed_pseudogene,unprocessed_pseudogene,unprocessed_pseudogene,transcribed_unprocessed_pseudogene,unprocessed_pseudogene,protein_coding,unprocessed_pseudogene,unprocessed_pseudogene,transcribed_unpr…
