## Supplementary Table 10 for "Evidence of off-target probe binding affecting 10x Genomics Xenium gene panels compromise accuracy of spatial transcriptomic profiling": stat.summary.tsv

target_gene	n	gene_name	n_hits	n_probes	gene_ids
Satb2	8	Satb2	24	8	[ENSMUSG00000038331]
Nrp2	8	Nrp2	48	8	[ENSMUSG00000025969]
Cd93	8	Cd93	8	8	[ENSMUSG00000027435]
Syndig1	6	Syndig1	12	6	[ENSMUSG00000074736]
Rxfp1	7	Rxfp1	7	7	[ENSMUSG00000034009]
Gucy1a1	8	Gucy1a1	16	8	[ENSMUSG00000033910]
Spag16	8	Spag16	16	8	[ENSMUSG00000053153]
Garnl3	8	Garnl3	24	8	[ENSMUSG00000038860]
Lypd6	8	Lypd6	24	8	[ENSMUSG00000050447]
Rprm	8	Rprm	8	8	[ENSMUSG00000075334]
Kcnmb2	11	Kcnmb2	46	11	[ENSMUSG00000037610]
Trpc4	7	Trpc4	14	7	[ENSMUSG00000027748]
Sox17	10	Sox17	27	10	[ENSMUSG00000025902]
Slc39a12	8	Slc39a12	16	8	[ENSMUSG00000036949]
Gad2	4	Gad2	4	4	[ENSMUSG00000026787]
Fibcd1	8	Fibcd1	8	8	[ENSMUSG00000026841]
Meis2	8	Meis2	48	8	[ENSMUSG00000027210]
Pdyn	7	Pdyn	7	7	[ENSMUSG00000027400]
Lamp5	8	Lamp5	8	8	[ENSMUSG00000027270]
Plch1	15	Plch1	50	15	[ENSMUSG00000036834]
Vwc2l	8	Vwc2l	24	8	[ENSMUSG00000045648]
Fn1	8	Fn1	64	8	[ENSMUSG00000026193]
Crh	8	Crh	8	8	[ENSMUSG00000049796]
Mecom	11	Mecom	39	11	[ENSMUSG00000027684]
Slc44a5	8	Slc44a5	14	8	[ENSMUSG00000028360]
Rnf152	8	Rnf152	16	8	[ENSMUSG00000047496]
Tmem163	8	Tmem163	16	8	[ENSMUSG00000026347]
Npnt	8	Npnt	48	8	[ENSMUSG00000040998]
Col19a1	8	Col19a1	16	8	[ENSMUSG00000026141]
2010300C02Rik	8	4930556I23Rik	2	1	[ENSMUSG00000089767]
Prox1	8	Prox1	24	8	[ENSMUSG00000010175]
Cdh4	9	Cdh4	17	9	[ENSMUSG00000000305]
Bhlhe22	8	Bhlhe22	8	8	[ENSMUSG00000025128]
Cd53	8	Cd53	8	8	[ENSMUSG00000040747]
Dpyd	11	Dpyd	13	11	[ENSMUSG00000033308]
Ndst4	8	Ndst4	16	8	[ENSMUSG00000027971]
Igfbp5	8	Igfbp5	8	8	[ENSMUSG00000026185]
Syt6	9	Syt6	48	9	[ENSMUSG00000027849]
Syt6	9	Actr10	1	1	[ENSMUSG00000021076]
Epha4	7	Epha4	14	7	[ENSMUSG00000026235]
Dner	8	Dner	8	8	[ENSMUSG00000036766]
Cntnap5b	8	Cntnap5b	8	8	[ENSMUSG00000067028]
Cd44	8	Cd44	64	8	[ENSMUSG00000005087]
Bdnf	8	Bdnf	88	8	[ENSMUSG00000048482]
Spi1	8	Spi1	20	8	[ENSMUSG00000002111]
Ndst3	8	Ndst3	40	8	[ENSMUSG00000027977]
Tox	8	Tox	8	8	[ENSMUSG00000041272]
Necab1	8	Necab1	16	8	[ENSMUSG00000040536]
Cdh20	8	Cdh20	8	8	[ENSMUSG00000050840]
Hat1	8	Hat1	16	8	[ENSMUSG00000027018]
Pde11a	8	Pde11a	8	8	[ENSMUSG00000075270]
Npy2r	8	Npy2r	32	8	[ENSMUSG00000028004]
Calb1	8	Calb1	8	8	[ENSMUSG00000028222]
Opn3	8	Opn3	8	8	[ENSMUSG00000026525]
Cbln4	8	Cbln4	8	8	[ENSMUSG00000067578]
Penk	8	Penk	8	8	[ENSMUSG00000045573]
Igsf21	8	Igsf21	8	8	[ENSMUSG00000040972]
Cort	4	Cort	4	4	[ENSMUSG00000028971]
Cwh43	8	Cwh43	16	8	[ENSMUSG00000029154]
Pdgfra	8	Pdgfra	32	8	[ENSMUSG00000029231]
Wfs1	8	Wfs1	16	8	[ENSMUSG00000039474]
Slit2	8	Slit2	32	8	[ENSMUSG00000031558]
Arhgap25	8	Arhgap25	24	8	[ENSMUSG00000030047]
Fgd5	8	Fgd5	16	8	[ENSMUSG00000034037]
Rab3b	8	Rab3b	24	8	[ENSMUSG00000003411]
Rims3	8	Rims3	19	8	[ENSMUSG00000032890]
Orai2	8	Orai2	16	8	[ENSMUSG00000039747]
Gjc3	8	Gjc3	8	8	[ENSMUSG00000056966]
Cntn6	8	Cntn6	24	8	[ENSMUSG00000030092]
Bhlhe40	8	Bhlhe40	11	8	[ENSMUSG00000030103]
Adgrl4	8	Adgrl4	8	8	[ENSMUSG00000039167]
Ror1	8	Ror1	8	8	[ENSMUSG00000035305]
Parm1	8	Parm1	8	8	[ENSMUSG00000034981]
Prdm8	8	Prdm8	16	8	[ENSMUSG00000035456]
Trbc2	4	Trbc2	4	4	[ENSMUSG00000076498]
Trbc2	4	Trbc1	2	2	[ENSMUSG00000076490]
Neurod6	7	Neurod6	7	7	[ENSMUSG00000037984]
Gng12	8	Gng12	64	8	[ENSMUSG00000036402]
Siglech	8	Siglech	48	8	[ENSMUSG00000051504]
Spp1	8	Spp1	32	8	[ENSMUSG00000029304]
Cux2	8	Cux2	24	8	[ENSMUSG00000042589]
Tmem132d	8	Tmem132d	8	8	[ENSMUSG00000034310]
Sipa1l3	8	Sipa1l3	24	8	[ENSMUSG00000030583]
Zfp536	8	Zfp536	32	8	[ENSMUSG00000043456]
Grik3	8	Grik3	8	8	[ENSMUSG00000001985]
Laptm5	8	Laptm5	8	8	[ENSMUSG00000028581]
Kctd8	14	Kctd8	16	14	[ENSMUSG00000037653]
Nell1	8	Nell1	16	8	[ENSMUSG00000055409]
Slc17a6	8	Slc17a6	8	8	[ENSMUSG00000030500]
Hs3st2	15	Hs3st2	16	15	[ENSMUSG00000046321]
Hs3st2	15	Hs3st4	1	1	[ENSMUSG00000078591]
Nwd2	8	Nwd2	8	8	[ENSMUSG00000090061]
Thsd7a	8	Thsd7a	16	8	[ENSMUSG00000032625]
Foxp2	14	Foxp2	56	14	[ENSMUSG00000029563]
Nr2f2	12	Nr2f2	16	12	[ENSMUSG00000030551]
Igf2	8	Igf2	27	8	[ENSMUSG00000048583]
Igf2	8	Gm49394	8	8	[ENSMUSG00000115302]
Strip2	8	Strip2	24	8	[ENSMUSG00000039629]
Slc13a4	7	Slc13a4	7	7	[ENSMUSG00000029843]
Pthlh	8	Pthlh	16	8	[ENSMUSG00000048776]
Pglyrp1	5	Pglyrp1	5	5	[ENSMUSG00000030413]
Ebf3	8	Ebf3	40	8	[ENSMUSG00000010476]
Pou3f1	4	Pou3f1	4	4	[ENSMUSG00000090125]
Rspo1	7	Rspo1	7	7	[ENSMUSG00000028871]
Kdr	8	Kdr	8	8	[ENSMUSG00000062960]
Chrm2	8	Chrm2	8	8	[ENSMUSG00000045613]
Pdzrn3	8	Pdzrn3	8	8	[ENSMUSG00000035357]
Stard5	10	Stard5	14	10	[ENSMUSG00000046027]
Th	8	Th	16	8	[ENSMUSG00000000214]
Ano1	8	Ano1	32	8	[ENSMUSG00000031075]
Emcn	8	Emcn	16	8	[ENSMUSG00000054690]
Sema3a	8	Sema3a	16	8	[ENSMUSG00000028883]
Sema3e	8	Sema3e	8	8	[ENSMUSG00000063531]
Gadd45a	8	Gadd45a	16	8	[ENSMUSG00000036390]
Tacr1	8	Tacr1	16	8	[ENSMUSG00000030043]
Dkk3	8	Dkk3	8	8	[ENSMUSG00000030772]
Myo16	8	Myo16	32	8	[ENSMUSG00000039057]
Adamtsl1	11	Adamtsl1	31	11	[ENSMUSG00000066113]
Syt17	8	Syt17	24	8	[ENSMUSG00000058420]
Cdh13	8	Cdh13	8	8	[ENSMUSG00000031841]
Slc17a7	2	Slc17a7	4	2	[ENSMUSG00000070570]
Plekha2	8	Plekha2	16	8	[ENSMUSG00000031557]
Gm19410	8	Gm19410	8	8	[ENSMUSG00000109372]
Dpy19l1	8	Dpy19l1	24	8	[ENSMUSG00000043067]
Acsbg1	7	Acsbg1	7	7	[ENSMUSG00000032281]
Igf1	20	Igf1	50	20	[ENSMUSG00000020053]
Necab2	7	Necab2	7	7	[ENSMUSG00000031837]
Pln	10	Pln	39	10	[ENSMUSG00000038583]
Pkib	11	Pkib	45	11	[ENSMUSG00000019876]
Cspg4	8	Cspg4	8	8	[ENSMUSG00000032911]
Cplx3	9	Cplx3	15	9	[ENSMUSG00000039714]
Pde7b	8	Pde7b	32	8	[ENSMUSG00000019990]
Eya4	8	Eya4	24	8	[ENSMUSG00000010461]
Inpp4b	8	Inpp4b	48	8	[ENSMUSG00000037940]
Neto2	8	Neto2	24	8	[ENSMUSG00000036902]
Cbln1	8	Cbln1	16	8	[ENSMUSG00000031654]
Ccn2	8	Ccn2	16	8	[ENSMUSG00000019997]
Cd24a	9	Cd24a	14	9	[ENSMUSG00000047139]
Rmst	21	Rmst	110	16	[ENSMUSG00000112117]
Rmst	21	ENSMUSG00000121987	4	4	[ENSMUSG00000121987]
Rmst	21	Gm55048	1	1	[ENSMUSG00002075598]
Rmst	21	Gm55049	1	1	[ENSMUSG00002076875]
Rmst	21	Gm55051	1	1	[ENSMUSG00002075145]
Rmst	21	Gm55045	1	1	[ENSMUSG00002075375]
Gsg1l	8	Gsg1l	8	8	[ENSMUSG00000046182]
Cntnap4	8	Cntnap4	16	8	[ENSMUSG00000031772]
Vat1l	8	Vat1l	8	8	[ENSMUSG00000046844]
Paqr5	8	Paqr5	16	8	[ENSMUSG00000032278]
Aldh1a2	7	Aldh1a2	7	7	[ENSMUSG00000013584]
Col6a1	8	Col6a1	8	8	[ENSMUSG00000001119]
Nts	8	Nts	8	8	[ENSMUSG00000019890]
Cabp7	8	Cabp7	8	8	[ENSMUSG00000009075]
Car4	8	Car4	8	8	[ENSMUSG00000000805]
Calb2	7	Calb2	14	7	[ENSMUSG00000003657]
Cpne4	14	Cpne4	24	14	[ENSMUSG00000032564]
Myl4	10	Myl4	22	10	[ENSMUSG00000061086]
Cacna2d2	8	Cacna2d2	40	8	[ENSMUSG00000010066]
Slfn5	8	Slfn5	16	8	[ENSMUSG00000054404]
Rfx4	8	Rfx4	24	8	[ENSMUSG00000020037]
Cd68	8	Cd68	16	8	[ENSMUSG00000018774]
Dcn	8	Dcn	16	8	[ENSMUSG00000019929]
Ppp1r1b	9	Ppp1r1b	24	9	[ENSMUSG00000061718]
Adamts2	8	Adamts2	16	8	[ENSMUSG00000036545]
Shisa6	8	Shisa6	8	8	[ENSMUSG00000053930]
Vip	8	Vip	8	8	[ENSMUSG00000019772]
Vip	8	Gm75105	1	1	[ENSMUSG00000132555]
Unc13c	8	Unc13c	16	8	[ENSMUSG00000062151]
Rasl10a	4	Rasl10a	4	4	[ENSMUSG00000034209]
Ikzf1	8	Ikzf1	58	8	[ENSMUSG00000018654]
Rasgrf2	8	Rasgrf2	16	8	[ENSMUSG00000021708]
Fign	8	Fign	8	8	[ENSMUSG00000075324]
Cobll1	8	Cobll1	40	8	[ENSMUSG00000034903]
Prss35	8	Prss35	8	8	[ENSMUSG00000033491]
Pecam1	8	Pecam1	40	8	[ENSMUSG00000020717]
Fmod	8	Fmod	8	8	[ENSMUSG00000041559]
Syt2	8	Syt2	16	8	[ENSMUSG00000026452]
Gli3	7	Gli3	10	7	[ENSMUSG00000021318]
Nrn1	8	Nrn1	28	8	[ENSMUSG00000039114]
Gfra2	10	Gfra2	26	10	[ENSMUSG00000022103]
Kctd12	7	Kctd12	7	7	[ENSMUSG00000098557]
Pvalb	6	Pvalb	11	6	[ENSMUSG00000005716]
Kcnh5	8	Kcnh5	8	8	[ENSMUSG00000034402]
Fos	8	Fos	8	8	[ENSMUSG00000021250]
Zfp366	8	Zfp366	8	8	[ENSMUSG00000050919]
Fezf2	10	Fezf2	24	10	[ENSMUSG00000021743]
Angpt1	8	Angpt1	8	8	[ENSMUSG00000022309]
Rspo2	8	Rspo2	16	8	[ENSMUSG00000051920]
Sox10	8	Sox10	16	8	[ENSMUSG00000033006]
Igfbp4	8	Igfbp4	13	8	[ENSMUSG00000017493]
Gfap	4	Gfap	8	4	[ENSMUSG00000020932]
Sox11	8	Sox11	8	8	[ENSMUSG00000063632]
Slc6a3	8	Slc6a3	8	8	[ENSMUSG00000021609]
Hapln1	8	Hapln1	8	8	[ENSMUSG00000021613]
Chat	8	Chat	8	8	[ENSMUSG00000021919]
Sncg	6	Sncg	6	6	[ENSMUSG00000023064]
Cpne6	8	Cpne6	32	8	[ENSMUSG00000022212]
Deptor	8	Deptor	24	8	[ENSMUSG00000022419]
Deptor	8	Gm11902	1	1	[ENSMUSG00000080958]
Sntb1	10	Sntb1	16	10	[ENSMUSG00000060429]
Clmn	8	Clmn	16	8	[ENSMUSG00000021097]
Gjb2	8	Gjb2	8	8	[ENSMUSG00000046352]
Sema5b	7	Sema5b	14	7	[ENSMUSG00000052133]
Plcxd2	8	Plcxd2	8	8	[ENSMUSG00000087141]
Gad1	4	Gad1	12	4	[ENSMUSG00000070880]
Gad1	4	Gad1-ps	1	1	[ENSMUSG00000090665]
Nxph3	8	Nxph3	8	8	[ENSMUSG00000046719]
Bcl11b	8	Bcl11b	20	8	[ENSMUSG00000048251]
Chodl	8	Chodl	32	8	[ENSMUSG00000022860]
Col1a1	7	Col1a1	7	7	[ENSMUSG00000001506]
Sdk2	8	Sdk2	8	8	[ENSMUSG00000041592]
Cd300c2	8	Cd300c2	8	8	[ENSMUSG00000044811]
Cd300c2	8	Cd300c	1	1	[ENSMUSG00000058728]
Cdh9	8	Cdh9	16	8	[ENSMUSG00000025370]
Zfpm2	8	Zfpm2	16	8	[ENSMUSG00000022306]
Htr1f	8	Htr1f	8	8	[ENSMUSG00000050783]
Arhgap12	8	Arhgap12	48	8	[ENSMUSG00000041225]
Aqp4	8	Aqp4	72	8	[ENSMUSG00000024411]
Id2	13	Id2	23	13	[ENSMUSG00000020644]
Arhgef28	8	Arhgef28	8	8	[ENSMUSG00000021662]
Cpne8	9	Cpne8	11	9	[ENSMUSG00000052560]
Cpne8	9	Gm5609	3	3	[ENSMUSG00000110118]
Prph	6	Des	1	1	[ENSMUSG00000026208]
Prph	6	Prph	18	6	[ENSMUSG00000023484]
Prph	6	Krt76	1	1	[ENSMUSG00000075402]
Plcxd3	8	Plcxd3	8	8	[ENSMUSG00000049148]
Pdzd2	7	Pdzd2	7	7	[ENSMUSG00000022197]
Sla	8	Sla	32	8	[ENSMUSG00000022372]
Arc	8	Arc	16	8	[ENSMUSG00000022602]
Cdh6	8	Cdh6	8	8	[ENSMUSG00000039385]
Igfbp6	6	Igfbp6	6	6	[ENSMUSG00000023046]
Cldn5	4	Cldn5	4	4	[ENSMUSG00000041378]
Sst	2	Sst	2	2	[ENSMUSG00000004366]
Fhod3	8	Fhod3	32	8	[ENSMUSG00000034295]
Nrep	8	Nrep	26	8	[ENSMUSG00000042834]
Sema6a	8	Sema6a	32	8	[ENSMUSG00000019647]
Cyp1b1	8	Cyp1b1	16	8	[ENSMUSG00000024087]
Pcsk5	8	Pcsk5	16	8	[ENSMUSG00000024713]
Rorb	8	Rorb	24	8	[ENSMUSG00000036192]
Mdga1	8	Mdga1	16	8	[ENSMUSG00000043557]
Trem2	4	Trem2	8	4	[ENSMUSG00000023992]
Gpr17	8	Gpr17	8	8	[ENSMUSG00000052229]
Carmn	12	Carmn	26	12	[ENSMUSG00000097324]
Mapk4	8	Mapk4	16	8	[ENSMUSG00000024558]
Prr16	8	Prr16	8	8	[ENSMUSG00000073565]
Opalin	8	Opalin	8	8	[ENSMUSG00000050121]
Sorcs3	8	Sorcs3	8	8	[ENSMUSG00000063434]
Galnt14	8	Galnt14	16	8	[ENSMUSG00000024064]
Tle4	8	Tle4	8	8	[ENSMUSG00000024642]
Acta2	8	Acta2	8	8	[ENSMUSG00000035783]
Rbp4	8	Rbp4	16	8	[ENSMUSG00000024990]
Acvrl1	8	Acvrl1	48	8	[ENSMUSG00000000530]
Arhgap6	12	Arhgap6	32	12	[ENSMUSG00000031355]
Tanc1	8	Tanc1	24	8	[ENSMUSG00000035168]
Trp73	9	Trp73	43	9	[ENSMUSG00000029026]
Sema3d	8	Sema3d	16	8	[ENSMUSG00000040254]
Pip5k1b	8	Pip5k1b	16	8	[ENSMUSG00000024867]
Tmem255a	9	Tmem255a	24	9	[ENSMUSG00000036502]
Hpcal1	8	Gm9309	2	2	[ENSMUSG00000114144]
Hpcal1	8	Gm47446	1	1	[ENSMUSG00000113632]
Hpcal1	8	Gm46313	2	2	[ENSMUSG00000113646]
Hpcal1	8	ENSMUSG00000130420	3	2	[ENSMUSG00000130420]
Hpcal1	8	Hpcal1	8	8	[ENSMUSG00000071379]
Hpcal1	8	Gm9292	2	2	[ENSMUSG00000113174]
Hpcal1	8	Gm9269	2	2	[ENSMUSG00000114041]
Hpcal1	8	ENSMUSG00000141379	1	1	[ENSMUSG00000141379]
Hpcal1	8	Gm46342	1	1	[ENSMUSG00000113873]
Hpcal1	8	ENSMUSG00000126371	2	2	[ENSMUSG00000126371]
Hpcal1	8	Gm9237	2	2	[ENSMUSG00000113768]
Hpcal1	8	Gm4036	2	2	[ENSMUSG00000113498]
Hpcal1	8	ENSMUSG00000126350	2	2	[ENSMUSG00000126350]
Hpcal1	8	Gm49329	1	1	[ENSMUSG00000113642]
Hpcal1	8	ENSMUSG00000121307	1	1	[ENSMUSG00000121307]
Hpcal1	8	Gm48012	1	1	[ENSMUSG00000113356]
Hpcal1	8	Gm20336	2	2	[ENSMUSG00000114139]
Hpcal1	8	Gm9305	1	1	[ENSMUSG00000113719]
Hpcal1	8	Gm48355	1	1	[ENSMUSG00000113360]
Hpcal1	8	Gm6838	1	1	[ENSMUSG00000095344]
Hpcal1	8	Gm9265	1	1	[ENSMUSG00000113039]
Hpcal1	8	Gm9286	1	1	[ENSMUSG00000096618]
Hpcal1	8	Gm9289	1	1	[ENSMUSG00000113638]
Hpcal1	8	Gm9249	1	1	[ENSMUSG00000113040]
Hpcal1	8	Gm9285	1	1	[ENSMUSG00000096701]
Hpcal1	8	Gm6943	1	1	[ENSMUSG00000114140]
Hpcal1	8	Gm5977	1	1	[ENSMUSG00000092229]
Hpcal1	8	Gm21941	1	1	[ENSMUSG00000113413]
Hpcal1	8	3110053B16Rik	1	1	[ENSMUSG00000085642]
Nostrin	8	Nostrin	8	8	[ENSMUSG00000034738]
Ly6a	8	Ly6a	40	8	[ENSMUSG00000075602]
Ly6a	8	9030619P08Rik	2	1	[ENSMUSG00000121494]
Ly6a	8	Ly6a2	1	1	[ENSMUSG00000121499]
Ly6a	8	Ly6i	2	1	[ENSMUSG00000022586]
Ntsr2	5	Ntsr2	7	5	[ENSMUSG00000020591]
