## Supplementary Table 10 for "Evidence of off-target probe binding affecting 10x Genomics Xenium gene panels compromise accuracy of spatial transcriptomic profiling": collapsed_summary.tsv

target_gene	n	aligned_to	n_hits	n_probes
Pou3f3	8	[Pou3f3]	[16]	[8]
Ecrg4	6	[Ecrg4]	[6]	[6]
Gpa33	8	[Gpa33]	[16]	[8]
Rgs5	11	[Rgs5,Rgs1]	[12,1]	[11,1]
Ttn	11	[Ttn]	[38]	[11]
Neurod1	8	[Neurod1]	[8]	[8]
Calcrl	8	[Calcrl]	[8]	[8]
Bmp2	8	[Bmp2]	[8]	[8]
Snap25	9	[Snap25]	[15]	[9]
S100a14	8	[S100a14]	[18]	[8]
Cxcr2	8	[Cxcr2]	[8]	[8]
Des	8	[Des]	[8]	[8]
Cenpf	8	[Cenpf]	[8]	[8]
Tnfaip6	8	[Tnfaip6]	[8]	[8]
Abcb11	8	[Abcb11]	[16]	[8]
Prom2	8	[Prom2]	[16]	[8]
Chgb	8	[Chgb]	[8]	[8]
Cp	8	[Cp]	[40]	[8]
Scg2	8	[Scg2]	[16]	[8]
Prox1	8	[Prox1]	[24]	[8]
Fibin	8	[Fibin]	[8]	[8]
Scg5	8	[Scg5]	[8]	[8]
Otor	8	[Otor]	[8]	[8]
Sox2	8	[Sox2]	[8]	[8]
Tm4sf4	8	[Tm4sf4]	[8]	[8]
Riiad1	6	[Riiad1]	[6]	[6]
Celf3	8	[Celf3]	[40]	[8]
Serpinb5	8	[Serpinb5]	[24]	[8]
Serpinb11	8	[Serpinb11]	[8]	[8]
Gad1	12	[Gad1,Gad1-ps]	[22,2]	[12,2]
Cd5l	8	[Cd5l]	[8]	[8]
Muc1	8	[Muc1]	[8]	[8]
Selenbp1	8	[Selenbp2,Selenbp1]	[13,8]	[7,8]
Hc	8	[Hc]	[8]	[8]
Lhx2	8	[Lhx2]	[12]	[8]
Prg2	8	[Prg2]	[8]	[8]
Gm13889	3	[Gm13889]	[6]	[3]
Insm1	8	[Insm1]	[8]	[8]
Tcf15	2	[Tcf15]	[2]	[2]
Car3	8	[Car3]	[8]	[8]
Car2	4	[Car2]	[4]	[4]
Fmo5	8	[Fmo5]	[24]	[8]
Hmgcs2	8	[Hmgcs2]	[16]	[8]
Aqp3	8	[Aqp3]	[8]	[8]
Cavin2	8	[Cavin2]	[8]	[8]
Tfcp2l1	8	[Tfcp2l1]	[8]	[8]
Marco	8	[Marco]	[8]	[8]
Fcnb	9	[Fcnb]	[16]	[9]
Aif1l	8	[Aif1l]	[12]	[8]
Ivl	8	[Ivl]	[8]	[8]
Crct1	5	[Crct1]	[6]	[5]
Sypl2	8	[Sypl2]	[8]	[8]
Aqp7	8	[Aqp7]	[16]	[8]
Sox17	12	[Sox17]	[30]	[12]
Il1r2	8	[Il1r2]	[8]	[8]
Dpt	8	[Dpt]	[8]	[8]
Lrp2	8	[Lrp2]	[24]	[8]
Mmp9	8	[Mmp9]	[8]	[8]
Pck1	8	[Pck1]	[8]	[8]
Lce1m	4	[Lce1m]	[4]	[4]
Cfh	8	[Cfh,Gm16332]	[32,3]	[8,3]
Gria2	8	[Gria2]	[16]	[8]
Ctss	8	[Ctss]	[16]	[8]
Aldh1b1	8	[Aldh1b1]	[8]	[8]
Tm4sf20	8	[Tm4sf20]	[8]	[8]
Ackr3	8	[Ackr3]	[8]	[8]
Ucma	8	[Ucma]	[29]	[8]
Itga8	8	[Itga8]	[8]	[8]
Gatm	8	[Gatm]	[8]	[8]
Slc27a2	8	[Slc27a2]	[8]	[8]
Nnat	3	[Nnat]	[14]	[3]
Ube2c	8	[Ube2c,Gm8956,Gm18649]	[11,2,1]	[8,2,1]
Cubn	8	[Cubn]	[8]	[8]
Tmem212	8	[Tmem212]	[8]	[8]
Cldn11	8	[Cldn11]	[8]	[8]
Them5	8	[Them5]	[16]	[8]
Atp6v0d2	8	[Atp6v0d2]	[8]	[8]
Guca2b	5	[Guca2b]	[9]	[5]
Csf3r	8	[Csf3r,Csf1r-ps]	[16,3]	[8,3]
Eng	8	[Eng]	[24]	[8]
Myl9	8	[Myl9]	[8]	[8]
Hsd3b4	8	[Hsd3b8,Hsd3b4,Hsd3b9,Hsd3b6,Hsd3b1,Hsd3b5,Gm19211,Gm19210,Gm9678,Gm12431]	[16,16,7,2,4,4,1,1,2,1]	[8,8,7,1,2,4,1,1,2,1]
Cpa3	8	[Cpa3]	[8]	[8]
F3	8	[F3]	[8]	[8]
Myoz2	8	[Myoz2]	[8]	[8]
Ambp	8	[Ambp]	[8]	[8]
Rab3b	8	[Rab3b]	[22]	[8]
Htra3	11	[Htra3]	[16]	[11]
Mapk10	12	[Mapk10]	[72]	[12]
Sez6l	8	[Sez6l]	[40]	[8]
Tie1	8	[Tie1]	[16]	[8]
Slc4a4	13	[Slc4a4]	[48]	[13]
Stmn1	11	[Stmn1,Gm11223,Gm70406]	[22,3,1]	[11,3,1]
Rhd	8	[Rhd]	[8]	[8]
Areg	8	[Areg]	[8]	[8]
Laptm5	8	[Laptm5]	[8]	[8]
Slc34a2	8	[Slc34a2]	[8]	[8]
Kdr	8	[Kdr]	[8]	[8]
Dao	8	[Dao]	[24]	[8]
Atp6v1b1	16	[Atp6v1b1]	[16]	[16]
Rho	9	[Rho]	[14]	[9]
Fxyd4	12	[Fxyd4]	[31]	[12]
Gjb4	8	[Gjb4]	[16]	[8]
Gc	8	[Gc]	[8]	[8]
Gng11	5	[Gng11]	[5]	[5]
Cav1	9	[Cav1]	[29]	[9]
Mgll	14	[Mgll]	[50]	[14]
Hemgn	8	[Hemgn]	[16]	[8]
Nbl1	8	[Nbl1]	[8]	[8]
Clcnka	8	[Clcnka]	[16]	[8]
Pf4	5	[Pf4]	[6]	[5]
Actl6b	8	[Actl6b]	[8]	[8]
Alox5ap	9	[Alox5ap]	[12]	[9]
Nap1l5	8	[Nap1l5]	[8]	[8]
Mmrn1	8	[Mmrn1]	[16]	[8]
Chl1	8	[Chl1]	[32]	[8]
S100a4	6	[S100a4,Gm42674]	[6,3]	[6,3]
Clcnkb	8	[Clcnkb]	[16]	[8]
Rbp7	4	[Rbp7]	[4]	[4]
Upk3b	8	[Upk3b]	[8]	[8]
Clec4f	8	[Clec4f]	[8]	[8]
Timp4	11	[Timp4]	[15]	[11]
Cd36	8	[Cd36]	[40]	[8]
Asz1	8	[Asz1]	[8]	[8]
Cd8a	8	[Cd8a]	[16]	[8]
Pnmal2	8	[Gm71929]	[2]	[2]
Pglyrp1	5	[Pglyrp1]	[5]	[5]
Ppbp	8	[Ppbp]	[8]	[8]
Kl	8	[Kl]	[8]	[8]
Aqp1	8	[Aqp1]	[8]	[8]
Asprv1	7	[Asprv1]	[7]	[7]
Vwf	8	[Vwf]	[24]	[8]
Kcna1	8	[Kcna1]	[16]	[8]
Slc17a7	8	[Slc17a7]	[16]	[8]
Hrc	9	[Hrc]	[9]	[9]
Cyp4b1	8	[Gm70421,Cyp4b1-ps2,Cyp4b1,Cyp4b1-ps1]	[2,1,8,1]	[1,1,8,1]
Ppargc1a	8	[Ppargc1a]	[16]	[8]
Sod3	8	[Sod3]	[8]	[8]
Cldn4	7	[Cldn4]	[7]	[7]
Cldn3	1	[Cldn3]	[1]	[1]
Ptn	12	[Ptn]	[15]	[12]
Tmem213	3	[Tmem213]	[3]	[3]
Try10	8	[Try10,Prss2,Prss1l,Prss3,Prss1,Gm5409,Prss3l,Gm37301,Try5,Gm38306,Try4]	[8,1,1,2,1,3,2,1,1,1,1]	[8,1,1,2,1,3,2,1,1,1,1]
C5ar1	8	[C5ar1]	[16]	[8]
A330076H08Rik	9	[A330076H08Rik]	[20]	[9]
Isg20	3	[Isg20]	[11]	[3]
Ctse	8	[Ctse]	[16]	[8]
Uox	8	[Uox]	[15]	[8]
Bst1	8	[Bst1]	[8]	[8]
Upk1a	6	[Upk1a]	[6]	[6]
Tmem147	4	[Tmem147]	[14]	[4]
Sbsn	8	[Sbsn,Tmem147os]	[20,4]	[7,2]
Folr2	8	[Folr2]	[16]	[8]
Hpx	8	[Hpx]	[8]	[8]
Retn	8	[Retn]	[12]	[8]
Angpt2	8	[Angpt2]	[8]	[8]
Tmem59l	8	[Tmem59l]	[8]	[8]
Plvap	8	[Plvap]	[8]	[8]
Fxyd3	8	[Fxyd3]	[10]	[8]
Prss23	8	[Prss23]	[16]	[8]
Omp	8	[Omp]	[8]	[8]
Cdhr5	8	[Cdhr5]	[16]	[8]
Sct	1	[Sct]	[3]	[1]
Reg3g	8	[Reg3g]	[8]	[8]
Mfap5	8	[Mfap5]	[23]	[8]
Clec4a3	8	[Clec4a3]	[16]	[8]
Aplp1	8	[Aplp1]	[8]	[8]
Acan	8	[Acan]	[6]	[6]
Rhcg	8	[Rhcg]	[8]	[8]
Lyve1	8	[Lyve1]	[8]	[8]
Sfrp1	8	[Sfrp1]	[8]	[8]
Hpgd	4	[Hpgd]	[4]	[4]
Hsd11b2	8	[Hsd11b2]	[8]	[8]
Mrgpra2a	8	[Mrgpra2b,Mrgpra2a]	[14,8]	[7,8]
Ifitm6	8	[Ifitm6]	[24]	[8]
Mylk3	8	[Mylk3]	[24]	[8]
Cux2	8	[Cux2]	[24]	[8]
Plbd1	8	[Plbd1]	[8]	[8]
Ldhb	8	[Ldhb,Ldhb-ps]	[24,6]	[8,6]
Hmbs	8	[Hmbs,Gm29718]	[16,3]	[8,3]
Prss3	7	[Try5,Prss3l,Gm38306,Prss3,Prss1,Prss1l,Try4]	[2,6,1,7,4,3,1]	[2,6,1,7,4,3,1]
Mmp8	8	[Mmp8]	[8]	[8]
Cnn1	8	[Cnn1]	[15]	[8]
Fxyd1	1	[Fxyd1]	[11]	[1]
Capns2	8	[Capns2]	[8]	[8]
Cdh16	8	[Cdh16]	[24]	[8]
Ctla4	8	[Ctla4]	[16]	[8]
Calb1	8	[Calb1]	[8]	[8]
Podxl	8	[Podxl]	[8]	[8]
Prx	8	[Prx]	[35]	[7]
Nox4	8	[Nox4]	[16]	[8]
Gp2	8	[Gp2]	[24]	[8]
Nupr1	4	[Nupr1]	[4]	[4]
Kcnj1	8	[Kcnj1]	[24]	[8]
Trim29	8	[Trim29]	[8]	[8]
Rbp1	8	[Rbp1]	[8]	[8]
0610005C13Rik	6	[0610005C13Rik]	[20]	[6]
Aadat	8	[Aadat]	[16]	[8]
Ccdc153	9	[Ccdc153]	[20]	[9]
Trdn	8	[Trdn]	[32]	[8]
Apoc2	6	[Apoc2,Apoc2l]	[17,11]	[6,6]
Apoc4	2	[Apoc4,Apoc2l]	[2,2]	[2,1]
Cnfn	1	[Cnfn]	[1]	[1]
Anxa2	8	[Anxa2]	[8]	[8]
Scg3	8	[Scg3]	[16]	[8]
Tspan8	8	[Tspan8]	[24]	[8]
Arpp21	14	[Arpp21]	[88]	[14]
Prap1	4	[Prap1]	[4]	[4]
Cox8b	2	[Cox8b]	[2]	[2]
Comp	8	[Comp]	[8]	[8]
Tubb3	8	[Tubb3,Tubb2b,Tubb2a]	[11,1,1]	[8,1,1]
Myf6	8	[Myf6]	[8]	[8]
Ccl12	4	[Ccl12]	[4]	[4]
Ccl9	8	[Ccl9]	[8]	[8]
Gfap	12	[Gfap]	[15]	[11]
Hp	5	[Hp]	[5]	[5]
Tat	8	[Tat]	[8]	[8]
Tagln	4	[Tagln]	[4]	[4]
Cryab	7	[Cryab]	[26]	[7]
Lum	8	[Lum]	[8]	[8]
Mgat4c	8	[Mgat4c]	[24]	[8]
Nts	8	[Nts]	[8]	[8]
Tmem100	8	[Tmem100]	[8]	[8]
B4galnt2	8	[B4galnt2]	[8]	[8]
Kcnj16	8	[Kcnj16]	[32]	[8]
Cd3d	8	[Cd3d]	[8]	[8]
Fxyd6	8	[Fxyd6]	[16]	[8]
Iyd	8	[Iyd]	[8]	[8]
Pgam2	5	[Pgam2]	[5]	[5]
Abca13	8	[Abca13]	[8]	[8]
Gabrp	8	[Gabrp]	[8]	[8]
6330403K07Rik	8	[6330403K07Rik]	[8]	[8]
Serpinf1	8	[Serpinf1]	[10]	[8]
Wnt3	8	[Wnt3]	[8]	[8]
Scin	8	[Scin]	[16]	[8]
Rbp2	5	[Rbp2]	[13]	[5]
Pmp22	8	[Pmp22]	[28]	[8]
Cldn7	7	[Cldn7]	[16]	[7]
Etv1	8	[Etv1,Gm5454]	[56,8]	[8,8]
Pcolce2	8	[Pcolce2]	[8]	[8]
Oit3	8	[Oit3]	[8]	[8]
Gamt	3	[Gamt]	[6]	[3]
Timp3	8	[Timp3]	[8]	[8]
Rasd1	8	[Rasd1]	[8]	[8]
Hap1	8	[Hap1]	[16]	[8]
Slc4a1	8	[Slc4a1]	[8]	[8]
Colec11	8	[Colec11]	[16]	[8]
Myt1l	12	[Myt1l]	[32]	[12]
Mfap4	6	[Mfap4]	[9]	[6]
Higd1b	4	[Higd1b]	[8]	[4]
Sostdc1	8	[Sostdc1]	[8]	[8]
Dynlrb2	6	[Dynlrb2]	[12]	[6]
Wif1	8	[Wif1]	[16]	[8]
Ndufa4l2	5	[Ndufa4,Ndufa4l2]	[4,5]	[1,5]
Sox9	8	[Sox9]	[8]	[8]
Cd300lf	8	[Cd300lf]	[24]	[8]
Clec14a	8	[Clec14a]	[8]	[8]
Dbpht2	8	[Dbpht2]	[8]	[8]
Serpina10	8	[Serpina10]	[16]	[8]
Cyp11a1	8	[Cyp11a1]	[8]	[8]
Pln	10	[Pln]	[39]	[10]
Ascl1	8	[Ascl1]	[8]	[8]
Ltc4s	2	[Ltc4s]	[4]	[2]
Krt13	8	[Krt13,Krt15]	[8,1]	[8,1]
Sdc1	8	[Sdc1]	[8]	[8]
Vsnl1	8	[Vsnl1]	[16]	[8]
Rsad2	8	[Rsad2]	[8]	[8]
Gpx2	8	[Gpx2,Gpx2-ps1]	[8,4]	[8,4]
Slc10a1	8	[Slc10a1]	[24]	[8]
Fbln5	8	[Fbln5]	[16]	[8]
Aspn	8	[Aspn]	[16]	[8]
Cplx2	8	[Cplx2]	[8]	[8]
Anxa8	8	[Anxa8]	[16]	[8]
Serpina3n	8	[Serpina3n,Serpina3e-ps]	[8,1]	[8,1]
Slc25a47	8	[Slc25a47]	[16]	[8]
Thbs4	8	[Thbs4]	[8]	[8]
Emb	8	[Emb]	[8]	[8]
Mustn1	7	[Mustn1]	[7]	[7]
Tnnc1	5	[Tnnc1]	[5]	[5]
Gpihbp1	11	[Gpihbp1]	[19]	[11]
Krt19	8	[Krt19]	[8]	[8]
Calm5	7	[Calm5,Calm4]	[12,1]	[7,1]
Gpx6	8	[Gpx6]	[8]	[8]
Dnase1l3	8	[Dnase1l3]	[8]	[8]
Ndrg1	8	[Ndrg1]	[8]	[8]
Pax8	8	[Pax8]	[16]	[8]
Vsx2	8	[Vsx2]	[16]	[8]
Isca1	8	[AK157302,Isca1,Gm49354]	[7,8,1]	[7,8,1]
Epsti1	11	[Epsti1]	[16]	[11]
Igfbp6	5	[Igfbp6]	[5]	[5]
Coch	8	[Coch]	[16]	[8]
Ptprn2	8	[Ptprn2]	[8]	[8]
Calm4	8	[Calm4,Calm5]	[8,2]	[8,1]
Dcdc2a	8	[Dcdc2a]	[16]	[8]
Sftpd	8	[Sftpd]	[8]	[8]
Rac2	8	[Rac2]	[8]	[8]
Upk3a	7	[Upk3a]	[7]	[7]
Tbx1	6	[Tbx1]	[9]	[6]
Lamp3	8	[Lamp3]	[8]	[8]
Col8a1	8	[Col8a1]	[8]	[8]
F13a1	8	[F13a1]	[16]	[8]
Ctsg	8	[Ctsg]	[8]	[8]
Pvalb	4	[Pvalb]	[8]	[4]
Ncf4	8	[Ncf4]	[8]	[8]
Hrg	8	[Hrg]	[15]	[8]
Kng2	8	[Kng2,Kng1]	[24,9]	[8,3]
Ccn3	8	[Ccn3]	[8]	[8]
Mlc1	8	[Mlc1]	[16]	[8]
Col2a1	8	[Col2a1]	[16]	[8]
Retnla	8	[Retnlg,Retnla]	[1,16]	[1,8]
Satb1	8	[Satb1]	[56]	[8]
Slc25a37	8	[Slc25a37]	[8]	[8]
Ppp1r1a	8	[Ppp1r1a]	[8]	[8]
AU021092	8	[AU021092]	[8]	[8]
Gap43	8	[Gap43]	[8]	[8]
Ccdc80	8	[Ccdc80]	[16]	[8]
Ager	6	[Ager]	[18]	[6]
Ly6g6c	12	[Ly6g6c]	[20]	[12]
Myoz1	3	[Myoz1]	[3]	[3]
Ly6h	11	[Ly6h,Gm63312]	[19,2]	[6,2]
Upk1b	8	[Upk1b]	[8]	[8]
Pi16	12	[Pi16]	[29]	[12]
Tff2	5	[Tff2]	[5]	[5]
Psmb8	8	[Psmb8]	[8]	[8]
Runx2	13	[Runx2]	[70]	[13]
Ctla2a	8	[Ctla2a,Ctla2b,Gm49391]	[8,1,4]	[8,1,3]
Lst1	4	[Lst1]	[4]	[4]
Sfta2	4	[Sfta2]	[4]	[4]
Aqp4	8	[Aqp4]	[72]	[8]
Myh11	8	[Myh11]	[24]	[8]
Epcam	8	[Epcam]	[16]	[8]
Dcpp2	7	[Dcpp3,Dcpp1,Dcpp2]	[10,4,21]	[5,4,7]
Dsc3	8	[Dsc3]	[16]	[8]
Scgb3a2	8	[Scgb3a2]	[22]	[8]
Cndp2	8	[Cndp2,Gm7537]	[16,3]	[8,3]
Aqp5	5	[Aqp5]	[14]	[5]
Chodl	8	[Chodl]	[32]	[8]
Ndufs8	9	[Ndufs8]	[25]	[9]
Actn3	8	[Actn3]	[8]	[8]
Pygm	8	[Pygm]	[16]	[8]
Col17a1	8	[Col17a1]	[16]	[8]
Cybb	8	[Cybb]	[8]	[8]
Bgn	5	[Bgn]	[5]	[5]
Gm94	7	[Gm94]	[11]	[7]
Cdx1	7	[Cdx1]	[7]	[7]
Slc14a2	16	[Slc14a2,Gm12877]	[41,1]	[16,1]
Mpeg1	8	[Mpeg1]	[16]	[8]
Mamdc2	8	[Mamdc2]	[8]	[8]
Mylk	8	[Mylk]	[16]	[8]
C3	5	[C3]	[5]	[5]
Slc14a1	8	[Slc14a1]	[24]	[8]
Plp1	2	[Plp1]	[4]	[2]
Cldn2	8	[Cldn2]	[8]	[8]
Fech	8	[Fech]	[40]	[8]
Slc22a6	8	[Slc22a6]	[8]	[8]
Ms4a7	8	[Ms4a7]	[24]	[8]
Ace2	8	[Ace2]	[16]	[8]
Asb9	8	[Asb9]	[8]	[8]
Krt79	8	[Krt79]	[8]	[8]
Stfa2l1	4	[Stfa2l1,Stfa2]	[4,2]	[4,2]
Cstdc4	5	[Csta2,Cstdc4,Gm7260]	[5,5,1]	[2,5,1]
Lipg	8	[Lipg]	[8]	[8]
Slc22a8	8	[Slc22a8]	[16]	[8]
Krt16	8	[Krt16,Gm11597]	[8,5]	[8,5]
Ttc36	1	[Ttc36]	[1]	[1]
Mpo	8	[Mpo]	[16]	[8]
Ms4a6c	8	[Ms4a6c,Gm10212,Ms4a6b,Ms4a6d]	[8,2,2,1]	[8,2,1,1]
Ms4a6b	8	[Ms4a6b,Gm10212]	[16,1]	[8,1]
Slc5a1	8	[Slc5a1]	[8]	[8]
Klra8	8	[Klra8,ENSMUSG00000124544,Gm66458,Klra14-ps,Klra11-ps,Klra9,Klra3]	[8,6,15,4,2,2,2]	[8,3,4,4,2,1,1]
Krt8	8	[Krt8,Krt8-ps]	[8,4]	[8,4]
