## Supplementary Table 10 for "Evidence of off-target probe binding affecting 10x Genomics Xenium gene panels compromise accuracy of spatial transcriptomic profiling": collapsed_summary_offtargets.tsv

target_gene	n	aligned_to	n_hits	n_probes
Rgs5	11	[Rgs5,Rgs1]	[12,1]	[11,1]
Gad1	12	[Gad1,Gad1-ps]	[22,2]	[12,2]
Selenbp1	8	[Selenbp2,Selenbp1]	[13,8]	[7,8]
Cfh	8	[Cfh,Gm16332]	[32,3]	[8,3]
Ube2c	8	[Ube2c,Gm8956,Gm18649]	[11,2,1]	[8,2,1]
Csf3r	8	[Csf3r,Csf1r-ps]	[16,3]	[8,3]
Hsd3b4	8	[Hsd3b8,Hsd3b4,Hsd3b9,Hsd3b6,Hsd3b1,Hsd3b5,Gm19211,Gm19210,Gm9678,Gm12431]	[16,16,7,2,4,4,1,1,2,1]	[8,8,7,1,2,4,1,1,2,1]
Stmn1	11	[Stmn1,Gm11223,Gm70406]	[22,3,1]	[11,3,1]
S100a4	6	[S100a4,Gm42674]	[6,3]	[6,3]
Pnmal2	8	[Gm71929]	[2]	[2]
Cyp4b1	8	[Gm70421,Cyp4b1-ps2,Cyp4b1,Cyp4b1-ps1]	[2,1,8,1]	[1,1,8,1]
Try10	8	[Try10,Prss2,Prss1l,Prss3,Prss1,Gm5409,Prss3l,Gm37301,Try5,Gm38306,Try4]	[8,1,1,2,1,3,2,1,1,1,1]	[8,1,1,2,1,3,2,1,1,1,1]
Sbsn	8	[Sbsn,Tmem147os]	[20,4]	[7,2]
Mrgpra2a	8	[Mrgpra2b,Mrgpra2a]	[14,8]	[7,8]
Ldhb	8	[Ldhb,Ldhb-ps]	[24,6]	[8,6]
Hmbs	8	[Hmbs,Gm29718]	[16,3]	[8,3]
Prss3	7	[Try5,Prss3l,Gm38306,Prss3,Prss1,Prss1l,Try4]	[2,6,1,7,4,3,1]	[2,6,1,7,4,3,1]
Apoc2	6	[Apoc2,Apoc2l]	[17,11]	[6,6]
Apoc4	2	[Apoc4,Apoc2l]	[2,2]	[2,1]
Tubb3	8	[Tubb3,Tubb2b,Tubb2a]	[11,1,1]	[8,1,1]
Etv1	8	[Etv1,Gm5454]	[56,8]	[8,8]
Ndufa4l2	5	[Ndufa4,Ndufa4l2]	[4,5]	[1,5]
Krt13	8	[Krt13,Krt15]	[8,1]	[8,1]
Gpx2	8	[Gpx2,Gpx2-ps1]	[8,4]	[8,4]
Serpina3n	8	[Serpina3n,Serpina3e-ps]	[8,1]	[8,1]
Calm5	7	[Calm5,Calm4]	[12,1]	[7,1]
Isca1	8	[AK157302,Isca1,Gm49354]	[7,8,1]	[7,8,1]
Calm4	8	[Calm4,Calm5]	[8,2]	[8,1]
Kng2	8	[Kng2,Kng1]	[24,9]	[8,3]
Retnla	8	[Retnlg,Retnla]	[1,16]	[1,8]
Ly6h	11	[Ly6h,Gm63312]	[19,2]	[6,2]
Ctla2a	8	[Ctla2a,Ctla2b,Gm49391]	[8,1,4]	[8,1,3]
Dcpp2	7	[Dcpp3,Dcpp1,Dcpp2]	[10,4,21]	[5,4,7]
Cndp2	8	[Cndp2,Gm7537]	[16,3]	[8,3]
Slc14a2	16	[Slc14a2,Gm12877]	[41,1]	[16,1]
Stfa2l1	4	[Stfa2l1,Stfa2]	[4,2]	[4,2]
Cstdc4	5	[Csta2,Cstdc4,Gm7260]	[5,5,1]	[2,5,1]
Krt16	8	[Krt16,Gm11597]	[8,5]	[8,5]
Ms4a6c	8	[Ms4a6c,Gm10212,Ms4a6b,Ms4a6d]	[8,2,2,1]	[8,2,1,1]
Ms4a6b	8	[Ms4a6b,Gm10212]	[16,1]	[8,1]
Klra8	8	[Klra8,ENSMUSG00000124544,Gm66458,Klra14-ps,Klra11-ps,Klra9,Klra3]	[8,6,15,4,2,2,2]	[8,3,4,4,2,1,1]
Krt8	8	[Krt8,Krt8-ps]	[8,4]	[8,4]
