## Supplementary Table 10 for "Evidence of off-target probe binding affecting 10x Genomics Xenium gene panels compromise accuracy of spatial transcriptomic profiling": probe2targets_offtargets.tsv

probe_id	n_genes	gene_ids	gene_names	cigars	transcript_ids	transcript_types
ENSMUSG00000026678|Rgs5|230_5	2	[ENSMUSG00000026678,ENSMUSG00000026358]	[Rgs5,Rgs1]	[=40,X8=23X9]	[ENSMUST00000027997.9,ENSMUST00000189061.7]	[protein_coding,protein_coding]
ENSMUSG00000070880|Gad1|61_4	2	[ENSMUSG00000090665,ENSMUSG00000070880,ENSMUSG00000070880,ENSMUSG00000070880]	[Gad1-ps,Gad1,Gad1,Gad1]	[X2=34X1=3,=40,=40,=40]	[ENSMUST00000167243.3,ENSMUST00000094934.11,ENSMUST00000148210.8,ENSMUST00000130998.8]	[processed_pseudogene,protein_coding,protein_coding,protein_coding]
ENSMUSG00000070880|Gad1|61_5	2	[ENSMUSG00000070880,ENSMUSG00000070880,ENSMUSG00000090665,ENSMUSG00000070880]	[Gad1,Gad1,Gad1-ps,Gad1]	[=40,=40,=40,=40]	[ENSMUST00000094934.11,ENSMUST00000148210.8,ENSMUST00000167243.3,ENSMUST00000130998.8]	[protein_coding,protein_coding,processed_pseudogene,protein_coding]
ENSMUSG00000068874|Selenbp1|201_1	2	[ENSMUSG00000068877,ENSMUSG00000068874,ENSMUSG00000068877]	[Selenbp2,Selenbp1,Selenbp2]	[=36X1=3,=40,=36X1=3]	[ENSMUST00000090848.10,ENSMUST00000090839.12,ENSMUST00000173849.8]	[protein_coding,protein_coding,protein_coding]
ENSMUSG00000068874|Selenbp1|201_2	2	[ENSMUSG00000068877,ENSMUSG00000068874]	[Selenbp2,Selenbp1]	[=36X1=3,=40]	[ENSMUST00000090848.10,ENSMUST00000090839.12]	[protein_coding,protein_coding]
ENSMUSG00000068874|Selenbp1|201_3	2	[ENSMUSG00000068877,ENSMUSG00000068877,ENSMUSG00000068874]	[Selenbp2,Selenbp2,Selenbp1]	[=40,=40,=40]	[ENSMUST00000173849.8,ENSMUST00000090848.10,ENSMUST00000090839.12]	[protein_coding,protein_coding,protein_coding]
ENSMUSG00000068874|Selenbp1|201_4	2	[ENSMUSG00000068877,ENSMUSG00000068877,ENSMUSG00000068874]	[Selenbp2,Selenbp2,Selenbp1]	[=40,=40,=40]	[ENSMUST00000173849.8,ENSMUST00000090848.10,ENSMUST00000090839.12]	[protein_coding,protein_coding,protein_coding]
ENSMUSG00000068874|Selenbp1|201_5	2	[ENSMUSG00000068877,ENSMUSG00000068877,ENSMUSG00000068874]	[Selenbp2,Selenbp2,Selenbp1]	[=40,=40,=40]	[ENSMUST00000173849.8,ENSMUST00000090848.10,ENSMUST00000090839.12]	[protein_coding,protein_coding,protein_coding]
ENSMUSG00000068874|Selenbp1|201_6	2	[ENSMUSG00000068877,ENSMUSG00000068874,ENSMUSG00000068877]	[Selenbp2,Selenbp1,Selenbp2]	[=36X1=3,=40,=36X1=3]	[ENSMUST00000090848.10,ENSMUST00000090839.12,ENSMUST00000173849.8]	[protein_coding,protein_coding,protein_coding]
ENSMUSG00000068874|Selenbp1|201_7	2	[ENSMUSG00000068877,ENSMUSG00000068877,ENSMUSG00000068874]	[Selenbp2,Selenbp2,Selenbp1]	[=40,=40,=40]	[ENSMUST00000173849.8,ENSMUST00000090848.10,ENSMUST00000090839.12]	[protein_coding,protein_coding,protein_coding]
ENSMUSG00000026365|Cfh|232_3	2	[ENSMUSG00000026365,ENSMUSG00000026365,ENSMUSG00000026365,ENSMUSG00000089991,ENSMUSG00000026365]	[Cfh,Cfh,Cfh,Gm16332,Cfh]	[=40,=40,=40,=40,=40]	[ENSMUST00000111977.8,ENSMUST00000192880.6,ENSMUST00000111976.9,ENSMUST00000134229.3,ENSMUST00000066859.13]	[protein_coding,protein_coding,protein_coding,unprocessed_pseudogene,protein_coding]
ENSMUSG00000026365|Cfh|232_4	2	[ENSMUSG00000026365,ENSMUSG00000026365,ENSMUSG00000026365,ENSMUSG00000089991,ENSMUSG00000026365]	[Cfh,Cfh,Cfh,Gm16332,Cfh]	[=40,=40,=40,=40,=40]	[ENSMUST00000111977.8,ENSMUST00000192880.6,ENSMUST00000111976.9,ENSMUST00000134229.3,ENSMUST00000066859.13]	[protein_coding,protein_coding,protein_coding,unprocessed_pseudogene,protein_coding]
ENSMUSG00000026365|Cfh|232_5	2	[ENSMUSG00000026365,ENSMUSG00000026365,ENSMUSG00000026365,ENSMUSG00000089991,ENSMUSG00000026365]	[Cfh,Cfh,Cfh,Gm16332,Cfh]	[=40,=40,=40,=40,=40]	[ENSMUST00000111977.8,ENSMUST00000192880.6,ENSMUST00000111976.9,ENSMUST00000134229.3,ENSMUST00000066859.13]	[protein_coding,protein_coding,protein_coding,unprocessed_pseudogene,protein_coding]
ENSMUSG00000001403|Ube2c|182_1	2	[ENSMUSG00000001403,ENSMUSG00000107771,ENSMUSG00000001403]	[Ube2c,Gm8956,Ube2c]	[=40,=32X8,=40]	[ENSMUST00000088248.13,ENSMUST00000203939.2,ENSMUST00000001439.7]	[protein_coding,processed_pseudogene,protein_coding]
ENSMUSG00000001403|Ube2c|182_3	3	[ENSMUSG00000117192,ENSMUSG00000001403,ENSMUSG00000107771,ENSMUSG00000001403]	[Gm18649,Ube2c,Gm8956,Ube2c]	[X7=33,=40,X7=32X1,=40]	[ENSMUST00000233688.2,ENSMUST00000088248.13,ENSMUST00000203939.2,ENSMUST00000001439.7]	[processed_pseudogene,protein_coding,processed_pseudogene,protein_coding]
ENSMUSG00000028859|Csf3r|170_4	2	[ENSMUSG00000028859,ENSMUSG00000028859,ENSMUSG00000118291]	[Csf3r,Csf3r,Csf1r-ps]	[=40,=40,=30X1=9]	[ENSMUST00000030673.7,ENSMUST00000106162.8,ENSMUST00000237917.2]	[protein_coding,protein_coding,processed_pseudogene]
ENSMUSG00000095143|Hsd3b4|113_1	3	[ENSMUSG00000095388,ENSMUSG00000095143,ENSMUSG00000095388,ENSMUSG00000090817,ENSMUSG00000095143]	[Hsd3b8,Hsd3b4,Hsd3b8,Hsd3b9,Hsd3b4]	[=40,=40,=40,=40,=40]	[ENSMUST00000058728.10,ENSMUST00000179429.6,ENSMUST00000186215.7,ENSMUST00000167753.8,ENSMUST00000196861.2]	[protein_coding,protein_coding,protein_coding,protein_coding,protein_coding]
ENSMUSG00000028832|Stmn1|186_5	2	[ENSMUSG00000028832,ENSMUSG00000028832,ENSMUSG00000046341,ENSMUSG00000028832]	[Stmn1,Stmn1,Gm11223,Stmn1]	[=40,=40,=40,=40]	[ENSMUST00000105868.2,ENSMUST00000030636.11,ENSMUST00000120560.2,ENSMUST00000105867.8]	[protein_coding,protein_coding,transcribed_processed_pseudogene,protein_coding]
ENSMUSG00000028832|Stmn1|186_6	2	[ENSMUSG00000028832,ENSMUSG00000028832,ENSMUSG00000046341,ENSMUSG00000028832]	[Stmn1,Stmn1,Gm11223,Stmn1]	[=40,=40,=40,=40]	[ENSMUST00000105868.2,ENSMUST00000030636.11,ENSMUST00000120560.2,ENSMUST00000105867.8]	[protein_coding,protein_coding,transcribed_processed_pseudogene,protein_coding]
ENSMUSG00000028832|Stmn1|186_7	3	[ENSMUSG00000046341,ENSMUSG00000123713,ENSMUSG00000028832,ENSMUSG00000028832,ENSMUSG00000028832]	[Gm11223,Gm70406,Stmn1,Stmn1,Stmn1]	[=40,=40,=40,=40,=40]	[ENSMUST00000120560.2,ENSMUST00000259772.1,ENSMUST00000030636.11,ENSMUST00000105868.2,ENSMUST00000105867.8]	[transcribed_processed_pseudogene,lncRNA,protein_coding,protein_coding,protein_coding]
ENSMUSG00000001020|S100a4|336_2	2	[ENSMUSG00000105518,ENSMUSG00000001020]	[Gm42674,S100a4]	[=40,=40]	[ENSMUST00000107330.3,ENSMUST00000001046.7]	[nonsense_mediated_decay,protein_coding]
ENSMUSG00000028713|Cyp4b1|342_1	3	[ENSMUSG00000137549,ENSMUSG00000083457,ENSMUSG00000028713,ENSMUSG00000137549]	[Gm70421,Cyp4b1-ps2,Cyp4b1,Gm70421]	[=34X1=5,=34X1=5,=40,=34X1=5]	[ENSMUST00000342286.1,ENSMUST00000119563.2,ENSMUST00000102707.10,ENSMUST00000342290.1]	[lncRNA,transcribed_unprocessed_pseudogene,protein_coding,lncRNA]
ENSMUSG00000028713|Cyp4b1|342_7	2	[ENSMUSG00000081006,ENSMUSG00000028713]	[Cyp4b1-ps1,Cyp4b1]	[X1=32X1=6,=40]	[ENSMUST00000118753.2,ENSMUST00000102707.10]	[unprocessed_pseudogene,protein_coding]
ENSMUSG00000071521|Try10|248_4	7	[ENSMUSG00000057163,ENSMUSG00000058119,ENSMUSG00000071519,ENSMUSG00000062751,ENSMUSG00000059014,ENSMUSG00000071521,ENSMUSG00000071517]	[Prss2,Prss1l,Prss3,Prss1,Gm5409,Try10,Prss3l]	[=8X1=24X7,=8X1=24X1=2X1=3,=33X1=2X1=3,X3=5X1=31,=5X1=2X1=31,=40,=33X1=2X1=3]	[ENSMUST00000070380.5,ENSMUST00000049079.9,ENSMUST00000096003.7,ENSMUST00000031910.8,ENSMUST00000160346.2,ENSMUST00000072103.7,ENSMUST00000095999.7]	[protein_coding,protein_coding,protein_coding,protein_coding,unprocessed_pseudogene,protein_coding,protein_coding]
ENSMUSG00000071521|Try10|248_5	3	[ENSMUSG00000102221,ENSMUSG00000059014,ENSMUSG00000071521]	[Gm37301,Gm5409,Try10]	[X2=4X1=25X1=5X2,=40,=40]	[ENSMUST00000195412.2,ENSMUST00000160346.2,ENSMUST00000072103.7]	[unprocessed_pseudogene,unprocessed_pseudogene,protein_coding]
ENSMUSG00000093973|Mrgpra2a|261_5	2	[ENSMUSG00000096719,ENSMUSG00000093973,ENSMUSG00000096719]	[Mrgpra2b,Mrgpra2a,Mrgpra2b]	[=40,=40,=40]	[ENSMUST00000119798.3,ENSMUST00000159004.2,ENSMUST00000172559.2]	[protein_coding,protein_coding,protein_coding]
ENSMUSG00000093973|Mrgpra2a|261_7	2	[ENSMUSG00000096719,ENSMUSG00000093973,ENSMUSG00000096719]	[Mrgpra2b,Mrgpra2a,Mrgpra2b]	[=40,=40,=40]	[ENSMUST00000119798.3,ENSMUST00000159004.2,ENSMUST00000172559.2]	[protein_coding,protein_coding,protein_coding]
ENSMUSG00000093973|Mrgpra2a|261_8	2	[ENSMUSG00000096719,ENSMUSG00000093973,ENSMUSG00000096719]	[Mrgpra2b,Mrgpra2a,Mrgpra2b]	[=40,=40,=40]	[ENSMUST00000119798.3,ENSMUST00000159004.2,ENSMUST00000172559.2]	[protein_coding,protein_coding,protein_coding]
ENSMUSG00000001020|S100a4|336_3	2	[ENSMUSG00000105518,ENSMUSG00000001020]	[Gm42674,S100a4]	[=40,=40]	[ENSMUST00000107330.3,ENSMUST00000001046.7]	[nonsense_mediated_decay,protein_coding]
ENSMUSG00000001020|S100a4|336_4	2	[ENSMUSG00000105518,ENSMUSG00000001020]	[Gm42674,S100a4]	[=40,=40]	[ENSMUST00000107330.3,ENSMUST00000001046.7]	[nonsense_mediated_decay,protein_coding]
ENSMUSG00000030246|Ldhb|222_1	2	[ENSMUSG00000030246,ENSMUSG00000030246,ENSMUSG00000045104,ENSMUSG00000030246]	[Ldhb,Ldhb,Ldhb-ps,Ldhb]	[=40,=40,=35X1=4,=40]	[ENSMUST00000239395.2,ENSMUST00000239397.2,ENSMUST00000060477.10,ENSMUST00000032373.12]	[protein_coding,protein_coding,processed_pseudogene,protein_coding]
ENSMUSG00000030246|Ldhb|222_2	2	[ENSMUSG00000030246,ENSMUSG00000030246,ENSMUSG00000045104,ENSMUSG00000030246]	[Ldhb,Ldhb,Ldhb-ps,Ldhb]	[=40,=40,=40,=40]	[ENSMUST00000239395.2,ENSMUST00000239397.2,ENSMUST00000060477.10,ENSMUST00000032373.12]	[protein_coding,protein_coding,processed_pseudogene,protein_coding]
ENSMUSG00000030246|Ldhb|222_3	2	[ENSMUSG00000030246,ENSMUSG00000030246,ENSMUSG00000045104,ENSMUSG00000030246]	[Ldhb,Ldhb,Ldhb-ps,Ldhb]	[=40,=40,=40,=40]	[ENSMUST00000239395.2,ENSMUST00000239397.2,ENSMUST00000060477.10,ENSMUST00000032373.12]	[protein_coding,protein_coding,processed_pseudogene,protein_coding]
ENSMUSG00000030246|Ldhb|222_4	2	[ENSMUSG00000030246,ENSMUSG00000030246,ENSMUSG00000045104,ENSMUSG00000030246]	[Ldhb,Ldhb,Ldhb-ps,Ldhb]	[=40,=40,=40,=40]	[ENSMUST00000239395.2,ENSMUST00000239397.2,ENSMUST00000060477.10,ENSMUST00000032373.12]	[protein_coding,protein_coding,processed_pseudogene,protein_coding]
ENSMUSG00000030246|Ldhb|222_6	2	[ENSMUSG00000030246,ENSMUSG00000030246,ENSMUSG00000045104,ENSMUSG00000030246]	[Ldhb,Ldhb,Ldhb-ps,Ldhb]	[=40,=40,=40,=40]	[ENSMUST00000239395.2,ENSMUST00000239397.2,ENSMUST00000060477.10,ENSMUST00000032373.12]	[protein_coding,protein_coding,processed_pseudogene,protein_coding]
ENSMUSG00000030246|Ldhb|222_8	2	[ENSMUSG00000030246,ENSMUSG00000030246,ENSMUSG00000045104,ENSMUSG00000030246]	[Ldhb,Ldhb,Ldhb-ps,Ldhb]	[=40,=40,=40,=40]	[ENSMUST00000239395.2,ENSMUST00000239397.2,ENSMUST00000060477.10,ENSMUST00000032373.12]	[protein_coding,protein_coding,processed_pseudogene,protein_coding]
ENSMUSG00000028859|Csf3r|170_5	2	[ENSMUSG00000028859,ENSMUSG00000028859,ENSMUSG00000118291]	[Csf3r,Csf3r,Csf1r-ps]	[=40,=40,=36X1=3]	[ENSMUST00000030673.7,ENSMUST00000106162.8,ENSMUST00000237917.2]	[protein_coding,protein_coding,processed_pseudogene]
ENSMUSG00000028859|Csf3r|170_6	2	[ENSMUSG00000028859,ENSMUSG00000028859,ENSMUSG00000118291]	[Csf3r,Csf3r,Csf1r-ps]	[=40,=40,X2=38]	[ENSMUST00000030673.7,ENSMUST00000106162.8,ENSMUST00000237917.2]	[protein_coding,protein_coding,processed_pseudogene]
ENSMUSG00000071521|Try10|248_7	7	[ENSMUSG00000059014,ENSMUSG00000071517,ENSMUSG00000036938,ENSMUSG00000103397,ENSMUSG00000071519,ENSMUSG00000054106,ENSMUSG00000071521]	[Gm5409,Prss3l,Try5,Gm38306,Prss3,Try4,Try10]	[=40,=36X4,=36X4,X2=34X4,=36X4,=40,=40]	[ENSMUST00000160346.2,ENSMUST00000095999.7,ENSMUST00000064324.12,ENSMUST00000193954.2,ENSMUST00000096003.7,ENSMUST00000031913.5,ENSMUST00000072103.7]	[unprocessed_pseudogene,protein_coding,protein_coding,unprocessed_pseudogene,protein_coding,protein_coding,protein_coding]
ENSMUSG00000071519|Prss3|362_1	4	[ENSMUSG00000036938,ENSMUSG00000071517,ENSMUSG00000103397,ENSMUSG00000071519]	[Try5,Prss3l,Gm38306,Prss3]	[=31X1=5X3,=40,=40,=40]	[ENSMUST00000064324.12,ENSMUST00000095999.7,ENSMUST00000193954.2,ENSMUST00000096003.7]	[protein_coding,protein_coding,unprocessed_pseudogene,protein_coding]
ENSMUSG00000071519|Prss3|362_2	4	[ENSMUSG00000062751,ENSMUSG00000071517,ENSMUSG00000071519,ENSMUSG00000058119]	[Prss1,Prss3l,Prss3,Prss1l]	[X4=36,=40,=40,=40]	[ENSMUST00000031910.8,ENSMUST00000095999.7,ENSMUST00000096003.7,ENSMUST00000049079.9]	[protein_coding,protein_coding,protein_coding,protein_coding]
ENSMUSG00000071519|Prss3|362_3	4	[ENSMUSG00000062751,ENSMUSG00000071517,ENSMUSG00000071519,ENSMUSG00000058119]	[Prss1,Prss3l,Prss3,Prss1l]	[=40,=40,=40,=40]	[ENSMUST00000031910.8,ENSMUST00000095999.7,ENSMUST00000096003.7,ENSMUST00000049079.9]	[protein_coding,protein_coding,protein_coding,protein_coding]
ENSMUSG00000071519|Prss3|362_5	4	[ENSMUSG00000062751,ENSMUSG00000071517,ENSMUSG00000071519,ENSMUSG00000058119]	[Prss1,Prss3l,Prss3,Prss1l]	[X2=32X1=5,=40,=40,=40]	[ENSMUST00000031910.8,ENSMUST00000095999.7,ENSMUST00000096003.7,ENSMUST00000049079.9]	[protein_coding,protein_coding,protein_coding,protein_coding]
ENSMUSG00000071519|Prss3|362_6	5	[ENSMUSG00000071517,ENSMUSG00000062751,ENSMUSG00000036938,ENSMUSG00000071519,ENSMUSG00000054106]	[Prss3l,Prss1,Try5,Prss3,Try4]	[=40,X2=38,X2=38,=40,X2=38]	[ENSMUST00000095999.7,ENSMUST00000031910.8,ENSMUST00000064324.12,ENSMUST00000096003.7,ENSMUST00000031913.5]	[protein_coding,protein_coding,protein_coding,protein_coding,protein_coding]
ENSMUSG00000071519|Prss3|362_7	2	[ENSMUSG00000071517,ENSMUSG00000071519]	[Prss3l,Prss3]	[X4=4X1=31,=40]	[ENSMUST00000095999.7,ENSMUST00000096003.7]	[protein_coding,protein_coding]
ENSMUSG00000046056|Sbsn|278_7	2	[ENSMUSG00000046056,ENSMUSG00000046056,ENSMUSG00000109224,ENSMUSG00000097320,ENSMUSG00000046056,ENSMUSG00000046056]	[Sbsn,Sbsn,Tmem147os,Tmem147os,Sbsn,Sbsn]	[=40,=40,=40,=40,=40,=40]	[ENSMUST00000182227.8,ENSMUST00000182229.8,ENSMUST00000250169.1,ENSMUST00000250182.1,ENSMUST00000080518.14,ENSMUST00000182721.8]	[protein_coding,protein_coding,lncRNA,lncRNA,protein_coding,protein_coding]
ENSMUSG00000046056|Sbsn|278_8	2	[ENSMUSG00000046056,ENSMUSG00000046056,ENSMUSG00000109224,ENSMUSG00000097320,ENSMUSG00000046056,ENSMUSG00000046056]	[Sbsn,Sbsn,Tmem147os,Tmem147os,Sbsn,Sbsn]	[=40,=40,=40,=40,=40,=40]	[ENSMUST00000182227.8,ENSMUST00000182229.8,ENSMUST00000250169.1,ENSMUST00000250182.1,ENSMUST00000080518.14,ENSMUST00000182721.8]	[protein_coding,protein_coding,lncRNA,lncRNA,protein_coding,protein_coding]
ENSMUSG00000093973|Mrgpra2a|261_1	2	[ENSMUSG00000096719,ENSMUSG00000093973,ENSMUSG00000096719]	[Mrgpra2b,Mrgpra2a,Mrgpra2b]	[=34X1=5,=40,=34X1=5]	[ENSMUST00000119798.3,ENSMUST00000159004.2,ENSMUST00000172559.2]	[protein_coding,protein_coding,protein_coding]
ENSMUSG00000093973|Mrgpra2a|261_2	2	[ENSMUSG00000096719,ENSMUSG00000093973,ENSMUSG00000096719]	[Mrgpra2b,Mrgpra2a,Mrgpra2b]	[=31X1=8,=40,=31X1=8]	[ENSMUST00000119798.3,ENSMUST00000159004.2,ENSMUST00000172559.2]	[protein_coding,protein_coding,protein_coding]
ENSMUSG00000093973|Mrgpra2a|261_3	2	[ENSMUSG00000096719,ENSMUSG00000093973,ENSMUSG00000096719]	[Mrgpra2b,Mrgpra2a,Mrgpra2b]	[=40,=40,=40]	[ENSMUST00000119798.3,ENSMUST00000159004.2,ENSMUST00000172559.2]	[protein_coding,protein_coding,protein_coding]
ENSMUSG00000093973|Mrgpra2a|261_4	2	[ENSMUSG00000096719,ENSMUSG00000093973,ENSMUSG00000096719]	[Mrgpra2b,Mrgpra2a,Mrgpra2b]	[=40,=40,=40]	[ENSMUST00000119798.3,ENSMUST00000159004.2,ENSMUST00000172559.2]	[protein_coding,protein_coding,protein_coding]
ENSMUSG00000032126|Hmbs|18_2	2	[ENSMUSG00000032126,ENSMUSG00000032126,ENSMUSG00000103953]	[Hmbs,Hmbs,Gm29718]	[=40,=40,=40]	[ENSMUST00000097558.5,ENSMUST00000077353.15,ENSMUST00000193396.2]	[protein_coding,protein_coding,transcribed_processed_pseudogene]
ENSMUSG00000032126|Hmbs|18_3	2	[ENSMUSG00000032126,ENSMUSG00000032126,ENSMUSG00000103953]	[Hmbs,Hmbs,Gm29718]	[=40,=40,=40]	[ENSMUST00000097558.5,ENSMUST00000077353.15,ENSMUST00000193396.2]	[protein_coding,protein_coding,transcribed_processed_pseudogene]
ENSMUSG00000032126|Hmbs|18_5	2	[ENSMUSG00000032126,ENSMUSG00000032126,ENSMUSG00000103953]	[Hmbs,Hmbs,Gm29718]	[=40,=40,=40]	[ENSMUST00000097558.5,ENSMUST00000077353.15,ENSMUST00000193396.2]	[protein_coding,protein_coding,transcribed_processed_pseudogene]
ENSMUSG00000002992|Apoc2|377_1	2	[ENSMUSG00000002992,ENSMUSG00000002992,ENSMUSG00000109350,ENSMUSG00000109350,ENSMUSG00000002992]	[Apoc2,Apoc2,Apoc2l,Apoc2l,Apoc2]	[=40,=40,=40,=40,=40]	[ENSMUST00000142352.9,ENSMUST00000134116.8,ENSMUST00000127648.4,ENSMUST00000150569.9,ENSMUST00000003074.16]	[protein_coding,protein_coding,protein_coding,protein_coding,protein_coding]
ENSMUSG00000002992|Apoc2|377_2	2	[ENSMUSG00000002992,ENSMUSG00000002992,ENSMUSG00000109350,ENSMUSG00000109350,ENSMUSG00000002992]	[Apoc2,Apoc2,Apoc2l,Apoc2l,Apoc2]	[=40,=40,=40,=40,=40]	[ENSMUST00000142352.9,ENSMUST00000134116.8,ENSMUST00000127648.4,ENSMUST00000150569.9,ENSMUST00000003074.16]	[protein_coding,protein_coding,protein_coding,protein_coding,protein_coding]
ENSMUSG00000002992|Apoc2|377_3	2	[ENSMUSG00000002992,ENSMUSG00000002992,ENSMUSG00000109350,ENSMUSG00000109350,ENSMUSG00000002992]	[Apoc2,Apoc2,Apoc2l,Apoc2l,Apoc2]	[=40,=40,=40,=40,=40]	[ENSMUST00000142352.9,ENSMUST00000134116.8,ENSMUST00000127648.4,ENSMUST00000150569.9,ENSMUST00000003074.16]	[protein_coding,protein_coding,protein_coding,protein_coding,protein_coding]
ENSMUSG00000002992|Apoc2|377_4	2	[ENSMUSG00000002992,ENSMUSG00000002992,ENSMUSG00000109350,ENSMUSG00000109350,ENSMUSG00000002992]	[Apoc2,Apoc2,Apoc2l,Apoc2l,Apoc2]	[=40,=40,=40,=40,=40]	[ENSMUST00000142352.9,ENSMUST00000134116.8,ENSMUST00000127648.4,ENSMUST00000150569.9,ENSMUST00000003074.16]	[protein_coding,protein_coding,protein_coding,protein_coding,protein_coding]
ENSMUSG00000002992|Apoc2|377_5	2	[ENSMUSG00000002992,ENSMUSG00000002992,ENSMUSG00000109350,ENSMUSG00000109350,ENSMUSG00000002992]	[Apoc2,Apoc2,Apoc2l,Apoc2l,Apoc2]	[=40,=40,=40,=40,=40]	[ENSMUST00000142352.9,ENSMUST00000134116.8,ENSMUST00000127648.4,ENSMUST00000150569.9,ENSMUST00000003074.16]	[protein_coding,protein_coding,protein_coding,protein_coding,protein_coding]
ENSMUSG00000002992|Apoc2|377_6	2	[ENSMUSG00000002992,ENSMUSG00000002992,ENSMUSG00000109350]	[Apoc2,Apoc2,Apoc2l]	[=40,=40,=40]	[ENSMUST00000142352.9,ENSMUST00000003074.16,ENSMUST00000127648.4]	[protein_coding,protein_coding,protein_coding]
ENSMUSG00000074336|Apoc4|156_2	2	[ENSMUSG00000074336,ENSMUSG00000109350,ENSMUSG00000109350]	[Apoc4,Apoc2l,Apoc2l]	[=40,=40,=40]	[ENSMUST00000003071.10,ENSMUST00000150569.9,ENSMUST00000127648.4]	[protein_coding,protein_coding,protein_coding]
ENSMUSG00000095143|Hsd3b4|113_2	3	[ENSMUSG00000095388,ENSMUSG00000095143,ENSMUSG00000095388,ENSMUSG00000090817,ENSMUSG00000095143]	[Hsd3b8,Hsd3b4,Hsd3b8,Hsd3b9,Hsd3b4]	[=40,=40,=40,=40,=40]	[ENSMUST00000058728.10,ENSMUST00000179429.6,ENSMUST00000186215.7,ENSMUST00000167753.8,ENSMUST00000196861.2]	[protein_coding,protein_coding,protein_coding,protein_coding,protein_coding]
ENSMUSG00000095143|Hsd3b4|113_3	6	[ENSMUSG00000095388,ENSMUSG00000095143,ENSMUSG00000027869,ENSMUSG00000095388,ENSMUSG00000027871,ENSMUSG00000027871,ENSMUSG00000090817,ENSMUSG00000038092,ENSMUSG00000027869,ENSMUSG00000095143]	[Hsd3b8,Hsd3b4,Hsd3b6,Hsd3b8,Hsd3b1,Hsd3b1,Hsd3b9,Hsd3b5,Hsd3b6,Hsd3b4]	[=40,=40,=31X1=5X3,=40,=31X1=5X3,=31X1=5X3,=40,X2=3X1=25X1=5X3,=31X1=5X3,=40]	[ENSMUST00000058728.10,ENSMUST00000179429.6,ENSMUST00000170847.2,ENSMUST00000186215.7,ENSMUST00000107016.10,ENSMUST00000029465.10,ENSMUST00000167753.8,ENSMUST00000044094.6,ENSMUST00000029463.13,ENSMUST00000196861.2]	[protein_coding,protein_coding,protein_coding,protein_coding,protein_coding,protein_coding,protein_coding,protein_coding,protein_coding,protein_coding]
ENSMUSG00000095143|Hsd3b4|113_4	4	[ENSMUSG00000095388,ENSMUSG00000095143,ENSMUSG00000095388,ENSMUSG00000090817,ENSMUSG00000038092,ENSMUSG00000095143]	[Hsd3b8,Hsd3b4,Hsd3b8,Hsd3b9,Hsd3b5,Hsd3b4]	[=40,=40,=40,=40,=40,=40]	[ENSMUST00000058728.10,ENSMUST00000179429.6,ENSMUST00000186215.7,ENSMUST00000167753.8,ENSMUST00000044094.6,ENSMUST00000196861.2]	[protein_coding,protein_coding,protein_coding,protein_coding,protein_coding,protein_coding]
ENSMUSG00000095143|Hsd3b4|113_5	3	[ENSMUSG00000095388,ENSMUSG00000095143,ENSMUSG00000095388,ENSMUSG00000090817,ENSMUSG00000095143]	[Hsd3b8,Hsd3b4,Hsd3b8,Hsd3b9,Hsd3b4]	[=40,=40,=40,=40,=40]	[ENSMUST00000058728.10,ENSMUST00000179429.6,ENSMUST00000186215.7,ENSMUST00000167753.8,ENSMUST00000196861.2]	[protein_coding,protein_coding,protein_coding,protein_coding,protein_coding]
ENSMUSG00000095143|Hsd3b4|113_6	7	[ENSMUSG00000095388,ENSMUSG00000095143,ENSMUSG00000105696,ENSMUSG00000095388,ENSMUSG00000038092,ENSMUSG00000106129,ENSMUSG00000106456,ENSMUSG00000090817,ENSMUSG00000095143]	[Hsd3b8,Hsd3b4,Gm19211,Hsd3b8,Hsd3b5,Gm19210,Gm9678,Hsd3b9,Hsd3b4]	[=40,=40,=38X2,=40,=38X2,=38X2,=38X2,=40,=40]	[ENSMUST00000058728.10,ENSMUST00000179429.6,ENSMUST00000200251.2,ENSMUST00000186215.7,ENSMUST00000044094.6,ENSMUST00000199562.2,ENSMUST00000198979.2,ENSMUST00000167753.8,ENSMUST00000196861.2]	[protein_coding,protein_coding,unprocessed_pseudogene,protein_coding,protein_coding,unprocessed_pseudogene,unprocessed_pseudogene,protein_coding,protein_coding]
ENSMUSG00000095143|Hsd3b4|113_7	4	[ENSMUSG00000095388,ENSMUSG00000082089,ENSMUSG00000095143,ENSMUSG00000095388,ENSMUSG00000095143,ENSMUSG00000027871,ENSMUSG00000027871]	[Hsd3b8,Gm12431,Hsd3b4,Hsd3b8,Hsd3b4,Hsd3b1,Hsd3b1]	[=40,X4=26X10,=40,=40,=40,=30X10,=30X10]	[ENSMUST00000058728.10,ENSMUST00000120693.2,ENSMUST00000179429.6,ENSMUST00000186215.7,ENSMUST00000196861.2,ENSMUST00000107016.10,ENSMUST00000029465.10]	[protein_coding,unprocessed_pseudogene,protein_coding,protein_coding,protein_coding,protein_coding,protein_coding]
ENSMUSG00000095143|Hsd3b4|113_8	5	[ENSMUSG00000095388,ENSMUSG00000095143,ENSMUSG00000095388,ENSMUSG00000038092,ENSMUSG00000090817,ENSMUSG00000106456,ENSMUSG00000095143]	[Hsd3b8,Hsd3b4,Hsd3b8,Hsd3b5,Hsd3b9,Gm9678,Hsd3b4]	[=40,=40,=40,=7X1=32,=40,=9X1=30,=40]	[ENSMUST00000058728.10,ENSMUST00000179429.6,ENSMUST00000186215.7,ENSMUST00000044094.6,ENSMUST00000167753.8,ENSMUST00000198979.2,ENSMUST00000196861.2]	[protein_coding,protein_coding,protein_coding,protein_coding,protein_coding,unprocessed_pseudogene,protein_coding]
ENSMUSG00000004151|Etv1|252_6	2	[ENSMUSG00000004151,ENSMUSG00000004151,ENSMUSG00000047643,ENSMUSG00000004151,ENSMUSG00000004151,ENSMUSG00000004151,ENSMUSG00000004151,ENSMUSG00000004151]	[Etv1,Etv1,Gm5454,Etv1,Etv1,Etv1,Etv1,Etv1]	[=40,=40,=40,=40,=40,=40,=40,=40]	[ENSMUST00000162563.8,ENSMUST00000161980.8,ENSMUST00000052030.6,ENSMUST00000159334.8,ENSMUST00000095767.11,ENSMUST00000160244.8,ENSMUST00000160701.8,ENSMUST00000160856.8]	[protein_coding,protein_coding,processed_pseudogene,protein_coding,protein_coding,protein_coding,protein_coding,protein_coding]
ENSMUSG00000004151|Etv1|252_7	2	[ENSMUSG00000004151,ENSMUSG00000004151,ENSMUSG00000047643,ENSMUSG00000004151,ENSMUSG00000004151,ENSMUSG00000004151,ENSMUSG00000004151,ENSMUSG00000004151]	[Etv1,Etv1,Gm5454,Etv1,Etv1,Etv1,Etv1,Etv1]	[=40,=40,=40,=40,=40,=40,=40,=40]	[ENSMUST00000162563.8,ENSMUST00000161980.8,ENSMUST00000052030.6,ENSMUST00000159334.8,ENSMUST00000095767.11,ENSMUST00000160244.8,ENSMUST00000160701.8,ENSMUST00000160856.8]	[protein_coding,protein_coding,processed_pseudogene,protein_coding,protein_coding,protein_coding,protein_coding,protein_coding]
ENSMUSG00000004151|Etv1|252_8	2	[ENSMUSG00000004151,ENSMUSG00000004151,ENSMUSG00000047643,ENSMUSG00000004151,ENSMUSG00000004151,ENSMUSG00000004151,ENSMUSG00000004151,ENSMUSG00000004151]	[Etv1,Etv1,Gm5454,Etv1,Etv1,Etv1,Etv1,Etv1]	[=40,=40,=40,=40,=40,=40,=40,=40]	[ENSMUST00000162563.8,ENSMUST00000161980.8,ENSMUST00000052030.6,ENSMUST00000159334.8,ENSMUST00000095767.11,ENSMUST00000160244.8,ENSMUST00000160701.8,ENSMUST00000160856.8]	[protein_coding,protein_coding,processed_pseudogene,protein_coding,protein_coding,protein_coding,protein_coding,protein_coding]
ENSMUSG00000004151|Etv1|252_1	2	[ENSMUSG00000004151,ENSMUSG00000004151,ENSMUSG00000047643,ENSMUSG00000004151,ENSMUSG00000004151,ENSMUSG00000004151,ENSMUSG00000004151,ENSMUSG00000004151]	[Etv1,Etv1,Gm5454,Etv1,Etv1,Etv1,Etv1,Etv1]	[=40,=40,=40,=40,=40,=40,=40,=40]	[ENSMUST00000162563.8,ENSMUST00000161980.8,ENSMUST00000052030.6,ENSMUST00000159334.8,ENSMUST00000095767.11,ENSMUST00000160244.8,ENSMUST00000160701.8,ENSMUST00000160856.8]	[protein_coding,protein_coding,processed_pseudogene,protein_coding,protein_coding,protein_coding,protein_coding,protein_coding]
ENSMUSG00000004151|Etv1|252_2	2	[ENSMUSG00000004151,ENSMUSG00000004151,ENSMUSG00000004151,ENSMUSG00000004151,ENSMUSG00000004151,ENSMUSG00000004151,ENSMUSG00000047643,ENSMUSG00000004151]	[Etv1,Etv1,Etv1,Etv1,Etv1,Etv1,Gm5454,Etv1]	[=40,=40,=40,=40,=40,=40,=38X2,=40]	[ENSMUST00000162563.8,ENSMUST00000161980.8,ENSMUST00000159334.8,ENSMUST00000095767.11,ENSMUST00000160244.8,ENSMUST00000160701.8,ENSMUST00000052030.6,ENSMUST00000160856.8]	[protein_coding,protein_coding,protein_coding,protein_coding,protein_coding,protein_coding,processed_pseudogene,protein_coding]
ENSMUSG00000004151|Etv1|252_3	2	[ENSMUSG00000004151,ENSMUSG00000004151,ENSMUSG00000047643,ENSMUSG00000004151,ENSMUSG00000004151,ENSMUSG00000004151,ENSMUSG00000004151,ENSMUSG00000004151]	[Etv1,Etv1,Gm5454,Etv1,Etv1,Etv1,Etv1,Etv1]	[=40,=40,=40,=40,=40,=40,=40,=40]	[ENSMUST00000162563.8,ENSMUST00000161980.8,ENSMUST00000052030.6,ENSMUST00000159334.8,ENSMUST00000095767.11,ENSMUST00000160244.8,ENSMUST00000160701.8,ENSMUST00000160856.8]	[protein_coding,protein_coding,processed_pseudogene,protein_coding,protein_coding,protein_coding,protein_coding,protein_coding]
ENSMUSG00000004151|Etv1|252_4	2	[ENSMUSG00000004151,ENSMUSG00000004151,ENSMUSG00000047643,ENSMUSG00000004151,ENSMUSG00000004151,ENSMUSG00000004151,ENSMUSG00000004151,ENSMUSG00000004151]	[Etv1,Etv1,Gm5454,Etv1,Etv1,Etv1,Etv1,Etv1]	[=40,=40,=40,=40,=40,=40,=40,=40]	[ENSMUST00000162563.8,ENSMUST00000161980.8,ENSMUST00000052030.6,ENSMUST00000159334.8,ENSMUST00000095767.11,ENSMUST00000160244.8,ENSMUST00000160701.8,ENSMUST00000160856.8]	[protein_coding,protein_coding,processed_pseudogene,protein_coding,protein_coding,protein_coding,protein_coding,protein_coding]
ENSMUSG00000062380|Tubb3|48_4	3	[ENSMUSG00000045136,ENSMUSG00000062380,ENSMUSG00000058672]	[Tubb2b,Tubb3,Tubb2a]	[X10=30,=40,X10=30]	[ENSMUST00000075774.5,ENSMUST00000071134.4,ENSMUST00000056427.10]	[protein_coding,protein_coding,protein_coding]
ENSMUSG00000040280|Ndufa4l2|51_1	2	[ENSMUSG00000029632,ENSMUSG00000040280,ENSMUSG00000029632,ENSMUSG00000029632,ENSMUSG00000029632]	[Ndufa4,Ndufa4l2,Ndufa4,Ndufa4,Ndufa4]	[X2=6X1=28X3,=40,X2=6X1=28X3,X2=6X1=28X3,X2=6X1=28X3]	[ENSMUST00000204714.2,ENSMUST00000035735.11,ENSMUST00000204084.3,ENSMUST00000031637.8,ENSMUST00000204978.3]	[protein_coding,protein_coding,protein_coding,protein_coding,protein_coding]
ENSMUSG00000044041|Krt13|348_2	2	[ENSMUSG00000054146,ENSMUSG00000044041]	[Krt15,Krt13]	[X8=23X1=8,=40]	[ENSMUST00000107411.3,ENSMUST00000007275.3]	[protein_coding,protein_coding]
ENSMUSG00000042808|Gpx2|44_2	2	[ENSMUSG00000089987,ENSMUSG00000042808]	[Gpx2-ps1,Gpx2]	[=40,=40]	[ENSMUST00000160622.3,ENSMUST00000082431.6]	[processed_pseudogene,protein_coding]
ENSMUSG00000042808|Gpx2|44_3	2	[ENSMUSG00000089987,ENSMUSG00000042808]	[Gpx2-ps1,Gpx2]	[=40,=40]	[ENSMUST00000160622.3,ENSMUST00000082431.6]	[processed_pseudogene,protein_coding]
ENSMUSG00000042808|Gpx2|44_4	2	[ENSMUSG00000089987,ENSMUSG00000042808]	[Gpx2-ps1,Gpx2]	[=39X1,=40]	[ENSMUST00000160622.3,ENSMUST00000082431.6]	[processed_pseudogene,protein_coding]
ENSMUSG00000042808|Gpx2|44_5	2	[ENSMUSG00000089987,ENSMUSG00000042808]	[Gpx2-ps1,Gpx2]	[=40,=40]	[ENSMUST00000160622.3,ENSMUST00000082431.6]	[processed_pseudogene,protein_coding]
ENSMUSG00000044792|Isca1|148_1	2	[ENSMUSG00000078139,ENSMUSG00000044792]	[AK157302,Isca1]	[=39X1,=40]	[ENSMUST00000104942.2,ENSMUST00000057115.7]	[protein_coding,protein_coding]
ENSMUSG00000044792|Isca1|148_3	2	[ENSMUSG00000078139,ENSMUSG00000044792]	[AK157302,Isca1]	[=37X3,=40]	[ENSMUST00000104942.2,ENSMUST00000057115.7]	[protein_coding,protein_coding]
ENSMUSG00000044792|Isca1|148_4	2	[ENSMUSG00000078139,ENSMUSG00000044792]	[AK157302,Isca1]	[X7=33,X7=33]	[ENSMUST00000104942.2,ENSMUST00000057115.7]	[protein_coding,protein_coding]
ENSMUSG00000044792|Isca1|148_5	2	[ENSMUSG00000078139,ENSMUSG00000044792]	[AK157302,Isca1]	[=40,=40]	[ENSMUST00000104942.2,ENSMUST00000057115.7]	[protein_coding,protein_coding]
ENSMUSG00000044792|Isca1|148_6	2	[ENSMUSG00000078139,ENSMUSG00000044792]	[AK157302,Isca1]	[=40,=40]	[ENSMUST00000104942.2,ENSMUST00000057115.7]	[protein_coding,protein_coding]
ENSMUSG00000060459|Kng2|136_2	2	[ENSMUSG00000022875,ENSMUSG00000060459,ENSMUSG00000022875,ENSMUSG00000022875,ENSMUSG00000060459,ENSMUSG00000060459]	[Kng1,Kng2,Kng1,Kng1,Kng2,Kng2]	[=32X1=7,=40,=32X1=7,=32X1=7,=40,=40]	[ENSMUST00000089902.8,ENSMUST00000115349.9,ENSMUST00000023589.15,ENSMUST00000039492.14,ENSMUST00000039338.13,ENSMUST00000100046.9]	[protein_coding,protein_coding,protein_coding,protein_coding,protein_coding,protein_coding]
ENSMUSG00000061100|Retnla|293_1	2	[ENSMUSG00000022651,ENSMUSG00000061100,ENSMUSG00000061100]	[Retnlg,Retnla,Retnla]	[X2=38,=40,=40]	[ENSMUST00000065666.6,ENSMUST00000238847.2,ENSMUST00000023329.7]	[protein_coding,protein_coding,protein_coding]
ENSMUSG00000004151|Etv1|252_5	2	[ENSMUSG00000004151,ENSMUSG00000004151,ENSMUSG00000047643,ENSMUSG00000004151,ENSMUSG00000004151,ENSMUSG00000004151,ENSMUSG00000004151,ENSMUSG00000004151]	[Etv1,Etv1,Gm5454,Etv1,Etv1,Etv1,Etv1,Etv1]	[=40,=40,=40,=40,=40,=40,=40,=40]	[ENSMUST00000162563.8,ENSMUST00000161980.8,ENSMUST00000052030.6,ENSMUST00000159334.8,ENSMUST00000095767.11,ENSMUST00000160244.8,ENSMUST00000160701.8,ENSMUST00000160856.8]	[protein_coding,protein_coding,processed_pseudogene,protein_coding,protein_coding,protein_coding,protein_coding,protein_coding]
ENSMUSG00000044792|Isca1|148_7	2	[ENSMUSG00000078139,ENSMUSG00000044792]	[AK157302,Isca1]	[=40,=40]	[ENSMUST00000104942.2,ENSMUST00000057115.7]	[protein_coding,protein_coding]
ENSMUSG00000044792|Isca1|148_8	3	[ENSMUSG00000114763,ENSMUSG00000078139,ENSMUSG00000044792]	[Gm49354,AK157302,Isca1]	[=40,=40,=40]	[ENSMUST00000225581.2,ENSMUST00000104942.2,ENSMUST00000057115.7]	[lncRNA,protein_coding,protein_coding]
ENSMUSG00000044258|Ctla2a|45_4	2	[ENSMUSG00000044258,ENSMUSG00000074874]	[Ctla2a,Ctla2b]	[=40,=38X2]	[ENSMUST00000021880.10,ENSMUST00000021884.10]	[protein_coding,protein_coding]
ENSMUSG00000044258|Ctla2a|45_6	2	[ENSMUSG00000114432,ENSMUSG00000044258]	[Gm49391,Ctla2a]	[=40,=40]	[ENSMUST00000225167.2,ENSMUST00000021880.10]	[protein_coding,protein_coding]
ENSMUSG00000044258|Ctla2a|45_7	2	[ENSMUSG00000114432,ENSMUSG00000044258]	[Gm49391,Ctla2a]	[=40,=40]	[ENSMUST00000225167.2,ENSMUST00000021880.10]	[protein_coding,protein_coding]
ENSMUSG00000044258|Ctla2a|45_8	2	[ENSMUSG00000044258,ENSMUSG00000114432,ENSMUSG00000114432]	[Ctla2a,Gm49391,Gm49391]	[=40,=40,=40]	[ENSMUST00000021880.10,ENSMUST00000225167.2,ENSMUST00000225859.2]	[protein_coding,protein_coding,protein_coding]
ENSMUSG00000096278|Dcpp2|87_7	3	[ENSMUSG00000057417,ENSMUSG00000096445,ENSMUSG00000096278,ENSMUSG00000057417,ENSMUSG00000096278,ENSMUSG00000096278]	[Dcpp3,Dcpp1,Dcpp2,Dcpp3,Dcpp2,Dcpp2]	[=40,=40,=40,=40,=40,=40]	[ENSMUST00000115428.2,ENSMUST00000068580.4,ENSMUST00000234110.2,ENSMUST00000234395.2,ENSMUST00000168272.9,ENSMUST00000088598.7]	[protein_coding,protein_coding,protein_coding,protein_coding,protein_coding,protein_coding]
ENSMUSG00000096278|Dcpp2|87_1	3	[ENSMUSG00000057417,ENSMUSG00000096278,ENSMUSG00000057417,ENSMUSG00000096445,ENSMUSG00000096278,ENSMUSG00000096278]	[Dcpp3,Dcpp2,Dcpp3,Dcpp1,Dcpp2,Dcpp2]	[X3=37,=40,X3=37,X3=37,=40,=40]	[ENSMUST00000234395.2,ENSMUST00000234110.2,ENSMUST00000115428.2,ENSMUST00000068580.4,ENSMUST00000168272.9,ENSMUST00000088598.7]	[protein_coding,protein_coding,protein_coding,protein_coding,protein_coding,protein_coding]
ENSMUSG00000096278|Dcpp2|87_3	3	[ENSMUSG00000096445,ENSMUSG00000096278,ENSMUSG00000057417,ENSMUSG00000096278,ENSMUSG00000096278,ENSMUSG00000057417]	[Dcpp1,Dcpp2,Dcpp3,Dcpp2,Dcpp2,Dcpp3]	[=7X2=31,=40,=7X2=31,=40,=40,=7X2=31]	[ENSMUST00000068580.4,ENSMUST00000234110.2,ENSMUST00000115428.2,ENSMUST00000168272.9,ENSMUST00000088598.7,ENSMUST00000234395.2]	[protein_coding,protein_coding,protein_coding,protein_coding,protein_coding,protein_coding]
ENSMUSG00000096278|Dcpp2|87_4	2	[ENSMUSG00000096278,ENSMUSG00000057417,ENSMUSG00000096278,ENSMUSG00000096278,ENSMUSG00000057417]	[Dcpp2,Dcpp3,Dcpp2,Dcpp2,Dcpp3]	[=40,X9=31,=40,=40,X9=31]	[ENSMUST00000234110.2,ENSMUST00000115428.2,ENSMUST00000168272.9,ENSMUST00000088598.7,ENSMUST00000234395.2]	[protein_coding,protein_coding,protein_coding,protein_coding,protein_coding]
ENSMUSG00000096278|Dcpp2|87_6	3	[ENSMUSG00000057417,ENSMUSG00000096445,ENSMUSG00000096278,ENSMUSG00000057417,ENSMUSG00000096278,ENSMUSG00000096278]	[Dcpp3,Dcpp1,Dcpp2,Dcpp3,Dcpp2,Dcpp2]	[=40,=40,=40,=40,=40,=40]	[ENSMUST00000115428.2,ENSMUST00000068580.4,ENSMUST00000234110.2,ENSMUST00000234395.2,ENSMUST00000168272.9,ENSMUST00000088598.7]	[protein_coding,protein_coding,protein_coding,protein_coding,protein_coding,protein_coding]
ENSMUSG00000021091|Serpina3n|130_2	2	[ENSMUSG00000021091,ENSMUSG00000091553]	[Serpina3n,Serpina3e-ps]	[=40,=30X1=2X1=2X1=3]	[ENSMUST00000021506.6,ENSMUST00000165968.2]	[protein_coding,unprocessed_pseudogene]
ENSMUSG00000060459|Kng2|136_7	2	[ENSMUSG00000060459,ENSMUSG00000022875,ENSMUSG00000060459,ENSMUSG00000022875,ENSMUSG00000022875,ENSMUSG00000060459]	[Kng2,Kng1,Kng2,Kng1,Kng1,Kng2]	[=40,=38X2,=40,=38X2,=38X2,=40]	[ENSMUST00000115349.9,ENSMUST00000089902.8,ENSMUST00000039338.13,ENSMUST00000039492.14,ENSMUST00000023589.15,ENSMUST00000100046.9]	[protein_coding,protein_coding,protein_coding,protein_coding,protein_coding,protein_coding]
ENSMUSG00000060459|Kng2|136_8	2	[ENSMUSG00000060459,ENSMUSG00000022875,ENSMUSG00000060459,ENSMUSG00000022875,ENSMUSG00000022875,ENSMUSG00000060459]	[Kng2,Kng1,Kng2,Kng1,Kng1,Kng2]	[=40,=40,=40,=40,=40,=40]	[ENSMUST00000115349.9,ENSMUST00000039492.14,ENSMUST00000039338.13,ENSMUST00000089902.8,ENSMUST00000023589.15,ENSMUST00000100046.9]	[protein_coding,protein_coding,protein_coding,protein_coding,protein_coding,protein_coding]
ENSMUSG00000033765|Calm4|169_4	2	[ENSMUSG00000033765,ENSMUSG00000099269,ENSMUSG00000099269]	[Calm4,Calm5,Calm5]	[=40,X2=6X1=24X1=6,X2=6X1=24X1=6]	[ENSMUST00000042219.6,ENSMUST00000183198.4,ENSMUST00000184271.2]	[protein_coding,protein_coding,protein_coding]
ENSMUSG00000099269|Calm5|4_1	2	[ENSMUSG00000033765,ENSMUSG00000099269]	[Calm4,Calm5]	[=31X1=8,=40]	[ENSMUST00000042219.6,ENSMUST00000183198.4]	[protein_coding,protein_coding]
ENSMUSG00000059657|Stfa2l1|353_4	2	[ENSMUSG00000059657,ENSMUSG00000022902]	[Stfa2l1,Stfa2]	[=40,=3X1=36]	[ENSMUST00000079184.6,ENSMUST00000023619.8]	[protein_coding,protein_coding]
ENSMUSG00000079597|Cstdc4|288_1	3	[ENSMUSG00000095620,ENSMUSG00000079597,ENSMUSG00000079595,ENSMUSG00000095620]	[Csta2,Cstdc4,Gm7260,Csta2]	[=40,=40,=4X1=35,=40]	[ENSMUST00000187742.7,ENSMUST00000114858.2,ENSMUST00000114851.3,ENSMUST00000187183.7]	[protein_coding,protein_coding,unprocessed_pseudogene,protein_coding]
ENSMUSG00000079597|Cstdc4|288_2	2	[ENSMUSG00000095620,ENSMUSG00000095620,ENSMUSG00000079597,ENSMUSG00000095620]	[Csta2,Csta2,Cstdc4,Csta2]	[=40,=40,=40,=40]	[ENSMUST00000187742.7,ENSMUST00000063539.7,ENSMUST00000114858.2,ENSMUST00000187183.7]	[protein_coding,protein_coding,protein_coding,protein_coding]
ENSMUSG00000059657|Stfa2l1|353_2	2	[ENSMUSG00000059657,ENSMUSG00000022902]	[Stfa2l1,Stfa2]	[=40,=40]	[ENSMUST00000079184.6,ENSMUST00000023619.8]	[protein_coding,protein_coding]
ENSMUSG00000053797|Krt16|147_3	2	[ENSMUSG00000084257,ENSMUSG00000053797]	[Gm11597,Krt16]	[=40,=40]	[ENSMUST00000121423.2,ENSMUST00000007280.9]	[unprocessed_pseudogene,protein_coding]
ENSMUSG00000053797|Krt16|147_4	2	[ENSMUSG00000084257,ENSMUSG00000053797]	[Gm11597,Krt16]	[=40,=40]	[ENSMUST00000121423.2,ENSMUST00000007280.9]	[unprocessed_pseudogene,protein_coding]
ENSMUSG00000053797|Krt16|147_5	2	[ENSMUSG00000084257,ENSMUSG00000053797]	[Gm11597,Krt16]	[=40,=40]	[ENSMUST00000121423.2,ENSMUST00000007280.9]	[unprocessed_pseudogene,protein_coding]
ENSMUSG00000053797|Krt16|147_6	2	[ENSMUSG00000084257,ENSMUSG00000053797]	[Gm11597,Krt16]	[=40,=40]	[ENSMUST00000121423.2,ENSMUST00000007280.9]	[unprocessed_pseudogene,protein_coding]
ENSMUSG00000053797|Krt16|147_7	2	[ENSMUSG00000053797,ENSMUSG00000084257]	[Krt16,Gm11597]	[=40,X1=39]	[ENSMUST00000007280.9,ENSMUST00000121423.2]	[protein_coding,unprocessed_pseudogene]
ENSMUSG00000024552|Slc14a2|70_16	2	[ENSMUSG00000081377,ENSMUSG00000024552,ENSMUSG00000024552,ENSMUSG00000024552,ENSMUSG00000024552]	[Gm12877,Slc14a2,Slc14a2,Slc14a2,Slc14a2]	[=5X1=34,=40,=40,=40,=40]	[ENSMUST00000120383.2,ENSMUST00000235389.2,ENSMUST00000237674.2,ENSMUST00000163367.3,ENSMUST00000025434.14]	[unprocessed_pseudogene,protein_coding,protein_coding,protein_coding,protein_coding]
ENSMUSG00000024644|Cndp2|371_1	2	[ENSMUSG00000024644,ENSMUSG00000113862,ENSMUSG00000024644]	[Cndp2,Gm7537,Cndp2]	[=40,=40,=40]	[ENSMUST00000168419.3,ENSMUST00000221660.2,ENSMUST00000025546.17]	[protein_coding,processed_pseudogene,protein_coding]
ENSMUSG00000024644|Cndp2|371_2	2	[ENSMUSG00000024644,ENSMUSG00000024644,ENSMUSG00000113862]	[Cndp2,Cndp2,Gm7537]	[=40,=40,=30X1=9]	[ENSMUST00000168419.3,ENSMUST00000025546.17,ENSMUST00000221660.2]	[protein_coding,protein_coding,processed_pseudogene]
ENSMUSG00000024644|Cndp2|371_6	2	[ENSMUSG00000024644,ENSMUSG00000024644,ENSMUSG00000113862]	[Cndp2,Cndp2,Gm7537]	[=40,=40,=34X1=5]	[ENSMUST00000168419.3,ENSMUST00000025546.17,ENSMUST00000221660.2]	[protein_coding,protein_coding,processed_pseudogene]
ENSMUSG00000079419|Ms4a6c|314_2	2	[ENSMUSG00000067555,ENSMUSG00000079419]	[Gm10212,Ms4a6c]	[=7X1=32,=40]	[ENSMUST00000087884.3,ENSMUST00000165310.3]	[unprocessed_pseudogene,protein_coding]
ENSMUSG00000079419|Ms4a6c|314_3	4	[ENSMUSG00000024677,ENSMUSG00000079419,ENSMUSG00000024679,ENSMUSG00000024677,ENSMUSG00000067555]	[Ms4a6b,Ms4a6c,Ms4a6d,Ms4a6b,Gm10212]	[X6=26X2=6,=40,X6=26X2=6,X6=26X2=6,X6=26X2=6]	[ENSMUST00000025580.10,ENSMUST00000165310.3,ENSMUST00000025582.11,ENSMUST00000163078.8,ENSMUST00000087884.3]	[protein_coding,protein_coding,protein_coding,protein_coding,unprocessed_pseudogene]
ENSMUSG00000089727|Klra8|168_6	5	[ENSMUSG00000124544,ENSMUSG00000121359,ENSMUSG00000121359,ENSMUSG00000121359,ENSMUSG00000072721,ENSMUSG00000121359,ENSMUSG00000124544,ENSMUSG00000072717,ENSMUSG00000124544,ENSMUSG00000089727]	[ENSMUSG00000124544,Gm66458,Gm66458,Gm66458,Klra14-ps,Gm66458,ENSMUSG00000124544,Klra11-ps,ENSMUSG00000124544,Klra8]	[=40,=40,=40,=40,=40,=40,=40,=40,=40,=40]	[ENSMUST00000264430.1,ENSMUST00000203601.4,ENSMUST00000264686.1,ENSMUST00000264680.1,ENSMUST00000119532.3,ENSMUST00000264687.1,ENSMUST00000264429.1,ENSMUST00000122033.4,ENSMUST00000264431.1,ENSMUST00000014476.6]	[lncRNA,lncRNA,lncRNA,lncRNA,transcribed_unprocessed_pseudogene,lncRNA,lncRNA,transcribed_unprocessed_pseudogene,lncRNA,protein_coding]
ENSMUSG00000089727|Klra8|168_7	3	[ENSMUSG00000121359,ENSMUSG00000121359,ENSMUSG00000121359,ENSMUSG00000121359,ENSMUSG00000121359,ENSMUSG00000072721,ENSMUSG00000089727]	[Gm66458,Gm66458,Gm66458,Gm66458,Gm66458,Klra14-ps,Klra8]	[=40,=40,=40,=40,=40,X1=39,=40]	[ENSMUST00000203601.4,ENSMUST00000264686.1,ENSMUST00000264680.1,ENSMUST00000264681.1,ENSMUST00000264687.1,ENSMUST00000119532.3,ENSMUST00000014476.6]	[lncRNA,lncRNA,lncRNA,lncRNA,lncRNA,transcribed_unprocessed_pseudogene,protein_coding]
ENSMUSG00000089727|Klra8|168_8	2	[ENSMUSG00000089727,ENSMUSG00000124544,ENSMUSG00000124544]	[Klra8,ENSMUSG00000124544,ENSMUSG00000124544]	[=40,=39X1,=39X1]	[ENSMUST00000014476.6,ENSMUST00000264430.1,ENSMUST00000264429.1]	[protein_coding,lncRNA,lncRNA]
ENSMUSG00000024677|Ms4a6b|280_3	2	[ENSMUSG00000024677,ENSMUSG00000024677,ENSMUSG00000067555]	[Ms4a6b,Ms4a6b,Gm10212]	[=40,=40,=32X1=7]	[ENSMUST00000025580.10,ENSMUST00000163078.8,ENSMUST00000087884.3]	[protein_coding,protein_coding,unprocessed_pseudogene]
ENSMUSG00000049382|Krt8|69_5	2	[ENSMUSG00000109325,ENSMUSG00000049382]	[Krt8-ps,Krt8]	[X3=37,=40]	[ENSMUST00000208495.2,ENSMUST00000023952.10]	[processed_pseudogene,protein_coding]
ENSMUSG00000049382|Krt8|69_6	2	[ENSMUSG00000109325,ENSMUSG00000049382]	[Krt8-ps,Krt8]	[=40,=40]	[ENSMUST00000208495.2,ENSMUST00000023952.10]	[processed_pseudogene,protein_coding]
ENSMUSG00000049382|Krt8|69_7	2	[ENSMUSG00000109325,ENSMUSG00000049382]	[Krt8-ps,Krt8]	[=40,=40]	[ENSMUST00000208495.2,ENSMUST00000023952.10]	[processed_pseudogene,protein_coding]
ENSMUSG00000049382|Krt8|69_8	2	[ENSMUSG00000109325,ENSMUSG00000049382]	[Krt8-ps,Krt8]	[=40,=40]	[ENSMUST00000208495.2,ENSMUST00000023952.10]	[processed_pseudogene,protein_coding]
ENSMUSG00000089727|Klra8|168_1	7	[ENSMUSG00000121359,ENSMUSG00000072721,ENSMUSG00000033024,ENSMUSG00000067591,ENSMUSG00000124544,ENSMUSG00000033024,ENSMUSG00000089727,ENSMUSG00000072717,ENSMUSG00000067591]	[Gm66458,Klra14-ps,Klra9,Klra3,ENSMUSG00000124544,Klra9,Klra8,Klra11-ps,Klra3]	[=40,=40,=6X1=33,=6X1=33,=6X1=33,=6X1=33,=40,=6X1=33,=6X1=33]	[ENSMUST00000203601.4,ENSMUST00000119532.3,ENSMUST00000112032.8,ENSMUST00000088017.5,ENSMUST00000264429.1,ENSMUST00000071554.3,ENSMUST00000014476.6,ENSMUST00000122033.4,ENSMUST00000111998.9]	[lncRNA,transcribed_unprocessed_pseudogene,protein_coding,protein_coding,lncRNA,protein_coding,protein_coding,transcribed_unprocessed_pseudogene,protein_coding]
ENSMUSG00000089727|Klra8|168_4	3	[ENSMUSG00000121359,ENSMUSG00000121359,ENSMUSG00000121359,ENSMUSG00000072721,ENSMUSG00000121359,ENSMUSG00000121359,ENSMUSG00000089727]	[Gm66458,Gm66458,Gm66458,Klra14-ps,Gm66458,Gm66458,Klra8]	[=40,=40,=40,=40,=40,=40,=40]	[ENSMUST00000203601.4,ENSMUST00000264686.1,ENSMUST00000264680.1,ENSMUST00000119532.3,ENSMUST00000264681.1,ENSMUST00000264687.1,ENSMUST00000014476.6]	[lncRNA,lncRNA,lncRNA,transcribed_unprocessed_pseudogene,lncRNA,lncRNA,protein_coding]
