## Supplementary Table 10 for "Evidence of off-target probe binding affecting 10x Genomics Xenium gene panels compromise accuracy of spatial transcriptomic profiling": stat.summary.tsv

target_gene	n	gene_name	n_hits	n_probes	gene_ids
Pou3f3	8	Pou3f3	16	8	[ENSMUSG00000045515]
Ecrg4	6	Ecrg4	6	6	[ENSMUSG00000026051]
Gpa33	8	Gpa33	16	8	[ENSMUSG00000000544]
Rgs5	11	Rgs5	12	11	[ENSMUSG00000026678]
Rgs5	11	Rgs1	1	1	[ENSMUSG00000026358]
Ttn	11	Ttn	38	11	[ENSMUSG00000051747]
Neurod1	8	Neurod1	8	8	[ENSMUSG00000034701]
Calcrl	8	Calcrl	8	8	[ENSMUSG00000059588]
Bmp2	8	Bmp2	8	8	[ENSMUSG00000027358]
Snap25	9	Snap25	15	9	[ENSMUSG00000027273]
S100a14	8	S100a14	18	8	[ENSMUSG00000042306]
Cxcr2	8	Cxcr2	8	8	[ENSMUSG00000026180]
Des	8	Des	8	8	[ENSMUSG00000026208]
Cenpf	8	Cenpf	8	8	[ENSMUSG00000026605]
Tnfaip6	8	Tnfaip6	8	8	[ENSMUSG00000053475]
Abcb11	8	Abcb11	16	8	[ENSMUSG00000027048]
Prom2	8	Prom2	16	8	[ENSMUSG00000027376]
Chgb	8	Chgb	8	8	[ENSMUSG00000027350]
Cp	8	Cp	40	8	[ENSMUSG00000003617]
Scg2	8	Scg2	16	8	[ENSMUSG00000050711]
Prox1	8	Prox1	24	8	[ENSMUSG00000010175]
Fibin	8	Fibin	8	8	[ENSMUSG00000074971]
Scg5	8	Scg5	8	8	[ENSMUSG00000023236]
Otor	8	Otor	8	8	[ENSMUSG00000027416]
Sox2	8	Sox2	8	8	[ENSMUSG00000074637]
Tm4sf4	8	Tm4sf4	8	8	[ENSMUSG00000027801]
Riiad1	6	Riiad1	6	6	[ENSMUSG00000028139]
Celf3	8	Celf3	40	8	[ENSMUSG00000028137]
Serpinb5	8	Serpinb5	24	8	[ENSMUSG00000067006]
Serpinb11	8	Serpinb11	8	8	[ENSMUSG00000026327]
Gad1	12	Gad1	22	12	[ENSMUSG00000070880]
Gad1	12	Gad1-ps	2	2	[ENSMUSG00000090665]
Cd5l	8	Cd5l	8	8	[ENSMUSG00000015854]
Muc1	8	Muc1	8	8	[ENSMUSG00000042784]
Selenbp1	8	Selenbp2	13	7	[ENSMUSG00000068877]
Selenbp1	8	Selenbp1	8	8	[ENSMUSG00000068874]
Hc	8	Hc	8	8	[ENSMUSG00000026874]
Lhx2	8	Lhx2	12	8	[ENSMUSG00000000247]
Prg2	8	Prg2	8	8	[ENSMUSG00000027073]
Gm13889	3	Gm13889	6	3	[ENSMUSG00000087006]
Insm1	8	Insm1	8	8	[ENSMUSG00000068154]
Tcf15	2	Tcf15	2	2	[ENSMUSG00000068079]
Car3	8	Car3	8	8	[ENSMUSG00000027559]
Car2	4	Car2	4	4	[ENSMUSG00000027562]
Fmo5	8	Fmo5	24	8	[ENSMUSG00000028088]
Hmgcs2	8	Hmgcs2	16	8	[ENSMUSG00000027875]
Aqp3	8	Aqp3	8	8	[ENSMUSG00000028435]
Cavin2	8	Cavin2	8	8	[ENSMUSG00000045954]
Tfcp2l1	8	Tfcp2l1	8	8	[ENSMUSG00000026380]
Marco	8	Marco	8	8	[ENSMUSG00000026390]
Fcnb	9	Fcnb	16	9	[ENSMUSG00000026835]
Aif1l	8	Aif1l	12	8	[ENSMUSG00000001864]
Ivl	8	Ivl	8	8	[ENSMUSG00000049128]
Crct1	5	Crct1	6	5	[ENSMUSG00000027913]
Sypl2	8	Sypl2	8	8	[ENSMUSG00000027887]
Aqp7	8	Aqp7	16	8	[ENSMUSG00000028427]
Sox17	12	Sox17	30	12	[ENSMUSG00000025902]
Il1r2	8	Il1r2	8	8	[ENSMUSG00000026073]
Dpt	8	Dpt	8	8	[ENSMUSG00000026574]
Lrp2	8	Lrp2	24	8	[ENSMUSG00000027070]
Mmp9	8	Mmp9	8	8	[ENSMUSG00000017737]
Pck1	8	Pck1	8	8	[ENSMUSG00000027513]
Lce1m	4	Lce1m	4	4	[ENSMUSG00000027912]
Cfh	8	Cfh	32	8	[ENSMUSG00000026365]
Cfh	8	Gm16332	3	3	[ENSMUSG00000089991]
Gria2	8	Gria2	16	8	[ENSMUSG00000033981]
Ctss	8	Ctss	16	8	[ENSMUSG00000038642]
Aldh1b1	8	Aldh1b1	8	8	[ENSMUSG00000035561]
Tm4sf20	8	Tm4sf20	8	8	[ENSMUSG00000026149]
Ackr3	8	Ackr3	8	8	[ENSMUSG00000044337]
Ucma	8	Ucma	29	8	[ENSMUSG00000026668]
Itga8	8	Itga8	8	8	[ENSMUSG00000026768]
Gatm	8	Gatm	8	8	[ENSMUSG00000027199]
Slc27a2	8	Slc27a2	8	8	[ENSMUSG00000027359]
Nnat	3	Nnat	14	3	[ENSMUSG00000067786]
Ube2c	8	Ube2c	11	8	[ENSMUSG00000001403]
Ube2c	8	Gm8956	2	2	[ENSMUSG00000107771]
Ube2c	8	Gm18649	1	1	[ENSMUSG00000117192]
Cubn	8	Cubn	8	8	[ENSMUSG00000026726]
Tmem212	8	Tmem212	8	8	[ENSMUSG00000043164]
Cldn11	8	Cldn11	8	8	[ENSMUSG00000037625]
Them5	8	Them5	16	8	[ENSMUSG00000028148]
Atp6v0d2	8	Atp6v0d2	8	8	[ENSMUSG00000028238]
Guca2b	5	Guca2b	9	5	[ENSMUSG00000032978]
Csf3r	8	Csf3r	16	8	[ENSMUSG00000028859]
Csf3r	8	Csf1r-ps	3	3	[ENSMUSG00000118291]
Eng	8	Eng	24	8	[ENSMUSG00000026814]
Myl9	8	Myl9	8	8	[ENSMUSG00000067818]
Hsd3b4	8	Hsd3b8	16	8	[ENSMUSG00000095388]
Hsd3b4	8	Hsd3b4	16	8	[ENSMUSG00000095143]
Hsd3b4	8	Hsd3b9	7	7	[ENSMUSG00000090817]
Hsd3b4	8	Hsd3b6	2	1	[ENSMUSG00000027869]
Hsd3b4	8	Hsd3b1	4	2	[ENSMUSG00000027871]
Hsd3b4	8	Hsd3b5	4	4	[ENSMUSG00000038092]
Hsd3b4	8	Gm19211	1	1	[ENSMUSG00000105696]
Hsd3b4	8	Gm19210	1	1	[ENSMUSG00000106129]
Hsd3b4	8	Gm9678	2	2	[ENSMUSG00000106456]
Hsd3b4	8	Gm12431	1	1	[ENSMUSG00000082089]
Cpa3	8	Cpa3	8	8	[ENSMUSG00000001865]
F3	8	F3	8	8	[ENSMUSG00000028128]
Myoz2	8	Myoz2	8	8	[ENSMUSG00000028116]
Ambp	8	Ambp	8	8	[ENSMUSG00000028356]
Rab3b	8	Rab3b	22	8	[ENSMUSG00000003411]
Htra3	11	Htra3	16	11	[ENSMUSG00000029096]
Mapk10	12	Mapk10	72	12	[ENSMUSG00000046709]
Sez6l	8	Sez6l	40	8	[ENSMUSG00000058153]
Tie1	8	Tie1	16	8	[ENSMUSG00000033191]
Slc4a4	13	Slc4a4	48	13	[ENSMUSG00000060961]
Stmn1	11	Stmn1	22	11	[ENSMUSG00000028832]
Stmn1	11	Gm11223	3	3	[ENSMUSG00000046341]
Stmn1	11	Gm70406	1	1	[ENSMUSG00000123713]
Rhd	8	Rhd	8	8	[ENSMUSG00000028825]
Areg	8	Areg	8	8	[ENSMUSG00000029378]
Laptm5	8	Laptm5	8	8	[ENSMUSG00000028581]
Slc34a2	8	Slc34a2	8	8	[ENSMUSG00000029188]
Kdr	8	Kdr	8	8	[ENSMUSG00000062960]
Dao	8	Dao	24	8	[ENSMUSG00000042096]
Atp6v1b1	16	Atp6v1b1	16	16	[ENSMUSG00000006269]
Rho	9	Rho	14	9	[ENSMUSG00000030324]
Fxyd4	12	Fxyd4	31	12	[ENSMUSG00000004988]
Gjb4	8	Gjb4	16	8	[ENSMUSG00000046623]
Gc	8	Gc	8	8	[ENSMUSG00000035540]
Gng11	5	Gng11	5	5	[ENSMUSG00000032766]
Cav1	9	Cav1	29	9	[ENSMUSG00000007655]
Mgll	14	Mgll	50	14	[ENSMUSG00000033174]
Hemgn	8	Hemgn	16	8	[ENSMUSG00000028332]
Nbl1	8	Nbl1	8	8	[ENSMUSG00000041120]
Clcnka	8	Clcnka	16	8	[ENSMUSG00000033770]
Pf4	5	Pf4	6	5	[ENSMUSG00000029373]
Actl6b	8	Actl6b	8	8	[ENSMUSG00000029712]
Alox5ap	9	Alox5ap	12	9	[ENSMUSG00000060063]
Nap1l5	8	Nap1l5	8	8	[ENSMUSG00000055430]
Mmrn1	8	Mmrn1	16	8	[ENSMUSG00000054641]
Chl1	8	Chl1	32	8	[ENSMUSG00000030077]
S100a4	6	S100a4	6	6	[ENSMUSG00000001020]
S100a4	6	Gm42674	3	3	[ENSMUSG00000105518]
Clcnkb	8	Clcnkb	16	8	[ENSMUSG00000006216]
Rbp7	4	Rbp7	4	4	[ENSMUSG00000028996]
Upk3b	8	Upk3b	8	8	[ENSMUSG00000042985]
Clec4f	8	Clec4f	8	8	[ENSMUSG00000014542]
Timp4	11	Timp4	15	11	[ENSMUSG00000030317]
Cd36	8	Cd36	40	8	[ENSMUSG00000002944]
Asz1	8	Asz1	8	8	[ENSMUSG00000010796]
Cd8a	8	Cd8a	16	8	[ENSMUSG00000053977]
Pnmal2	8	Gm71929	2	2	[ENSMUSG00000125551]
Pglyrp1	5	Pglyrp1	5	5	[ENSMUSG00000030413]
Ppbp	8	Ppbp	8	8	[ENSMUSG00000029372]
Kl	8	Kl	8	8	[ENSMUSG00000058488]
Aqp1	8	Aqp1	8	8	[ENSMUSG00000004655]
Asprv1	7	Asprv1	7	7	[ENSMUSG00000033508]
Vwf	8	Vwf	24	8	[ENSMUSG00000001930]
Kcna1	8	Kcna1	16	8	[ENSMUSG00000047976]
Slc17a7	8	Slc17a7	16	8	[ENSMUSG00000070570]
Hrc	9	Hrc	9	9	[ENSMUSG00000038239]
Cyp4b1	8	Gm70421	2	1	[ENSMUSG00000137549]
Cyp4b1	8	Cyp4b1-ps2	1	1	[ENSMUSG00000083457]
Cyp4b1	8	Cyp4b1	8	8	[ENSMUSG00000028713]
Cyp4b1	8	Cyp4b1-ps1	1	1	[ENSMUSG00000081006]
Ppargc1a	8	Ppargc1a	16	8	[ENSMUSG00000029167]
Sod3	8	Sod3	8	8	[ENSMUSG00000072941]
Cldn4	7	Cldn4	7	7	[ENSMUSG00000047501]
Cldn3	1	Cldn3	1	1	[ENSMUSG00000070473]
Ptn	12	Ptn	15	12	[ENSMUSG00000029838]
Tmem213	3	Tmem213	3	3	[ENSMUSG00000029829]
Try10	8	Try10	8	8	[ENSMUSG00000071521]
Try10	8	Prss2	1	1	[ENSMUSG00000057163]
Try10	8	Prss1l	1	1	[ENSMUSG00000058119]
Try10	8	Prss3	2	2	[ENSMUSG00000071519]
Try10	8	Prss1	1	1	[ENSMUSG00000062751]
Try10	8	Gm5409	3	3	[ENSMUSG00000059014]
Try10	8	Prss3l	2	2	[ENSMUSG00000071517]
Try10	8	Gm37301	1	1	[ENSMUSG00000102221]
Try10	8	Try5	1	1	[ENSMUSG00000036938]
Try10	8	Gm38306	1	1	[ENSMUSG00000103397]
Try10	8	Try4	1	1	[ENSMUSG00000054106]
C5ar1	8	C5ar1	16	8	[ENSMUSG00000049130]
A330076H08Rik	9	A330076H08Rik	20	9	[ENSMUSG00000109321]
Isg20	3	Isg20	11	3	[ENSMUSG00000039236]
Ctse	8	Ctse	16	8	[ENSMUSG00000004552]
Uox	8	Uox	15	8	[ENSMUSG00000028186]
Bst1	8	Bst1	8	8	[ENSMUSG00000029082]
Upk1a	6	Upk1a	6	6	[ENSMUSG00000006313]
Tmem147	4	Tmem147	14	4	[ENSMUSG00000006315]
Sbsn	8	Sbsn	20	7	[ENSMUSG00000046056]
Sbsn	8	Tmem147os	4	2	[ENSMUSG00000109224,ENSMUSG00000097320]
Folr2	8	Folr2	16	8	[ENSMUSG00000032725]
Hpx	8	Hpx	8	8	[ENSMUSG00000030895]
Retn	8	Retn	12	8	[ENSMUSG00000012705]
Angpt2	8	Angpt2	8	8	[ENSMUSG00000031465]
Tmem59l	8	Tmem59l	8	8	[ENSMUSG00000035964]
Plvap	8	Plvap	8	8	[ENSMUSG00000034845]
Fxyd3	8	Fxyd3	10	8	[ENSMUSG00000057092]
Prss23	8	Prss23	16	8	[ENSMUSG00000039405]
Omp	8	Omp	8	8	[ENSMUSG00000074006]
Cdhr5	8	Cdhr5	16	8	[ENSMUSG00000025497]
Sct	1	Sct	3	1	[ENSMUSG00000038580]
Reg3g	8	Reg3g	8	8	[ENSMUSG00000030017]
Mfap5	8	Mfap5	23	8	[ENSMUSG00000030116]
Clec4a3	8	Clec4a3	16	8	[ENSMUSG00000043832]
Aplp1	8	Aplp1	8	8	[ENSMUSG00000006651]
Acan	8	Acan	6	6	[ENSMUSG00000030607]
Rhcg	8	Rhcg	8	8	[ENSMUSG00000030549]
Lyve1	8	Lyve1	8	8	[ENSMUSG00000030787]
Sfrp1	8	Sfrp1	8	8	[ENSMUSG00000031548]
Hpgd	4	Hpgd	4	4	[ENSMUSG00000031613]
Hsd11b2	8	Hsd11b2	8	8	[ENSMUSG00000031891]
Mrgpra2a	8	Mrgpra2b	14	7	[ENSMUSG00000096719]
Mrgpra2a	8	Mrgpra2a	8	8	[ENSMUSG00000093973]
Ifitm6	8	Ifitm6	24	8	[ENSMUSG00000059108]
Mylk3	8	Mylk3	24	8	[ENSMUSG00000031698]
Cux2	8	Cux2	24	8	[ENSMUSG00000042589]
Plbd1	8	Plbd1	8	8	[ENSMUSG00000030214]
Ldhb	8	Ldhb	24	8	[ENSMUSG00000030246]
Ldhb	8	Ldhb-ps	6	6	[ENSMUSG00000045104]
Hmbs	8	Hmbs	16	8	[ENSMUSG00000032126]
Hmbs	8	Gm29718	3	3	[ENSMUSG00000103953]
Prss3	7	Try5	2	2	[ENSMUSG00000036938]
Prss3	7	Prss3l	6	6	[ENSMUSG00000071517]
Prss3	7	Gm38306	1	1	[ENSMUSG00000103397]
Prss3	7	Prss3	7	7	[ENSMUSG00000071519]
Prss3	7	Prss1	4	4	[ENSMUSG00000062751]
Prss3	7	Prss1l	3	3	[ENSMUSG00000058119]
Prss3	7	Try4	1	1	[ENSMUSG00000054106]
Mmp8	8	Mmp8	8	8	[ENSMUSG00000005800]
Cnn1	8	Cnn1	15	8	[ENSMUSG00000001349]
Fxyd1	1	Fxyd1	11	1	[ENSMUSG00000036570]
Capns2	8	Capns2	8	8	[ENSMUSG00000078144]
Cdh16	8	Cdh16	24	8	[ENSMUSG00000031881]
Ctla4	8	Ctla4	16	8	[ENSMUSG00000026011]
Calb1	8	Calb1	8	8	[ENSMUSG00000028222]
Podxl	8	Podxl	8	8	[ENSMUSG00000025608]
Prx	8	Prx	35	7	[ENSMUSG00000053198]
Nox4	8	Nox4	16	8	[ENSMUSG00000030562]
Gp2	8	Gp2	24	8	[ENSMUSG00000030954]
Nupr1	4	Nupr1	4	4	[ENSMUSG00000030717]
Kcnj1	8	Kcnj1	24	8	[ENSMUSG00000041248]
Trim29	8	Trim29	8	8	[ENSMUSG00000032013]
Rbp1	8	Rbp1	8	8	[ENSMUSG00000046402]
0610005C13Rik	6	0610005C13Rik	20	6	[ENSMUSG00000109644]
Aadat	8	Aadat	16	8	[ENSMUSG00000057228]
Ccdc153	9	Ccdc153	20	9	[ENSMUSG00000070306]
Trdn	8	Trdn	32	8	[ENSMUSG00000019787]
Apoc2	6	Apoc2	17	6	[ENSMUSG00000002992]
Apoc2	6	Apoc2l	11	6	[ENSMUSG00000109350]
Apoc4	2	Apoc4	2	2	[ENSMUSG00000074336]
Apoc4	2	Apoc2l	2	1	[ENSMUSG00000109350]
Cnfn	1	Cnfn	1	1	[ENSMUSG00000063651]
Anxa2	8	Anxa2	8	8	[ENSMUSG00000032231]
Scg3	8	Scg3	16	8	[ENSMUSG00000032181]
Tspan8	8	Tspan8	24	8	[ENSMUSG00000034127]
Arpp21	14	Arpp21	88	14	[ENSMUSG00000032503]
Prap1	4	Prap1	4	4	[ENSMUSG00000025467]
Cox8b	2	Cox8b	2	2	[ENSMUSG00000025488]
Comp	8	Comp	8	8	[ENSMUSG00000031849]
Tubb3	8	Tubb3	11	8	[ENSMUSG00000062380]
Tubb3	8	Tubb2b	1	1	[ENSMUSG00000045136]
Tubb3	8	Tubb2a	1	1	[ENSMUSG00000058672]
Myf6	8	Myf6	8	8	[ENSMUSG00000035923]
Ccl12	4	Ccl12	4	4	[ENSMUSG00000035352]
Ccl9	8	Ccl9	8	8	[ENSMUSG00000019122]
Gfap	12	Gfap	15	11	[ENSMUSG00000020932]
Hp	5	Hp	5	5	[ENSMUSG00000031722]
Tat	8	Tat	8	8	[ENSMUSG00000001670]
Tagln	4	Tagln	4	4	[ENSMUSG00000032085]
Cryab	7	Cryab	26	7	[ENSMUSG00000032060]
Lum	8	Lum	8	8	[ENSMUSG00000036446]
Mgat4c	8	Mgat4c	24	8	[ENSMUSG00000019888]
Nts	8	Nts	8	8	[ENSMUSG00000019890]
Tmem100	8	Tmem100	8	8	[ENSMUSG00000069763]
B4galnt2	8	B4galnt2	8	8	[ENSMUSG00000013418]
Kcnj16	8	Kcnj16	32	8	[ENSMUSG00000051497]
Cd3d	8	Cd3d	8	8	[ENSMUSG00000032094]
Fxyd6	8	Fxyd6	16	8	[ENSMUSG00000066705]
Iyd	8	Iyd	8	8	[ENSMUSG00000019762]
Pgam2	5	Pgam2	5	5	[ENSMUSG00000020475]
Abca13	8	Abca13	8	8	[ENSMUSG00000004668]
Gabrp	8	Gabrp	8	8	[ENSMUSG00000020159]
6330403K07Rik	8	6330403K07Rik	8	8	[ENSMUSG00000018451]
Serpinf1	8	Serpinf1	10	8	[ENSMUSG00000000753]
Wnt3	8	Wnt3	8	8	[ENSMUSG00000000125]
Scin	8	Scin	16	8	[ENSMUSG00000002565]
Rbp2	5	Rbp2	13	5	[ENSMUSG00000032454]
Pmp22	8	Pmp22	28	8	[ENSMUSG00000018217]
Cldn7	7	Cldn7	16	7	[ENSMUSG00000018569]
Etv1	8	Etv1	56	8	[ENSMUSG00000004151]
Etv1	8	Gm5454	8	8	[ENSMUSG00000047643]
Pcolce2	8	Pcolce2	8	8	[ENSMUSG00000015354]
Oit3	8	Oit3	8	8	[ENSMUSG00000009654]
Gamt	3	Gamt	6	3	[ENSMUSG00000020150]
Timp3	8	Timp3	8	8	[ENSMUSG00000020044]
Rasd1	8	Rasd1	8	8	[ENSMUSG00000049892]
Hap1	8	Hap1	16	8	[ENSMUSG00000006930]
Slc4a1	8	Slc4a1	8	8	[ENSMUSG00000006574]
Colec11	8	Colec11	16	8	[ENSMUSG00000036655]
Myt1l	12	Myt1l	32	12	[ENSMUSG00000061911]
Mfap4	6	Mfap4	9	6	[ENSMUSG00000042436]
Higd1b	4	Higd1b	8	4	[ENSMUSG00000020928]
Sostdc1	8	Sostdc1	8	8	[ENSMUSG00000036169]
Dynlrb2	6	Dynlrb2	12	6	[ENSMUSG00000034467]
Wif1	8	Wif1	16	8	[ENSMUSG00000020218]
Ndufa4l2	5	Ndufa4	4	1	[ENSMUSG00000029632]
Ndufa4l2	5	Ndufa4l2	5	5	[ENSMUSG00000040280]
Sox9	8	Sox9	8	8	[ENSMUSG00000000567]
Cd300lf	8	Cd300lf	24	8	[ENSMUSG00000047798]
Clec14a	8	Clec14a	8	8	[ENSMUSG00000045930]
Dbpht2	8	Dbpht2	8	8	[ENSMUSG00000029878]
Serpina10	8	Serpina10	16	8	[ENSMUSG00000061947]
Cyp11a1	8	Cyp11a1	8	8	[ENSMUSG00000032323]
Pln	10	Pln	39	10	[ENSMUSG00000038583]
Ascl1	8	Ascl1	8	8	[ENSMUSG00000020052]
Ltc4s	2	Ltc4s	4	2	[ENSMUSG00000020377]
Krt13	8	Krt13	8	8	[ENSMUSG00000044041]
Krt13	8	Krt15	1	1	[ENSMUSG00000054146]
Sdc1	8	Sdc1	8	8	[ENSMUSG00000020592]
Vsnl1	8	Vsnl1	16	8	[ENSMUSG00000054459]
Rsad2	8	Rsad2	8	8	[ENSMUSG00000020641]
Gpx2	8	Gpx2	8	8	[ENSMUSG00000042808]
Gpx2	8	Gpx2-ps1	4	4	[ENSMUSG00000089987]
Slc10a1	8	Slc10a1	24	8	[ENSMUSG00000021135]
Fbln5	8	Fbln5	16	8	[ENSMUSG00000021186]
Aspn	8	Aspn	16	8	[ENSMUSG00000021388]
Cplx2	8	Cplx2	8	8	[ENSMUSG00000025867]
Anxa8	8	Anxa8	16	8	[ENSMUSG00000021950]
Serpina3n	8	Serpina3n	8	8	[ENSMUSG00000021091]
Serpina3n	8	Serpina3e-ps	1	1	[ENSMUSG00000091553]
Slc25a47	8	Slc25a47	16	8	[ENSMUSG00000048856]
Thbs4	8	Thbs4	8	8	[ENSMUSG00000021702]
Emb	8	Emb	8	8	[ENSMUSG00000021728]
Mustn1	7	Mustn1	7	7	[ENSMUSG00000042485]
Tnnc1	5	Tnnc1	5	5	[ENSMUSG00000091898]
Gpihbp1	11	Gpihbp1	19	11	[ENSMUSG00000022579]
Krt19	8	Krt19	8	8	[ENSMUSG00000020911]
Calm5	7	Calm5	12	7	[ENSMUSG00000099269]
Calm5	7	Calm4	1	1	[ENSMUSG00000033765]
Gpx6	8	Gpx6	8	8	[ENSMUSG00000004341]
Dnase1l3	8	Dnase1l3	8	8	[ENSMUSG00000025279]
Ndrg1	8	Ndrg1	8	8	[ENSMUSG00000005125]
Pax8	8	Pax8	16	8	[ENSMUSG00000026976]
Vsx2	8	Vsx2	16	8	[ENSMUSG00000021239]
Isca1	8	AK157302	7	7	[ENSMUSG00000078139]
Isca1	8	Isca1	8	8	[ENSMUSG00000044792]
Isca1	8	Gm49354	1	1	[ENSMUSG00000114763]
Epsti1	11	Epsti1	16	11	[ENSMUSG00000022014]
Igfbp6	5	Igfbp6	5	5	[ENSMUSG00000023046]
Coch	8	Coch	16	8	[ENSMUSG00000020953]
Ptprn2	8	Ptprn2	8	8	[ENSMUSG00000056553]
Calm4	8	Calm4	8	8	[ENSMUSG00000033765]
Calm4	8	Calm5	2	1	[ENSMUSG00000099269]
Dcdc2a	8	Dcdc2a	16	8	[ENSMUSG00000035910]
Sftpd	8	Sftpd	8	8	[ENSMUSG00000021795]
Rac2	8	Rac2	8	8	[ENSMUSG00000033220]
Upk3a	7	Upk3a	7	7	[ENSMUSG00000022435]
Tbx1	6	Tbx1	9	6	[ENSMUSG00000009097]
Lamp3	8	Lamp3	8	8	[ENSMUSG00000041247]
Col8a1	8	Col8a1	8	8	[ENSMUSG00000068196]
F13a1	8	F13a1	16	8	[ENSMUSG00000039109]
Ctsg	8	Ctsg	8	8	[ENSMUSG00000040314]
Pvalb	4	Pvalb	8	4	[ENSMUSG00000005716]
Ncf4	8	Ncf4	8	8	[ENSMUSG00000071715]
Hrg	8	Hrg	15	8	[ENSMUSG00000022877]
Kng2	8	Kng2	24	8	[ENSMUSG00000060459]
Kng2	8	Kng1	9	3	[ENSMUSG00000022875]
Ccn3	8	Ccn3	8	8	[ENSMUSG00000037362]
Mlc1	8	Mlc1	16	8	[ENSMUSG00000035805]
Col2a1	8	Col2a1	16	8	[ENSMUSG00000022483]
Retnla	8	Retnlg	1	1	[ENSMUSG00000022651]
Retnla	8	Retnla	16	8	[ENSMUSG00000061100]
Satb1	8	Satb1	56	8	[ENSMUSG00000023927]
Slc25a37	8	Slc25a37	8	8	[ENSMUSG00000034248]
Ppp1r1a	8	Ppp1r1a	8	8	[ENSMUSG00000022490]
AU021092	8	AU021092	8	8	[ENSMUSG00000051669]
Gap43	8	Gap43	8	8	[ENSMUSG00000047261]
Ccdc80	8	Ccdc80	16	8	[ENSMUSG00000022665]
Ager	6	Ager	18	6	[ENSMUSG00000015452]
Ly6g6c	12	Ly6g6c	20	12	[ENSMUSG00000092586]
Myoz1	3	Myoz1	3	3	[ENSMUSG00000068697]
Ly6h	11	Ly6h	19	6	[ENSMUSG00000022577]
Ly6h	11	Gm63312	2	2	[ENSMUSG00000142022]
Upk1b	8	Upk1b	8	8	[ENSMUSG00000049436]
Pi16	12	Pi16	29	12	[ENSMUSG00000024011]
Tff2	5	Tff2	5	5	[ENSMUSG00000024028]
Psmb8	8	Psmb8	8	8	[ENSMUSG00000024338]
Runx2	13	Runx2	70	13	[ENSMUSG00000039153]
Ctla2a	8	Ctla2a	8	8	[ENSMUSG00000044258]
Ctla2a	8	Ctla2b	1	1	[ENSMUSG00000074874]
Ctla2a	8	Gm49391	4	3	[ENSMUSG00000114432]
Lst1	4	Lst1	4	4	[ENSMUSG00000073412]
Sfta2	4	Sfta2	4	4	[ENSMUSG00000090509]
Aqp4	8	Aqp4	72	8	[ENSMUSG00000024411]
Myh11	8	Myh11	24	8	[ENSMUSG00000018830]
Epcam	8	Epcam	16	8	[ENSMUSG00000045394]
Dcpp2	7	Dcpp3	10	5	[ENSMUSG00000057417]
Dcpp2	7	Dcpp1	4	4	[ENSMUSG00000096445]
Dcpp2	7	Dcpp2	21	7	[ENSMUSG00000096278]
Dsc3	8	Dsc3	16	8	[ENSMUSG00000059898]
Scgb3a2	8	Scgb3a2	22	8	[ENSMUSG00000038791]
Cndp2	8	Cndp2	16	8	[ENSMUSG00000024644]
Cndp2	8	Gm7537	3	3	[ENSMUSG00000113862]
Aqp5	5	Aqp5	14	5	[ENSMUSG00000044217]
Chodl	8	Chodl	32	8	[ENSMUSG00000022860]
Ndufs8	9	Ndufs8	25	9	[ENSMUSG00000059734]
Actn3	8	Actn3	8	8	[ENSMUSG00000006457]
Pygm	8	Pygm	16	8	[ENSMUSG00000032648]
Col17a1	8	Col17a1	16	8	[ENSMUSG00000025064]
Cybb	8	Cybb	8	8	[ENSMUSG00000015340]
Bgn	5	Bgn	5	5	[ENSMUSG00000031375]
Gm94	7	Gm94	11	7	[ENSMUSG00000071858]
Cdx1	7	Cdx1	7	7	[ENSMUSG00000024619]
Slc14a2	16	Slc14a2	41	16	[ENSMUSG00000024552]
Slc14a2	16	Gm12877	1	1	[ENSMUSG00000081377]
Mpeg1	8	Mpeg1	16	8	[ENSMUSG00000046805]
Mamdc2	8	Mamdc2	8	8	[ENSMUSG00000033207]
Mylk	8	Mylk	16	8	[ENSMUSG00000022836]
C3	5	C3	5	5	[ENSMUSG00000024164]
Slc14a1	8	Slc14a1	24	8	[ENSMUSG00000059336]
Plp1	2	Plp1	4	2	[ENSMUSG00000031425]
Cldn2	8	Cldn2	8	8	[ENSMUSG00000047230]
Fech	8	Fech	40	8	[ENSMUSG00000024588]
Slc22a6	8	Slc22a6	8	8	[ENSMUSG00000024650]
Ms4a7	8	Ms4a7	24	8	[ENSMUSG00000024672]
Ace2	8	Ace2	16	8	[ENSMUSG00000015405]
Asb9	8	Asb9	8	8	[ENSMUSG00000031384]
Krt79	8	Krt79	8	8	[ENSMUSG00000061397]
Stfa2l1	4	Stfa2l1	4	4	[ENSMUSG00000059657]
Stfa2l1	4	Stfa2	2	2	[ENSMUSG00000022902]
Cstdc4	5	Csta2	5	2	[ENSMUSG00000095620]
Cstdc4	5	Cstdc4	5	5	[ENSMUSG00000079597]
Cstdc4	5	Gm7260	1	1	[ENSMUSG00000079595]
Lipg	8	Lipg	8	8	[ENSMUSG00000053846]
Slc22a8	8	Slc22a8	16	8	[ENSMUSG00000063796]
Krt16	8	Krt16	8	8	[ENSMUSG00000053797]
Krt16	8	Gm11597	5	5	[ENSMUSG00000084257]
Ttc36	1	Ttc36	1	1	[ENSMUSG00000039438]
Mpo	8	Mpo	16	8	[ENSMUSG00000009350]
Ms4a6c	8	Ms4a6c	8	8	[ENSMUSG00000079419]
Ms4a6c	8	Gm10212	2	2	[ENSMUSG00000067555]
Ms4a6c	8	Ms4a6b	2	1	[ENSMUSG00000024677]
Ms4a6c	8	Ms4a6d	1	1	[ENSMUSG00000024679]
Ms4a6b	8	Ms4a6b	16	8	[ENSMUSG00000024677]
Ms4a6b	8	Gm10212	1	1	[ENSMUSG00000067555]
Slc5a1	8	Slc5a1	8	8	[ENSMUSG00000011034]
Klra8	8	Klra8	8	8	[ENSMUSG00000089727]
Klra8	8	ENSMUSG00000124544	6	3	[ENSMUSG00000124544]
Klra8	8	Gm66458	15	4	[ENSMUSG00000121359]
Klra8	8	Klra14-ps	4	4	[ENSMUSG00000072721]
Klra8	8	Klra11-ps	2	2	[ENSMUSG00000072717]
Klra8	8	Klra9	2	1	[ENSMUSG00000033024]
Klra8	8	Klra3	2	1	[ENSMUSG00000067591]
Krt8	8	Krt8	8	8	[ENSMUSG00000049382]
Krt8	8	Krt8-ps	4	4	[ENSMUSG00000109325]
